# A multiscale modeling - experimental framework reveals the interplay between drivers of *Drosophila* wing morphogenesis

**DOI:** 10.64898/2026.11.12.765773

**Authors:** Ethan Nowaski, Benjamin Speybroeck, Navaira Sherwani, Emerald Win, Zhiliang Xu, Weitao Chen, Jeremiah Zartman, Mark Alber

## Abstract

Robust organ formation depends on the coordinated regulation of cellular mechanics, yet how mechanobiological processes such as controlled cell-cell and cell-matrix adhesion, actomyosin contractility, membrane stiffness, and internal pressure interlink to generate an organ’s architecture remains poorly understood. Here, we systematically investigated underlying mechanobiology principles using *Drosophila* wing disc eversion, the metamorphic conversion of a larval epithelial sac into a functional wing. By integrating quantitative imaging experiments with a novel multiscale modeling environment we termed MORPHIOME, we extensively tested the roles of individual drivers of tissue morphogenesis, as well as their different combinations. Our analysis suggests the following multi-level sequence of morphogenetic processes defining early wing metamorphosis. First, the localized detachment of the basal Extra Cellular Matrix (ECM) at the dorsal-ventral compartment boundary initiates folding and boundary forces reorient and shear the wing disc pouch to guide the proximal ends of the pouch together. Then, patterned actomyosin contractility closes the fold. Also, cell rearrangements promote tissue elongation all through the process. In sum, these results show how organogenesis relies on a combination of subcellular force-generation mechanisms and tissue-level deformations. The developed integrated, data-calibrated nonlinear MORPHIOME framework can serve as a versatile general tool for investigating the mechanisms of tissue development and regeneration.
