## Supplementary material for "A multiscale modeling - experimental framework reveals the interplay between drivers of *Drosophila* wing morphogenesis": Code and data files for quantification metrics: Apical 2 hr Alt Simulated NO SYM_curvature_values.csv

position_l_over_L	avg_curvature	sem_curvature
-1.0	1.546159470128
-0.9933110367892977	1.5652124094274698
-0.9866220735785953	1.6037846437579297
-0.979933110367893	1.6432968373442263
-0.9732441471571907	1.6837631916477318
-0.9665551839464883	1.7251972785931318
-0.959866220735786	1.7676119554857
-0.9531772575250836	1.8110192748890461
-0.9464882943143813	1.8554303894248974
-0.939799331103679	1.900855451489946
-0.9331103678929766	1.9473035079230605
-0.9264214046822743	1.994782389699355
-0.919732441471572	2.0432985967760846
-0.9130434782608696	2.092857178269206
-0.9063545150501673	2.143461608198907
-0.8996655518394648	2.195113657107548
-0.8929765886287625	2.2478132599242477
-0.8862876254180602	2.30155838052677
-0.8795986622073578	2.3563448735331924
-0.8729096989966555	2.4121663439427867
-0.8662207357859532	2.4690140053372085
-0.8595317725752508	2.5268765374488247
-0.8528428093645485	2.5857399440021362
-0.8461538461538461	2.645587411835824
-0.8394648829431438	2.7063991724158063
-0.8327759197324415	2.7681523669526067
-0.8260869565217391	2.8308209164377427
-0.8193979933110368	2.89437539801199
-0.8127090301003345	2.9587829291714094
-0.8060200668896321	3.024007061402786
-0.7993311036789298	3.090007684916289
-0.7926421404682275	3.1567409462072944
-0.7859531772575251	3.224159180228878
-0.7792642140468228	3.292210858988704
-0.7725752508361204	3.360840558396342
-0.7658862876254181	3.429988945176614
-0.7591973244147157	3.4995927856289573
-0.7525083612040133	3.5695849779494644
-0.745819397993311	3.6398946097390423
-0.7391304347826086	3.7104470421962716
-0.7324414715719063	3.781164022335499
-0.725752508361204	3.8519638243786787
-0.7190635451505016	3.922761421243092
-0.7123745819397993	3.993468686786847
-0.705685618729097	4.063994629181029
-0.6989966555183946	4.134245655453692
-0.6923076923076923	4.204125866899354
-0.68561872909699	4.27353738467208
-0.6789297658862876	4.342380704485365
-0.6722408026755853	4.410555078933413
-0.6655518394648829	4.47795892553237
-0.6588628762541806	4.54449025816386
-0.6521739130434783	4.610047139194387
-0.6454849498327759	4.674528149151012
-0.6387959866220736	4.73783287046462
-0.6321070234113713	4.799862381455561
-0.6254180602006689	4.860519756440662
-0.6187290969899666	4.919710567593593
-0.6120401337792643	4.9773433839995675
-0.6053511705685619	5.033330263216488
-0.5986622073578596	5.087587230593376
-0.5919732441471572	5.140034741607
-0.5852842809364549	5.190598122561337
-0.5785953177257526	5.239207985152811
-0.5719063545150502	5.2858006106360325
-0.5652173913043479	5.3303182996272795
-0.5585284280936456	5.372709683951927
-0.5518394648829432	5.412929997371259
-0.5451505016722409	5.450941302506056
-0.5384615384615385	5.48671267180021
-0.5317725752508362	5.5202203209273435
-0.5250836120401338	5.551447693626425
-0.5183946488294314	5.580385497547201
-0.5117056856187291	5.6070316912816445
-0.5050167224080268	5.6313914233421665
-0.4983277591973244	5.653476924410173
-0.4916387959866221	5.673307354709444
-0.48494983277591974	5.690908608848677
-0.4782608695652174	5.706313080918284
-0.47157190635451507	5.719559393011634
-0.46488294314381273	5.730692090665096
-0.4581939799331104	5.7397613089711115
-0.45150501672240806	5.746822413312003
-0.4448160535117057	5.7519356187888615
-0.4381270903010034	5.755165592480905
-0.43143812709030105	5.756581042668372
-0.4247491638795987	5.756254299090127
-0.4180602006688964	5.754260888190366
-0.41137123745819404	5.750679107142581
-0.4046822742474917	5.7455896002295885
-0.39799331103678925	5.739074940912522
-0.3913043478260869	5.731219222645984
-0.3846153846153846	5.722107661198235
-0.37792642140468224	5.711826210920837
-0.3712374581939799	5.70046119708833
-0.36454849498327757	5.688098966101337
-0.35785953177257523	5.674825555021528
-0.3511705685618729	5.660726381589214
-0.34448160535117056	5.645885955568404
-0.3377926421404682	5.6303876119735365
-0.3311036789297659	5.614313266460009
-0.32441471571906355	5.597743192909254
-0.3177257525083612	5.580755823010353
-0.3110367892976589	5.563427567435014
-0.30434782608695654	5.5458326580219115
-0.2976588628762542	5.528043010229726
-0.29096989966555187	5.510128104985695
-0.28428093645484953	5.492154888947011
-0.2775919732441472	5.474187692105261
-0.27090301003344486	5.4562881615977545
-0.2642140468227425	5.438515210542825
-0.2575250836120402	5.420924980687082
-0.25083612040133785	5.4035708176399275
-0.2441471571906355	5.386503257472169
-0.23745819397993317	5.369770023470103
-0.23076923076923084	5.353416031861926
-0.2240802675585284	5.337483405368374
-0.21739130434782605	5.322011493472515
-0.21070234113712372	5.307036898353156
-0.20401337792642138	5.292593505481203
-0.19732441471571904	5.278712517937189
-0.1906354515050167	5.265422493570115
-0.18394648829431437	5.252749384181746
-0.17725752508361203	5.240716575985771
-0.1705685618729097	5.229344930657096
-0.16387959866220736	5.218652826352372
-0.15719063545150502	5.208656198148255
-0.1505016722408027	5.19936857740838
-0.14381270903010035	5.190801129653471
-0.137123745819398	5.1829626905710064
-0.13043478260869568	5.175859799861468
-0.12374581939799334	5.169496732677157
-0.117056856187291	5.163875528467044
-0.11036789297658867	5.158996017096938
-0.10367892976588633	5.1548558421686
-0.09698996655518399	5.151450481514335
-0.09030100334448166	5.148773264895105
-0.08361204013377932	5.146815388980492
-0.07692307692307698	5.145565929737872
-0.07023411371237465	5.1450118524062285
-0.06354515050167231	5.14513801927696
-0.05685618729096986	5.145927195550071
-0.050167224080267525	5.147360053579178
-0.04347826086956519	5.1494151758628774
-0.03678929765886285	5.152069057183081
-0.030100334448160515	5.1552961063329406
-0.02341137123745818	5.159068647917621
-0.01672240802675584	5.16335692475052
-0.010033444816053505	5.168129101404979
-0.0033444816053511683	5.173351269517125
0.0033444816053511683	5.170034107234239
0.010033444816053505	5.14786520821973
0.01672240802675584	5.114613048218326
0.02341137123745818	5.080884222853107
0.030100334448160515	5.048196983075606
0.03678929765886285	5.01659079800015
0.04347826086956519	4.986101422100981
0.050167224080267525	4.956761085216374
0.05685618729096986	4.928598678498803
0.0635451505016722	4.901639935142734
0.07023411371237454	4.875907604888921
0.07692307692307687	4.851421621457607
0.08361204013377921	4.828199262202863
0.09030100334448155	4.806255299406718
0.09698996655518388	4.785602142745294
0.10367892976588622	4.766249972560427
0.11036789297658856	4.748206863660028
0.11705685618729089	4.73147889944944
0.12374581939799323	4.716070276265276
0.13043478260869557	4.7019833978434065
0.1371237458193979	4.6892189599049985
0.14381270903010024	4.677776024889534
0.15050167224080258	4.667652086902562
0.1571906354515049	4.658843126979466
0.16387959866220725	4.651343658795451
0.17056856187290959	4.645146764977397
0.17725752508361192	4.640244124195624
0.18394648829431426	4.636626029234084
0.1906354515050166	4.634281396256533
0.19732441471571893	4.633197765504585
0.2040133779264215	4.63336129368199
0.21070234113712383	4.6347567382984405
0.21739130434782616	4.637367434266446
0.2240802675585285	4.641175263066785
0.23076923076923084	4.64616061482227
0.23745819397993317	4.652302343646557
0.2441471571906355	4.659577716664823
0.25083612040133785	4.66796235713686
0.2575250836120402	4.677430182150623
0.2642140468227425	4.687953335395962
0.27090301003344486	4.699502115574236
0.2775919732441472	4.712044901049992
0.28428093645484953	4.725548071405781
0.29096989966555187	4.739975926620668
0.2976588628762542	4.755290604656607
0.30434782608695654	4.771451998304602
0.3110367892976589	4.7884176722139085
0.3177257525083612	4.806142781101919
0.32441471571906355	4.824579990219146
0.3311036789297659	4.843679399221941
0.3377926421404682	4.8633884706842885
0.34448160535117056	4.8836519645578385
0.3511705685618729	4.904411879964921
0.35785953177257523	4.925607405780928
0.36454849498327757	4.947174881528262
0.3712374581939799	4.96904777016207
0.37792642140468224	4.99115664437579
0.3846153846153846	5.013429188089925
0.3913043478260869	5.035790214807597
0.39799331103678925	5.058161704522881
0.4046822742474916	5.080462860849741
0.41137123745819393	5.102610189997915
0.41806020066889626	5.12451760315456
0.4247491638795986	5.146096543734293
0.43143812709030094	5.167256140833141
0.4381270903010033	5.187903390061624
0.4448160535117056	5.207943362737262
0.45150501672240795	5.227279444185975
0.4581939799331103	5.245813601634669
0.4648829431438126	5.263446681874026
0.47157190635451496	5.2800787385321835
0.4782608695652173	5.295609388428756
0.48494983277591963	5.309938196077335
0.49163879598662197	5.322965084977649
0.4983277591973243	5.334590773890957
0.5050167224080266	5.344717235830521
0.511705685618729	5.353248177030544
0.5183946488294313	5.360089532690245
0.5250836120401337	5.36514997583413
0.531772575250836	5.368341435195083
0.5384615384615383	5.369579617624209
0.5451505016722409	5.36878453017129
0.5518394648829432	5.365880996673029
0.5585284280936456	5.360799163443499
0.5652173913043479	5.353474988492049
0.5719063545150502	5.343850708607157
0.5785953177257526	5.331875278647553
0.5852842809364549	5.317504777480112
0.5919732441471572	5.300702775200872
0.5986622073578596	5.281440656572544
0.6053511705685619	5.259697896007626
0.6120401337792643	5.235462279917163
0.6187290969899666	5.208730072824613
0.6254180602006689	5.179506124303609
0.6321070234113713	5.147803914525927
0.6387959866220736	5.11364553698858
0.6454849498327759	5.077061617811186
0.6521739130434783	5.038091171840065
0.6588628762541806	4.996781396646391
0.6655518394648829	4.953187406344238
0.6722408026755853	4.90737190796281
0.6789297658862876	4.8594048238683545
0.68561872909699	4.80936286442965
0.6923076923076923	4.757329055742119
0.6989966555183946	4.7033922277577105
0.705685618729097	4.647646468600991
0.7123745819397993	4.590190551179566
0.7190635451505016	4.531127338414819
0.725752508361204	4.470563173525781
0.7324414715719063	4.408607261796227
0.7391304347826086	4.345371050147136
0.745819397993311	4.280967610629752
0.7525083612040133	4.21551103365763
0.7591973244147157	4.149115836419318
0.765886287625418	4.081896391468671
0.7725752508361203	4.01396637998964
0.7792642140468227	3.945438273690045
0.785953177257525	3.876422848707368
0.7926421404682273	3.8070287343220355
0.7993311036789297	3.73736199868227
0.806020066889632	3.6675257731608744
0.8127090301003344	3.5976199163984273
0.8193979933110367	3.5277407185485212
0.826086956521739	3.4579806457362583
0.8327759197324414	3.3884281242774943
0.8394648829431437	3.3191673637878747
0.846153846153846	3.250278217940762
0.8528428093645484	3.1818360813135143
0.8595317725752507	3.1139118204929286
0.866220735785953	3.0465717373923358
0.8729096989966554	2.9798775625634404
0.8795986622073577	2.913886476163121
0.8862876254180603	2.848651154156078
0.8929765886287626	2.7842198372949305
0.899665551839465	2.7206364204162554
0.9063545150501673	2.6579405596200085
0.9130434782608696	2.5961677949566444
0.919732441471572	2.5353496863268017
0.9264214046822743	2.4755139603986196
0.9331103678929766	2.416684666463648
0.939799331103679	2.3588823392802905
0.9464882943143813	2.3021241670903123
0.9531772575250836	2.2464241631361284
0.959866220735786	2.191793339151591
0.9665551839464883	2.138239879444378
0.9732441471571907	2.085769314331797
0.979933110367893	2.0343846918320447
0.9866220735785953	1.9840867466483578
0.9933110367892977	1.9348740656127152
1.0	1.9105387353527272
