## Supplementary material for "A multiscale modeling - experimental framework reveals the interplay between drivers of *Drosophila* wing morphogenesis": Code and data files for quantification metrics: Apical 2 hr NO SYM_curvature_values.csv

position_l_over_L	avg_curvature	sem_curvature
-1.0	1.442087131123536	0.12024979691380905
-0.9933110367892977	1.4570528047550013	0.12016142776203413
-0.9866220735785953	1.4873059101879742	0.1199656249047924
-0.979933110367893	1.518207845148397	0.11971174907747237
-0.9732441471571907	1.5497691680434198	0.1194021405076182
-0.9665551839464883	1.5820002859648872	0.11904004048384718
-0.959866220735786	1.6149114227607548	0.11862972534254765
-0.9531772575250836	1.6485125847132711	0.1181766541433544
-0.9464882943143813	1.6828135237107362	0.11768762984186494
-0.939799331103679	1.717823697800575	0.11717097299520504
-0.9331103678929766	1.753552229013498	0.11663670593723466
-0.9264214046822743	1.7900078583518175	0.11609674385615905
-0.919732441471572	1.8271988978397584	0.11556508722344104
-0.9130434782608696	1.8651331795399984	0.11505800750800264
-0.9063545150501673	1.9038180014489618	0.11459421506635319
-0.8996655518394648	1.9432600701937268	0.1141949946277228
-0.8929765886287625	1.983465440466084	0.11388429014766943
-0.8862876254180602	2.024439451144503	0.11368871745290632
-0.8795986622073578	2.066186658072781	0.11363748077453066
-0.8729096989966555	2.1087107634852167	0.11376216895735587
-0.8662207357859532	2.1520145420925285	0.11409640999750754
-0.8595317725752508	2.196099763870626	0.11467536969206442
-0.8528428093645485	2.240967113626015	0.11553509222605682
-0.8461538461538461	2.286616107447244	0.11671169717977228
-0.8394648829431438	2.333045006191584	0.11824046705287898
-0.8327759197324415	2.380250726200182	0.12015487881938844
-0.8260869565217391	2.4282287474833617	0.1224856480300297
-0.8193979933110368	2.4769730196705844	0.125259860331898
-0.8127090301003345	2.526475866076744	0.12850026016257834
-0.8060200668896321	2.576727886297898	0.13222474964663067
-0.7993311036789298	2.6277178578148948	0.1364461253124022
-0.7926421404682275	2.679432637152414	0.14117205144003603
-0.7859531772575251	2.731857061213081	0.14640524261784515
-0.7792642140468228	2.7849738494810468	0.1521438092259436
-0.7725752508361204	2.838763507865874	0.1583817104600027
-0.7658862876254181	2.8932042350348297	0.1651092598726355
-0.7591973244147157	2.948271832158609	0.17231363598159008
-0.7525083612040133	3.003939617070857	0.17997936213512827
-0.745819397993311	3.0601783439139916	0.1880887325490724
-0.7391304347826086	3.1169561294113026	0.1966221730332334
-0.7324414715719063	3.1742383869660835	0.20555853417714479
-0.725752508361204	3.231987769840776	0.2148753212826329
-0.7190635451505016	3.290164124710669	0.22454886930564957
-0.7123745819397993	3.3487244569153485	0.23455447299041032
-0.705685618729097	3.4076229087446457	0.24486648281661272
-0.6989966555183946	3.466810752092092	0.2554583768596026
-0.6923076923076923	3.526236396785541	0.26630281760153035
-0.68561872909699	3.585845415859872	0.27737170142790835
-0.6789297658862876	3.645580588968473	0.28863620719268546
-0.6722408026755853	3.705381965037228	0.3000668489485893
-0.6655518394648829	3.7651869451456292	0.31163353677305033
-0.6588628762541806	3.8249303864739432	0.3233056485915971
-0.6521739130434783	3.8845447279827483	0.33505211500645077
-0.6454849498327759	3.943960138292269	0.3468415183636369
-0.6387959866220736	4.003104686004801	0.35864220661864454
-0.6321070234113713	4.061904532466169	0.37042242197013736
-0.6254180602006689	4.12028414669422	0.38215044370735396
-0.6187290969899666	4.178166541917222	0.39379474424704336
-0.6120401337792643	4.235473532867109	0.4053241569110381
-0.6053511705685619	4.292126012666446	0.4167080536104097
-0.5986622073578596	4.348044247839652	0.42791653025417625
-0.5919732441471572	4.403148189674247	0.4389205973900063
-0.5852842809364549	4.457357799863307	0.449692373313624
-0.5785953177257526	4.510593388082573	0.4602052766565914
-0.5719063545150502	4.56277595890149	0.4704342152838901
-0.5652173913043479	4.613827565203391	0.4803557682088191
-0.5585284280936456	4.663671665102335	0.48994835716900437
-0.5518394648829432	4.7122334791981215	0.49919240450930424
-0.5451505016722409	4.759440344911766	0.5080704740899277
-0.5384615384615385	4.805222064594607	0.5165673920850808
-0.5317725752508362	4.849511244108155	0.5246703447613206
-0.5250836120401338	4.892243618629725	0.5323689506264373
-0.5183946488294314	4.933358362550974	0.5396553047179466
-0.5117056856187291	4.972798380500954	0.5465239932519048
-0.5050167224080268	5.01051057673947	0.5529720773722273
-0.4983277591973244	5.046446100426013	0.5589990453198774
-0.4916387959866221	5.08056056456899	0.5646067329697455
-0.48494983277591974	5.112814236792924	0.5697992133476752
-0.4782608695652174	5.143172200420474	0.5745826564255416
-0.47157190635451507	5.171604484743654	0.5789651611809948
-0.46488294314381273	5.198086163746455	0.5829565625810447
-0.4581939799331104	5.222597422930823	0.5865682167843842
-0.45150501672240806	5.245123594281804	0.5898127684347705
-0.4448160535117057	5.265655159777844	0.5927039044154511
-0.4381270903010034	5.2841877242021384	0.5952560988321561
-0.43143812709030105	5.300721958334251	0.5974843542709324
-0.4247491638795987	5.315263513893146	0.5994039445217436
-0.4180602006688964	5.327822911859263	0.6010301639578247
-0.41137123745819404	5.33841540602161	0.6023780886081006
-0.4046822742474917	5.3470608237742825	0.6034623536552357
-0.39799331103678925	5.353783386324996	0.6042969516412877
-0.3913043478260869	5.358611510576476	0.6048950550793867
-0.3846153846153846	5.361577595001449	0.6052688664727325
-0.37792642140468224	5.362717791855558	0.6054294979565656
-0.3712374581939799	5.36207176806295	0.6053868819344504
-0.36454849498327757	5.359682457069465	0.6051497132099528
-0.35785953177257523	5.355595803892384	0.6047254222528186
-0.3511705685618729	5.349860505507171	0.6041201784184297
-0.34448160535117056	5.342527748604495	0.6033389211915093
-0.3377926421404682	5.33365094662897	0.6023854168761827
-0.3311036789297659	5.323285477877994	0.6012623376253109
-0.32441471571906355	5.3114884262983315	0.5999713593063709
-0.3177257525083612	5.298318326472592	0.5985132744458909
-0.3110367892976589	5.283834914140373	0.5968881163790936
-0.30434782608695654	5.268098883451712	0.5950952907491747
-0.2976588628762542	5.251171652005829	0.5931337106389212
-0.29096989966555187	5.233115134587339	0.5910019318594579
-0.28428093645484953	5.213991526376548	0.5886982852469098
-0.2775919732441472	5.193863096281074	0.5862210032065276
-0.27090301003344486	5.172791990913539	0.5835683381737782
-0.2642140468227425	5.150840049624839	0.5807386711126516
-0.2575250836120402	5.128068630894975	0.5777306086243517
-0.25083612040133785	5.104538450283474	0.5745430676786087
-0.2441471571906355	5.080309430049261	0.5711753473920168
-0.23745819397993317	5.055440560465182	0.5676271876530381
-0.23076923076923084	5.02998977277515	0.5638988147247486
-0.2240802675585284	5.0040138236718485	0.5599909742398769
-0.21739130434782605	4.977568191109765	0.5559049522366364
-0.21070234113712372	4.950706981211902	0.5516425850687842
-0.20401337792642138	4.923482845978441	0.5472062591613991
-0.19732441471571904	4.89594691146165	0.5425989016785792
-0.1906354515050167	4.868148716033295	0.5378239632248736
-0.18394648829431437	4.840136158338202	0.532885393723699
-0.17725752508361203	4.8119554545004855	0.5277876126082609
-0.1705685618729097	4.783651104126713	0.5225354744287398
-0.16387959866220736	4.7552658646329515	0.5171342309285321
-0.15719063545150502	4.726840733409705	0.5115894905767456
-0.1505016722408027	4.698414937330146	0.5059071764680174
-0.14381270903010035	4.670025929102377	0.5000934834177615
-0.137123745819398	4.641709389965463	0.4941548349942826
-0.13043478260869568	4.613499238231416	0.4880978411415148
-0.12374581939799334	4.58542764318088	0.4819292569596189
-0.117056856187291	4.55752504382865	0.47565594312715254
-0.11036789297658867	4.529820172086098	0.46928482836928503
-0.10367892976588633	4.502340079860761	0.46282287430264246
-0.09698996655518399	4.4751101696485645	0.4562770429195391
-0.09030100334448166	4.448154228190952	0.44965426691301624
-0.08361204013377932	4.421494462787536	0.44296142298951224
-0.07692307692307698	4.3951515398742975	0.43620530826818
-0.07023411371237465	4.3691446254976904	0.4293926198247701
-0.06354515050167231	4.343491427336079	0.42252993740339717
-0.05685618729096986	4.318208237941295	0.4156237092911647
-0.050167224080267525	4.293309978894903	0.4086802413281841
-0.04347826086956519	4.268810245595382	0.4017056890086201
-0.03678929765886285	4.244721352414127	0.3947060526166685
-0.030100334448160515	4.22105437797942	0.38768717533440905
-0.02341137123745818	4.197819210368451	0.38065474425592205
-0.01672240802675584	4.1750245920078255	0.37361429424348774
-0.010033444816053505	4.152678164102686	0.36657121456681174
-0.0033444816053511683	4.130786510433569	0.3595307582746293
0.0033444816053511683	4.107553967082742	0.35074478558236816
0.010033444816053505	4.080904870191329	0.338234531234827
0.01672240802675584	4.052386007730748	0.32356955691902073
0.02341137123745818	4.024126283016858	0.30885182593981547
0.030100334448160515	3.9964393604403377	0.29441274950536167
0.03678929765886285	3.969341272085441	0.28030028074923485
0.04347826086956519	3.942846090801672	0.2665654940453609
0.050167224080267525	3.9169660122307532	0.25326332491239095
0.05685618729096986	3.891711437770155	0.24045334095959303
0.0635451505016722	3.8670910577848048	0.22820048677412244
0.07023411371237454	3.843111934454799	0.2165757052969124
0.07692307692307687	3.81977958372045	0.20565628230262534
0.08361204013377921	3.7970980558562712	0.19552569072788453
0.09030100334448155	3.775070014271972	0.18627263832443636
0.09698996655518388	3.753696812200823	0.17798897174055864
0.10367892976588622	3.732978566993783	0.17076611011399256
0.11036789297658856	3.7129142317912076	0.16468983576655152
0.11705685618729089	3.693501664392997	0.15983361239135446
0.12374581939799323	3.6747376931925415	0.15625111948000006
0.13043478260869557	3.656618180080009	0.15396924445295837
0.1371237458193979	3.639138080256533	0.1529830898612493
0.14381270903010024	3.622291498932835	0.15325435702522267
0.15050167224080258	3.6060717449140625	0.15471369811386923
0.1571906354515049	3.590471381097322	0.15726656440080042
0.16387959866220725	3.5754822719298027	0.160801202393402
0.17056856187290959	3.5610956278937818	0.16519712837572484
0.17725752508361192	3.54730204710046	0.17033267390234066
0.18394648829431426	3.5340915540876607	0.17609078437184755
0.1906354515050166	3.5214536359273167	0.18236285560943316
0.19732441471571893	3.5093772757574437	0.18905081430191617
0.2040133779264215	3.497850983860332	0.19606784611564598
0.21070234113712383	3.4868628264140695	0.20333820384268428
0.21739130434782616	3.4764004520484733	0.21079646432773563
0.2240802675585285	3.4664511163392717	0.21838650842141857
0.23076923076923084	3.457001704376053	0.22606040788719628
0.23745819397993317	3.448038751540208	0.2337773313922223
0.2441471571906355	3.439548462629108	0.24150253066375232
0.25083612040133785	3.4315167294620132	0.24920643447575738
0.2575250836120402	3.4239291471019455	0.25686385780736415
0.2642140468227425	3.4167710288260316	0.2644533221197081
0.27090301003344486	3.410027419974695	0.2719564770113727
0.2775919732441472	3.403683110807645	0.2793576112735299
0.28428093645484953	3.3977226484919183	0.2866432410842202
0.29096989966555187	3.39213034834435	0.29380176382245177
0.2976588628762542	3.386890304447803	0.30082316718653584
0.30434782608695654	3.3819863997573116	0.307698784646999
0.3110367892976589	3.3774023158090323	0.31442108958062653
0.3177257525083612	3.3731215421415404	0.3209835216352708
0.32441471571906355	3.3691273855356214	0.32738033993245597
0.3311036789297659	3.365402979175204	0.33360649862174047
0.3377926421404682	3.3619312918285966	0.339657541066523
0.34448160535117056	3.3586951371455633	0.3455295095809823
0.3511705685618729	3.35567718316218	0.3512188681693945
0.35785953177257523	3.3528599621016184	0.35672243615896365
0.36454849498327757	3.3502258805552567	0.36203733098077157
0.3712374581939799	3.347757230124518	0.3671609186537974
0.37792642140468224	3.345436198599834	0.37209077077544345
0.3846153846153846	3.3432448817488534	0.3768246270280857
0.3913043478260869	3.341165295781646	0.3813603623826166
0.39799331103678925	3.339179390556031	0.38569595832316905
0.4046822742474916	3.3372690635812696	0.38982947753736613
0.41137123745819393	3.33541617487327	0.39375904161776276
0.41806020066889626	3.3336025627089825	0.3974828114060077
0.4247491638795986	3.3318100603219265	0.40099896968440035
0.43143812709030094	3.3300205135746297	0.40430570598210197
0.4381270903010033	3.3282157996372703	0.40740120331704094
0.4448160535117056	3.3263778466948657	0.410283626740903
0.45150501672240795	3.3244886546979786	0.4129511135945757
0.4581939799331103	3.3225303171641123	0.41540176541590446
0.4648829431438126	3.3204850440286493	0.41763364147124155
0.47157190635451496	3.3183351855354744	0.4196447539075552
0.4782608695652173	3.3160632571481643	0.42143306454318946
0.48494983277591963	3.3136519654529764	0.4229964833330247
0.49163879598662197	3.3110842350147354	0.4243328685580289
0.4983277591973243	3.3083432361362117	0.4254400288001787
0.5050167224080266	3.305412413460686	0.42631572677163865
0.511705685618729	3.3022755153462042	0.42695768507205656
0.5183946488294313	3.2989166239285814	0.42736359395003065
0.5250836120401337	3.2953201857786145	0.4275311211443625
0.531772575250836	3.291471043047263	0.42745792387786213
0.5384615384615383	3.287354464980938	0.42714166307141027
0.5451505016722409	3.282956179677502	0.42658001983900035
0.5518394648829432	3.278262405942426	0.42577071431588576
0.5585284280936456	3.273259885093708	0.4247115268621316
0.5652173913043479	3.2679359125539853	0.4234003216732305
0.5719063545150502	3.262278369058789	0.4218350728185153
0.5785953177257526	3.2562757513013225	0.4200138927173994
0.5852842809364549	3.2499172018266727	0.41793506305366235
0.5919732441471572	3.243192537982086	0.4155970681197438
0.5986622073578596	3.2360922797251614	0.41299863057705866
0.6053511705685619	3.228607676088511	0.41013874961552976
0.6120401337792643	3.2207307300979338	0.4070167414967382
0.6187290969899666	3.2124542219415044	0.4036322824712622
0.6254180602006689	3.203771730189294	0.39998545407294217
0.6321070234113713	3.1946776508678565	0.3960767908120793
0.6387959866220736	3.1851672142002343	0.3919073303171025
0.6454849498327759	3.17523649883103	0.3874786660113147
0.6521739130434783	3.16488244336713	0.3827930024592721
0.6588628762541806	3.1541028550779466	0.37785321357756413
0.6655518394648829	3.1428964156144885	0.3726629039787771
0.6722408026755853	3.1312626836240782	0.3672264738067038
0.6789297658862876	3.1192020941570533	0.36154918752694076
0.68561872909699	3.106715954783077	0.3556372472612382
0.6923076923076923	3.093806438357589	0.3494978713974226
0.6989966555183946	3.080476572403262	0.34313937936988004
0.705685618729097	3.0667302250967263	0.3365712836879425
0.7123745819397993	3.0525720878771465	0.32980439048881355
0.7190635451505016	3.038007654720033	0.32285091010289396
0.725752508361204	3.023043198146739	0.31572457933319814
0.7324414715719063	3.0076857420670073	0.30844079735099766
0.7391304347826086	2.9919430315784505	0.30101677727095066
0.745819397993311	2.9758234998724684	0.2934717155499802
0.7525083612040133	2.9593362324207404	0.2858269812929839
0.7591973244147157	2.9424909286394727	0.2781063272524885
0.765886287625418	2.9252978612499825	0.27033612364411364
0.7725752508361203	2.907767833573503	0.26254561467449244
0.7792642140468227	2.8899121350151495	0.25476719563096606
0.785953177257525	2.8717424950065715	0.24703670516618206
0.7926421404682273	2.8532710356886635	0.2393937225912471
0.7993311036789297	2.8345102236248376	0.23188185306764747
0.806020066889632	2.815472820841544	0.2245489740645575
0.8127090301003344	2.7961718354959566	0.2174474039906691
0.8193979933110367	2.7766204724710755	0.21063393863981922
0.826086956521739	2.7568320841958482	0.20416968405582878
0.8327759197324414	2.7368201219824884	0.19811959824734332
0.8394648829431437	2.7165980881649925	0.19255164376411946
0.846153846153846	2.6961794893121316	0.18753545603518357
0.8528428093645484	2.6755777907750957	0.18314045816312863
0.8595317725752507	2.6548063728146776	0.17943341069821955
0.866220735785953	2.6338784885357014	0.1764754784665263
0.8729096989966554	2.6128072238375117	0.1743190174027871
0.8795986622073577	2.591605459569037	0.17300440704899583
0.8862876254180603	2.5702858360555427	0.17255733830340142
0.8929765886287626	2.5488607201418545	0.17298696845710587
0.899665551839465	2.5273421748739966	0.17428525337885958
0.9063545150501673	2.5057419319179797	0.17642757471490159
0.9130434782608696	2.484071366791207	0.17937455164984584
0.919732441471572	2.4623414769589385	0.18307473241929093
0.9264214046822743	2.440562862825581	0.1874677549539301
0.9331103678929766	2.418745711628564	0.19248756507838474
0.939799331103679	2.3968997842213784	0.1980653625183625
0.9464882943143813	2.3750344047121343	0.20413206718724508
0.9531772575250836	2.3531584529049465	0.2106202198260023
0.959866220735786	2.3312803594736264	0.21746532592490336
0.9665551839464883	2.3094081037807417	0.22460671101484025
0.9732441471571907	2.2875492142400895	0.23198798225327755
0.979933110367893	2.265710771107114	0.23955719478557103
0.9866220735785953	2.24389941156987	0.2472668112784997
0.9933110367892977	2.222121337002686	0.255073526948949
1.0	2.2112413691543984	0.2590258396480817
