## Supplementary material for "A multiscale modeling - experimental framework reveals the interplay between drivers of *Drosophila* wing morphogenesis": Code and data files for quantification metrics: Apical 2 hr Simulated NO SYM_curvature_values.csv

position_l_over_L	avg_curvature	sem_curvature
-1.0	1.8631551685398553	0.05862503423083121
-0.9933110367892977	1.8851442367970468	0.05506001158307816
-0.9866220735785953	1.9295858039934126	0.04769956848873657
-0.979933110367893	1.974956707799157	0.03987126627554249
-0.9732441471571907	2.021261247980221	0.03156119907376642
-0.9665551839464883	2.0685023654064443	0.022755955453636064
-0.959866220735786	2.1166815247451796	0.01344272637449806
-0.9531772575250836	2.1657985924528593	0.0036094206382641936
-0.9464882943143813	2.215851710356328	0.006755212225612927
-0.939799331103679	2.266837165202248	0.017661451806415762
-0.9331103678929766	2.318749254648723	0.029118469653874435
-0.9264214046822743	2.3715801502785236	0.04113418549246294
-0.919732441471572	2.42531975832782	0.05371511730999345
-0.9130434782608696	2.4799555789478216	0.06686622595808456
-0.9063545150501673	2.535472564948602	0.08059075504877389
-0.8996655518394648	2.5918529811137168	0.0948900670881645
-0.8929765886287625	2.6490762653198034	0.10976347695333842
-0.8862876254180602	2.7071188928455454	0.12520808399115335
-0.8795986622073578	2.765954245407081	0.14121860419491858
-0.8729096989966555	2.8255524866097823	0.1577872040946535
-0.8662207357859532	2.8858804456561775	0.17490333817564663
-0.8595317725752508	2.946901511293354	0.19255359181469453
-0.8528428093645485	3.008575538116406	0.21072153188958584
-0.8461538461538461	3.0708587674631236	0.2293875673705079
-0.8394648829431438	3.133703765234281	0.24852882233699702
-0.8327759197324415	3.1970593790484845	0.2681190239753757
-0.8260869565217391	3.2608707171852416	0.2881284081936504
-0.8193979933110368	3.325079151779144	0.3085236455375955
-0.8127090301003345	3.3896223486963843	0.32926779009743257
-0.8060200668896321	3.4544343264469566	0.35032025405331146
-0.7993311036789298	3.519445546356942	0.3716368104144907
-0.7926421404682275	3.5845830360409776	0.393169626356858
-0.7859531772575251	3.649770547972004	0.41486732935250353
-0.7792642140468228	3.7149287546413676	0.4366751080106716
-0.7725752508361204	3.7799754814365016	0.4585348492102354
-0.7658862876254181	3.8448259779363445	0.4803853127002293
-0.7591973244147157	3.9093932278390087	0.5021623438790082
-0.7525083612040133	3.973588297196462	0.5237991249385313
-0.745819397993311	4.037320720043816	0.5452264639844242
-0.7391304347826086	4.100498919885024	0.5663731211233988
-0.7324414715719063	4.163030664843341	0.58716616985813
-0.725752508361204	4.224823553616751	0.6075313914585574
-0.7190635451505016	4.285785528710461	0.6273936993025759
-0.7123745819397993	4.345825412766717	0.646677589514371
-0.705685618729097	4.404853463193871	0.6653076135925753
-0.6989966555183946	4.462781939729608	0.6832088681310409
-0.6923076923076923	4.519525679075215	0.7003074962100648
-0.68561872909699	4.575002670325816	0.7165311945929638
-0.6789297658862876	4.629134624611192	0.7318097205177381
-0.6722408026755853	4.681847532166827	0.7460753916404176
-0.6655518394648829	4.733072199985987	0.7592635725768132
-0.6588628762541806	4.782744763268791	0.7713131415111153
-0.6521739130434783	4.8308071640871795	0.7821669304975475
-0.6454849498327759	4.877207591025545	0.791772133375768
-0.6387959866220736	4.921900874031248	0.8000806756481479
-0.6321070234113713	4.964848829308795	0.8070495412197215
-0.6254180602006689	5.006020549803846	0.8126410515675961
-0.6187290969899666	5.045392637632067	0.8168230936704671
-0.6120401337792643	5.082949375694063	0.8195692938718233
-0.6053511705685619	5.118682836659476	0.8208591357513324
-0.5986622073578596	5.152592928477154	0.8206780210148413
-0.5919732441471572	5.1846873765500465	0.8190172733603956
-0.5852842809364549	5.214981643678624	0.8158740862120258
-0.5785953177257526	5.243498789801831	0.8112514161114168
-0.5719063545150502	5.270269274428048	0.8051578243987504
-0.5652173913043479	5.295330705430986	0.7976072705787765
-0.5585284280936456	5.3187275385704496	0.7886188614402941
-0.5518394648829432	5.340510732672646	0.7782165605641501
-0.5451505016722409	5.360737365860047	0.766428863307314
-0.5384615384615385	5.379470218551406	0.7532884426833459
-0.5317725752508362	5.39677732915706	0.7388317717712356
-0.5250836120401338	5.412731528475153	0.7230987283771153
-0.5183946488294314	5.427409958756638	0.7061321876522099
-0.5117056856187291	5.440893583258979	0.6879776082437762
-0.5050167224080268	5.45326669186154	0.6686826173342694
-0.4983277591973244	5.464616407982037	0.6482965996199579
-0.4916387959866221	5.475032201627272	0.6268702949073712
-0.48494983277591974	5.484605412947252	0.6044554085785497
-0.4782608695652174	5.493428790154439	0.5811042387086172
-0.47157190635451507	5.5015960451338906	0.5568693231258219
-0.46488294314381273	5.509201429519085	0.5318031091984166
-0.4581939799331104	5.516339333455168	0.5059576486267452
-0.45150501672240806	5.523103908727323	0.4793843190239215
-0.4448160535117057	5.529588717407181	0.4521335735938865
-0.4381270903010034	5.535886406672599	0.4242547197693142
-0.43143812709030105	5.5420884099925605	0.39579572726017354
-0.4247491638795987	5.548284674444401	0.3668030655912062
-0.4180602006688964	5.55456341354844	0.337321570876318
-0.41137123745819404	5.5610108846674695	0.3073943412914497
-0.4046822742474917	5.567711189726324	0.27706266046534805
-0.39799331103678925	5.574746097759475	0.2463659478087807
-0.3913043478260869	5.582194887591152	0.21534173464562475
-0.3846153846153846	5.590134208790889	0.18402566489110936
-0.37792642140468224	5.598637958925199	0.15245151894033704
-0.3712374581939799	5.607777175040226	0.12065125938023112
-0.36454849498327757	5.617619937257912	0.08865509711650477
-0.35785953177257523	5.628231282345826	0.056491576509746455
-0.3511705685618729	5.639673125125635	0.024187678137296054
-0.34448160535117056	5.652004185613718	0.00823106216421543
-0.3377926421404682	5.6652799198372605	0.04074041927089844
-0.3311036789297659	5.679552452337491	0.07331733099600335
-0.32441471571906355	5.694870508456397	0.10593973774322717
-0.3177257525083612	5.711279344602492	0.13858641070405753
-0.3110367892976589	5.728820674803525	0.17123676965608592
-0.30434782608695654	5.747532591978297	0.20387069136743818
-0.2976588628762542	5.767449482495363	0.23646830956994336
-0.29096989966555187	5.788601932732975	0.2690098074332323
-0.28428093645484953	5.811016626512284	0.3014752034559347
-0.2775919732441472	5.834716232444746	0.33384413169088667
-0.27090301003344486	5.859719280415672	0.3660956172407141
-0.2642140468227425	5.886040026619565	0.39820784800005304
-0.2575250836120402	5.9136883067704105	0.4301579436826199
-0.25083612040133785	5.942669377332493	0.4619217232564203
-0.2441471571906355	5.972983744855586	0.4934734720196107
-0.23745819397993317	6.004626983753838	0.5247857096833366
-0.23076923076923084	6.037589543140804	0.5558289609864987
-0.2240802675585284	6.071856543624978	0.5865715305503092
-0.21739130434782605	6.107407565280706	0.6169792838868609
-0.21070234113712372	6.144216428338562	0.6470154367040929
-0.20401337792642138	6.182250968486236	0.6766403548970379
-0.19732441471571904	6.221472809034077	0.705811367878895
-0.1906354515050167	6.2618371325763516	0.7344825981809583
-0.18394648829431437	6.303292455166439	0.7626048105323932
-0.17725752508361203	6.345780406417139	0.7901252839127259
-0.1705685618729097	6.389235519330085	0.8169877103437998
-0.16387959866220736	6.433585034043902	0.8431321244447085
-0.15719063545150502	6.478748720060656	0.8684948680020974
-0.1505016722408027	6.5246387218543855	0.8930085939974107
-0.14381270903010035	6.571159433072846	0.9166023146688405
-0.137123745819398	6.618207404801506	0.9392014982544298
-0.13043478260869568	6.66567129355356	0.9607282190488284
-0.12374581939799334	6.713431854767065	0.9811013652935942
-0.117056856187291	6.7613619876150235	1.0002369091936814
-0.11036789297658867	6.80932683685171	1.0180482429952042
-0.10367892976588633	6.857183957214115	1.0344465845570492
-0.09698996655518399	6.904783545557985	1.0493414551886264
-0.09030100334448166	6.951968745422288	1.0626412316978726
-0.08361204013377932	6.998576028075372	1.0742537735907876
-0.07692307692307698	7.044435653295662	1.084087125184376
-0.07023411371237465	7.089372212178884	1.092050291042109
-0.06354515050167231	7.133205253146978	1.0980540816249276
-0.05685618729096986	7.175749991071507	1.1020120243881164
-0.050167224080267525	7.216818098033289	1.10384133377016
-0.04347826086956519	7.2562185727436646	1.1034639316467771
-0.03678929765886285	7.293758684081292	1.1008075079031112
-0.030100334448160515	7.329244982588236	1.0958066088584744
-0.02341137123745818	7.362484372162531	1.0884037394177042
-0.01672240802675584	7.393285232627943	1.0785504630829381
-0.010033444816053505	7.42145858240522	1.0662084824060276
-0.0033444816053511683	7.446702773949392	1.0514671764172918
0.0033444816053511683	7.443018691802249	1.0314881356930732
0.010033444816053505	7.384234913090072	1.0026416712231663
0.01672240802675584	7.296278805960288	0.9676277953953423
0.02341137123745818	7.206602245687318	0.9308896831059829
0.030100334448160515	7.116515696334846	0.8935697452523703
0.03678929765886285	7.026340478070007	0.8558311174281162
0.04347826086956519	6.936375536991937	0.8178243960921442
0.050167224080267525	6.8468973788299	0.7796874672964877
0.05685618729096986	6.758160257342287	0.7415455283641927
0.0635451505016722	6.670396580823274	0.7035112751154373
0.07023411371237454	6.583817501276131	0.6656852279250502
0.07692307692307687	6.498613652643979	0.6281561711859758
0.08361204013377921	6.4149560068193825	0.5910016824927875
0.09030100334448155	6.332996818821078	0.5542887299048367
0.09698996655518388	6.252870635388662	0.518074317876275
0.10367892976588622	6.174695344185625	0.48240616474597253
0.11036789297658856	6.098573243721319	0.4473233969797312
0.11705685618729089	6.0245921169282575	0.4128572475843754
0.12374581939799323	5.95282629400608	0.37903174821911145
0.13043478260869557	5.883337692628391	0.34586440648000044
0.1371237458193979	5.816176825878514	0.31336686160689536
0.14381270903010024	5.751383770321873	0.2815455134477709
0.15050167224080258	5.68898908843289	0.25040212091041786
0.1571906354515049	5.629014701176969	0.2199343673397842
0.16387959866220725	5.57147470791292	0.19013639128931947
0.17056856187290959	5.516376151941669	0.1609992820184556
0.17725752508361192	5.4637197309992995	0.13251153975971697
0.18394648829431426	5.4135004527941	0.10465950137295277
0.1906354515050166	5.365708236336388	0.07742773245620294
0.19732441471571893	5.320328460324482	0.05079938732787336
0.2040133779264215	5.277342460247828	0.02475653854766202
0.21070234113712383	5.2367279761653585	0.0007195221824503051
0.21739130434782616	5.198459553328968	0.025648009788506784
0.2240802675585285	5.162508897962656	0.05004839626560198
0.23076923076923084	5.128845190589825	0.07394018378272936
0.23745819397993317	5.097435359335924	0.09734269847510645
0.2441471571906355	5.068244315630825	0.1202749030077772
0.25083612040133785	5.0412351547039185	0.14275522607760835
0.2575250836120402	5.016369323212222	0.16480140712207
0.2642140468227425	4.993606756274475	0.18643035461798615
0.27090301003344486	4.972905986107635	0.20765801647826618
0.2775919732441472	4.954224224381146	0.22849926118651975
0.28428093645484953	4.937517420322587	0.24896776844633983
0.29096989966555187	4.922740296529215	0.26907592826195303
0.2976588628762542	4.909846364365997	0.28883474750883437
0.30434782608695654	4.8987879207642155	0.3082537631955935
0.3110367892976589	4.889516028177113	0.327340961761406
0.3177257525083612	4.881980479401881	0.3461027038959505
0.32441471571906355	4.876129748941142	0.3645436545108333
0.3311036789297659	4.871910932552724	0.38266671763266386
0.3377926421404682	4.86926967662421	0.40047297612791194
0.34448160535117056	4.8681500990083295	0.41796163630823185
0.3511705685618729	4.868494702966505	0.43512997760171984
0.35785953177257523	4.870244285890212	0.4519733076100575
0.36454849498327757	4.873337844502297	0.46848492300311223
0.3712374581939799	4.87771247828182	0.484656076830511
0.37792642140468224	4.883303292905154	0.5004759529528435
0.3846153846153846	4.890043305550726	0.5159316484123764
0.3913043478260869	4.897863353973366	0.5310081646726638
0.39799331103678925	4.906692011313921	0.5456884087567059
0.4046822742474916	4.916455508668099	0.5599532054018819
0.41137123745819393	4.927077667492257	0.5737813214246428
0.41806020066889626	4.938479843969774	0.587149503546045
0.4247491638795986	4.950580887496061	0.6000325309678085
0.43143812709030094	4.963297115459326	0.6124032840045963
0.4381270903010033	4.976542306493911	0.6242328300683582
0.4448160535117056	4.990227714359131	0.6354905282616663
0.45150501672240795	5.004262104544938	0.6461441537656388
0.4581939799331103	5.018551815622339	0.6561600431013437
0.4648829431438126	5.033000847237361	0.6655032611986139
0.47157190635451496	5.047510976489047	0.6741377910207391
0.4782608695652173	5.061981904231427	0.6820267462656786
0.48494983277591963	5.076311432594316	0.6891326073934612
0.49163879598662197	5.09039567472681	0.6954174809151432
0.4983277591973243	5.104129297429887	0.7008433815224174
0.5050167224080266	5.117405796961645	0.7053725362409402
0.511705685618729	5.130117807872399	0.7089677093587404
0.5183946488294313	5.142157444260963	0.7115925464190602
0.5250836120401337	5.153416672343243	0.7132119350816762
0.531772575250836	5.16378771269663	0.7137923801570455
0.5384615384615383	5.173163469997368	0.7133023896136644
0.5451505016722409	5.18143798751308	0.7117128678628231
0.5518394648829432	5.188506923060615	0.7089975121494719
0.5585284280936456	5.194268042603068	0.7051332074374174
0.5652173913043479	5.198621727152886	0.7001004147863599
0.5719063545150502	5.201471488184504	0.6938835478923426
0.5785953177257526	5.202724486354208	0.6864713322168599
0.5852842809364549	5.202292047990671	0.6778571409770469
0.5919732441471572	5.200090173569675	0.6680393022226169
0.5986622073578596	5.19604003223219	0.6570213712949791
0.6053511705685619	5.190068436355609	0.6448123631581764
0.6120401337792643	5.1821082902502145	0.631426939414759
0.6187290969899666	5.172099007230801	0.6168855452735622
0.6254180602006689	5.159986889607233	0.6012144923179497
0.6321070234113713	5.145725466544935	0.5844459836255869
0.6387959866220736	5.129275785260164	0.5666180786031986
0.6454849498327759	5.110606651625867	0.547774595807113
0.6521739130434783	5.089694816958633	0.527964953003912
0.6588628762541806	5.066525108520097	0.5072439447633535
0.6655518394648829	5.0410905020788	0.48567145894328506
0.6722408026755853	5.01339213572124	0.46331213449729475
0.6789297658862876	4.983439264952912	0.44023496408307533
0.68561872909699	4.951249159970708	0.41651284594571214
0.6923076923076923	4.9168469467967	0.39222209046918355
0.6989966555183946	4.880265394721388	0.36744188760702506
0.705685618729097	4.8415446531948785	0.3422537420979807
0.7123745819397993	4.8007319419131385	0.3167408839267001
0.7190635451505016	4.7578811983620195	0.2909876618895808
0.725752508361204	4.713052687496522	0.26507892836271285
0.7324414715719063	4.666312578542271	0.2390994234384771
0.7391304347826086	4.617732494109465	0.213133166500592
0.745819397993311	4.5673890369089865	0.18726286304993464
0.7525083612040133	4.515363299361185	0.16156933418538344
0.7591973244147157	4.461740361297719	0.1361309755993334
0.765886287625418	4.406608780785733	0.11102325228386567
0.7725752508361203	4.350060082862724	0.08631823438080843
0.7792642140468227	4.2921882506717495	0.062084178769038705
0.785953177257525	4.233089223143006	0.03838516008826831
0.7926421404682273	4.172860402991275	0.015280753973406112
0.7993311036789297	4.11160017840139	0.007174225659858812
0.806020066889632	4.049407461366407	0.028929934357876164
0.8127090301003344	3.986381245235332	0.049941649867063724
0.8193979933110367	3.9226201836272256	0.0701698706705638
0.826086956521739	3.8582221924830957	0.0895803618978561
0.8327759197324414	3.7932840766614464	0.10814415087471783
0.8394648829431437	3.727901182141483	0.12583747518677632
0.846153846153846	3.662167074582266	0.14264168664223043
0.8528428093645484	3.5961732446978685	0.1585431149345602
0.8595317725752507	3.530008840648165	0.1735328951234487
0.866220735785953	3.463760427411751	0.18760676327325232
0.8729096989966554	3.397511772900592	0.20076482471702217
0.8795986622073577	3.3313436603938364	0.2130112994558755
0.8862876254180603	3.2653337267090397	0.2243542491655914
0.8929765886287626	3.1995563253909376	0.23480529017288607
0.899665551839465	3.1340824140790677	0.2443792965919571
0.9063545150501673	3.0689794651141344	0.25309409758714985
0.9130434782608696	3.0043113983574767	0.260970172459587
0.919732441471572	2.9401385351267724	0.2680303469540055
0.9264214046822743	2.876517572093104	0.2742994938560656
0.9331103678929766	2.813501573938497	0.27980424060877773
0.939799331103679	2.751139983538228	0.28457268632752
0.9464882943143813	2.6894786484078264	0.2886341302436399
0.9531772575250836	2.6285598621400794	0.2920188132632273
0.959866220735786	2.568422419552027	0.2947576739958404
0.9665551839464883	2.509101684265337	0.29688212029228905
0.9732441471571907	2.4506296674551327	0.29842381703469867
0.979933110367893	2.393035116521831	0.29941449064874565
0.9866220735785953	2.3363436124673127	0.29988575055919564
0.9933110367892977	2.280577674790277	0.2998689275868138
1.0	2.2529287245258693	0.29974238953353727
