## Supplementary material for "A multiscale modeling - experimental framework reveals the interplay between drivers of *Drosophila* wing morphogenesis": Code and data files for quantification metrics: Apical 2h Alt Simulated NO SYM_curvature_values.csv

position_l_over_L	avg_curvature	sem_curvature
-1.0	1.5502977929727118
-0.9933110367892977	1.569562050288141
-0.9866220735785953	1.6085670204636906
-0.979933110367893	1.6485324744514087
-0.9732441471571907	1.6894732625945057
-0.9665551839464883	1.7314036024147241
-0.959866220735786	1.774336990743298
-0.9531772575250836	1.8182861105486654
-0.9464882943143813	1.8632627324128603
-0.939799331103679	1.9092776106433276
-0.9331103678929766	1.9563403740467584
-0.9264214046822743	2.004459411436706
-0.919732441471572	2.0536417519975196
-0.9130434782608696	2.103892940683708
-0.9063545150501673	2.15521690889641
-0.8996655518394648	2.2076158407473248
-0.8929765886287625	2.261090035295223
-0.8862876254180602	2.3156377652210223
-0.8795986622073578	2.371255132494113
-0.8729096989966555	2.427935921674926
-0.8662207357859532	2.4856714515961498
-0.8595317725752508	2.544450426266942
-0.8528428093645485	2.6042587859501314
-0.8461538461538461	2.6650795594708203
-0.8394648829431438	2.7268927189247734
-0.8327759197324415	2.7896750380650746
-0.8260869565217391	2.8533999557542455
-0.8193979933110368	2.918037445974303
-0.8127090301003345	2.9835538959872308
-0.8060200668896321	3.0499119943306
-0.7993311036789298	3.1170706304151627
-0.7926421404682275	3.1849848075605753
-0.7859531772575251	3.2536055713590484
-0.7792642140468228	3.3228799552919073
-0.7725752508361204	3.3927509455377827
-0.7658862876254181	3.463157466900553
-0.7591973244147157	3.5340343917473556
-0.7525083612040133	3.605312573779484
-0.745819397993311	3.676918908359232
-0.7391304347826086	3.7487764209819012
-0.7324414715719063	3.820804385312626
-0.725752508361204	3.8929184720014884
-0.7190635451505016	3.96503092924726
-0.7123745819397993	4.037050795800476
-0.705685618729097	4.108884146781834
-0.6989966555183946	4.180434372344174
-0.6923076923076923	4.251602488828908
-0.68561872909699	4.322287481664757
-0.6789297658862876	4.392386678833317
-0.6722408026755853	4.461796153288286
-0.6655518394648829	4.530411152270273
-0.6588628762541806	4.598126551014698
-0.6521739130434783	4.664837327914734
-0.6454849498327759	4.730439057783601
-0.6387959866220736	4.794828419469686
-0.6321070234113713	4.85790371372342
-0.6254180602006689	4.91956538690523
-0.6187290969899666	4.979716555867923
-0.6120401337792643	5.038263529152097
-0.6053511705685619	5.095116319506413
-0.5986622073578596	5.150189142691099
-0.5919732441471572	5.203400897547008
-0.5852842809364549	5.254675622416027
-0.5785953177257526	5.303942923182176
-0.5719063545150502	5.351138368465019
-0.5652173913043479	5.396203847834595
-0.5585284280936456	5.439087889324907
-0.5518394648829432	5.479745932994065
-0.5451505016722409	5.518140557805115
-0.5384615384615385	5.554241659672247
-0.5317725752508362	5.5880265791217845
-0.5250836120401338	5.619480177644018
-0.5183946488294314	5.6485948624484745
-0.5117056856187291	5.675370559969258
-0.5050167224080268	5.699814639086169
-0.4983277591973244	5.72194178562028
-0.4916387959866221	5.741773830218319
-0.48494983277591974	5.759339532249206
-0.4782608695652174	5.774674322790135
-0.47157190635451507	5.787820010171856
-0.46488294314381273	5.798824451878433
-0.4581939799331104	5.807741196852188
-0.45150501672240806	5.814629102438387
-0.4448160535117057	5.819551930316434
-0.4381270903010034	5.8225779258066055
-0.43143812709030105	5.823779384916823
-0.4247491638795987	5.82323221340692
-0.4180602006688964	5.8210154820037925
-0.41137123745819404	5.817210981705998
-0.4046822742474917	5.8119027828776275
-0.39799331103678925	5.805176801556002
-0.3913043478260869	5.797120376093364
-0.3846153846153846	5.7878218569266595
-0.37792642140468224	5.777370211929089
-0.3712374581939799	5.765854649449186
-0.36454849498327757	5.75336426079417
-0.35785953177257523	5.739987683570028
-0.3511705685618729	5.725812786956462
-0.34448160535117056	5.71092637967478
-0.3377926421404682	5.695413941104829
-0.3311036789297659	5.679359375726142
-0.32441471571906355	5.662844790800754
-0.3177257525083612	5.645950296982345
-0.3110367892976589	5.628753831329246
-0.30434782608695654	5.611331002018003
-0.2976588628762542	5.593754953899207
-0.29096989966555187	5.576096253907824
-0.28428093645484953	5.558422795235173
-0.2775919732441472	5.540799719087827
-0.27090301003344486	5.523289352798578
-0.2642140468227425	5.505951163014395
-0.2575250836120402	5.488841722664571
-0.25083612040133785	5.472014690406704
-0.2441471571906355	5.455520801257423
-0.23745819397993317	5.4394078671366906
-0.23076923076923084	5.42372078608742
-0.2240802675585284	5.408501558974486
-0.21739130434782605	5.393789312517135
-0.21070234113712372	5.379620327565196
-0.20401337792642138	5.366028071590653
-0.19732441471571904	5.353043234431189
-0.1906354515050167	5.340693766390041
-0.18394648829431437	5.3290049178659205
-0.17725752508361203	5.317999279757269
-0.1705685618729097	5.307696823955884
-0.16387959866220736	5.298114943315477
-0.15719063545150502	5.28926849055065
-0.1505016722408027	5.281169815590611
-0.14381270903010035	5.273828800979656
-0.137123745819398	5.26725289498259
-0.13043478260869568	5.26144714211807
-0.12374581939799334	5.256414210905963
-0.117056856187291	5.252154418676508
-0.11036789297658867	5.248665753349199
-0.10367892976588633	5.245943892148101
-0.09698996655518399	5.243982217277727
-0.09030100334448166	5.24277182863986
-0.08361204013377932	5.242301553726825
-0.07692307692307698	5.242557954880853
-0.07023411371237465	5.243525334162353
-0.06354515050167231	5.24518573612221
-0.05685618729096986	5.247518948824688
-0.050167224080267525	5.250502503518051
-0.04347826086956519	5.254111673399647
-0.03678929765886285	5.25831947197071
-0.030100334448160515	5.2630966515234405
-0.02341137123745818	5.2684117023486845
-0.01672240802675584	5.274230853296562
-0.010033444816053505	5.280518074364136
-0.0033444816053511683	5.285972215980793
0.0033444816053511683	5.279840416995398
0.010033444816053505	5.254044551093246
0.01672240802675584	5.2195786276170555
0.02341137123745818	5.186068210345133
0.030100334448160515	5.153558668051582
0.03678929765886285	5.122091324524469
0.04347826086956519	5.091703644597341
0.050167224080267525	5.062429418497622
0.05685618729096986	5.034298943058424
0.0635451505016722	5.007339198525677
0.07023411371237454	4.9815740198652545
0.07692307692307687	4.957024261634414
0.08361204013377921	4.933707955628492
0.09030100334448155	4.911640460647433
0.09698996655518388	4.890834603847715
0.10367892976588622	4.8713008132542175
0.11036789297658856	4.85304724110412
0.11705685618729089	4.8360798777817315
0.12374581939799323	4.820402656180139
0.13043478260869557	4.806017546393561
0.1371237458193979	4.7929246407040855
0.14381270903010024	4.781122228879102
0.15050167224080258	4.7706068638419925
0.1571906354515049	4.761373417819424
0.16387959866220725	4.753415129104845
0.17056856187290959	4.746723639610099
0.17725752508361192	4.741289023406638
0.18394648829431426	4.737099806484957
0.1906354515050166	4.734142977986702
0.19732441471571893	4.732403993188809
0.2040133779264215	4.731866768543902
0.21070234113712383	4.732513669106395
0.21739130434782616	4.734325488700042
0.2240802675585285	4.737281423210493
0.23076923076923084	4.741359037416122
0.23745819397993317	4.746534225802603
0.2441471571906355	4.752781167841542
0.25083612040133785	4.760072278251398
0.2575250836120402	4.7683781528
0.2642140468227425	4.777667510252527
0.27090301003344486	4.787907131116686
0.2775919732441472	4.799061793888257
0.28428093645484953	4.811094209554717
0.29096989966555187	4.82396495517243
0.2976588628762542	4.837632407393253
0.30434782608695654	4.852052676879039
0.3110367892976589	4.867179544606756
0.3177257525083612	4.882964401132041
0.32441471571906355	4.899356189943999
0.3311036789297659	4.9163013561079545
0.3377926421404682	4.933743801454255
0.34448160535117056	4.951624847628951
0.3511705685618729	4.969883208374329
0.35785953177257523	4.988454972452351
0.36454849498327757	5.0072735986600545
0.3712374581939799	5.0262699244108475
0.37792642140468224	5.045372189367239
0.3846153846153846	5.064506075606669
0.3913043478260869	5.083594765780416
0.39799331103678925	5.102559020683829
0.4046822742474916	5.12131727759207
0.41137123745819393	5.1397857706270695
0.41806020066889626	5.157878674306644
0.4247491638795986	5.17550827128383
0.43143812709030094	5.192585145112449
0.4381270903010033	5.209018398672539
0.4448160535117056	5.224715898656452
0.45150501672240795	5.239584546253318
0.4581939799331103	5.253530573877049
0.4648829431438126	5.266459867463102
0.47157190635451496	5.278278313514104
0.4782608695652173	5.288892169707862
0.48494983277591963	5.298208457497454
0.49163879598662197	5.306135374737384
0.4983277591973243	5.312582725968229
0.5050167224080266	5.3174623675920145
0.511705685618729	5.3206886647791425
0.5183946488294313	5.322178956573644
0.5250836120401337	5.321854025315469
0.531772575250836	5.319638566185377
0.5384615384615383	5.315461652408937
0.5451505016722409	5.309257191439688
0.5518394648829432	5.300964367286054
0.5585284280936456	5.290528064059396
0.5652173913043479	5.277899265808073
0.5719063545150502	5.2630354277693385
0.5785953177257526	5.2459008143208425
0.5852842809364549	5.226466799147733
0.5919732441471572	5.204712123459617
0.5986622073578596	5.180623108491104
0.6053511705685619	5.154193818995886
0.6120401337792643	5.125426174990263
0.6187290969899666	5.094330009609017
0.6254180602006689	5.060923071593921
0.6321070234113713	5.02523097163076
0.6387959866220736	4.987287072471021
0.6454849498327759	4.9471323235051194
0.6521739130434783	4.904815041180363
0.6588628762541806	4.8603906373638335
0.6655518394648829	4.813921298423608
0.6722408026755853	4.765475618427568
0.6789297658862876	4.715128190424922
0.68561872909699	4.66295916027074
0.6923076923076923	4.609053747869055
0.6989966555183946	4.553501741038746
0.705685618729097	4.49639696744363
0.7123745819397993	4.437836750171764
0.7190635451505016	4.377921352598699
0.725752508361204	4.316753418127925
0.7324414715719063	4.254437410272875
0.7391304347826086	4.191079058335253
0.745819397993311	4.126784813651559
0.7525083612040133	4.0616613210328865
0.7591973244147157	3.9958149096222613
0.765886287625418	3.929351106949687
0.7725752508361203	3.862374179488826
0.7792642140468227	3.794986702521612
0.785953177257525	3.7272891616089576
0.7926421404682273	3.6593795874570176
0.7993311036789297	3.5913532254686116
0.806020066889632	3.523302240786677
0.8127090301003344	3.455315459178305
0.8193979933110367	3.3874781436800574
0.826086956521739	3.319871806532757
0.8327759197324414	3.252574055580472
0.8394648829431437	3.185658473996365
0.846153846153846	3.119194531928968
0.8528428093645484	3.0532475284364855
0.8595317725752507	2.9878785618934853
0.866220735785953	2.92314452691239
0.8729096989966554	2.8590981357195684
0.8795986622073577	2.7957879618599892
0.8862876254180603	2.733258504072384
0.8929765886287626	2.6715502681754337
0.899665551839465	2.610699864831222
0.9063545150501673	2.5507401211016028
0.9130434782608696	2.491700203782653
0.919732441471572	2.4336057525886723
0.9264214046822743	2.3764790213569666
0.9331103678929766	2.320339025554783
0.939799331103679	2.265201694487433
0.9464882943143813	2.2110800267292703
0.9531772575250836	2.157984247424378
0.959866220735786	2.105921966229592
0.9665551839464883	2.0548983347969854
0.9732441471571907	2.0049162028147416
0.979933110367893	1.9559762717430846
0.9866220735785953	1.9080772454947161
0.9933110367892977	1.8612159774161587
1.0	1.8380442784580082
