## Supplementary material for "A multiscale modeling - experimental framework reveals the interplay between drivers of *Drosophila* wing morphogenesis": Code and data files for quantification metrics: Apical 2h Alt Simulated T100_curvature_values.csv

position_l_over_L	avg_curvature	sem_curvature
-1.0	1.7018211339174223
-0.9933110367892977	1.7208576345027682
-0.9866220735785953	1.759307810732711
-0.979933110367893	1.7985142066871542
-0.9732441471571907	1.8384801418698735
-0.9665551839464883	1.87920806760496
-0.959866220735786	1.9206995090088124
-0.9531772575250836	1.9629550060645875
-0.9464882943143813	2.0059740540234863
-0.939799331103679	2.049755043384253
-0.9331103678929766	2.0942951997301344
-0.9264214046822743	2.1395905237310315
-0.919732441471572	2.185635731647463
-0.9130434782608696	2.232424196701997
-0.9063545150501673	2.2799478917126557
-0.8996655518394648	2.3281973334111346
-0.8929765886287625	2.377161528896073
-0.8862876254180602	2.4268279246977205
-0.8795986622073578	2.4771823589546322
-0.8729096989966555	2.528209017225022
-0.8662207357859532	2.579890392474659
-0.8595317725752508	2.6322072497990288
-0.8528428093645485	2.685138596449471
-0.8461538461538461	2.738661657740539
-0.8394648829431438	2.792751859418259
-0.8327759197324415	2.8473828170659123
-0.8260869565217391	2.9025263331146705
-0.8193979933110368	2.9581524020105974
-0.8127090301003345	3.014229224066539
-0.8060200668896321	3.070723228497024
-0.7993311036789298	3.1275991060960617
-0.7926421404682275	3.1848198519714703
-0.7859531772575251	3.242346818694985
-0.7792642140468228	3.300139780164824
-0.7725752508361204	3.3581570064068123
-0.7658862876254181	3.416355349461847
-0.7591973244147157	3.4746903404217377
-0.7525083612040133	3.533116297583057
-0.745819397993311	3.591586445590111
-0.7391304347826086	3.65005304533452
-0.7324414715719063	3.7084675342711986
-0.725752508361204	3.7667806766999434
-0.7190635451505016	3.824942723449733
-0.7123745819397993	3.8829035802906713
-0.705685618729097	3.940612984287837
-0.6989966555183946	3.9980206872037956
-0.6923076923076923	4.055076644953838
-0.68561872909699	4.111731212021871
-0.6789297658862876	4.167935339657041
-0.6722408026755853	4.223640776593071
-0.6655518394648829	4.278800270965789
-0.6588628762541806	4.333367772050487
-0.6521739130434783	4.387298630401142
-0.6454849498327759	4.4405497949489625
-0.6387959866220736	4.493080005609194
-0.6321070234113713	4.544849979953099
-0.6254180602006689	4.595822592526844
-0.6187290969899666	4.645963045440691
-0.6120401337792643	4.695239028910094
-0.6053511705685619	4.743620870504421
-0.5986622073578596	4.7910816719483
-0.5919732441471572	4.837597432423584
-0.5852842809364549	4.883147157435559
-0.5785953177257526	4.927712952433316
-0.5719063545150502	4.971280100509503
-0.5652173913043479	5.013837123646917
-0.5585284280936456	5.05537582712631
-0.5518394648829432	5.095891326859411
-0.5451505016722409	5.1353820595610715
-0.5384615384615385	5.173849775822472
-0.5317725752508362	5.211299516291377
-0.5250836120401338	5.2477395713034465
-0.5183946488294314	5.283181424438667
-0.5117056856187291	5.317639680597462
-0.5050167224080268	5.35113197930032
-0.4983277591973244	5.383678894011863
-0.4916387959866221	5.415303818373866
-0.48494983277591974	5.446032840301295
-0.4782608695652174	5.475894604950501
-0.47157190635451507	5.504920167608944
-0.46488294314381273	5.533142837581465
-0.4581939799331104	5.560598014159327
-0.45150501672240806	5.587323015755635
-0.4448160535117057	5.613356903275068
-0.4381270903010034	5.638740298757826
-0.43143812709030105	5.663515200298702
-0.4247491638795987	5.687724794193102
-0.4180602006688964	5.711413265204081
-0.41137123745819404	5.734625605779403
-0.4046822742474917	5.757407424976545
-0.39799331103678925	5.779804757777947
-0.3913043478260869	5.801863875399926
-0.3846153846153846	5.82363109711804
-0.37792642140468224	5.8451526040504405
-0.3712374581939799	5.866474255260234
-0.36454849498327757	5.887641406459272
-0.35785953177257523	5.908698731520152
-0.3511705685618729	5.929690046931482
-0.34448160535117056	5.95065813926479
-0.3377926421404682	5.971644595660341
-0.3311036789297659	5.992689637284624
-0.32441471571906355	6.013831955664802
-0.3177257525083612	6.035108551765703
-0.3110367892976589	6.056554577643414
-0.30434782608695654	6.078203180486637
-0.2976588628762542	6.100085348843149
-0.29096989966555187	6.122229760824153
-0.28428093645484953	6.144662634084346
-0.2775919732441472	6.167407577390477
-0.27090301003344486	6.190485443615941
-0.2642140468227425	6.213914184033997
-0.2575250836120402	6.237708703827312
-0.25083612040133785	6.261880718786931
-0.2441471571906355	6.2864386132393815
-0.23745819397993317	6.3113872993162925
-0.23076923076923084	6.336728077766628
-0.2240802675585284	6.36245850060704
-0.21739130434782605	6.388572236010662
-0.21070234113712372	6.415058935948387
-0.20401337792642138	6.441904107218768
-0.19732441471571904	6.469088986632351
-0.1906354515050167	6.496590421252521
-0.18394648829431437	6.524380754736724
-0.17725752508361203	6.552427720967762
-0.1705685618729097	6.580694346313175
-0.16387959866220736	6.609138861999481
-0.15719063545150502	6.637714628235091
-0.1505016722408027	6.666370071858424
-0.14381270903010035	6.695048639423327
-0.137123745819398	6.723688767758938
-0.13043478260869568	6.752223874152312
-0.12374581939799334	6.780582368395391
-0.117056856187291	6.808687689009167
-0.11036789297658867	6.836458366002892
-0.10367892976588633	6.863808112540173
-0.09698996655518399	6.8906459478622795
-0.09030100334448166	6.916876353757405
-0.08361204013377932	6.942399466758218
-0.07692307692307698	6.967111308094909
-0.07023411371237465	6.99090405322309
-0.06354515050167231	7.013666342482152
-0.05685618729096986	7.035283634117782
-0.050167224080267525	7.05563860052064
-0.04347826086956519	7.074611568091676
-0.03678929765886285	7.092081000644235
-0.030100334448160515	7.107924025696699
-0.02341137123745818	7.122017002401362
-0.01672240802675584	7.134236129201721
-0.010033444816053505	7.144458088619644
-0.0033444816053511683	7.152018937453418
0.0033444816053511683	7.134176585795176
0.010033444816053505	7.069882113244538
0.01672240802675584	6.982948446006722
0.02341137123745818	6.896220945776719
0.030100334448160515	6.809936664233826
0.03678929765886285	6.724314435338958
0.04347826086956519	6.639555233074163
0.050167224080267525	6.555842650830579
0.05685618729096986	6.473343480890994
0.0635451505016722	6.39220837394641
0.07023411371237454	6.312572560234272
0.07692307692307687	6.234556615622502
0.08361204013377921	6.158267257731831
0.09030100334448155	6.083798158942521
0.09698996655518388	6.011230764833672
0.10367892976588622	5.940635108225341
0.11036789297658856	5.87207061051526
0.11705685618729089	5.805586863408815
0.12374581939799323	5.741224385425204
0.13043478260869557	5.679015348720504
0.1371237458193979	5.618984272800194
0.14381270903010024	5.561148682602623
0.15050167224080258	5.505519729226516
0.1571906354515049	5.4521027722568975
0.16387959866220725	5.400897923222857
0.17056856187290959	5.351900550206354
0.17725752508361192	5.305101744022487
0.18394648829431426	5.260488746717593
0.1906354515050166	5.21804534339084
0.19732441471571893	5.177752218546049
0.2040133779264215	5.139587278331243
0.21070234113712383	5.103525940131152
0.21739130434782616	5.069541391049357
0.2240802675585285	5.037604816857976
0.23076923076923084	5.007685603009329
0.23745819397993317	4.979751509300715
0.2441471571906355	4.953768819764554
0.25083612040133785	4.929702469325658
0.2575250836120402	4.907516148728385
0.2642140468227425	4.887172389191976
0.27090301003344486	4.868632628204757
0.2775919732441472	4.851857257819383
0.28428093645484953	4.836805656763508
0.29096989966555187	4.823436207634846
0.2976588628762542	4.8117063004076295
0.30434782608695654	4.8015723234401095
0.3110367892976589	4.792989643140668
0.3177257525083612	4.785912573424018
0.32441471571906355	4.780294336069261
0.3311036789297659	4.776087013078589
0.3377926421404682	4.773241492129294
0.34448160535117056	4.771707406212435
0.3511705685618729	4.771433068559068
0.35785953177257523	4.772365403968859
0.36454849498327757	4.774449877676064
0.3712374581939799	4.777630422913486
0.37792642140468224	4.781849368365675
0.3846153846153846	4.787047366737308
0.3913043478260869	4.793163325700553
0.39799331103678925	4.800134342525092
0.4046822742474916	4.8078956437350415
0.41137123745819393	4.816380531176861
0.41806020066889626	4.825520335919872
0.4247491638795986	4.835244381444345
0.43143812709030094	4.8454799575994585
0.4381270903010033	4.8561523068325325
0.4448160535117056	4.86718462419981
0.45150501672240795	4.878498072665147
0.4581939799331103	4.8900118151741685
0.4648829431438126	4.901643064955087
0.47157190635451496	4.913307155441374
0.4782608695652173	4.924917631133269
0.48494983277591963	4.936386360612733
0.49163879598662197	4.947623672797947
0.4983277591973243	4.958538517367133
0.5050167224080266	4.969038650096148
0.511705685618729	4.979030843639279
0.5183946488294313	4.9884211240375755
0.5250836120401337	4.997115032964592
0.531772575250836	5.005017915416634
0.5384615384615383	5.012035232225529
0.5451505016722409	5.018072896419613
0.5518394648829432	5.023037632086632
0.5585284280936456	5.026837354005599
0.5652173913043479	5.0293815659187455
0.5719063545150502	5.030581774916284
0.5785953177257526	5.030351919013007
0.5852842809364549	5.028608804614909
0.5919732441471572	5.025272550214613
0.5986622073578596	5.020267032325238
0.6053511705685619	5.01352032937282
0.6120401337792643	5.004965159026186
0.6187290969899666	4.9945393042591135
0.6254180602006689	4.982186023320425
0.6321070234113713	4.967854438740557
0.6387959866220736	4.951499900533516
0.6454849498327759	4.93308431886555
0.6521739130434783	4.912576461658397
0.6588628762541806	4.889952212876368
0.6655518394648829	4.865194787610964
0.6722408026755853	4.838294900520641
0.6789297658862876	4.809250884700454
0.68561872909699	4.7780687586388915
0.6923076923076923	4.744762239556922
0.6989966555183946	4.70935270210561
0.705685618729097	4.671869082110197
0.7123745819397993	4.632347725776251
0.7190635451505016	4.590832185502235
0.725752508361204	4.547372964157589
0.7324414715719063	4.502027210371162
0.7391304347826086	4.454858368017316
0.745819397993311	4.405935783673076
0.7525083612040133	4.355334276337617
0.7591973244147157	4.303133674145302
0.765886287625418	4.249418323157691
0.7725752508361203	4.194276573582801
0.7792642140468227	4.137800248938458
0.785953177257525	4.0800841037500675
0.7926421404682273	4.021225275353189
0.7993311036789297	3.961322735261753
0.806020066889632	3.900476745369593
0.8127090301003344	3.838788323983605
0.8193979933110367	3.7763587263504133
0.826086956521739	3.7132889439450505
0.8327759197324414	3.6496792263505675
0.8394648829431437	3.5856286290830734
0.846153846153846	3.521234590218657
0.8528428093645484	3.4565925381680063
0.8595317725752507	3.3917955324318174
0.866220735785953	3.3269339386649746
0.8729096989966554	3.262095138888725
0.8795986622073577	3.1973632772252625
0.8862876254180603	3.1328190410947503
0.8929765886287626	3.0685394774159573
0.899665551839465	3.004597842992298
0.9063545150501673	2.9410634879478215
0.9130434782608696	2.878001770804106
0.919732441471572	2.8154740035595216
0.9264214046822743	2.753537424946446
0.9331103678929766	2.6922451998983936
0.939799331103679	2.631646443155601
0.9464882943143813	2.5717862648718315
0.9531772575250836	2.512705836053933
0.959866220735786	2.4544424716657014
0.9665551839464883	2.397029729255295
0.9732441471571907	2.3404975210172374
0.979933110367893	2.2848722372722627
0.9866220735785953	2.230176879437427
0.9933110367892977	2.1764312006616064
1.0	2.1497980516660973
