## Supplementary material for "A multiscale modeling - experimental framework reveals the interplay between drivers of *Drosophila* wing morphogenesis": Code and data files for quantification metrics: Apical 4 hr Alt Simulated NO SYM_curvature_values.csv

position_l_over_L	avg_curvature	sem_curvature
-1.0	3.79973892721328
-0.9933110367892977	3.790362851782474
-0.9866220735785953	3.770927843958214
-0.979933110367893	3.750171335447712
-0.9732441471571907	3.728182140690179
-0.9665551839464883	3.705049630369952
-0.959866220735786	3.680863304825241
-0.9531772575250836	3.6557123940530514
-0.9464882943143813	3.6296854861983974
-0.939799331103679	3.6028701859215655
-0.9331103678929766	3.5753528035677515
-0.9264214046822743	3.547218075625095
-0.919732441471572	3.518548916554702
-0.9130434782608696	3.4894262017131332
-0.9063545150501673	3.45992858076625
-0.8996655518394648	3.430132320714214
-0.8929765886287625	3.400111177410867
-0.8862876254180602	3.369936294265799
-0.8795986622073578	3.3396761266624173
-0.8729096989966555	3.309396390508234
-0.8662207357859532	3.2791600332514417
-0.8595317725752508	3.249027225647887
-0.8528428093645485	3.219055372541396
-0.8461538461538461	3.1892991409247937
-0.8394648829431438	3.159810503575571
-0.8327759197324415	3.1306387966056413
-0.8260869565217391	3.101830789325976
-0.8193979933110368	3.073430764901005
-0.8127090301003345	3.0454806103518783
-0.8060200668896321	3.0180199145593964
-0.7993311036789298	2.9910860730144475
-0.7926421404682275	2.96471439816406
-0.7859531772575251	2.9389382343029684
-0.7792642140468228	2.9137890760624234
-0.7725752508361204	2.8892966896485266
-0.7658862876254181	2.865489236080675
-0.7591973244147157	2.8423933957758676
-0.7525083612040133	2.820034493916066
-0.745819397993311	2.7984366261230393
-0.7391304347826086	2.7776227840477583
-0.7324414715719063	2.757614980559418
-0.725752508361204	2.7384343742923463
-0.7190635451505016	2.720101393377445
-0.7123745819397993	2.7026358582486156
-0.705685618729097	2.686057103473912
-0.6989966555183946	2.6703840986162106
-0.6923076923076923	2.6556355681792962
-0.68561872909699	2.6418301107426645
-0.6789297658862876	2.6289863174324735
-0.6722408026755853	2.6171228899171735
-0.6655518394648829	2.6062587581548398
-0.6588628762541806	2.5964131981554823
-0.6521739130434783	2.5876059500559396
-0.6454849498327759	2.5798573368377635
-0.6387959866220736	2.5731883840501593
-0.6321070234113713	2.567620940930817
-0.6254180602006689	2.563177803347817
-0.6187290969899666	2.5598828390159207
-0.6120401337792643	2.557761115470896
-0.6053511705685619	2.556839031316278
-0.5986622073578596	2.5571444512885035
-0.5919732441471572	2.5587068457188806
-0.5852842809364549	2.561557435004703
-0.5785953177257526	2.5657293397371164
-0.5719063545150502	2.571257737170427
-0.5652173913043479	2.5781800247564997
-0.5585284280936456	2.586535991508956
-0.5518394648829432	2.5963679980050873
-0.5451505016722409	2.6077211658789263
-0.5384615384615385	2.6206435777067045
-0.5317725752508362	2.6351864882359815
-0.5250836120401338	2.651404547961894
-0.5183946488294314	2.6693560401080756
-0.5117056856187291	2.6891031321254477
-0.5050167224080268	2.7107121428788448
-0.4983277591973244	2.7342538267486027
-0.4916387959866221	2.7598036759309377
-0.48494983277591974	2.7874422422760556
-0.4782608695652174	2.81725548005491
-0.47157190635451507	2.8493351110925476
-0.46488294314381273	2.8837790137456634
-0.4581939799331104	2.9206916372313563
-0.45150501672240806	2.9601844428295627
-0.4448160535117057	3.002376373478608
-0.4381270903010034	3.0473943532563483
-0.43143812709030105	3.095373818181668
-0.4247491638795987	3.146459279674339
-0.4180602006688964	3.200804921865565
-0.41137123745819404	3.2585752337446996
-0.4046822742474917	3.319945676845066
-0.39799331103678925	3.3851033887959927
-0.3913043478260869	3.4542479225779488
-0.3846153846153846	3.5275920206878686
-0.37792642140468224	3.6053624226224135
-0.3712374581939799	3.687800703082262
-0.36454849498327757	3.7751641370485363
-0.35785953177257523	3.867726586333312
-0.3511705685618729	3.9657794003016953
-0.34448160535117056	4.069632321135137
-0.3377926421404682	4.179614381175659
-0.3311036789297659	4.296074776467762
-0.32441471571906355	4.419383696495144
-0.3177257525083612	4.549933085175841
-0.3110367892976589	4.688137302300665
-0.30434782608695654	4.834433647631583
-0.2976588628762542	4.989282701662864
-0.29096989966555187	5.153168427424107
-0.28428093645484953	5.326597966503458
-0.2775919732441472	5.510101049530514
-0.27090301003344486	5.704228926539206
-0.2642140468227425	5.909552705826808
-0.2575250836120402	6.126660971094595
-0.25083612040133785	6.3561565258550505
-0.2441471571906355	6.598652091520723
-0.23745819397993317	6.854764761655284
-0.23076923076923084	7.1251089902518085
-0.2240802675585284	7.41028786766263
-0.21739130434782605	7.710882415477823
-0.21070234113712372	8.02743861338455
-0.20401337792642138	8.36045185973625
-0.19732441471571904	8.710348567010715
-0.1906354515050167	9.077464608351349
-0.18394648829431437	9.46202036788662
-0.17725752508361203	9.864092212546353
-0.1705685618729097	10.283580304669206
-0.16387959866220736	10.720172821519725
-0.15719063545150502	11.173306848656551
-0.1505016722408027	11.642126476732487
-0.14381270903010035	12.125438961194464
-0.137123745819398	12.621670202563815
-0.13043478260869568	13.12882126575338
-0.12374581939799334	13.64442816474346
-0.117056856187291	14.165527665721694
-0.11036789297658867	14.688632364038144
-0.10367892976588633	15.20971870786265
-0.09698996655518399	15.72423189806156
-0.09030100334448166	16.2271116012541
-0.08361204013377932	16.712842079072168
-0.07692307692307698	17.175529578192034
-0.07023411371237465	17.60900858604755
-0.06354515050167231	18.006976826176142
-0.05685618729096986	18.363156700937278
-0.050167224080267525	18.671478424205514
-0.04347826086956519	18.92627754231618
-0.03678929765886285	19.1224972082492
-0.030100334448160515	19.25588378086953
-0.02341137123745818	19.323163387281227
-0.01672240802675584	19.32218726255728
-0.010033444816053505	19.252035091680913
-0.0033444816053511683	19.113068179946232
0.0033444816053511683	18.825741877599516
0.010033444816053505	18.311177791472566
0.01672240802675584	17.664139624476036
0.02341137123745818	16.99224991736108
0.030100334448160515	16.313425934710466
0.03678929765886285	15.634931136908712
0.04347826086956519	14.963000409956752
0.050167224080267525	14.302852082386867
0.05685618729096986	13.658735464496491
0.0635451505016722	13.034003274432298
0.07023411371237454	12.431199560077644
0.07692307692307687	11.852155321775054
0.08361204013377921	11.29808573225898
0.09030100334448155	10.76968445887723
0.09698996655518388	10.267212012168518
0.10367892976588622	9.790576223628563
0.11036789297658856	9.339403884148018
0.11705685618729089	8.913103269290296
0.12374581939799323	8.510917768720708
0.13043478260869557	8.13197116082777
0.1371237458193979	7.775305266059295
0.14381270903010024	7.43991080662037
0.15050167224080258	7.124752323960708
0.1571906354515049	6.828787981601488
0.16387959866220725	6.5509850269205465
0.17056856187290959	6.290331614662171
0.17725752508361192	6.045845616577925
0.18394648829431426	5.816580962193449
0.1906354515050166	5.601631979421797
0.19732441471571893	5.400136133115636
0.2040133779264215	5.211275495976677
0.21070234113712383	5.034277230001056
0.21739130434782616	4.868413307768584
0.2240802675585285	4.712999660978859
0.23076923076923084	4.567394908104671
0.23745819397993317	4.430998783192393
0.2441471571906355	4.303250362989001
0.25083612040133785	4.183626169038138
0.2575250836120402	4.071638204533244
0.2642140468227425	3.9668319719753855
0.27090301003344486	3.8687845065538937
0.2775919732441472	3.777102451211382
0.28428093645484953	3.6914201921951117
0.29096989966555187	3.611398068214254
0.2976588628762542	3.536720661847863
0.30434782608695654	3.4670951783558994
0.3110367892976589	3.4022499143480536
0.3177257525083612	3.3419328167073825
0.32441471571906355	3.2859101306206053
0.3311036789297659	3.233965134429772
0.3377926421404682	3.185896958205901
0.34448160535117056	3.1415194823849526
0.3511705685618729	3.100660312444217
0.35785953177257523	3.063159825387755
0.36454849498327757	3.0288702837168113
0.3712374581939799	2.9976550125561614
0.37792642140468224	2.9693876356671516
0.3846153846153846	2.943951366184522
0.3913043478260869	2.9212383480526523
0.39799331103678925	2.9011490442963326
0.4046822742474916	2.8835916684329357
0.41137123745819393	2.8684816555101804
0.41806020066889626	2.8557411694314467
0.4247491638795986	2.845298643405073
0.43143812709030094	2.8370883505223956
0.4381270903010033	2.8310500016295226
0.4448160535117056	2.8271283678086476
0.45150501672240795	2.825272924925227
0.4581939799331103	2.8254375178271447
0.4648829431438126	2.8275800419009878
0.47157190635451496	2.8316621397988033
0.4782608695652173	2.837648911246622
0.48494983277591963	2.8455086339340347
0.49163879598662197	2.855212493562964
0.4983277591973243	2.866734321204085
0.5050167224080266	2.8800503361721983
0.511705685618729	2.8951388926881334
0.5183946488294313	2.9119802286456413
0.5250836120401337	2.9305562148484765
0.531772575250836	2.9508501031268777
0.5384615384615383	2.97284627178545
0.5451505016722409	2.9965299668777585
0.5518394648829432	3.0218870378486673
0.5585284280936456	3.0489036661356206
0.5652173913043479	3.0775660853770503
0.5719063545150502	3.1078602919423073
0.5785953177257526	3.1397717445758464
0.5852842809364549	3.1732850520416838
0.5919732441471572	3.2083836477657783
0.5986622073578596	3.245049450607339
0.6053511705685619	3.283262511048852
0.6120401337792643	3.3230006422827625
0.6187290969899666	3.364239035894183
0.6254180602006689	3.4069498620979184
0.6321070234113713	3.4511018547884764
0.6387959866220736	3.496659882007574
0.6454849498327759	3.543584502828608
0.6521739130434783	3.591831512104839
0.6588628762541806	3.641351475030125
0.6655518394648829	3.692089254019679
0.6722408026755853	3.7439835310337424
0.6789297658862876	3.796966329138257
0.68561872909699	3.8509625378204504
0.6923076923076923	3.90588944734842
0.6989966555183946	3.9616562982741885
0.705685618729097	4.018163853018249
0.7123745819397993	4.0753039973255145
0.7190635451505016	4.132959380229396
0.725752508361204	4.191003101979712
0.7324414715719063	4.249298460154304
0.7391304347826086	4.307698764852219
0.745819397993311	4.366047234422691
0.7525083612040133	4.4241769835794615
0.7591973244147157	4.481911115942191
0.765886287625418	4.539062932991072
0.7725752508361203	4.5954362710726775
0.7792642140468227	4.65082597741031
0.785953177257525	4.70501853501047
0.7926421404682273	4.757792844883345
0.7993311036789297	4.8089211720835685
0.806020066889632	4.858170259712988
0.8127090301003344	4.905302612209923
0.8193979933110367	4.9500779459966715
0.826086956521739	4.992254801906475
0.8327759197324414	5.031592309822077
0.8394648829431437	5.067852091713487
0.846153846153846	5.100800284868159
0.8528428093645484	5.130209662690859
0.8595317725752507	5.155861826159936
0.866220735785953	5.177549435023783
0.8729096989966554	5.195078444277048
0.8795986622073577	5.208270308543179
0.8862876254180603	5.216964114874288
0.8929765886287626	5.221018603310504
0.899665551839465	5.220314034443357
0.9063545150501673	5.214753864290593
0.9130434782608696	5.204266189060324
0.919732441471572	5.188804925858678
0.9264214046822743	5.168350700023142
0.9331103678929766	5.142911415436145
0.939799331103679	5.112522490731822
0.9464882943143813	5.077246751549776
0.9531772575250836	5.037173976672529
0.959866220735786	4.9924201037425755
0.9665551839464883	4.943126108011976
0.9732441471571907	4.889456574955856
0.979933110367893	4.831597994320127
0.9866220735785953	4.769756809041589
0.9933110367892977	4.704157257284374
1.0	4.670446961404714
