## Supplementary material for "A multiscale modeling - experimental framework reveals the interplay between drivers of *Drosophila* wing morphogenesis": Code and data files for quantification metrics: Apical 4 hr NO SYM_curvature_values.csv

position_l_over_L	avg_curvature	sem_curvature
-1.0	2.802418284812972	0.5321750508320584
-0.9933110367892977	2.8138060465486805	0.5278504054727083
-0.9866220735785953	2.8363152848692983	0.5188817889440737
-0.979933110367893	2.8582929122070166	0.5092706552669833
-0.9732441471571907	2.879741598816573	0.4990287690066435
-0.9665551839464883	2.9006654806688132	0.4881701491507365
-0.959866220735786	2.921070080108161	0.47671111912822633
-0.9531772575250836	2.9409622184024946	0.4646703696832362
-0.9464882943143813	2.960349921225182	0.4520690403753171
-0.939799331103679	2.9792423181677763	0.43893082702125663
-0.9331103678929766	2.9976495374246297	0.4252821244336917
-0.9264214046822743	3.0155825968175027	0.4111522165360872
-0.919732441471572	3.0330532923395537	0.3965735296029512
-0.9130434782608696	3.050074085394281	0.38158196934999333
-0.9063545150501673	3.066657989887156	0.36621736937963173
-0.8996655518394648	3.0828184602966147	0.3505240877516404
-0.8929765886287625	3.0985692818080612	0.33455180110075494
-0.8862876254180602	3.113924463540832	0.3183565629145835
-0.8795986622073578	3.128898135834978	0.3020022156585979
-0.8729096989966555	3.143504452493659	0.2855622766414973
-0.8662207357859532	3.157757498799245	0.26912245517875033
-0.8595317725752508	3.1716712060382335	0.2527840010231567
-0.8528428093645485	3.1852592731831293	0.23666812055823302
-0.8461538461538461	3.198535096289607	0.22092169883280294
-0.8394648829431438	3.2115117060758593	0.20572446391716992
-0.8327759197324415	3.224201714058878	0.1912973824245608
-0.8260869565217391	3.236617267530623	0.17791122091609102
-0.8193979933110368	3.2487700135662725	0.16589247665458093
-0.8127090301003345	3.260671072167888	0.15562104358160608
-0.8060200668896321	3.2723310185604366	0.147510817989831
-0.7993311036789298	3.283759874573793	0.14196429983528303
-0.7926421404682275	3.294967108964609	0.13930109270295044
-0.7859531772575251	3.3059616464561965	0.1396801286054646
-0.7792642140468228	3.3167518852032685	0.14305285449655683
-0.7725752508361204	3.327345722321809	0.14917562816735683
-0.7658862876254181	3.3377505870629114	0.15767383840502852
-0.7591973244147157	3.3479734811533333	0.16812186817000824
-0.7525083612040133	3.3580210257751166	0.18010615560834048
-0.745819397993311	3.367899514612122	0.19325992705101797
-0.7391304347826086	3.3776149723529794	0.20727461797987504
-0.7324414715719063	3.3871732180079923	0.221897759028526
-0.725752508361204	3.396579932372051	0.23692514453669825
-0.7190635451505016	3.4058407289468895	0.2521917742882048
-0.7123745819397993	3.4149612276240546	0.26756358908167366
-0.705685618729097	3.4239471304248994	0.2829306485284233
-0.6989966555183946	3.432804298595699	0.29820177201172504
-0.6923076923076923	3.441538830364644	0.31330043422388837
-0.68561872909699	3.4501571386828345	0.3281616591490276
-0.6789297658862876	3.4586660282932997	0.3427296795520246
-0.6722408026755853	3.467072771500245	0.3569561723656382
-0.6655518394648829	3.4753851820448145	0.3707989234914995
-0.6588628762541806	3.483611686533297	0.38422081178159345
-0.6521739130434783	3.491761392908289	0.39718903029800195
-0.6454849498327759	3.4998441555023976	0.4096744843055595
-0.6387959866220736	3.5078706362668943	0.42165132126148386
-0.6321070234113713	3.5158523618236894	0.43309655967234867
-0.6254180602006689	3.523801776047252	0.4439897921892681
-0.6187290969899666	3.5317322879429853	0.4543129445463133
-0.6120401337792643	3.539658314649147	0.4640500765365316
-0.6053511705685619	3.547595319449954	0.4731872146167109
-0.5986622073578596	3.5555598447471937	0.4817122082624881
-0.5919732441471572	3.5635695399956404	0.4896146040941195
-0.5852842809364549	3.5716431846631793	0.4968855332289894
-0.5785953177257526	3.5798007063289172	0.5035176084111824
-0.5719063545150502	3.588063194081235	0.5095048283092535
-0.5652173913043479	3.596452907421895	0.5148424870244755
-0.5585284280936456	3.604993280921653	0.5195270873601566
-0.5518394648829432	3.613708924906767	0.5235562568024058
-0.5451505016722409	3.622625622484001	0.5269286654795068
-0.5384615384615385	3.631770323234028	0.529643945619969
-0.5317725752508362	3.641171133919215	0.531702612232797
-0.5250836120401338	3.6508573065616097	0.5331059848987078
-0.5183946488294314	3.660859224250561	0.5338561106966918
-0.5117056856187291	3.671208385036698	0.5339556884034458
-0.5050167224080268	3.681937384260237	0.533407994199718
-0.4983277591973244	3.693079895646818	0.5322168092025463
-0.4916387959866221	3.7046706514835854	0.5303863492204044
-0.48494983277591974	3.7167454221621754	0.5279211972039138
-0.4782608695652174	3.7293409953440047	0.5248262389426528
-0.47157190635451507	3.7424951549668926	0.5211066026437184
-0.46488294314381273	3.756246660271034	0.516767603125921
-0.4581939799331104	3.7706352249767208	0.5118146914816449
-0.45150501672240806	3.7857014966963605	0.5062534112051672
-0.4448160535117057	3.801487036609348	0.5000893619724412
-0.4381270903010034	3.8180342993704044	0.4933281724973529
-0.43143812709030105	3.8353866131602152	0.48597548420209696
-0.4247491638795987	3.8535881597215114	0.47803694785013207
-0.4180602006688964	3.8726839541543527	0.4695182358339309
-0.41137123745819404	3.892719824170946	0.46042507353456785
-0.4046822742474917	3.9137423884329934	0.4507632941432817
-0.39799331103678925	3.935799033512957	0.4405389226515381
-0.3913043478260869	3.9589378889345865	0.42975829651137315
-0.3846153846153846	3.983207799657334	0.4184282329376603
-0.37792642140468224	4.008658295273453	0.40655625625369024
-0.3712374581939799	4.035339555085457	0.394150903491415
-0.36454849498327757	4.063302368124655	0.3812221332732056
-0.35785953177257523	4.092598087058544	0.36778187276271856
-0.3511705685618729	4.123278574815392	0.3538447516025085
-0.34448160535117056	4.15539614262826	0.3394290924297409
-0.3377926421404682	4.189003478067762	0.3245582581137115
-0.3311036789297659	4.224153561492905	0.3092625014052572
-0.32441471571906355	4.260899569202588	0.29358153101199896
-0.3177257525083612	4.299294761416983	0.2775681107859167
-0.3110367892976589	4.339392353058648	0.26129316201892144
-0.30434782608695654	4.381245365138816	0.24485306283456942
-0.2976588628762542	4.424906454386083	0.2283801488367842
-0.29096989966555187	4.470427718584577	0.21205779504300187
-0.28428093645484953	4.517860474919088	0.1961417484198034
-0.2775919732441472	4.567255008458672	0.18098904661044515
-0.27090301003344486	4.618660287751985	0.16709343439667151
-0.2642140468227425	4.672123644362098	0.15511854880506026
-0.2575250836120402	4.72769041304185	0.14590337229313563
-0.25083612040133785	4.785403529150527	0.1403925103348611
-0.2441471571906355	4.8453030798476595	0.13944909158146412
-0.23745819397993317	4.907425805580728	0.1435933550467647
-0.23076923076923084	4.971804548422888	0.15283352746711107
-0.2240802675585284	5.038467643929004	0.16672664922429958
-0.21739130434782605	5.107438253379736	0.1846024573634458
-0.21070234113712372	5.178733633592874	0.20577616735913684
-0.20401337792642138	5.252364341919477	0.2296612109040198
-0.19732441471571904	5.328333374632464	0.25579708690416525
-0.1906354515050167	5.406635237682251	0.28383581754495507
-0.18394648829431437	5.487254949763816	0.31351670000415216
-0.17725752508361203	5.570166978839929	0.3446422781764015
-0.1705685618729097	5.655334114723241	0.37705919462399073
-0.16387959866220736	5.742706282062045	0.4106439321205295
-0.15719063545150502	5.832219300124538	0.4452924400199463
-0.1505016722408027	5.923793598153542	0.480912590811637
-0.14381270903010035	6.017332897780541	0.5174186252617587
-0.137123745819398	6.112722877047116	0.5547269772752141
-0.13043478260869568	6.209829833973373	0.5927530568767593
-0.12374581939799334	6.308499371309648	0.6314087058717506
-0.117056856187291	6.408555128061836	0.6706001359092524
-0.11036789297658867	6.509797587519043	0.7102262243774453
-0.10367892976588633	6.612002995732617	0.7501770890606516
-0.09698996655518399	6.714922428562009	0.7903328943712618
-0.09030100334448166	6.818281049343773	0.8305628646951337
-0.08361204013377932	6.921777602745074	0.8707244968784242
-0.07692307692307698	7.025084193185148	0.910662976007289
-0.07023411371237465	7.127846398065465	0.950210807548713
-0.06354515050167231	7.229683766632372	0.9891876853128504
-0.05685618729096986	7.330190754278491	1.027400618926059
-0.050167224080267525	7.428938139143867	1.0646443467187268
-0.04347826086956519	7.525474962696674	1.100702060147613
-0.03678929765886285	7.619331028293739	1.1353464640288378
-0.030100334448160515	7.710019981354844	1.1683411928697056
-0.02341137123745818	7.7970429816516145	1.1994425973892295
-0.01672240802675584	7.879892962370614	1.2284019069017862
-0.010033444816053505	7.9580594522919705	1.2549677626949334
-0.0033444816053511683	8.030641839514239	1.2787620797499784
0.0033444816053511683	8.070325920108578	1.2910469425649542
0.010033444816053505	8.050190174856494	1.2830939319331136
0.01672240802675584	7.996578825559703	1.2631274135940322
0.02341137123745818	7.93689348168369	1.2400323350289388
0.030100334448160515	7.872155924088555	1.2143286529392596
0.03678929765886285	7.802803951247905	1.186217467609841
0.04347826086956519	7.729281062864916	1.155906011301703
0.050167224080267525	7.652031791453539	1.1236050149283483
0.05685618729096986	7.571497380221893	1.0895262324151715
0.0635451505016722	7.488111859097212	1.0538801603406045
0.07023411371237454	7.402298555199195	1.0168739812690404
0.07692307692307687	7.314467059246844	0.9787097501339062
0.08361204013377921	7.225010655753967	0.9395828344843655
0.09030100334448155	7.13430421278414	0.8996806116623502
0.09698996655518388	7.042702516724808	0.8591814192381634
0.10367892976588622	6.9505390291138545	0.8182537494363662
0.11036789297658856	6.858125036019764	0.7770556738957032
0.11705685618729089	6.765749155764518	0.7357344819418823
0.12374581939799323	6.673677167748178	0.694426513590796
0.13043478260869557	6.58215212360307	0.653257167712307
0.1371237458193979	6.491394701663418	0.612341066159906
0.14381270903010024	6.4016037665621255	0.5717823562586996
0.15050167224080258	6.312957097440143	0.5316751370172176
0.1571906354515049	6.2256122505666385	0.4921039991960316
0.16387959866220725	6.13970752492937	0.4531446767753277
0.17056856187290959	6.055363002396021	0.41486481910055184
0.17725752508361192	5.972681637225494	0.3773249124045931
0.18394648829431426	5.891750372904956	0.34057941333241176
0.1906354515050166	5.812641267410239	0.3046782199586711
0.19732441471571893	5.735412610962527	0.2696687296621273
0.2040133779264215	5.6601100231323755	0.2355989938931591
0.21070234113712383	5.586767518689025	0.20252307006057835
0.21739130434782616	5.515408533889937	0.17051112521655226
0.2240802675585285	5.44604690694516	0.1396708123163982
0.23076923076923084	5.378687808175585	0.11019866892778143
0.23745819397993317	5.313328616922746	0.08252396462563694
0.2441471571906355	5.249959743574316	0.057788377074001564
0.25083612040133785	5.188565396161752	0.03960091619744243
0.2575250836120402	5.129124291883715	0.03658144332813997
0.2642140468227425	5.071610314631511	0.04996941216554995
0.27090301003344486	5.015993120161	0.06998677608782759
0.2775919732441472	4.962238690989081	0.09166215592687674
0.28428093645484953	4.910309843410421	0.11346836750145373
0.29096989966555187	4.8601666892491036	0.13487360468601658
0.2976588628762542	4.811767055095825	0.15565807777123813
0.30434782608695654	4.765066861848678	0.17571943489903497
0.3110367892976589	4.720020467386591	0.19500666129074265
0.3177257525083612	4.67658097517064	0.21349386708008214
0.32441471571906355	4.6347005114987825	0.2311685447702538
0.3311036789297659	4.594330474042665	0.24802577683631497
0.3377926421404682	4.555421754177735	0.2640651486209211
0.34448160535117056	4.517924935485848	0.2792889962669188
0.3511705685618729	4.481790470667761	0.2937013601890057
0.35785953177257523	4.446968838955322	0.3073073339356473
0.36454849498327757	4.4134106859629725	0.3201126463147037
0.3712374581939799	4.381066947768059	0.3321233875948922
0.37792642140468224	4.349888960861409	0.34334582846815126
0.3846153846153846	4.3198285594651935	0.35378630103670433
0.3913043478260869	4.2908381615756435	0.3634511227248743
0.39799331103678925	4.262870844954424	0.3723465508325282
0.4046822742474916	4.235880414165241	0.3804787595693959
0.41137123745819393	4.209821459631821	0.38785383397553275
0.41806020066889626	4.184649409580278	0.39447777677333823
0.4247491638795986	4.160320575622959	0.40035652527110965
0.43143812709030094	4.13679219264253	0.4054959761586826
0.4381270903010033	4.114022453544009	0.40990201652988395
0.4448160535117056	4.091970539358887	0.41358055981301123
0.45150501672240795	4.070596645109154	0.41653758553898457
0.4581939799331103	4.049862001769881	0.4187791820593458
0.4648829431438126	4.029728894606921	0.4203115914639025
0.47157190635451496	4.010160678111027	0.4211412560548818
0.4782608695652173	3.9911217877011818	0.4212748658207224
0.48494983277591963	3.9725777483279576	0.4207194064251369
0.49163879598662197	3.954495180072056	0.41948220729096286
0.4983277591973243	3.936841800803741	0.4175709894175739
0.5050167224080266	3.919586425945296	0.41499391262851487
0.511705685618729	3.9026989653608157	0.4117596220054536
0.5183946488294313	3.8861504173852466	0.40787729332831946
0.5250836120401337	3.8699128599974384	0.4033566774126015
0.531772575250836	3.853959439139618	0.3982081433165643
0.5384615384615383	3.8382643541880337	0.39244272048788525
0.5451505016722409	3.8228028405860406	0.3860721400361509
0.5518394648829432	3.8075511496612795	0.3791088754620075
0.5585284280936456	3.792486525662538	0.37156618335521385
0.5652173913043479	3.7775871800688017	0.3634581448058844
0.5719063545150502	3.76283226324264	0.3547997085749353
0.5785953177257526	3.7482018335218306	0.34560673746834963
0.5852842809364549	3.7336768238666234	0.3358960598948112
0.5919732441471572	3.719239006204796	0.32568552931540834
0.5986622073578596	3.704870953642096	0.3149940953032775
0.6053511705685619	3.6905560007314335	0.30384189134970485
0.6120401337792643	3.676278202019695	0.2922503465786978
0.6187290969899666	3.6620222891158805	0.2802423314705952
0.6254180602006689	3.647773626547956	0.26784235202912154
0.6321070234113713	3.633518166697904	0.2550768133278752
0.6387959866220736	3.619242404124575	0.2419743833013529
0.6454849498327759	3.6049333296016957	0.22856650309467907
0.6521739130434783	3.590578384213418	0.21488811479766098
0.6588628762541806	3.5761654138618315	0.20097871707413845
0.6655518394648829	3.561682624549617	0.18688392479225183
0.6722408026755853	3.5471185388062945	0.17265781941202418
0.6789297658862876	3.5324619536281254	0.1583665670502143
0.68561872909699	3.5177019002995826	0.14409411253380666
0.6923076923076923	3.502827606458234	0.12995133695147018
0.6989966555183946	3.487828460755033	0.11609105581498885
0.705685618729097	3.472693980448138	0.10273278088028613
0.7123745819397993	3.4574137822508377	0.09020289161848284
0.7190635451505016	3.4419775567327946	0.07899462985752687
0.725752508361204	3.426375046548905	0.06983537073208536
0.7324414715719063	3.4105960287417663	0.06368627265420948
0.7391304347826086	3.394630301332217	0.06150287560210712
0.745819397993311	3.378467674377962	0.06371167600832629
0.7525083612040133	3.3620979656431285	0.0698893569754201
0.7591973244147157	3.3455110009820785	0.07908329766505971
0.765886287625418	3.328696619499233	0.09033473111952502
0.7725752508361203	3.311644683503358	0.10291814670043416
0.7792642140468227	3.2943450932301346	0.11634184474600971
0.785953177257525	3.2767878062612996	0.13028087046409
0.7926421404682273	3.258962861522516	0.14451715491622663
0.7993311036789297	3.240860407695942	0.15889942173619512
0.806020066889632	3.2224707358376126	0.17331846932959175
0.8127090301003344	3.203784315944658	0.18769219857279507
0.8193979933110367	3.1847918371736097	0.2019564719391248
0.826086956521739	3.1654842513689445	0.21605943170707703
0.8327759197324414	3.1458528195211914	0.22995789227429994
0.8394648829431437	3.125889160736783	0.24361499964647984
0.846153846153846	3.1055853032678633	0.2569986819606359
0.8528428093645484	3.0849337371199543	0.27008060474160195
0.8595317725752507	3.0639274677291914	0.2828354550567704
0.866220735785953	3.0425600701791446	0.29524044421592516
0.8729096989966554	3.0208257434105614	0.30727495827276735
0.8795986622073577	2.998719363865888	0.3189203100404335
0.8862876254180603	2.9762365380046667	0.33015956173757766
0.8929765886287626	2.953373653125977	0.34097739727221454
0.899665551839465	2.9301279259402353	0.3513600296378035
0.9063545150501673	2.9064974483450534	0.3612951331986702
0.9130434782608696	2.882481229878467	0.37077179355202744
0.919732441471572	2.858079236347667	0.37978046965379586
0.9264214046822743	2.833292424162279	0.38831296429148293
0.9331103678929766	2.8081227699380005	0.396362399977283
0.939799331103679	2.7825732949786683	0.40392319804788107
0.9464882943143813	2.75664808429223	0.41099105928024426
0.9531772575250836	2.73035229984807	0.4175629447229139
0.959866220735786	2.703692187839104	0.42363705573937316
0.9665551839464883	2.6766750797713215	0.42921281249104337
0.9732441471571907	2.6493093872652778	0.4342908302711236
0.979933110367893	2.6216045905176038	0.4388728932499005
0.9866220735785953	2.593571220434999	0.4429619253164245
0.9933110367892977	2.5652208345176217	0.44656195780696
1.0	2.550967895599393	0.44824037391549415
