## Supplementary material for "A multiscale modeling - experimental framework reveals the interplay between drivers of *Drosophila* wing morphogenesis": Code and data files for quantification metrics: Apical 4 hr Simulated NO SYM_curvature_values.csv

position_l_over_L	avg_curvature	sem_curvature
-1.0	6.953851544856799	0.46906729183467544
-0.9933110367892977	6.88146639837217	0.463660024394362
-0.9866220735785953	6.735639381096272	0.45242765096437765
-0.979933110367893	6.588051638311569	0.44043166141109497
-0.9732441471571907	6.439383594206175	0.4278124951980579
-0.9665551839464883	6.290264732124081	0.4147026308157993
-0.959866220735786	6.141272316149582	0.4012255665011603
-0.9531772575250836	5.992931076795714	0.3874951298340159
-0.9464882943143813	5.845713727007035	0.3736150809136598
-0.939799331103679	5.700042174694016	0.3596789706290648
-0.9331103678929766	5.556289302446531	0.3457702145141641
-0.9264214046822743	5.414781192851966	0.331962343394415
-0.919732441471572	5.275799687973029	0.3183193940636619
-0.9130434782608696	5.139585183140631	0.30489640619124797
-0.9063545150501673	5.006339567542321	0.29173999520603106
-0.8996655518394648	4.876229236531788	0.27888897474896396
-0.8929765886287625	4.749388112681828	0.2663750061991528
-0.8862876254180602	4.625920624009542	0.25422325658459366
-0.8795986622073578	4.505904598286277	0.24245304976285098
-0.8729096989966555	4.389394041766852	0.23107849901633282
-0.8662207357859532	4.276421778969116	0.22010911210472228
-0.8595317725752508	4.167001937300391	0.209550362334733
-0.8528428093645485	4.0611322664000165	0.1994042213471152
-0.8461538461538461	3.9587962871149944	0.18966965110027287
-0.8394648829431438	3.859965269136468	0.18034305397667302
-0.8327759197324415	3.7646000395964427	0.1714186810858984
-0.8260869565217391	3.6726526274588194	0.16288899972311
-0.8193979933110368	3.584067750437342	0.15474502160045178
-0.8127090301003345	3.498784152531498	0.14697659393681106
-0.8060200668896321	3.4167358011789215	0.13957265580125178
-0.7993311036789298	3.3378529535600303	0.1325214622870008
-0.7926421404682275	3.262063101829283	0.12581077917242278
-0.7859531772575251	3.1892918070500547	0.11942805072568195
-0.7792642140468228	3.1194634314305834	0.11336054325015166
-0.7725752508361204	3.052501778142277	0.10759546686427313
-0.7658862876254181	2.9883306475869915	0.10212007787581422
-0.7591973244147157	2.926874318498022	0.09692176395708473
-0.7525083612040133	2.868057961735911	0.09198811416320174
-0.745819397993311	2.811807994095145	0.08730697566660184
-0.7391304347826086	2.7580523788871796	0.08286649891273368
-0.7324414715719063	2.706720879521421	0.07865517273799204
-0.725752508361204	2.6577452717777534	0.07466185083411925
-0.7190635451505016	2.6110595199587348	0.07087577079529783
-0.7123745819397993	2.566599921631189	0.06728656684615308
-0.705685618729097	2.5243052252184635	0.06388427722138434
-0.6989966555183946	2.4841167242878726	0.06065934705096531
-0.6923076923076923	2.4459783319932438	0.05760262749868672
-0.68561872909699	2.4098366387799985	0.054705371805848994
-0.6789297658862876	2.3756409561390255	0.051959228805706914
-0.6722408026755853	2.3433433489046713	0.04935623439720493
-0.6655518394648829	2.312898658329937	0.046888801397947814
-0.6588628762541806	2.284264517937036	0.04454970813556658
-0.6521739130434783	2.2574013639319164	0.042332086082988774
-0.6454849498327759	2.232272441785666	0.040229406795890155
-0.6387959866220736	2.208843810422057	0.03823546836921077
-0.6321070234113713	2.18708434530726	0.036344381593401476
-0.6254180602006689	2.1669657416133568	0.03455055595949674
-0.6187290969899666	2.148462518520264	0.0328486856346184
-0.6120401337792643	2.131552025629608	0.031233735505676874
-0.6053511705685619	2.1162144523877595	0.029700927368332186
-0.5986622073578596	2.102432841352443	0.028245726320379912
-0.5919732441471572	2.090193106087074	0.026863827403223347
-0.5852842809364549	2.0794840544283457	0.02555114252166346
-0.5785953177257526	2.070297417844709	0.02430378766060648
-0.5719063545150502	2.062627887585613	0.023118070407151633
-0.5652173913043479	2.05647315831312	0.021990477777694025
-0.5585284280936456	2.0518339799081695	0.020917664341867148
-0.5518394648829432	2.0487142181530515	0.01989644062823381
-0.5451505016722409	2.047120925009116	0.018923761790388793
-0.5384615384615385	2.047064419234222	0.01799671650642032
-0.5317725752508362	2.0485583781176615	0.017112516079321294
-0.5250836120401338	2.051619941151223	0.016268483700830227
-0.5183946488294314	2.056269826503581	0.015462043836148796
-0.5117056856187291	2.0625324612213256	0.014690711681949242
-0.5050167224080268	2.070436126143651	0.013952082644848707
-0.4983277591973244	2.080013116589165	0.013243821782078722
-0.4916387959866221	2.091299919952418	0.01256365314015717
-0.48494983277591974	2.1043374114347246	0.011909348920964067
-0.4782608695652174	2.119171069228704	0.011278718397533803
-0.47157190635451507	2.135851210578737	0.01066959649397292
-0.46488294314381273	2.154433250250121	0.010079831935051685
-0.4581939799331104	2.174977983058098	0.009507274861034752
-0.45150501672240806	2.1975518922336854	0.008949763792013508
-0.4448160535117057	2.222227485536073	0.008405111813185371
-0.4381270903010034	2.2490836611604244	0.007871091838001387
-0.43143812709030105	2.2782061056343093	0.0073454207895773385
-0.4247491638795987	2.3096877260441606	0.006825742522019951
-0.4180602006688964	2.343629119083215	0.0063096092820189575
-0.41137123745819404	2.380139079561645	0.005794461486894997
-0.4046822742474917	2.4193351511645234	0.005277605567894471
-0.39799331103678925	2.4613442223793673	0.004756189596518912
-0.3913043478260869	2.5063031706363206	0.004227176376589536
-0.3846153846153846	2.554359557803059	0.0036873136451824884
-0.37792642140468224	2.605672380243611	0.0031331009809989485
-0.3712374581939799	2.6604128766733925	0.0025607529686437753
-0.36454849498327757	2.7187653970066052	0.001966158111233351
-0.35785953177257523	2.7809283352777228	0.0013448329211462882
-0.3511705685618729	2.8471151295023986	0.0006918705491996134
-0.34448160535117056	2.9175553309954383	1.8832356527553882e-06
-0.3377926421404682	2.9924957451481338	0.0007310622180018987
-0.3311036789297659	3.0722016449397893	0.0015135168495366
-0.32441471571906355	3.1569580574638656	0.0023527308011819237
-0.3177257525083612	3.247071122421165	0.003256744547796453
-0.3110367892976589	3.342869519789633	0.004234491297320453
-0.30434782608695654	3.444705961624333	0.005295911886732617
-0.2976588628762542	3.5529587400533305	0.006452083610043235
-0.29096989966555187	3.6680333198733344	0.007715364522508316
-0.28428093645484953	3.7903639595431553	0.009099554859997248
-0.2775919732441472	3.9204153386219938	0.0106200772842977
-0.27090301003344486	4.058684162566348	0.012294177700453266
-0.2642140468227425	4.205700707007349	0.014141148372533774
-0.2575250836120402	4.362030252860424	0.016182574965319493
-0.25083612040133785	4.5282743505074325	0.018442608929239764
-0.2441471571906355	4.7050718354298295	0.020948266283119743
-0.23745819397993317	4.893099498611948	0.023729753281080065
-0.23076923076923084	5.093072292297915	0.026820818609004864
-0.2240802675585284	5.305742924784186	0.03025913055882334
-0.21739130434782605	5.53190066639007	0.034086675972229585
-0.21070234113712372	5.772369152164446	0.03835017550460317
-0.20401337792642138	6.028002924984851	0.04310150678674329
-0.19732441471571904	6.299682415445704	0.04839812318549174
-0.1906354515050167	6.588307002645211	0.054303450893124605
-0.18394648829431437	6.894785743550104	0.060887240805505886
-0.17725752508361203	7.2200252997253465	0.06822584387842046
-0.1705685618729097	7.56491453164865	0.07640236920423325
-0.16387959866220736	7.930305176857447	0.08550667281586533
-0.15719063545150502	8.316987984997748	0.09563511221212462
-0.1505016722408027	8.72566365908126	0.10688998701951835
-0.14381270903010035	9.156907959453807	0.11937857058183088
-0.137123745819398	9.611130380034513	0.13321162156709132
-0.13043478260869568	10.088525923797048	0.14850125047941098
-0.12374581939799334	10.589019708185997	0.16535800562641523
-0.117056856187291	11.112204445833694	0.18388703994472874
-0.11036789297658867	11.657271297155376	0.20418322852031243
-0.10367892976588633	12.222935202608085	0.22632513210919922
-0.09698996655518399	12.80735659011145	0.2503677507395032
-0.09030100334448166	13.408062320109508	0.27633409006248844
-0.08361204013377932	14.0218698572399	0.30420567718883706
-0.07692307692307698	14.644819891066666	0.33391231547953915
-0.07023411371237465	15.272123873281208	0.3653215576120718
-0.06354515050167231	15.898134048619509	0.3982285942649444
-0.05685618729096986	16.516344331825962	0.43234748296033126
-0.050167224080267525	17.119430578861138	0.46730484708714565
-0.04347826086956519	17.699338151190034	0.5026373162026943
-0.03678929765886285	18.247422931115942	0.5377940041717881
-0.030100334448160515	18.75464894604418	0.5721451793534946
-0.02341137123745818	19.211841481154956	0.6049979296647833
-0.01672240802675584	19.609989200003874	0.6356190497548581
-0.010033444816053505	19.940582807618703	0.6632646034790691
-0.0033444816053511683	20.18905794174293	0.6941286710913966
0.0033444816053511683	20.245914395371944	0.7275722915800351
0.010033444816053505	20.020796169048165	0.747879455399417
0.01672240802675584	19.625420906779325	0.7537465597206143
0.02341137123745818	19.16904589008489	0.7542065129324235
0.030100334448160515	18.66249693242228	0.7512088061411716
0.03678929765886285	18.11501077825524	0.7450358377426358
0.04347826086956519	17.53567251010187	0.7360234010745828
0.050167224080267525	16.933163073905863	0.7245412197771407
0.05685618729096986	16.315562922050525	0.7109747069938006
0.0635451505016722	15.690212649946403	0.695708971734163
0.07023411371237454	15.063627250568775	0.6791156858309124
0.07692307692307687	14.441457653751366	0.6615430510002422
0.08361204013377921	13.828491524596743	0.6433088031651159
0.09030100334448155	13.228684692858398	0.6246959754570857
0.09698996655518388	12.645214821469708	0.6059510108903758
0.10367892976588622	12.080549729141733	0.5872837586802193
0.11036789297658856	11.536523914198929	0.5688688874463653
0.11705685618729089	11.01441808571824	0.5508482860785229
0.12374581939799323	10.515037748519356	0.5333340826894588
0.13043478260869557	10.0387880168126	0.5164119809709787
0.1371237458193979	9.585742796506032	0.50014468217719
0.14381270903010024	9.155707259960899	0.48457522402471825
0.15050167224080258	8.74827314323076	0.46973012188833424
0.1571906354515049	8.36286684182399	0.4556222416575579
0.16387959866220725	7.998790590759573	0.44225336771460183
0.17056856187290959	7.655257214025965	0.429616454689028
0.17725752508361192	7.331419042275266	0.41769756930472596
0.18394648829431426	7.0263916476672375	0.40647754021963634
0.1906354515050166	6.739273049670532	0.39593334064991387
0.19732441471571893	6.469159020150386	0.38603923198156
0.2040133779264215	6.215155071671521	0.3767676975134848
0.21070234113712383	5.976385658146654	0.36809019475007476
0.21739130434782616	5.752001057875076	0.3599777528850287
0.2240802675585285	5.541182349835525	0.35240143974710536
0.23076923076923084	5.343144837545342	0.3453327198378164
0.23745819397993317	5.157140222504467	0.338743722403044
0.2441471571906355	4.982457782052897	0.33260743588960157
0.25083612040133785	4.8184247646839555	0.32689784273071915
0.2575250836120402	4.664406179411455	0.321590006227205
0.2642140468227425	4.519804124398458	0.3166601193614249
0.27090301003344486	4.38405677330164	0.3120855236982622
0.2775919732441472	4.2566371151897275	0.3078447050784834
0.28428093645484953	4.137051524963362	0.303917271576158
0.29096989966555187	4.024838225456654	0.3002839181508987
0.2976588628762542	3.91956568938927	0.29692638155440454
0.30434782608695654	3.8208310186541854	0.2938273883267297
0.3110367892976589	3.728258329707245	0.29097059811984866
0.3177257525083612	3.6414971667522504	0.2883405440952797
0.32441471571906355	3.5602209587143103	0.28592257174203217
0.3311036789297659	3.484125531428746	0.2837027771359433
0.3377926421404682	3.4129276828431054	0.281667945399036
0.34448160535117056	3.3463638261669386	0.2798054899068389
0.3511705685618729	3.284188703666809	0.27810339262347883
0.35785953177257523	3.226174172074865	0.27655014581112236
0.36454849498327757	3.172108059260606	0.27513469525549783
0.3712374581939799	3.1217930908268308	0.2738463850674382
0.37792642140468224	3.0750458845658892	0.27267490405725264
0.3846153846153846	3.031696010197252	0.2716102336306374
0.3913043478260869	2.991585111457708	0.27064259711879973
0.39799331103678925	2.954566087395466	0.2697624104291101
0.4046822742474916	2.920502329599848	0.26896023388396023
0.41137123745819393	2.8892670120558126	0.26822672510303747
0.41806020066889626	2.860742430328243	0.26755259277667726
0.4247491638795986	2.8348193868398894	0.266928551174364
0.43143812709030094	2.81139661909693	0.26634527523202095
0.4381270903010033	2.7903802678279206	0.26579335606390564
0.4448160535117056	2.771683382127957	0.2652632567492692
0.45150501672240795	2.7552254588343597	0.2647452682501052
0.4581939799331103	2.740932013498591	0.2642294653241426
0.4648829431438126	2.7287341804580834	0.26370566230656584
0.47157190635451496	2.7185683396484634	0.26316336864476386
0.4782608695652173	2.7103757679295697	0.2625917440826857
0.48494983277591963	2.7041023128261554	0.2619795534052467
0.49163879598662197	2.699698086705409	0.26131512066875356
0.4983277591973243	2.697117179527745	0.260586282860709
0.5050167224080266	2.6918743085679133	0.25533726310528454
0.511705685618729	2.6782325510628815	0.23985661101224087
0.5183946488294313	2.6594815863824395	0.21745563833856393
0.5250836120401337	2.6415580207201947	0.19408892447596357
0.531772575250836	2.6258142707943244	0.17112336972150685
0.5384615384615383	2.6122104463395055	0.1485302375434734
0.5451505016722409	2.600710339591727	0.12628129544795952
0.5518394648829432	2.5912813527451592	0.10434888681283593
0.5585284280936456	2.583894422902658	0.08270599459212268
0.5652173913043479	2.5785239452126953	0.06132629896961816
0.5719063545150502	2.5751476946997625	0.0401842308699174
0.5785953177257526	2.5737467471256155	0.019255023090791967
0.5852842809364549	2.5743053990629394	0.0014852392988973227
0.5919732441471572	2.576811087219164	0.02205956774906026
0.5986622073578596	2.58125430691451	0.04249001673642905
0.6053511705685619	2.5876285294930965	0.06279762657979403
0.6120401337792643	2.595930118327807	0.08300236119328462
0.6187290969899666	2.606158242967195	0.10312303943540656
0.6254180602006689	2.6183147908649924	0.12317725872512274
0.6321070234113713	2.6324042760289528	0.1431813095982717
0.6387959866220736	2.648433743825117	0.16315007986983
0.6454849498327759	2.6664126710758174	0.18309694705182156
0.6521739130434783	2.6863528604947384	0.20303365765503978
0.6588628762541806	2.708268328410261	0.2229701919774287
0.6655518394648829	2.7321751846396976	0.24291461295537564
0.6722408026755853	2.758091503292717	0.262872897629151
0.6789297658862876	2.7860371832035264	0.2828487497533736
0.68561872909699	2.8160337966198687	0.3028433920714304
0.6923076923076923	2.8481044247148164	0.3228553367733029
0.6989966555183946	2.8822734784373285	0.3428801326741
0.705685618729097	2.918566503182747	0.3629100876912345
0.7123745819397993	2.95700996574874	0.3829339652678476
0.7190635451505016	2.99763102204991	0.40293665349586094
0.725752508361204	3.0404572641004677	0.42289880584190404
0.7324414715719063	3.0855164448445667	0.44279645258220235
0.7391304347826086	3.132836179524251	0.4626005823181578
0.745819397993311	3.1824436224320993	0.48227669328354894
0.7525083612040133	3.2343651181064885	0.5017843145786153
0.7591973244147157	3.2886258262990706	0.5210764979880309
0.765886287625418	3.3452493203834677	0.5400992816717509
0.7725752508361203	3.4042571592879196	0.5587911277729218
0.7792642140468227	3.4656684335281307	0.5770823368782915
0.785953177257525	3.5294992864939947	0.59489444330598
0.7926421404682273	3.5957624128070496	0.6121395963937653
0.7993311036789297	3.664466536313228	0.6287199343268379
0.806020066889632	3.7356158711026373	0.6445269585826352
0.8127090301003344	3.80920956984446	0.6594409187830571
0.8193979933110367	3.8852411646742384	0.6733302196267673
0.826086956521739	3.963698006848966	0.6860508636150681
0.8327759197324414	4.044560712360078	0.697445945464337
0.8394648829431437	4.127802621623587	0.7073452163867722
0.846153846153846	4.2133892821974435	0.7155647387783451
0.8528428093645484	4.301277964145212	0.7219066542251671
0.8595317725752507	4.391417218097606	0.7261590900600896
0.866220735785953	4.483746486174638	0.7280962318896331
0.8729096989966554	4.578195775628268	0.7274785914727108
0.8795986622073577	4.6746854042502175	0.7240535009595764
0.8862876254180603	4.773125825163345	0.7175558656733888
0.8929765886287626	4.873417536484119	0.7077092082106654
0.899665551839465	4.975451078428389	0.694227036519278
0.9063545150501673	5.079107116675297	0.6768145676520012
0.9130434782608696	5.184256606181828	0.6551708369646979
0.919732441471572	5.290761024176123	0.6289912195171246
0.9264214046822743	5.398472654834197	0.5979703862455521
0.9331103678929766	5.507234901317237	0.5618057120374322
0.939799331103679	5.6168825936549505	0.5202011461044345
0.9464882943143813	5.727242253738029	0.4728715470065099
0.9531772575250836	5.838132271862527	0.41954747534049774
0.959866220735786	5.9493629433832975	0.35998042651280926
0.9665551839464883	6.0607363097071065	0.2939484742270437
0.9732441471571907	6.1720457457901166	0.2212622824048722
0.979933110367893	6.283075237251344	0.14177142929376882
0.9866220735785953	6.3935982949397125	0.055370972560735865
0.9933110367892977	6.5033764640300795	0.03799183172472498
1.0	6.558048718501992	0.08641693971831765
