## Supplementary material for "A multiscale modeling - experimental framework reveals the interplay between drivers of *Drosophila* wing morphogenesis": Code and data files for quantification metrics: Apical wL3 Alt Simulated NO SYM_curvature_values.csv

position_l_over_L	avg_curvature	sem_curvature
-1.0	2.576905866780117
-0.9933110367892977	2.6119462930407193
-0.9866220735785953	2.682754496384778
-0.979933110367893	2.755004461078119
-0.9732441471571907	2.8286672706859015
-0.9665551839464883	2.9037077428876867
-0.959866220735786	2.980084043568726
-0.9531772575250836	3.0577473081105566
-0.9464882943143813	3.1366412745458607
-0.939799331103679	3.2167019337275047
-0.9331103678929766	3.297857202132855
-0.9264214046822743	3.3800266233695138
-0.919732441471572	3.4631211048533164
-0.9130434782608696	3.547042696478189
-0.9063545150501673	3.631684418373281
-0.8996655518394648	3.716930145027731
-0.8929765886287625	3.802654553138918
-0.8862876254180602	3.8887231404873734
-0.8795986622073578	3.974992322942555
-0.8729096989966555	4.061309616341522
-0.8662207357859532	4.147513909442239
-0.8595317725752508	4.23343583342286
-0.8528428093645485	4.31889823246992
-0.8461538461538461	4.403716738868363
-0.8394648829431438	4.487700454677312
-0.8327759197324415	4.570652740556112
-0.8260869565217391	4.65237211061146
-0.8193979933110368	4.732653230291737
-0.8127090301003345	4.811288012390261
-0.8060200668896321	4.888066804173661
-0.7993311036789298	4.9627796565709055
-0.7926421404682275	5.035217664294448
-0.7859531772575251	5.105174363774491
-0.7792642140468228	5.17244717393031
-0.7725752508361204	5.236838863140382
-0.7658862876254181	5.298159024365502
-0.7591973244147157	5.356225539282931
-0.7525083612040133	5.410866011555149
-0.745819397993311	5.461919149025776
-0.7391304347826086	5.509236074738702
-0.7324414715719063	5.552681547232497
-0.725752508361204	5.592135071574628
-0.7190635451505016	5.627491884057675
-0.7123745819397993	5.65866379535597
-0.705685618729097	5.6855798791944885
-0.6989966555183946	5.708186996157239
-0.6923076923076923	5.726450145093138
-0.68561872909699	5.740352637587215
-0.6789297658862876	5.749896094071705
-0.6722408026755853	5.755100263269582
-0.6655518394648829	5.756002669707162
-0.6588628762541806	5.752658096921179
-0.6521739130434783	5.745137916644284
-0.6454849498327759	5.7335292766161
-0.6387959866220736	5.717934161681064
-0.6321070234113713	5.698468344459208
-0.6254180602006689	5.675260243085713
-0.6187290969899666	5.6484497042979545
-0.6120401337792643	5.618186730507496
-0.6053511705685619	5.584630169444861
-0.5986622073578596	5.547946384534008
-0.5919732441471572	5.508307923378668
-0.5852842809364549	5.465892200668277
-0.5785953177257526	5.420880210487704
-0.5719063545150502	5.373455281494888
-0.5652173913043479	5.3238018867682655
-0.5585284280936456	5.272104518374265
-0.5518394648829432	5.218546634914253
-0.5451505016722409	5.163309688526385
-0.5384615384615385	5.106572236081379
-0.5317725752508362	5.048509137657257
-0.5250836120401338	4.989290843835061
-0.5183946488294314	4.929082771947379
-0.5117056856187291	4.868044770150076
-0.5050167224080268	4.80633066708454
-0.4983277591973244	4.7440879039575155
-0.4916387959866221	4.681457245087826
-0.48494983277591974	4.618572562349312
-0.4782608695652174	4.555560688469721
-0.47157190635451507	4.492541333815331
-0.46488294314381273	4.429627061088837
-0.4581939799331104	4.366923312279789
-0.45150501672240806	4.30452848221862
-0.4448160535117057	4.242534033182709
-0.4381270903010034	4.181024645171841
-0.43143812709030105	4.1200783966975845
-0.4247491638795987	4.059766971203633
-0.4180602006688964	4.000155884540704
-0.41137123745819404	3.941304729249465
-0.4046822742474917	3.883267431749096
-0.39799331103678925	3.826092518879373
-0.3913043478260869	3.7698233905937357
-0.3846153846153846	3.7144985959441117
-0.37792642140468224	3.6601521098305314
-0.3712374581939799	3.6068136083063664
-0.36454849498327757	3.554508740530455
-0.35785953177257523	3.503259395738646
-0.3511705685618729	3.4530839638680426
-0.34448160535117056	3.403997588706864
-0.3377926421404682	3.3560124126611695
-0.3311036789297659	3.309137812426894
-0.32441471571906355	3.263380625032396
-0.3177257525083612	3.218745363873678
-0.3110367892976589	3.1752344245027215
-0.30434782608695654	3.1328482800500517
-0.2976588628762542	3.091585666266956
-0.29096989966555187	3.0514437562619494
-0.28428093645484953	3.012418325081458
-0.2775919732441472	2.9745039043474804
-0.27090301003344486	2.937693927216455
-0.2642140468227425	2.901980863964881
-0.2575250836120402	2.8673563485395817
-0.25083612040133785	2.8338112964348614
-0.2441471571906355	2.801336014276223
-0.23745819397993317	2.769920301501679
-0.23076923076923084	2.7395535445378534
-0.2240802675585284	2.710224803869772
-0.21739130434782605	2.681922894401189
-0.21070234113712372	2.654636459497099
-0.20401337792642138	2.628354039092279
-0.19732441471571904	2.6030641322398154
-0.1906354515050167	2.578755254461984
-0.18394648829431437	2.555415990252957
-0.17725752508361203	2.5330350410689606
-0.1705685618729097	2.5116012691269445
-0.16387959866220736	2.491103737317803
-0.15719063545150502	2.471531745524927
-0.1505016722408027	2.452874863623511
-0.14381270903010035	2.4351229614207694
-0.137123745819398	2.41826623578207
-0.13043478260869568	2.402295235173198
-0.12374581939799334	2.387200881834439
-0.117056856187291	2.3729744917880815
-0.11036789297658867	2.3596077928672905
-0.10367892976588633	2.347092940941123
-0.09698996655518399	2.335422534497758
-0.09030100334448166	2.3245896277358007
-0.08361204013377932	2.3145877423018275
-0.07692307692307698	2.3054108778010978
-0.07023411371237465	2.297053521197606
-0.06354515050167231	2.289510655209344
-0.05685618729096986	2.282777765794772
-0.050167224080267525	2.2768508488170007
-0.04347826086956519	2.2717264159631085
-0.03678929765886285	2.2674014999872423
-0.030100334448160515	2.263873659337697
-0.02341137123745818	2.261140982219983
-0.01672240802675584	2.259202090139948
-0.010033444816053505	2.2580561409632685
-0.0033444816053511683	2.2577028315200316
0.0033444816053511683	2.2581423997756636
0.010033444816053505	2.259375626582064
0.01672240802675584	2.2614038370154654
0.02341137123745818	2.2642289013001697
0.030100334448160515	2.2678532353099454
0.03678929765886285	2.2722798006313685
0.04347826086956519	2.2775121041657918
0.050167224080267525	2.2835541972388795
0.05685618729096986	2.2904106741786183
0.0635451505016722	2.298086670314527
0.07023411371237454	2.30658785934222
0.07692307692307687	2.315920449988622
0.08361204013377921	2.3260911819038936
0.09030100334448155	2.3371073206964192
0.09698996655518388	2.34897665201711
0.10367892976588622	2.361707474588604
0.11036789297658856	2.3753085920637815
0.11705685618729089	2.389789303586241
0.12374581939799323	2.405159392913038
0.13043478260869557	2.421429115946951
0.1371237458193979	2.4386091865118953
0.14381270903010024	2.4567107601907434
0.15050167224080258	2.47574541602976
0.1571906354515049	2.495725135898132
0.16387959866220725	2.5166622812746264
0.17056856187290959	2.538569567216303
0.17725752508361192	2.56146003324646
0.18394648829431426	2.5853470108806533
0.1906354515050166	2.6102440874907646
0.19732441471571893	2.636165066187787
0.2040133779264215	2.6631239213843942
0.21070234113712383	2.6911347496785827
0.21739130434782616	2.720211715679875
0.2240802675585285	2.750368992380067
0.23076923076923084	2.7816206956514433
0.23745819397993317	2.8139808124371344
0.2441471571906355	2.8474631221812317
0.25083612040133785	2.8820811110308195
0.2575250836120402	2.9178478783287085
0.2642140468227425	2.954776034904951
0.27090301003344486	2.9928775926678384
0.2775919732441472	3.0321638449917576
0.28428093645484953	3.0726452374008133
0.29096989966555187	3.114331228054472
0.2976588628762542	3.157230137555702
0.30434782608695654	3.201348987624192
0.3110367892976589	3.246693328208618
0.3177257525083612	3.293267052653823
0.32441471571906355	3.341072200592695
0.3311036789297659	3.390108748299969
0.3377926421404682	3.4403743863277754
0.34448160535117056	3.491864284342246
0.3511705685618729	3.5445708431985024
0.35785953177257523	3.598483434429713
0.36454849498327757	3.6535881274863025
0.3712374581939799	3.7098674052454306
0.37792642140468224	3.767299868520082
0.3846153846153846	3.8258599305327627
0.3913043478260869	3.8855175025819406
0.39799331103678925	3.946237672420555
0.4046822742474916	4.007980377185387
0.41137123745819393	4.070700073063233
0.41806020066889626	4.134345404253579
0.4247491638795986	4.198858874185676
0.43143812709030094	4.264176522367486
0.4381270903010033	4.330227610680653
0.4448160535117056	4.396934323383897
0.45150501672240795	4.464211485539989
0.4581939799331103	4.531966305030233
0.4648829431438126	4.600098143754849
0.47157190635451496	4.668498324026048
0.4782608695652173	4.737049976529217
0.48494983277591963	4.805627936541298
0.49163879598662197	4.874098695337443
0.4983277591973243	4.9423204138694
0.5050167224080266	5.010143005842906
0.511705685618729	5.0774082972373105
0.5183946488294313	5.14395026907945
0.5250836120401337	5.20959538988696
0.531772575250836	5.274163043616777
0.5384615384615383	5.337466058178216
0.5451505016722409	5.39931133858579
0.5518394648829432	5.45950060762823
0.5585284280936456	5.5178312555165
0.5652173913043479	5.574097298350313
0.5719063545150502	5.628090443423352
0.5785953177257526	5.679601257393328
0.5852842809364549	5.728420431204638
0.5919732441471572	5.77434013340773
0.5986622073578596	5.817155441218561
0.6053511705685619	5.856665836359792
0.6120401337792643	5.892676750485761
0.6187290969899666	5.925001142884733
0.6254180602006689	5.953461091246332
0.6321070234113713	5.9778893746524995
0.6387959866220736	5.9981310266679095
0.6454849498327759	6.014044835536138
0.6521739130434783	6.025504768088881
0.6588628762541806	6.032401294092894
0.6655518394648829	6.034642588424752
0.6722408026755853	6.032155589691589
0.6789297658862876	6.024886895702467
0.68561872909699	6.012803478515924
0.6923076923076923	5.995893204600349
0.6989966555183946	5.9741651488819185
0.705685618729097	5.947649695039042
0.7123745819397993	5.916398418237172
0.7190635451505016	5.88048375047685
0.725752508361204	5.839998432737463
0.7324414715719063	5.795054762023607
0.7391304347826086	5.745783645146961
0.745819397993311	5.692333474498028
0.7525083612040133	5.634868844084735
0.7591973244147157	5.573569126659406
0.765886287625418	5.508626934761189
0.7725752508361203	5.440246489926856
0.7792642140468227	5.368641925149532
0.785953177257525	5.294035545893813
0.7926421404682273	5.216656074628283
0.7993311036789297	5.136736902952387
0.806020066889632	5.054514374028574
0.8127090301003344	4.970226116249901
0.8193979933110367	4.884109446953543
0.826086956521739	4.796399862612786
0.8327759197324414	4.7073296293866225
0.8394648829431437	4.617126485257819
0.846153846153846	4.526012462323532
0.8528428093645484	4.4342028351869684
0.8595317725752507	4.341905198894802
0.866220735785953	4.2493186775243394
0.8729096989966554	4.156633262387183
0.8795986622073577	4.064029276912349
0.8862876254180603	3.9716769636209475
0.8929765886287626	3.879736187216686
0.899665551839465	3.7883562466926577
0.9063545150501673	3.6976757884890823
0.9130434782608696	3.6078228121161446
0.919732441471572	3.5189147592635126
0.9264214046822743	3.4310586772324068
0.9331103678929766	3.3443514475236897
0.939799331103679	3.25888007057159
0.9464882943143813	3.1747219979021395
0.9531772575250836	3.0919455033935623
0.959866220735786	3.010610085798961
0.9665551839464883	2.9307668952378867
0.9732441471571907	2.8524591769525576
0.979933110367893	2.7757227262388895
0.9866220735785953	2.7005863490865276
0.9933110367892977	2.627072323682528
1.0	2.5907232901033748
