## Supplementary material for "A multiscale modeling - experimental framework reveals the interplay between drivers of *Drosophila* wing morphogenesis": Code and data files for quantification metrics: Apical wL3 NO SYM_curvature_values.csv

position_l_over_L	avg_curvature	sem_curvature
-1.0	1.3494039258198625	0.061513805122412724
-0.9933110367892977	1.3748653127226038	0.06287101921347156
-0.9866220735785953	1.4269313974480091	0.06565926609550905
-0.979933110367893	1.4813394014511856	0.06858874542299583
-0.9732441471571907	1.5382023785452148	0.0716666926165388
-0.9665551839464883	1.5976383473981368	0.07490063683593962
-0.959866220735786	1.6597703743949317	0.07829839713213799
-0.9531772575250836	1.7247266317936127	0.08186807532536508
-0.9464882943143813	1.792640425800039	0.08561804508348517
-0.939799331103679	1.8636501884297525	0.08955693663591548
-0.9331103678929766	1.9378994261941347	0.09369361652790448
-0.9264214046822743	2.0155366177411502	0.09803716180196105
-0.919732441471572	2.0967150515986126	0.10259682799386198
-0.9130434782608696	2.1815925941133525	0.10738201035763713
-0.9063545150501673	2.270331376559288	0.11240219779693685
-0.8996655518394648	2.36309738921171	0.11766691909130544
-0.8929765886287625	2.4600599689697518	0.12318568117993889
-0.8862876254180602	2.5613911658760875	0.12896789952038748
-0.8795986622073578	2.6672649726622066	0.1350228208966663
-0.8729096989966555	2.7778564002780417	0.14135943953519375
-0.8662207357859532	2.8933403812961855	0.14798640802620727
-0.8595317725752508	3.013890482175665	0.1549119453742512
-0.8528428093645485	3.1396774047046154	0.16214374554753483
-0.8461538461538461	3.270867256607366	0.16968889119640504
-0.8394648829431438	3.407619571408335	0.17755377879726178
-0.8327759197324415	3.550085058319244	0.18574406337448268
-0.8260869565217391	3.698403064301919	0.1942646331701192
-0.8193979933110368	3.852698732717006	0.20311962715706755
-0.8127090301003345	4.013079846274396	0.2123125110777676
-0.8060200668896321	4.179633346538606	0.22184623063538847
-0.7993311036789298	4.352421528199675	0.23172346338986302
-0.7926421404682275	4.531477913878603	0.24194699353494908
-0.7859531772575251	4.716802824558532	0.2525202356354574
-0.7792642140468228	4.908358671945823	0.26344793399381095
-0.7725752508361204	5.106065012241584	0.2747370627933241
-0.7658862876254181	5.309793415938357	0.2863979475042896
-0.7591973244147157	5.519362225239697	0.2984456189860817
-0.7525083612040133	5.734531289291937	0.3109013968545603
-0.745819397993311	5.954996787219268	0.323794676564888
-0.7391304347826086	6.180386269385021	0.3371648640877057
-0.7324414715719063	6.4102540675823905	0.3510633625218118
-0.725752508361204	6.644077243997768	0.36555546730051813
-0.7190635451505016	6.8812522655973885	0.38072197373527733
-0.7123745819397993	7.1210926036942235	0.39666024834420455
-0.705685618729097	7.36282746635741	0.4134844730357314
-0.6989966555183946	7.605601872472602	0.43132475131428877
-0.6923076923076923	7.848478269128246	0.4503247825741931
-0.68561872909699	8.090439877226373	0.47063787720669487
-0.6789297658862876	8.33039592272752	0.4924212086025993
-0.6722408026755853	8.567188872105094	0.5158283740624723
-0.6655518394648829	8.799603740349527	0.5410005465631301
-0.6588628762541806	9.02637947886799	0.5680567109877535
-0.6521739130434783	9.24622238029442	0.5970836520140321
-0.6454849498327759	9.45782135979758	0.6281264597572064
-0.6387959866220736	9.659864890982119	0.6611803214598481
-0.6321070234113713	9.8510592926451	0.6961842727286605
-0.6254180602006689	10.0301479847332	0.7330174109781896
-0.6187290969899666	10.195931262398469	0.7714978611023272
-0.6120401337792643	10.34728608064603	0.8113845651341373
-0.6053511705685619	10.483185302978908	0.8523817721154938
-0.5986622073578596	10.602715849319528	0.8941459473852736
-0.5919732441471572	10.705095184025419	0.936294706014415
-0.5852842809364549	10.789685615494852	0.9784172995182613
-0.5785953177257526	10.85600593471406	1.0200861417597735
-0.5719063545150502	10.9037399996016	1.060868843256196
-0.5652173913043479	10.93274197204478	1.1003402291702458
-0.5585284280936456	10.943038030510502	1.1380938432898167
-0.5518394648829432	10.93482450722693	1.173752487316204
-0.5451505016722409	10.908462528483492	1.2069774104617486
-0.5384615384615385	10.864469362495308	1.2374758461346056
-0.5317725752508362	10.803506794568897	1.2650066862176146
-0.5250836120401338	10.726366947714249	1.289384183597745
-0.5183946488294314	10.633956043282518	1.310479673811673
-0.5117056856187291	10.527276647157905	1.3282214004979218
-0.5050167224080268	10.407408970816945	1.3425926110124966
-0.4983277591973244	10.27549179340726	1.3536281535862877
-0.4916387959866221	10.13270354289647	1.3614098529771703
-0.48494983277591974	9.980244024814835	1.3660609667254031
-0.4782608695652174	9.819317220785234	1.3677400296182933
-0.47157190635451507	9.651115501164497	1.366634382017502
-0.46488294314381273	9.476805512134323	1.3629536515474059
-0.4581939799331104	9.297515912624169	1.3569234211166177
-0.45150501672240806	9.114327055038766	1.3487792733214414
-0.4448160535117057	8.928262629539528	1.3387613557053577
-0.4381270903010034	8.74028322722749	1.3271095663626893
-0.43143812709030105	8.551281724607493	1.3140594175434246
-0.4247491638795987	8.362080350834791	1.2998385980636797
-0.4180602006688964	8.173429270294497	1.28466422455205
-0.41137123745819404	7.98600649523313	1.2687407473205043
-0.4046822742474917	7.800418935184744	1.252258458865899
-0.39799331103678925	7.6172043902695705	1.2353925412171785
-0.3913043478260869	7.436834302431571	1.2183025818142885
-0.3846153846153846	7.259717090677352	1.2011324854654417
-0.37792642140468224	7.086201911847053	1.1840107112620846
-0.3712374581939799	6.916582706028234	1.1670507672474986
-0.36454849498327757	6.751102404267937	1.150351901327627
-0.35785953177257523	6.589957194820696	1.1339999336842048
-0.3511705685618729	6.433300762084774	1.1180681832276007
-0.34448160535117056	6.281248429118119	1.1026184479615482
-0.3377926421404682	6.133881149857639	1.0877020061924396
-0.3311036789297659	5.991249310703865	1.0733606120728816
-0.32441471571906355	5.853376312907966	1.059627464880263
-0.3177257525083612	5.720261917228092	1.0465281366229955
-0.3110367892976589	5.59188534068998	1.0340814470202078
-0.30434782608695654	5.468208102117952	1.0223002786340276
-0.2976588628762542	5.349176618548301	1.0111923279931387
-0.29096989966555187	5.234724558860421	1.0007607909942355
-0.28428093645484953	5.1247749641272575	0.9910049827753402
-0.2775919732441472	5.019242146454704	0.9819208936953379
-0.27090301003344486	4.918033379598892	0.9735016840997237
-0.2642140468227425	4.821050395556127	0.9657381212711511
-0.2575250836120402	4.728190701733408	0.9586189624166739
-0.25083612040133785	4.6393487333331	0.952131287786141
-0.2441471571906355	4.554416855313914	0.946260788095464
-0.23745819397993317	4.4732862277979715	0.940992010384606
-0.23076923076923084	4.3958475481438155	0.9363085663066447
-0.2240802675585284	4.321991682149654	0.9321933066486217
-0.21739130434782605	4.251610196031577	0.9286284656490683
-0.21070234113712372	4.184595799971098	0.9255957784185419
-0.20401337792642138	4.120842713170761	0.9230765745015659
-0.19732441471571904	4.060246959515287	0.9210518503511591
-0.1906354515050167	4.002706602123067	0.9195023232280216
-0.18394648829431437	3.948121924299048	0.9184084687906346
-0.17725752508361203	3.8963955636719927	0.9177505444133934
-0.1705685618729097	3.847432605620863	0.9175086000595862
-0.16387959866220736	3.801140641468906	0.9176624783455776
-0.15719063545150502	3.7574297963502397	0.9181918052621577
-0.1505016722408027	3.7162127311317916	0.9190759728685067
-0.14381270903010035	3.6774046223016863	0.9202941151427865
-0.137123745819398	3.6409231233113974	0.9218250780601193
-0.13043478260869568	3.6066883104806315	0.923647384872496
-0.12374581939799334	3.5746226162380146	0.9257391974847532
-0.117056856187291	3.5446507521742636	0.9280782747548848
-0.11036789297658867	3.5166996241245188	0.9306419284943462
-0.10367892976588633	3.4906982412697922	0.9334069779033812
-0.09698996655518399	3.466577621051092	0.9363497031464909
-0.09030100334448166	3.4442706915206522	0.9394457987527779
-0.08361204013377932	3.423712192610098	0.9426703275137783
-0.07692307692307698	3.404838577672372	0.9459976755463824
-0.07023411371237465	3.3875879165503684	0.9494015091893687
-0.06354515050167231	3.371899801337637	0.9528547344077024
-0.05685618729096986	3.357715255922979	0.956329459387952
-0.050167224080267525	3.34497665034858	0.9597969610196925
-0.04347826086956519	3.3336276209583287	0.9632276559704092
-0.03678929765886285	3.3236129972666997	0.96659107707389
-0.030100334448160515	3.3148787364368117	0.9698558557631967
-0.02341137123745818	3.307371866216768	0.9729897112876684
-0.01672240802675584	3.3010404371439264	0.9759594474578295
-0.010033444816053505	3.295833484785247	0.9787309576612182
-0.0033444816053511683	3.2917010027361875	0.9812692388848284
0.0033444816053511683	3.281552335587289	0.9765840508055218
0.010033444816053505	3.2569898233432357	0.9564041428262207
0.01672240802675584	3.2239581604599117	0.9266336414866991
0.02341137123745818	3.191290896897937	0.8960118944202813
0.030100334448160515	3.1605491896969826	0.8660886656159509
0.03678929765886285	3.131739579994465	0.8368781414075466
0.04347826086956519	3.104865665746894	0.80839026551191
0.050167224080267525	3.079928612183681	0.780631312171215
0.05685618729096986	3.0569276250945965	0.7536044258131712
0.0635451505016722	3.0358603873387366	0.7273101283844887
0.07023411371237454	3.016723459462272	0.7017467960883221
0.07692307692307687	2.9995126456895336	0.676911107706947
0.08361204013377921	2.9842233268243885	0.6527984670290945
0.09030100334448155	2.970850761782111	0.6294034021361822
0.09698996655518388	2.9593903595806252	0.6067199444376407
0.10367892976588622	2.9498379236669106	0.5847419903815961
0.11036789297658856	2.942189870450966	0.5634636486952755
0.11705685618729089	2.936443423875851	0.5428795758131658
0.12374581939799323	2.9325967877764008	0.5229853018033535
0.13043478260869557	2.9306492976783534	0.503777548564536
0.1371237458193979	2.9306015535697436	0.4852545412847935
0.14381270903010024	2.932455535042328	0.4674163130597659
0.15050167224080258	2.9362147000564107	0.4502650010785761
0.1571906354515049	2.9418840684308143	0.43380513080450206
0.16387959866220725	2.949470291003198	0.4180438820036068
0.17056856187290959	2.9589817052463325	0.4029913272197495
0.17725752508361192	2.97042837796451	0.38866062931049034
0.18394648829431426	2.983822135531863	0.3750681799828707
0.1906354515050166	2.999176581971636	0.3622336560895471
0.19732441471571893	3.0165071050126264	0.3501799651895853
0.2040133779264215	3.0358308700962566	0.3389330473024845
0.21070234113712383	3.05716680214508	0.3285214970616844
0.21739130434782616	3.0805355547409192	0.318975971212433
0.2240802675585285	3.1059594661982057	0.31032835252578145
0.23076923076923084	3.133462501855487	0.30261065462748993
0.23745819397993317	3.163070181745526	0.295853674248758
0.2441471571906355	3.194809492642156	0.290085427782047
0.25083612040133785	3.2287087833206214	0.28532944515870545
0.2575250836120402	3.264797641707981	0.2816030304191117
0.2642140468227425	3.303106752442488	0.278915626846742
0.27090301003344486	3.3436677332067712	0.2772674362652913
0.2775919732441472	3.3865129480510934	0.2766484301332757
0.28428093645484953	3.431675295781943	0.27703785257334923
0.29096989966555187	3.4791879713605893	0.27840425752544457
0.2976588628762542	3.529084198139298	0.28070605516749514
0.30434782608695654	3.5813969286635685	0.2838924809436521
0.3110367892976589	3.636158511691771	0.2879048566638912
0.3177257525083612	3.6934003230342713	0.2926779943190717
0.32441471571906355	3.7531523577987134	0.2981415995457023
0.3311036789297659	3.81544278165361	0.3042215572474656
0.3377926421404682	3.880297438796413	0.3108410179333312
0.34448160535117056	3.947739314443328	0.3179212411824516
0.3511705685618729	4.0177879498554345	0.3253821858530075
0.35785953177257523	4.090458808188764	0.33314286177636326
0.36454849498327757	4.165762589814938	0.34112147395194503
0.3712374581939799	4.243704496213883	0.34923539871120296
0.37792642140468224	4.324283442100945	0.35740103384132066
0.3846153846153846	4.407491216126727	0.3655335632860529
0.3913043478260869	4.4933115912876	0.37354667353085824
0.39799331103678925	4.581719387114673	0.3813522544449807
0.4046822742474916	4.672679486773877	0.38886011305617824
0.41137123745819393	4.766145813411221	0.3959777249623854
0.41806020066889626	4.862060271413822	0.40261004505523457
0.4247491638795986	4.960351659722807	0.40865939698384507
0.43143812709030094	5.060934565918141	0.4140254592655937
0.4381270903010033	5.163708251481572	0.4186053650531512
0.4448160535117056	5.26855554041027	0.4222939321913235
0.45150501672240795	5.375341725172338	0.4249840402687961
0.4581939799331103	5.483913505831783	0.4265671718704287
0.4648829431438126	5.594097979985033	0.4269341362349285
0.47157190635451496	5.705701702898007	0.42597599522453433
0.4782608695652173	5.818509838862776	0.4235852143288387
0.48494983277591963	5.932285426253201	0.41965706609404757
0.49163879598662197	6.046768779995465	0.41409132116802255
0.4983277591973243	6.1616770561279415	0.4067942752560589
0.5050167224080266	6.276704003753316	0.39768118241699235
0.511705685618729	6.3915199299352	0.3866792027603516
0.5183946488294313	6.505771902917473	0.37373103718864437
0.5250836120401337	6.619084218408119	0.3587995341625622
0.531772575250836	6.731059152536396	0.34187375234604367
0.5384615384615383	6.841278023433616	0.3229773228508533
0.5451505016722409	6.949302581176581	0.3021806224206793
0.5518394648829432	7.054676743043526	0.27961954023746144
0.5585284280936456	7.156928687637536	0.2555260983596511
0.5652173913043479	7.255573317401418	0.23028106316836067
0.5719063545150502	7.350115094345424	0.20450803166253664
0.5785953177257526	7.4400512483960215	0.17924393217906665
0.5852842809364549	7.524875351610187	0.1562311827437999
0.5919732441471572	7.604081244550937	0.1382969100016665
0.5986622073578596	7.677167293366469	0.1293417117782029
0.6053511705685619	7.743640947564521	0.13279208676722276
0.6120401337792643	7.803023559175803	0.14902178615760006
0.6187290969899666	7.854855414064015	0.17537038458067455
0.6254180602006689	7.898700915748365	0.20856829658173484
0.6321070234113713	7.934153851528614	0.24612574918510682
0.6387959866220736	7.96084266030811	0.2863824057804865
0.6454849498327759	7.978435611758786	0.3282201259932262
0.6521739130434783	7.986645797909392	0.3708355100286068
0.6588628762541806	7.985235831474792	0.41360638862678384
0.6655518394648829	7.97402214092126	0.45601930125586815
0.6722408026755853	7.952878751009027	0.4976309461811153
0.6789297658862876	7.921740439934285	0.5380480144120809
0.68561872909699	7.8806051706535385	0.5769170368906
0.6923076923076923	7.829535704783777	0.6139197473487401
0.6989966555183946	7.768660322678631	0.6487714770853996
0.705685618729097	7.698172592668212	0.6812211561175673
0.7123745819397993	7.6183301555239415	0.711052067559292
0.7190635451505016	7.529452516197135	0.7380828245747844
0.725752508361204	7.431917862760236	0.7621682306379679
0.7324414715719063	7.326158961033133	0.7831998048466619
0.7391304347826086	7.212658201261443	0.8011058362436824
0.745819397993311	7.091941899052482	0.8158508910424525
0.7525083612040133	6.964573975256002	0.827434742987515
0.7591973244147157	6.8311491574511765	0.835890734200679
0.765886287625418	6.6922858582683675	0.841283603883936
0.7725752508361203	6.548618892350357	0.8437068460862093
0.7792642140468227	6.400792194117312	0.8432796757417069
0.785953177257525	6.249451692785318	0.840143694508059
0.7926421404682273	6.095238489790705	0.8344593547497207
0.7993311036789297	5.938782467681943	0.8264023216399805
0.806020066889632	5.78069643967704	0.8161598302883843
0.8127090301003344	5.621570926610938	0.8039271277108929
0.8193979933110367	5.461969624133187	0.7899040791588812
0.826086956521739	5.302425598948224	0.7742920057047714
0.8327759197324414	5.143438229700237	0.7572908059618056
0.8394648829431437	4.985470886708708	0.7390964002678373
0.846153846153846	4.828949325873249	0.719898521370756
0.8528428093645484	4.674260756180685	0.6998788622691015
0.8595317725752507	4.521753527636383	0.679209579886207
0.866220735785953	4.371737377175093	0.6580521430310642
0.8729096989966554	4.224484164077865	0.6365565048117879
0.8795986622073577	4.0802290233848595	0.6148605733686003
0.8862876254180603	3.9391718654011965	0.5930899504188845
0.8929765886287626	3.801479151233373	0.5713579045056509
0.899665551839465	3.6672858779265636	0.5497655448002987
0.9063545150501673	3.5366977117588454	0.528402161583241
0.9130434782608696	3.4097932141703917	0.5073457008504013
0.919732441471572	3.2866261112881268	0.4866633426128334
0.9264214046822743	3.167227564723911	0.46641215513127265
0.9331103678929766	3.0516084080077235	0.44663980034429746
0.939799331103679	2.939761319454026	0.42738526892655937
0.9464882943143813	2.831662908291102	0.40867962660428203
0.9531772575250836	2.727275696400388	0.3905467564439583
0.959866220735786	2.6265499829493204	0.373004084732379
0.9665551839464883	2.529425583526158	0.3560632807245564
0.9732441471571907	2.4358334390969048	0.33973092291648427
0.979933110367893	2.345697093222456	0.3240091265866142
0.9866220735785953	2.2589340385345285	0.30889612914283837
0.9933110367892977	2.1754569355179547	0.29438683132106697
1.0	2.134528688601528	0.2872824422348945
