## Supplementary material for "A multiscale modeling - experimental framework reveals the interplay between drivers of *Drosophila* wing morphogenesis": Code and data files for quantification metrics: Apical wL3 Simulated NO SYM_curvature_values.csv

position_l_over_L	avg_curvature	sem_curvature
-1.0	2.87030697457451	0.07132471256718337
-0.9933110367892977	2.891056293143572	0.07233879344348279
-0.9866220735785953	2.932469151790707	0.07442788124557422
-0.979933110367893	2.973688648226782	0.07659452570484537
-0.9732441471571907	3.0146706699763226	0.07883388335551993
-0.9665551839464883	3.0553701488341356	0.08114060268405433
-0.959866220735786	3.095741161810666	0.08350886250473785
-0.9531772575250836	3.1357370406558647	0.08593241053937807
-0.9464882943143813	3.1753104897357627	0.08840460190316325
-0.939799331103679	3.2144137119531666	0.09091843735513014
-0.9331103678929766	3.2529985423188705	0.09346660129040417
-0.9264214046822743	3.2910165886934686	0.09604149953355008
-0.919732441471572	3.3284193791332535	0.0986352970414728
-0.9130434782608696	3.365158515188033	0.101239955645132
-0.9063545150501673	3.40118583041515	0.10384727195725735
-0.8996655518394648	3.436453553293802	0.10644891555355512
-0.8929765886287625	3.4709144736482975	0.10903646750253572
-0.8862876254180602	3.5045221116193535	0.11160145927835506
-0.8795986622073578	3.5372308881603534	0.11413541204567365
-0.8729096989966555	3.568996295981757	0.11662987625844509
-0.8662207357859532	3.5997750698228472	0.1190764714682132
-0.8595317725752508	3.6295253548967437	0.12146692619380232
-0.8528428093645485	3.6582068723330585	0.12379311766465431
-0.8461538461538461	3.6857810804334754	0.12604711121558296
-0.8394648829431438	3.7122113305595703	0.12822119908212581
-0.8327759197324415	3.7374630164896594	0.13030793832351545
-0.8260869565217391	3.761503716112701	0.13230018758483436
-0.8193979933110368	3.7843033243720594	0.13419114240128546
-0.8127090301003345	3.805834176430198	0.13597436874568128
-0.8060200668896321	3.826071160096394	0.13764383452506046
-0.7993311036789298	3.8449918166427715	0.13919393874345912
-0.7926421404682275	3.862576429228266	0.14061953806493616
-0.7859531772575251	3.8788080982544066	0.14191597053346494
-0.7792642140468228	3.893672803089641	0.1430790762336605
-0.7725752508361204	3.9071594497189017	0.1441052147078924
-0.7658862876254181	3.9192599040003615	0.14499127898038708
-0.7591973244147157	3.929969010340301	0.14573470607673103
-0.7525083612040133	3.939284595727715	0.14633348396691762
-0.745819397993311	3.9472074592009694	0.14678615490096136
-0.7391304347826086	3.9537413469475857	0.14709181514733977
-0.7324414715719063	3.95889291336332	0.14725011118529743
-0.725752508361204	3.9626716685164123	0.14726123244167624
-0.7190635451505016	3.965089912575557	0.14712590070065243
-0.7123745819397993	3.9661626578645226	0.14684535635002718
-0.705685618729097	3.965907539300914	0.14642134165988613
-0.6989966555183946	3.9643447140605232	0.14585608131812722
-0.6923076923076923	3.9614967513810235	0.145152260472135
-0.68561872909699	3.9573885134788447	0.14431300054647803
-0.6789297658862876	3.952047028600559	0.14334183312278695
-0.6722408026755853	3.9455013572647943	0.14224267217978212
-0.6655518394648829	3.937782452772556	0.14101978499882825
-0.6588628762541806	3.928923017073289	0.13967776204349783
-0.6521739130434783	3.918957353071247	0.13822148612054339
-0.6454849498327759	3.9079212144426165	0.13665610112476093
-0.6387959866220736	3.895851654008927	0.13498698066168405
-0.6321070234113713	3.8827868716775775	0.13321969683031937
-0.6254180602006689	3.8687660629167895	0.1313599894335729
-0.6187290969899666	3.853829268680983	0.12941373586705682
-0.6120401337792643	3.8380172276446713	0.12738692191806578
-0.6053511705685619	3.821371231539541	0.12528561368606475
-0.5986622073578596	3.803932984321668	0.123115930814514
-0.5919732441471572	3.7857444658249073	0.12088402120164633
-0.5852842809364549	3.766847800483491	0.11859603733529704
-0.5785953177257526	3.7472851316328284	0.11625811437442607
-0.5719063545150502	3.7270985018234555	0.11387635007782083
-0.5652173913043479	3.7063297395098	0.11145678665893201
-0.5585284280936456	3.6850203524039338	0.10900539462499347
-0.5518394648829432	3.663211427715263	0.10652805863868474
-0.5451505016722409	3.6409435394309857	0.1040305654216255
-0.5384615384615385	3.6182566627295323	0.10151859370092974
-0.5317725752508362	3.5951900955605574	0.09899770618277093
-0.5250836120401338	3.571782387370712	0.09647334352020946
-0.5183946488294314	3.5480712749046344	0.09395082022608961
-0.5117056856187291	3.5240936249654946	0.0914353224651988
-0.5050167224080268	3.4998853839791075	0.08893190764253431
-0.4983277591973244	3.475481534170076	0.0864455056857468
-0.4916387959866221	3.4509160561276278	0.0839809218987854
-0.48494983277591974	3.4262218975125442	0.08154284123945921
-0.4782608695652174	3.401430947634875	0.07913583384491744
-0.47157190635451507	3.376574017614518	0.0767643615946596
-0.46488294314381273	3.351680825823282	0.07443278545929313
-0.4581939799331104	3.3267799882972198	0.07214537333351463
-0.45150501672240806	3.30189901380171	0.0699063079925468
-0.4448160535117057	3.27706430322864	0.06771969474171698
-0.4381270903010034	3.252301153004748	0.0655895682489779
-0.43143812709030105	3.22763376219252	0.06351989796104268
-0.4247491638795987	3.2030852429696393	0.06151459140837997
-0.4180602006688964	3.1786776341795897	0.05957749460801898
-0.41137123745819404	3.154431917654351	0.05771238868484467
-0.4046822742474917	3.1303680370199047	0.05592298176485649
-0.39799331103678925	3.106504918706275	0.05421289516572589
-0.3913043478260869	3.082860494895803	0.05258564294374619
-0.3846153846153846	3.0594517281560747	0.05104460397890607
-0.37792642140468224	3.03629463751723	0.04959298601979991
-0.3712374581939799	3.013404325767031	0.048233781493049556
-0.36454849498327757	2.990795007750961	0.046969715423768724
-0.35785953177257523	2.968480039478571	0.04580318651179138
-0.3511705685618729	2.9464719478511996	0.044736203232554186
-0.34448160535117056	2.9247824608398734	0.04377031771577447
-0.3377926421404682	2.903422537955701	0.042906560995953504
-0.3311036789297659	2.8824024008681217	0.042145383892003944
-0.32441471571906355	2.861731564039095	0.041486608112654824
-0.3177257525083612	2.8414188652534986	0.04092939207087583
-0.3110367892976589	2.8214724959377206	0.040472215247971045
-0.30434782608695654	2.801900031169533	0.040112883783476744
-0.2976588628762542	2.782708459292948	0.03984855838641683
-0.29096989966555187	2.76390421106168	0.03967580386229094
-0.28428093645484953	2.745493188244249	0.03959065777838954
-0.2775919732441472	2.7274807916325163	0.03958871429945432
-0.27090301003344486	2.709871948403602	0.03966521821532749
-0.2642140468227425	2.6926711387927433	0.03981516375783439
-0.2575250836120402	2.675882422041647	0.04003339296413159
-0.25083612040133785	2.659509461593324	0.04031468899225602
-0.2441471571906355	2.643555549510322	0.04065386077492352
-0.23745819397993317	2.6280236300986197	0.041045816532816665
-0.23076923076923084	2.6129163227243675	0.04148562479764813
-0.2240802675585284	2.598235943815028	0.04196856259671174
-0.21739130434782605	2.5839845280404528	0.042490151251624746
-0.21070234113712372	2.5701638486729483	0.04304618081750316
-0.20401337792642138	2.556775437128517	0.04363272454337442
-0.19732441471571904	2.543820601694199	0.04424614490133752
-0.1906354515050167	2.5313004454488603	0.04488309275253057
-0.18394648829431437	2.5192158833868317	0.045540501135545246
-0.17725752508361203	2.5075676587555624	0.04621557501626828
-0.1705685618729097	2.4963563586199604	0.04690577815862609
-0.16387959866220736	2.485582428667293	0.047608818086693316
-0.15719063545150502	2.4752461872675227	0.04832262992588693
-0.1505016722408027	2.4653478388047048	0.04904535974420487
-0.14381270903010035	2.4558874862956572	0.049775347868521835
-0.137123745819398	2.4468651433124697	0.050511112527482444
-0.13043478260869568	2.438280745225646	0.05125133407090552
-0.12374581939799334	2.4301341597847417	0.05199483993403796
-0.117056856187291	2.4224251970532635	0.052740590450948525
-0.11036789297658867	2.415153618714416	0.05348766557223459
-0.10367892976588633	2.4083191467639686	0.0542352525053761
-0.09698996655518399	2.4019214716060966	0.05498263426921771
-0.09030100334448166	2.3959602595675507	0.055729179135087084
-0.08361204013377932	2.39043515984496	0.05647433091423929
-0.07692307692307698	2.385345810899383	0.05721760004321922
-0.07023411371237465	2.3806918463115405	0.057958555414164475
-0.06354515050167231	2.3764729001104046	0.0586968168951416
-0.05685618729096986	2.372688611586976	0.05943204848553483
-0.050167224080267525	2.369338629604269	0.06016395205278167
-0.04347826086956519	2.3664226164136153	0.06089226159890057
-0.03678929765886285	2.3639402509864724	0.061616738007983105
-0.030100334448160515	2.3618912318700147	0.062337164228868765
-0.02341137123745818	2.3602752795737865	0.06305334085043095
-0.01672240802675584	2.3590921384937427	0.06376508203012735
-0.010033444816053505	2.358341578378999	0.06447221173965134
-0.0033444816053511683	2.3580233953456204	0.06517456029456399
0.0033444816053511683	2.358137412440769	0.06587196113770855
0.010033444816053505	2.3586834797595206	0.06656424784892599
0.01672240802675584	2.359661474115658	0.06725125135614732
0.02341137123745818	2.361071298266736	0.06793279732530597
0.030100334448160515	2.36291287969273	0.06860870370869736
0.03678929765886285	2.3651861689265625	0.06927877843343502
0.04347826086956519	2.367891137433865	0.06994281721351081
0.050167224080267525	2.3710277750383355	0.07060060147068159
0.05685618729096986	2.3745960868881357	0.07125189635097857
0.0635451505016722	2.3785960899578282	0.07189644882510195
0.07023411371237454	2.383027809079491	0.07253398586230855
0.07692307692307687	2.387891272495749	0.0731642126686608
0.08361204013377921	2.393186506926651	0.07378681098167696
0.09030100334448155	2.3989135321415405	0.07440143741453462
0.09698996655518388	2.4050723550262822	0.07500772184401197
0.10367892976588622	2.411662963135561	0.0756052658373608
0.11036789297658856	2.4186853177192704	0.07619364111425571
0.11705685618729089	2.42613934621148	0.07677238804089451
0.12374581939799323	2.4340249341699183	0.07734101415423959
0.13043478260869557	2.442341916653493	0.07789899271527741
0.1371237458193979	2.4510900690250073	0.0784457612910817
0.14381270903010024	2.4602690971659813	0.0789807203663584
0.15050167224080258	2.4698786270903264	0.07950323198607184
0.1571906354515049	2.479918193943576	0.08001261843168117
0.16387959866220725	2.490387230374466	0.08050816093449055
0.17056856187290959	2.501285054265867	0.08098909843061187
0.17725752508361192	2.5126108558124463	0.0814546263630944
0.18394648829431426	2.5243636839329526	0.08190389553786967
0.1906354515050166	2.536542432005737	0.08233601104133721
0.19732441471571893	2.5491458229170085	0.08275003122863411
0.2040133779264215	2.562172393412427	0.08314496679296701
0.21070234113712383	2.5756204777439593	0.08351977992777791
0.21739130434782616	2.5894881906054947	0.0838733835950389
0.2240802675585285	2.6037734093525295	0.08420464091458321
0.23076923076923084	2.6184737555033304	0.08451236469115178
0.23745819397993317	2.6335865755213796	0.08479531709772352
0.2441471571906355	2.649108920881595	0.08505220953577292
0.25083612040133785	2.6650375274258677	0.08528170269534574
0.2575250836120402	2.6813687940168287	0.08548240684030933
0.2642140468227425	2.6980987605025004	0.08565288234684139
0.27090301003344486	2.7152230850086414	0.0857916405261884
0.2775919732441472	2.732737020580112	0.08589714476604068
0.28428093645484953	2.7506353911975494	0.08596781202851801
0.29096989966555187	2.7689125672010184	0.08600201474686969
0.2976588628762542	2.7875624401581454	0.08599808316758413
0.30434782608695654	2.806578397220529	0.08595430818980548
0.3110367892976589	2.8259532950189397	0.08586894475986004
0.3177257525083612	2.845679433155082	0.08574021588544879
0.32441471571906355	2.8657485273553185	0.0855663173418371
0.3311036789297659	2.886151682359943	0.08534542315137875
0.3377926421404682	2.9068793646301585	0.08507569192821873
0.34448160535117056	2.9279213749639488	0.08475527419234324
0.3511705685618729	2.9492668211215176	0.08438232077172081
0.35785953177257523	2.970904090570761	0.08395499242859165
0.36454849498327757	2.9928208234734854	0.08347147086668255
0.3712374581939799	3.015003886043562	0.08292997130104238
0.37792642140468224	3.0374393444189907	0.08232875680232957
0.3846153846153846	3.0601124392008017	0.08166615466400118
0.3913043478260869	3.083007560822803	0.08094057508557341
0.39799331103678925	3.1061082259273287	0.08015053251991366
0.4046822742474916	3.129397054933163	0.07929467009993325
0.41137123745819393	3.152855750992773	0.07837178764320143
0.41806020066889626	3.1764650805465444	0.07738087383578944
0.4247491638795986	3.2002048556919505	0.0763211433239315
0.43143812709030094	3.2240539185952124	0.07519207959972841
0.4381270903010033	3.247990128181929	0.07399348476224238
0.4448160535117056	3.2719903493511957	0.07272553747624728
0.45150501672240795	3.2960304449647073	0.07138886074707668
0.4581939799331103	3.3200852708680717	0.06998460149130008
0.4648829431438126	3.3441286742058125	0.0685145243185699
0.47157190635451496	3.368133495294187	0.06698112245548636
0.4782608695652173	3.3920715733166844	0.0653877493347476
0.48494983277591963	3.4159137561057604	0.06373877502131775
0.49163879598662197	3.4396299142707485	0.06203977229690451
0.4983277591973243	3.463188959925802	0.06029773775832368
0.5050167224080266	3.4865588702628862	0.05852135348194203
0.511705685618729	3.509706716203185	0.05672129426735809
0.5183946488294313	3.532598696345477	0.054910583523503614
0.5250836120401337	3.5552001764120593	0.053104996413644946
0.531772575250836	3.5774757343714385	0.051323500297028056
0.5384615384615383	3.5993892113921415	0.0495887075537652
0.5451505016722409	3.6209037687536427	0.0479272919567746
0.5518394648829432	3.641981950808422	0.04637028487922974
0.5585284280936456	3.6625857540536266	0.04495312279482154
0.5652173913043479	3.682676702331751	0.043715271006151676
0.5719063545150502	3.702215928137298	0.04269922139575318
0.5785953177257526	3.721164259960652	0.04194869080643481
0.5852842809364549	3.739482315551708	0.041505974206785694
0.5919732441471572	3.757130600934341	0.041408651099480505
0.5986622073578596	3.774069614948999	0.04168615170407735
0.6053511705685619	3.7902599590449486	0.04235691728167056
0.6120401337792643	3.805662451986494	0.04342686468996126
0.6187290969899666	3.8202382490793667	0.04488952771069789
0.6254180602006689	3.8339489654650634	0.04672773755359906
0.6321070234113713	3.8467568029728483	0.04891628444891199
0.6387959866220736	3.8586246799621993	0.05142485901544043
0.6454849498327759	3.8695163635333194	0.054220701651918106
0.6521739130434783	3.8793966034308767	0.057270648704794855
0.6588628762541806	3.8882312669170958	0.060542508111714015
0.6655518394648829	3.8959874738455524	0.06400585086007553
0.6722408026755853	3.902633731127388	0.06763236580864171
0.6789297658862876	3.908140065747856	0.07139592541365265
0.68561872909699	3.912478155464042	0.07527248169023115
0.6923076923076923	3.9156214562948937	0.07923987729350616
0.6989966555183946	3.9175453259029624	0.08327762653915684
0.705685618729097	3.9182271419643	0.08736669873248837
0.7123745819397993	3.917646414628861	0.09148932096730007
0.7190635451505016	3.9157848921893357	0.0956288079818576
0.725752508361204	3.912626659101438	0.09976942101852018
0.7324414715719063	3.9081582255336698	0.10389625454944705
0.7391304347826086	3.9023686076692528	0.10799514821907419
0.745819397993311	3.8952493980372265	0.11205262076155395
0.7525083612040133	3.886794825213121	0.11605582256662994
0.7591973244147157	3.877001802301839	0.1199925037420816
0.765886287625418	3.8658699636955496	0.12385099481093352
0.7725752508361203	3.8534016896868484	0.1276201975073678
0.7792642140468227	3.8396021186111753	0.13128958345544628
0.785953177257525	3.824479146291439	0.13484919881019264
0.7926421404682273	3.8080434126607674	0.1382896732044089
0.7993311036789297	3.7903082755450996	0.14160223157642637
0.806020066889632	3.771289771694544	0.1447787076564437
0.8127090301003344	3.7510065652596567	0.1478115580660634
0.8193979933110367	3.72947988401479	0.15069387614110177
0.826086956521739	3.7067334437337665	0.15341940472543897
0.8327759197324414	3.6827933612223114	0.15598254730676742
0.8394648829431437	3.6576880566053043	0.15837837697614687
0.846153846153846	3.63144814555401	0.16060264279432754
0.8528428093645484	3.6041063222177905	0.16265177324034544
0.8595317725752507	3.575697233695402	0.16452287650299022
0.866220735785953	3.5462573469420384	0.16621373745417845
0.8729096989966554	3.5158248090590907	0.1677228112154423
0.8795986622073577	3.4844393019536226	0.16904921329495787
0.8862876254180603	3.4521418923835476	0.17019270633288752
0.8929765886287626	3.418974878422167	0.1711536835473272
0.899665551839465	3.3849816333822424	0.17193314902179105
0.9063545150501673	3.3502064482352165	0.17253269501789711
0.9130434782608696	3.3146943735460486	0.17295447653368862
0.919732441471572	3.2784910619187877	0.17320118335884493
0.9264214046822743	3.241642611913244	0.17327600990294684
0.9331103678929766	3.2041954143496483	0.17318262309202986
0.939799331103679	3.1661960018669313	0.1729251286421057
0.9464882943143813	3.127690902542156	0.17250803602631964
0.9531772575250836	3.088726498314763	0.1719362224552644
0.959866220735786	3.0493488888906426	0.1712148961880099
0.9665551839464883	3.009603761728816	0.17034955948505215
0.9732441471571907	2.9695362686386306	0.1693459715040191
0.979933110367893	2.929190909439091	0.1682101114251225
0.9866220735785953	2.8886114230551048	0.166948142076449
0.9933110367892977	2.8478406863490995	0.16556637430976567
1.0	2.8274128081058785	0.16484688963645738
