## Supplementary material for "A multiscale modeling - experimental framework reveals the interplay between drivers of *Drosophila* wing morphogenesis": Code and data files for quantification metrics: Basal 2 hr Alt Simulated NO SYM_curvature_values.csv

position_l_over_L	avg_curvature	sem_curvature
-1.0	3.4262260895285728
-0.9933110367892977	3.4301243414974927
-0.9866220735785953	3.4372903400188335
-0.979933110367893	3.4432058507543224
-0.9732441471571907	3.4478934519845432
-0.9665551839464883	3.45137871351169
-0.959866220735786	3.453690045333788
-0.9531772575250836	3.4548585358944655
-0.9464882943143813	3.454917781571312
-0.939799331103679	3.4539037090878537
-0.9331103678929766	3.451854392534007
-0.9264214046822743	3.448809866658863
-0.919732441471572	3.4448119380592557
-0.9130434782608696	3.4399039958296034
-0.9063545150501673	3.434130823164975
-0.8996655518394648	3.4275384113223395
-0.8929765886287625	3.4201737772468235
-0.8862876254180602	3.412084786062661
-0.8795986622073578	3.403319979514761
-0.8729096989966555	3.3939284113285337
-0.8662207357859532	3.3839594903349344
-0.8595317725752508	3.3734628320865565
-0.8528428093645485	3.362488119570793
-0.8461538461538461	3.3510849735092103
-0.8394648829431438	3.339302832619752
-0.8327759197324415	3.3271908441113967
-0.8260869565217391	3.3147977645804407
-0.8193979933110368	3.302171871384446
-0.8127090301003345	3.289360884484686
-0.8060200668896321	3.2764118986710544
-0.7993311036789298	3.2633713260150623
-0.7926421404682275	3.250284848336908
-0.7859531772575251	3.237197379421514
-0.7792642140468228	3.2241530366757276
-0.7725752508361204	3.2111951218843497
-0.7658862876254181	3.1983661106958374
-0.7591973244147157	3.1857076504490265
-0.7525083612040133	3.173260565939591
-0.745819397993311	3.16106487271856
-0.7391304347826086	3.1491597975146597
-0.7324414715719063	3.137583805376828
-0.725752508361204	3.126374633142553
-0.7190635451505016	3.115569328851021
-0.7123745819397993	3.105204296737067
-0.705685618729097	3.0953153474619413
-0.6989966555183946	3.085937753259568
-0.6923076923076923	3.0771063077018352
-0.68561872909699	3.0688553898130224
-0.6789297658862876	3.0612190322915156
-0.6722408026755853	3.0542309936260112
-0.6655518394648829	3.0479248339232834
-0.6588628762541806	3.0423339942949417
-0.6521739130434783	3.0374918796812747
-0.6454849498327759	3.0334319450210048
-0.6387959866220736	3.0301877847064604
-0.6321070234113713	3.0277932252941193
-0.6254180602006689	3.0262824214705653
-0.6187290969899666	3.0256899553035863
-0.6120401337792643	3.0260509388372743
-0.6053511705685619	3.0274011201184914
-0.5986622073578596	3.029776992769939
-0.5919732441471572	3.0332159092521556
-0.5852842809364549	3.037756197983063
-0.5785953177257526	3.0434372845090456
-0.5719063545150502	3.050299816945966
-0.5652173913043479	3.0583857959317813
-0.5585284280936456	3.0677387093544874
-0.5518394648829432	3.078403672139717
-0.5451505016722409	3.0904275714013156
-0.5384615384615385	3.103859217275277
-0.5317725752508362	3.118749499772258
-0.5250836120401338	3.135151551996076
-0.5183946488294314	3.1531209200846226
-0.5117056856187291	3.1727157402349437
-0.5050167224080268	3.193996923175029
-0.4983277591973244	3.217028346440358
-0.4916387959866221	3.2418770548023614
-0.48494983277591974	3.2686134691774376
-0.4782608695652174	3.297311604317617
-0.47157190635451507	3.3280492955455774
-0.46488294314381273	3.3609084347455354
-0.4581939799331104	3.395975215755121
-0.45150501672240806	3.4333403892189462
-0.4448160535117057	3.4730995268588942
-0.4381270903010034	3.5153532949854425
-0.43143812709030105	3.560207736914152
-0.4247491638795987	3.6077745637566982
-0.4180602006688964	3.6581714528206373
-0.41137123745819404	3.711522352569646
-0.4046822742474917	3.7679577927585215
-0.39799331103678925	3.8276151979558346
-0.3913043478260869	3.8906392021916103
-0.3846153846153846	3.9571819619063664
-0.37792642140468224	4.027403463718098
-0.3712374581939799	4.101471822750903
-0.36454849498327757	4.179563566366456
-0.35785953177257523	4.261863897089578
-0.3511705685618729	4.348566927301604
-0.34448160535117056	4.439875876868939
-0.3377926421404682	4.536003223255619
-0.3311036789297659	4.637170791813811
-0.32441471571906355	4.7436097718295205
-0.3177257525083612	4.855560641497398
-0.3110367892976589	4.973272982283737
-0.30434782608695654	5.097005160089024
-0.2976588628762542	5.227023847222785
-0.29096989966555187	5.363603355443553
-0.28428093645484953	5.507024746195048
-0.2775919732441472	5.657574679700194
-0.27090301003344486	5.815543959791791
-0.2642140468227425	5.981225726323407
-0.2575250836120402	6.154913241812116
-0.25083612040133785	6.336897213757091
-0.2441471571906355	6.527462589051682
-0.23745819397993317	6.7268847523282815
-0.23076923076923084	6.9354250562959425
-0.2240802675585284	7.15332560960138
-0.21739130434782605	7.3808032470316824
-0.21070234113712372	7.61804260867939
-0.20401337792642138	7.865188259847705
-0.19732441471571904	8.12233579297397
-0.1906354515050167	8.389521867826174
-0.18394648829431437	8.666713167939774
-0.17725752508361203	8.953794281058276
-0.1705685618729097	9.25055455059152
-0.16387959866220736	9.556673995103328
-0.15719063545150502	9.871708454659128
-0.1505016722408027	10.195074197168196
-0.14381270903010035	10.526032304657594
-0.137123745819398	10.863673257788122
-0.13043478260869568	11.206902244671614
-0.12374581939799334	11.55442583336783
-0.117056856187291	11.904740760594294
-0.11036789297658867	12.256125694270551
-0.10367892976588633	12.606636914378942
-0.09698996655518399	12.954108912991366
-0.09030100334448166	13.296160926295176
-0.08361204013377932	13.630210364438788
-0.07692307692307698	13.953493985038882
-0.07023411371237465	14.263097451753062
-0.06354515050167231	14.55599362360688
-0.05685618729096986	14.829089533999415
-0.050167224080267525	15.079281549981168
-0.04347826086956519	15.303517672871362
-0.03678929765886285	15.498865382384057
-0.030100334448160515	15.662582880499759
-0.02341137123745818	15.792191108441916
-0.01672240802675584	15.885543543521921
-0.010033444816053505	15.93720284928595
-0.0033444816053511683	15.871678483442473
0.0033444816053511683	15.626024829851094
0.010033444816053505	15.284454471297211
0.01672240802675584	14.925080926339092
0.02341137123745818	14.551793575670558
0.030100334448160515	14.168273314157497
0.03678929765886285	13.7779465030677
0.04347826086956519	13.383952715231144
0.050167224080267525	12.989125122979331
0.05685618729096986	12.595982004515633
0.0635451505016722	12.206727639993508
0.07023411371237454	11.823260807595634
0.07692307692307687	11.447189141034215
0.08361204013377921	11.079847741351907
0.09030100334448155	10.722320618490116
0.09698996655518388	10.375463747013502
0.10367892976588622	10.039928736055334
0.11036789297658856	9.716186321634062
0.11705685618729089	9.404549080399999
0.12374581939799323	9.105192932012525
0.13043478260869557	8.818177140271624
0.1371237458193979	8.543462640684995
0.14381270903010024	8.280928615758548
0.15050167224080258	8.030387311321142
0.1571906354515049	7.791597140482853
0.16387959866220725	7.5642741593661125
0.17056856187290959	7.348102023432057
0.17725752508361192	7.142740547702294
0.18394648829431426	6.947833000784774
0.1906354515050166	6.763012263342485
0.19732441471571893	6.587905978145135
0.2040133779264215	6.422140812449507
0.21070234113712383	6.265345945214455
0.21739130434782616	6.117155882379189
0.2240802675585285	5.977212693723703
0.23076923076923084	5.845167755126573
0.23745819397993317	5.720683070644795
0.2441471571906355	5.603432239965819
0.25083612040133785	5.4931011285473055
0.2575250836120402	5.389388290230029
0.2642140468227425	5.2920051853053
0.27090301003344486	5.2006762309310774
0.2775919732441472	5.115138715391184
0.28428093645484953	5.0351426029368564
0.29096989966555187	4.960450251789142
0.2976588628762542	4.890836064260618
0.30434782608695654	4.826086084821588
0.3110367892976589	4.7659975592364585
0.3177257525083612	4.710378465580537
0.32441471571906355	4.659047025969709
0.3311036789297659	4.61183120615288
0.3377926421404682	4.568568208691403
0.34448160535117056	4.529103964246769
0.3511705685618729	4.493292624487207
0.35785953177257523	4.460996059278891
0.36454849498327757	4.432083360124872
0.3712374581939799	4.406430351234375
0.37792642140468224	4.383919109129367
0.3846153846153846	4.364437491309215
0.3913043478260869	4.347878674185138
0.39799331103678925	4.334140700253164
0.4046822742474916	4.323126034288284
0.41137123745819393	4.314741128205807
0.41806020066889626	4.30889599414235
0.4247491638795986	4.30550378525305
0.43143812709030094	4.304480383699367
0.4381270903010033	4.305743995309864
0.4448160535117056	4.309214750431696
0.45150501672240795	4.3148143105514105
0.4581939799331103	4.322465480348097
0.4648829431438126	4.332091824948952
0.47157190635451496	4.343617292285715
0.4782608695652173	4.356965840599684
0.48494983277591963	4.37206107131224
0.49163879598662197	4.388825867666499
0.4983277591973243	4.4071820397531045
0.5050167224080266	4.427049976758448
0.511705685618729	4.448348307515573
0.5183946488294313	4.47099357069524
0.5250836120401337	4.4948998962452364
0.531772575250836	4.519978699967478
0.5384615384615383	4.546138393411735
0.5451505016722409	4.57328411155811
0.5518394648829432	4.601317461053104
0.5585284280936456	4.630136292050724
0.5652173913043479	4.659634496984264
0.5719063545150502	4.689701839848759
0.5785953177257526	4.720223819800427
0.5852842809364549	4.751081573068388
0.5919732441471572	4.782151817315725
0.5986622073578596	4.813306842670636
0.6053511705685619	4.844414553663002
0.6120401337792643	4.875338566235515
0.6187290969899666	4.905938363840393
0.6254180602006689	4.936069516371546
0.6321070234113713	4.96558396530794
0.6387959866220736	4.994330377948341
0.6454849498327759	5.022154572993767
0.6521739130434783	5.048900018978132
0.6588628762541806	5.0744084061587635
0.6655518394648829	5.098520291459748
0.6722408026755853	5.121075814919802
0.6789297658862876	5.141915484844718
0.68561872909699	5.160881027519718
0.6923076923076923	5.177816295921993
0.6989966555183946	5.1925682304162315
0.705685618729097	5.204987862949189
0.7123745819397993	5.214931354820852
0.7190635451505016	5.222261056740902
0.725752508361204	5.226846578623943
0.7324414715719063	5.22856585548043
0.7391304347826086	5.227306194867552
0.745819397993311	5.222965290717907
0.7525083612040133	5.215452188002622
0.7591973244147157	5.2046881826420215
0.765886287625418	5.190607641376019
0.7725752508361203	5.173158726963207
0.7792642140468227	5.152304015096389
0.785953177257525	5.128020990795513
0.7926421404682273	5.100302413746328
0.7993311036789297	5.069156544062146
0.806020066889632	5.0346072222127365
0.8127090301003344	4.996693799333567
0.8193979933110367	4.955470916737159
0.826086956521739	4.9110081361261555
0.8327759197324414	4.863389424681218
0.8394648829431437	4.8127125017915695
0.846153846153846	4.7590880566392855
0.8528428093645484	4.702638848073166
0.8595317725752507	4.643498700154232
0.866220735785953	4.581811408373076
0.8729096989966554	4.517729572791474
0.8795986622073577	4.451413375222069
0.8862876254180603	4.383029318019254
0.8929765886287626	4.312748942114023
0.899665551839465	4.24074754160068
0.9063545150501673	4.167202891500811
0.9130434782608696	4.092294004326664
0.919732441471572	4.016199929786891
0.9264214046822743	3.9390986104730388
0.9331103678929766	3.861165804689313
0.939799331103679	3.7825740857961216
0.9464882943143813	3.7034919255839283
0.9531772575250836	3.6240828673296006
0.959866220735786	3.544504792359664
0.9665551839464883	3.4649092821951077
0.9732441471571907	3.3854410767157317
0.979933110367893	3.306237627286384
0.9866220735785953	3.227428742453866
0.9933110367892977	3.149136322665656
1.0	3.110133965401387
