## Supplementary material for "A multiscale modeling - experimental framework reveals the interplay between drivers of *Drosophila* wing morphogenesis": Code and data files for quantification metrics: Basal 4 hr Alt Simulated NO SYM_curvature_values.csv

position_l_over_L	avg_curvature	sem_curvature
-1.0	6.1705505135018335
-0.9933110367892977	6.007639137985439
-0.9866220735785953	5.69188890265804
-0.979933110367893	5.395695337272324
-0.9732441471571907	5.117897266685732
-0.9665551839464883	4.857369100985617
-0.959866220735786	4.613028426988796
-0.9531772575250836	4.383841103158285
-0.9464882943143813	4.1688243711237245
-0.939799331103679	3.9670484124715593
-0.9331103678929766	3.7776367050664
-0.9264214046822743	3.5997654688077017
-0.919732441471572	3.4326624358502267
-0.9130434782608696	3.275605134082534
-0.9063545150501673	3.127918834101956
-0.8996655518394648	2.9889742780609705
-0.8929765886287625	2.858185282640447
-0.8862876254180602	2.735006287155538
-0.8795986622073578	2.618929900636166
-0.8729096989966555	2.5094844879585336
-0.8662207357859532	2.4062318241432985
-0.8595317725752508	2.308764837274589
-0.8528428093645485	2.2167054537056208
-0.8461538461538461	2.1297025539454775
-0.8394648829431438	2.047430043572372
-0.8327759197324415	1.9695850404482997
-0.8260869565217391	1.8958861772192033
-0.8193979933110368	1.8260720164113335
-0.8127090301003345	1.7598995742467745
-0.8060200668896321	1.6971429484927776
-0.7993311036789298	1.6375920451452908
-0.7926421404682275	1.5810513984583805
-0.7859531772575251	1.5273390787137746
-0.7792642140468228	1.4762856821351749
-0.7725752508361204	1.4277333974562774
-0.7658862876254181	1.3815351438228172
-0.7591973244147157	1.3375537749265418
-0.7525083612040133	1.295661344516692
-0.745819397993311	1.2557384286999043
-0.7391304347826086	1.217673500713075
-0.7324414715719063	1.1813623541285647
-0.725752508361204	1.1467075707220076
-0.7190635451505016	1.1136180294961762
-0.7123745819397993	1.0820084536072678
-0.705685618729097	1.051798992180884
-0.6989966555183946	1.0229148342328285
-0.6923076923076923	0.9952858521241499
-0.68561872909699	0.9688462721803976
-0.6789297658862876	0.9435343702920558
-0.6722408026755853	0.919292190486824
-0.6655518394648829	0.8960652846253809
-0.6588628762541806	0.8738024715210243
-0.6521739130434783	0.8524556139207924
-0.6454849498327759	0.8319794119119791
-0.6387959866220736	0.812331211434062
-0.6321070234113713	0.7934708266826024
-0.6254180602006689	0.7753603752893317
-0.6187290969899666	0.7579641252520148
-0.6120401337792643	0.7412483526693765
-0.6053511705685619	0.7251812094109549
-0.5986622073578596	0.7097325999197159
-0.5919732441471572	0.6948740664071213
-0.5852842809364549	0.6805786817565151
-0.5785953177257526	0.666820949501592
-0.5719063545150502	0.6535767102927068
-0.5652173913043479	0.6408230543051782
-0.5585284280936456	0.6285382390808378
-0.5518394648829432	0.6167016123271216
-0.5451505016722409	0.6052935392271915
-0.5384615384615385	0.5942953338400974
-0.5317725752508362	0.5836891941919555
-0.5250836120401338	0.5734581406776316
-0.5183946488294314	0.5635859574075182
-0.5117056856187291	0.5540571361456739
-0.5050167224080268	0.5448568224938161
-0.4983277591973244	0.5359707639803064
-0.4916387959866221	0.5273852597141784
-0.48494983277591974	0.5190871112612017
-0.4782608695652174	0.511063574391625
-0.47157190635451507	0.5033023113371942
-0.46488294314381273	0.4957913431777838
-0.4581939799331104	0.48851900195486675
-0.45150501672240806	0.48147388207928465
-0.4448160535117057	0.4746447905633835
-0.4381270903010034	0.46802069556137604
-0.43143812709030105	0.46159067264529885
-0.4247491638795987	0.4553438481753954
-0.4180602006688964	0.44926933904098487
-0.41137123745819404	0.4433561879482485
-0.4046822742474917	0.43759329331162455
-0.39799331103678925	0.4319693326616969
-0.3913043478260869	0.42647267830972657
-0.3846153846153846	0.4210913038013229
-0.37792642140468224	0.41581267944180467
-0.3712374581939799	0.4106236548744223
-0.36454849498327757	0.4055103263284636
-0.35785953177257523	0.4004578857132161
-0.3511705685618729	0.3954504481981747
-0.34448160535117056	0.39047085426760164
-0.3377926421404682	0.38550044144068796
-0.3311036789297659	0.38051877987186644
-0.32441471571906355	0.3755033648445135
-0.3177257525083612	0.3704292576882443
-0.3110367892976589	0.3652686648121005
-0.30434782608695654	0.35999044225897436
-0.2976588628762542	0.35455951032879285
-0.29096989966555187	0.3489361592309068
-0.28428093645484953	0.3430752222027039
-0.2775919732441472	0.3369250867994918
-0.27090301003344486	0.33042650776020155
-0.2642140468227425	0.32351117550555
-0.2575250836120402	0.31609998228875913
-0.25083612040133785	0.3081009124294233
-0.2441471571906355	0.2994064627454169
-0.23745819397993317	0.28989047265149137
-0.23076923076923084	0.2794042082055821
-0.2240802675585284	0.2677714975832861
-0.21739130434782605	0.2547826527435238
-0.21070234113712372	0.2401868273284699
-0.20401337792642138	0.22368234543117427
-0.19732441471571904	0.204904377238023
-0.1906354515050167	0.18340911745250604
-0.18394648829431437	0.15865331391718887
-0.17725752508361203	0.12996755681476652
-0.1705685618729097	0.0965211125534515
-0.16387959866220736	0.057275177926711524
-0.15719063545150502	0.03168018655768811
-0.1505016722408027	0.05075239380412495
-0.14381270903010035	0.11025403020730175
-0.137123745819398	0.1899880090569147
-0.13043478260869568	0.28705499191259554
-0.12374581939799334	0.4062965279241841
-0.117056856187291	0.5542359342632317
-0.11036789297658867	0.7397974175835118
-0.10367892976588633	0.9753986467479867
-0.09698996655518399	1.2786499988531168
-0.09030100334448166	1.6750676701136258
-0.08361204013377932	2.202536208162008
-0.07692307692307698	2.9189015859591114
-0.07023411371237465	3.915405703251653
-0.06354515050167231	5.341564183957836
-0.05685618729096986	7.4537849073419125
-0.050167224080267525	10.716745292062024
-0.04347826086956519	16.03230455722333
-0.03678929765886285	25.311079359318008
-0.030100334448160515	43.10044501788305
-0.02341137123745818	82.14259534134736
-0.01672240802675584	188.18696230379362
-0.010033444816053505	612.3388114392052
-0.0033444816053511683	4313.009000749198
0.0033444816053511683	11814.297332544484
0.010033444816053505	12978.518973477152
0.01672240802675584	5581.842756486717
0.02341137123745818	739.5018325839375
0.030100334448160515	219.51378808518496
0.03678929765886285	95.67228254629414
0.04347826086956519	50.986899568599256
0.050167224080267525	30.77155045772844
0.05685618729096986	20.226195433591037
0.0635451505016722	14.155225176573152
0.07023411371237454	10.396832048502747
0.07692307692307687	7.936255244795523
0.08361204013377921	6.252054056170312
0.09030100334448155	5.056663111445088
0.09698996655518388	4.18221450923822
0.10367892976588622	3.526014314270755
0.11036789297658856	3.022719851753846
0.11705685618729089	2.62933800294062
0.12374581939799323	2.3167510045004542
0.13043478260869557	2.064734644276563
0.1371237458193979	1.858926403633949
0.14381270903010024	1.688923471356776
0.15050167224080258	1.5470571238018647
0.1571906354515049	1.427583845965017
0.16387959866220725	1.3261399243010623
0.17056856187290959	1.239366509837371
0.17725752508361192	1.1646473079887703
0.18394648829431426	1.0999221050849677
0.1906354515050166	1.0435522516565625
0.19732441471571893	0.9942223116928126
0.2040133779264215	0.9508672566592031
0.21070234113712383	0.9126179472493359
0.21739130434782616	0.8787598720400597
0.2240802675585285	0.8487016083110279
0.23076923076923084	0.8219504902441466
0.23745819397993317	0.7980936744057274
0.2441471571906355	0.7767832853796224
0.25083612040133785	0.7577246733109111
0.2575250836120402	0.7406670647517535
0.2642140468227425	0.7253960686520091
0.27090301003344486	0.7117276310430709
0.2775919732441472	0.6995031289693534
0.28428093645484953	0.6885853662862853
0.29096989966555187	0.6788552879159602
0.2976588628762542	0.6702092698862478
0.30434782608695654	0.6625568734483308
0.3110367892976589	0.6558189752764654
0.3177257525083612	0.649926204024652
0.32441471571906355	0.6448176276840504
0.3311036789297659	0.6404396472393904
0.3377926421404682	0.6367450607966438
0.34448160535117056	0.6336922691978806
0.3511705685618729	0.6312445995672009
0.35785953177257523	0.6293697275585344
0.36454849498327757	0.6280391825419925
0.3712374581939799	0.6272279227546294
0.37792642140468224	0.6269139696961027
0.3846153846153846	0.6270780928801747
0.3913043478260869	0.62770353754525
0.39799331103678925	0.6287757891486249
0.4046822742474916	0.6302823694728836
0.41137123745819393	0.6322126600008628
0.41806020066889626	0.6345577489011479
0.4247491638795986	0.6373102985357435
0.43143812709030094	0.6404644308766467
0.4381270903010033	0.6440156286156679
0.4448160535117056	0.6479606500857928
0.45150501672240795	0.6522974563938634
0.4581939799331103	0.6570251494024353
0.4648829431438126	0.6621439194008203
0.47157190635451496	0.6676550014775658
0.4782608695652173	0.6735606397539884
0.48494983277591963	0.6798640587649682
0.49163879598662197	0.6865694413824233
0.4983277591973243	0.6936819127715564
0.5050167224080266	0.7012075299524404
0.511705685618729	0.7091532766117508
0.5183946488294313	0.7175270628731252
0.5250836120401337	0.7263377297910942
0.531772575250836	0.7355950583839741
0.5384615384615383	0.7453097830665278
0.5451505016722409	0.7554936093844211
0.5518394648829432	0.7661592359902674
0.5585284280936456	0.777320380835963
0.5652173913043479	0.7889918115886181
0.5719063545150502	0.8011893803081287
0.5785953177257526	0.8139300624537372
0.5852842809364549	0.8272320003151183
0.5919732441471572	0.8411145509909221
0.5986622073578596	0.8555983390645656
0.6053511705685619	0.8707053141536365
0.6120401337792643	0.8864588135357365
0.6187290969899666	0.9028836300801517
0.6254180602006689	0.9200060857415137
0.6321070234113713	0.9378541108987608
0.6387959866220736	0.9564573298503012
0.6454849498327759	0.9758471528043898
0.6521739130434783	0.9960568747324227
0.6588628762541806	1.0171217814821005
0.6655518394648829	1.0390792635772108
0.6722408026755853	1.0619689381610393
0.6789297658862876	1.085832779571021
0.68561872909699	1.1107152590629832
0.6923076923076923	1.1366634942339648
0.6989966555183946	1.1637274087227485
0.705685618729097	1.1919599027964534
0.7123745819397993	1.2214170354592557
0.7190635451505016	1.2521582187447133
0.725752508361204	1.2842464248754302
0.7324414715719063	1.3177484069917003
0.7391304347826086	1.3527349341629344
0.745819397993311	1.3892810414003838
0.7525083612040133	1.4274662953848252
0.7591973244147157	1.4673750766059446
0.765886287625418	1.509096878578079
0.7725752508361203	1.5527266247460891
0.7792642140468227	1.5983650036210213
0.785953177257525	1.646118822582587
0.7926421404682273	1.696101380648089
0.7993311036789297	1.748432860327748
0.806020066889632	1.8032407384555693
0.8127090301003344	1.8606602155924747
0.8193979933110367	1.9208346632320068
0.826086956521739	1.9839160875839887
0.8327759197324414	2.050065608151038
0.8394648829431437	2.1194539486269375
0.846153846153846	2.1922619368114313
0.8528428093645484	2.2686810092262553
0.8595317725752507	2.348913714901392
0.866220735785953	2.4331742113433057
0.8729096989966554	2.5216887439581934
0.8795986622073577	2.614696098137758
0.8862876254180603	2.7124480107721656
0.8929765886287626	2.8152095250787066
0.899665551839465	2.9232592692644204
0.9063545150501673	3.036889635611482
0.9130434782608696	3.156406832017569
0.919732441471572	3.2821307727712012
0.9264214046822743	3.4143947693283474
0.9331103678929766	3.5535449750231303
0.939799331103679	3.6999395299483453
0.9464882943143813	3.85394734366017
0.9531772575250836	4.015946443911342
0.959866220735786	4.186321809365305
0.9665551839464883	4.365462593329912
0.9732441471571907	4.55375863421088
0.979933110367893	4.75159613698961
0.9866220735785953	4.95935239911201
0.9933110367892977	5.177389444480667
1.0	5.289022244269758
