## Supplementary material for "A multiscale modeling - experimental framework reveals the interplay between drivers of *Drosophila* wing morphogenesis": Code and data files for quantification metrics: Basal 2 hr Alt Simulated NO SYM_curvature_values.csv

position_l_over_L	avg_curvature	sem_curvature
-1.0	2.553395307538802	0.00318727992054546
-0.9933110367892977	2.5656308914282686	0.00340119266645833
-0.9866220735785953	2.5899149256781877	0.0038295334967883843
-0.979933110367893	2.6138188467962253	0.004258557999511581
-0.9732441471571907	2.6373314400231753	0.0046875690695977745
-0.9665551839464883	2.6604424691485082	0.005115864689648086
-0.959866220735786	2.683142722607834	0.005542740501867093
-0.9531772575250836	2.70542405658723	0.005967492398071039
-0.9464882943143813	2.727279434943113	0.006389419109638084
-0.939799331103679	2.748702965770453	0.006807824779243798
-0.9331103678929766	2.769689934477825	0.007222021496345653
-0.9264214046822743	2.790236833254895	0.007631331778708893
-0.919732441471572	2.810341386846127	0.008035090982777103
-0.9130434782608696	2.830002574573442	0.008432649626375355
-0.9063545150501673	2.8492206485800216	0.008823375608095985
-0.8996655518394648	2.867997148297049	0.009206656308742954
-0.8929765886287625	2.8863349111646714	0.009581900561358435
-0.8862876254180602	2.9042380796675045	0.009948540477644928
-0.8795986622073578	2.921712104773314	0.010306033119990008
-0.8729096989966555	2.9387637458908533	0.010653862009769364
-0.8662207357859532	2.955401067488883	0.010991538464136806
-0.8595317725752508	2.9716334325430154	0.01131860275510621
-0.8528428093645485	2.987471492999928	0.011634625086321291
-0.8461538461538461	3.002927177469538	0.01193920638451429
-0.8394648829431438	3.0180136763747902	0.012231978904232665
-0.8327759197324415	3.032745424805623	0.012512606645960432
-0.8260869565217391	3.0471380833384143	0.012780785589233457
-0.8193979933110368	3.0612085170946814	0.013036243743759224
-0.8127090301003345	3.0749747733230097	0.013278741022872964
-0.8060200668896321	3.088456057796127	0.013508068944861893
-0.7993311036789298	3.1016727103207753	0.01372405016879896
-0.7926421404682275	3.114646179661592	0.013926537872500198
-0.7859531772575251	3.127398998181719	0.014115414981066941
-0.7792642140468228	3.139954756502428	0.014290593255193995
-0.7725752508361204	3.152338078481784	0.014452012248990174
-0.7658862876254181	3.164574596808434	0.014599638147517524
-0.7591973244147157	3.1766909295011834	0.01473346249455143
-0.7525083612040133	3.188714657598216	0.01485350082125536
-0.745819397993311	3.2006743043118746	0.014959791186502924
-0.7391304347826086	3.2125993159159956	0.015052392639535617
-0.7324414715719063	3.2245200446229987	0.01513138361544386
-0.725752508361204	3.236467733697607	0.015196860273706925
-0.7190635451505016	3.2484745050431783	0.015248934789636069
-0.7123745819397993	3.26057334948551	0.015287733608105425
-0.705685618729097	3.2727981199676712	0.01531339566845613
-0.6989966555183946	3.2851835278581127	0.015326070608825404
-0.6923076923076923	3.2977651425631294	0.015325916957535712
-0.68561872909699	3.31057939462378	0.015313100318479211
-0.6789297658862876	3.3236635824667315	0.015287791556706454
-0.6722408026755853	3.3370558829682784	0.01525016498968945
-0.6655518394648829	3.3507953659809666	0.015200396588960441
-0.6588628762541806	3.364922012962992	0.01513866219606763
-0.6521739130434783	3.379476739841705	0.015065135756005876
-0.6454849498327759	3.3945014242342806	0.014979987570541198
-0.6387959866220736	3.4100389371407283	0.014883382573088966
-0.6321070234113713	3.4261331792169902	0.01477547862608075
-0.6254180602006689	3.442829121728714	0.014656424841062776
-0.6187290969899666	3.460172852279342	0.014526359921094299
-0.6120401337792643	3.4782116253992785	0.01438541052437925
-0.6053511705685619	3.4969939180758716	0.014233689647475954
-0.5986622073578596	3.516569490296602	0.014071295025859241
-0.5919732441471572	3.5369894506699526	0.013898307549114806
-0.5852842809364549	3.5583063271796154	0.013714789687583995
-0.5785953177257526	3.580574143117701	0.01352078392685363
-0.5719063545150502	3.603848498230995	0.013316311206143626
-0.5652173913043479	3.6281866551006643	0.013101369356356418
-0.5585284280936456	3.6536476307596493	0.012875931533304906
-0.5518394648829432	3.68029229353262	0.012639944641487544
-0.5451505016722409	3.7081834650602996	0.012393327743687843
-0.5384615384615385	3.7373860274423283	0.012135970451681466
-0.5317725752508362	3.767967035399814	0.011867731293415673
-0.5250836120401338	3.7999958333193704	0.01158843605222648
-0.5183946488294314	3.8335441769936605	0.011297876073964153
-0.5117056856187291	3.868686359818006	0.010995806538358188
-0.5050167224080268	3.905499343137127	0.01068194469151651
-0.4983277591973244	3.9440628903589356	0.010355968037258023
-0.4916387959866221	3.984459704361793	0.010017512485915425
-0.48494983277591974	4.026775567615736	0.009666170460453925
-0.4782608695652174	4.071099484314658	0.009301488961211746
-0.47157190635451507	4.117523823672814	0.00892296759231348
-0.46488294314381273	4.166144463372517	0.008530056554953978
-0.4581939799331104	4.217060931957386	0.008122154615230581
-0.45150501672240806	4.270376548743606	0.007698607057213368
-0.4448160535117057	4.32619855956654	0.007258703635447893
-0.4381270903010034	4.384638266387546	0.006801676545221458
-0.43143812709030105	4.445811148451444	0.00632669843373046
-0.4247491638795987	4.5098369723039164	0.005832880480956426
-0.4180602006688964	4.576839887544701	0.005319270585547819
-0.41137123745819404	4.646948504701378	0.004784851698571568
-0.4046822742474917	4.720295951053718	0.004228540356688182
-0.39799331103678925	4.797019899613908	0.0036491854763101017
-0.3913043478260869	4.87726256576712	0.0030455674816796115
-0.3846153846153846	4.9611706652939045	0.0024163978527922403
-0.37792642140468224	5.04889532662448	0.0017603191937896057
-0.3712374581939799	5.140591949210149	0.0010759059389933157
-0.36454849498327757	5.236419998834224	0.0003616658322642684
-0.35785953177257523	5.336542729521103	0.0003839576639848019
-0.3511705685618729	5.4411268204366205	0.0011625818510623276
-0.34448160535117056	5.550341914807479	0.001975879963566296
-0.3377926421404682	5.664360046428265	0.002825574795296326
-0.3311036789297659	5.783354937781904	0.003713430521611549
-0.32441471571906355	5.9075011521907035	0.004641242427884328
-0.3177257525083612	6.03697308076537	0.005610824222124221
-0.3110367892976589	6.1719437432638475	0.006623992577873938
-0.30434782608695654	6.312583380357883	0.007682548522223165
-0.2976588628762542	6.459057813295015	0.008788255254483346
-0.29096989966555187	6.611526545617092	0.009942811955592656
-0.28428093645484953	6.770140580553675	0.011147823128966117
-0.2775919732441472	6.935039927074123	0.012404763003085684
-0.27090301003344486	7.106350767506525	0.013714934528261669
-0.2642140468227425	7.284182260295717	0.015079422518850192
-0.2575250836120402	7.468622953088668	0.016499040532989003
-0.25083612040133785	7.659736784149085	0.017974271150310802
-0.2441471571906355	7.857558654392009	0.019505199410802195
-0.23745819397993317	8.062089558401137	0.021091439322241886
-0.23076923076923084	8.273291270977797	0.022732053537145802
-0.2240802675585284	8.491080596415925	0.024425466550715313
-0.21739130434782605	8.71532320114429	0.026169372086116024
-0.21070234113712372	8.945827066944261	0.027960635718955015
-0.20401337792642138	9.18233562190239	0.029795194252856483
-0.19732441471571904	9.424520629764174	0.03166795389372723
-0.1906354515050167	9.67197494545032	0.03357268987720995
-0.18394648829431437	9.924205275015916	0.035501950872086845
-0.17725752508361203	10.180625111853317	0.037446972193017736
-0.1705685618729097	10.440548056711194	0.039397602580527824
-0.16387959866220736	10.703181765981277	0.04134225000451241
-0.15719063545150502	10.967622809092733	0.04326785256667697
-0.1505016722408027	11.232852749658173	0.04515988105173995
-0.14381270903010035	11.497735793631282	0.04700237992947809
-0.137123745819398	11.761018368081816	0.04877805355350694
-0.13043478260869568	12.021331002796504	0.05046840384786221
-0.12374581939799334	12.277192880069727	0.05205392483298609
-0.117056856187291	12.527019392063291	0.05351435784569247
-0.11036789297658867	12.769132996634099	0.054829009206648564
-0.10367892976588633	13.001777588937054	0.05597712937718846
-0.09698996655518399	13.223136505994145	0.05693834937058284
-0.09030100334448166	13.43135415504299	0.0576931664526743
-0.08361204013377932	13.624561106222869	0.05822346716567672
-0.07692307692307698	13.800902320863363	0.058513071692116725
-0.07023411371237465	13.958568005759986	0.05854827986099042
-0.06354515050167231	14.095826401313133	0.058318396046057146
-0.05685618729096986	14.211057639327617	0.05781620818911204
-0.050167224080267525	14.302787658020009	0.05703839554245337
-0.04347826086956519	14.369721051031743	0.055985840733920426
-0.03678929765886285	14.410771666626086	0.054663824563796475
-0.030100334448160515	14.42508977290857	0.05308208653715152
-0.02341137123745818	14.41208467116126	0.05125474032962085
-0.01672240802675584	14.371441773569769	0.049200040808946355
-0.010033444816053505	14.303133359474737	0.04694000736096803
-0.0033444816053511683	14.207422475829535	0.04449991645809348
0.0033444816053511683	14.029961812520193	0.03603561516184506
0.010033444816053505	13.714529712769204	0.021841878852571384
0.01672240802675584	13.320535488177686	0.013998574707215992
0.02341137123745818	12.917794165405684	0.012344286490076684
0.030100334448160515	12.516309279690638	0.010790268725067165
0.03678929765886285	12.118450384752059	0.009336170789949525
0.04347826086956519	11.726260250750254	0.007980186776703313
0.050167224080267525	11.34146924246553	0.006719360280678543
0.05685618729096986	10.965514675152058	0.005549861085935248
0.0635451505016722	10.599563526278642	0.004467229369664594
0.07023411371237454	10.244537112817468	0.0034665857583950905
0.07692307692307687	9.901136586513381	0.002542807621492393
0.08361204013377921	9.56986833600264	0.001690673438323742
0.09030100334448155	9.251068602808196	0.0009049780098608906
0.09698996655518388	8.944926811023981	0.00018062180160249852
0.10367892976588622	8.651507274652321	0.00048732209994639675
0.11036789297658856	8.37076908164179	0.0011035599721296308
0.11705685618729089	8.10258406117999	0.0016725451312469275
0.12374581939799323	7.846752823401999	0.002198458337039355
0.13043478260869557	7.603018921659876	0.0026851983055204975
0.1371237458193979	7.371081230325501	0.003136380064253874
0.14381270903010024	7.150604659130687	0.0035553392315006427
0.15050167224080258	6.94122934137063	0.0039451406247819065
0.1571906354515049	6.742578440623419	0.00430858989702143
0.16387959866220725	6.554264721277992	0.004648247155493834
0.17056856187290959	6.37589602402214	0.004966441739807426
0.17725752508361192	6.2070797800552056	0.005265287521516448
0.18394648829431426	6.047426688360823	0.00554669824257381
0.1906354515050166	5.896553669823546	0.0058124025361090395
0.19732441471571893	5.754086200984126	0.0060639583746091566
0.2040133779264215	5.619660119294323	0.0063027667712169935
0.21070234113712383	5.492922981193891	0.006530084622772936
0.21739130434782616	5.373535044412001	0.006747036631659319
0.2240802675585285	5.261169936725183	0.006954626279988219
0.23076923076923084	5.1555150650492445	0.007153745856641968
0.23745819397993317	5.05627181122123	0.007345185556995481
0.2441471571906355	4.963155554122988	0.0075296416885586295
0.25083612040133785	4.8758955518718565	0.007707724024504259
0.2575250836120402	4.794234712604103	0.007879962352275616
0.2642140468227425	4.717929277842997	0.008046812267069825
0.27090301003344486	4.646748438512807	0.008208660260586864
0.2775919732441472	4.580473900269675	0.008365828154712318
0.28428093645484953	4.518899411909461	0.008518576928060462
0.29096989966555187	4.461830268124267	0.008667109980993626
0.2976588628762542	4.409082795760664	0.008811575882052836
0.30434782608695654	4.360483830935735	0.008952070635838805
0.3110367892976589	4.315870192848643	0.009088639509577945
0.3177257525083612	4.275088158847448	0.009221278452790749
0.32441471571906355	4.237992944239057	0.00934993514192328
0.3311036789297659	4.204448189435133	0.009474509679431087
0.3377926421404682	4.174325456282413	0.00959485497476198
0.34448160535117056	4.14750373480988	0.009710776832902113
0.3511705685618729	4.123868961118362	0.009822033774778749
0.35785953177257523	4.103313546723742	0.009928336612708309
0.36454849498327757	4.0857359193291485	0.01002934780344855
0.3712374581939799	4.071040074732174	0.010124680601050873
0.37792642140468224	4.059135139360508	0.010213898031841584
0.3846153846153846	4.049934942764769	0.010296511714336098
0.3913043478260869	4.043357599274121	0.010371980547767556
0.39799331103678925	4.039325097932462	0.010439709294255639
0.4046822742474916	4.037762899776332	0.010499047081352852
0.41137123745819393	4.038599541486283	0.010549285853908241
0.41806020066889626	4.0417662444386675	0.01058965880674334
0.4247491638795986	4.04719652820245	0.010619338832722036
0.43143812709030094	4.054825827564251	0.010637437024238137
0.4381270903010033	4.0645911122235425	0.010643001270027597
0.4448160535117056	4.076430508378129	0.010635014993562562
0.45150501672240795	4.09028292151773	0.010612396083887974
0.4581939799331103	4.106087659860846	0.010573996074848322
0.4648829431438126	4.123784058007555	0.010518599633945414
0.47157190635451496	4.143311100539132	0.010444924427599032
0.4782608695652173	4.164607045475038	0.010351621435289893
0.48494983277591963	4.187609047699855	0.010237275790739186
0.49163879598662197	4.212252782697627	0.01010040823392977
0.4983277591973243	4.238472071179541	0.009939477263080752
0.5050167224080266	4.266198505463232	0.009752882080584335
0.511705685618729	4.295361078758221	0.009538966431128502
0.5183946488294313	4.325885818831614	0.00929602343347824
0.5250836120401337	4.357695427870183	0.009022301509421737
0.531772575250836	4.390708930717588	0.008716011513858478
0.5384615384615383	4.4248413340460955	0.008375335168548935
0.5451505016722409	4.460003299417232	0.007998434898284223
0.5518394648829432	4.496100833590537	0.007583465161754787
0.5585284280936456	4.533034999848088	0.007128585359742257
0.5652173913043479	4.570701654507314	0.0066319743900979935
0.5719063545150502	4.608991213187119	0.006091846901753683
0.5785953177257526	4.647788451761936	0.005506471278486025
0.5852842809364549	4.686972347273406	0.004874189356917746
0.5919732441471572	4.726415964356304	0.004193437852077153
0.5986622073578596	4.7659863929594115	0.0034627714276274086
0.6053511705685619	4.805544743287222	0.0026808873065649053
0.6120401337792643	4.844946203937725	0.001846651272082944
0.6187290969899666	4.884040169147421	0.0009591248576077405
0.6254180602006689	4.9226704408598065	1.7593470588828094e-05
0.6321070234113713	4.960675510990583	0.0009784048628600495
0.6387959866220736	4.997888928756289	0.002029050504504415
0.6454849498327759	5.034139757249157	0.003134213393205964
0.6521739130434783	5.069253122569277	0.0042934249062169805
0.6588628762541806	5.103050857759041	0.00550585093619027
0.6655518394648829	5.135352242522833	0.0067702667758369195
0.6722408026755853	5.1659748382615165	0.008085034441942971
0.6789297658862876	5.194735416317862	0.0094480830990169
0.68561872909699	5.221450975534824	0.010856893257545686
0.6923076923076923	5.245939843300783	0.01230848542005436
0.6989966555183946	5.268022852230342	0.013799413827563445
0.705685618729097	5.2875245825503905	0.01532576591760293
0.7123745819397993	5.304274658180799	0.016883168041320396
0.7190635451505016	5.318109082476559	0.018466797900607453
0.725752508361204	5.3288715976977405	0.020071404056808184
0.7324414715719063	5.336415050563385	0.021691332731441634
0.7391304347826086	5.340602744794396	0.023320561968728
0.745819397993311	5.341309760426128	0.024952743062705004
0.7525083612040133	5.338424218936268	0.026581248972721738
0.7591973244147157	5.331848472942578	0.028199229265254644
0.765886287625418	5.321500199421843	0.02979967093352975
0.7725752508361203	5.307313376115594	0.03137546426584281
0.7792642140468227	5.289239122033144	0.032919472765811086
0.785953177257525	5.267246384733028	0.034424605980035494
0.7926421404682273	5.241322459335516	0.03588389396723324
0.7993311036789297	5.211473326947158	0.03729056205383418
0.806020066889632	5.177723803300254	0.03863810446888305
0.8127090301003344	5.140117491845582	0.03992035543939121
0.8193979933110367	5.098716539191064	0.04113155635767907
0.826086956521739	5.053601194547487	0.042266417704749586
0.8327759197324414	5.00486917861314	0.04332017452653192
0.8394648829431437	4.952634870989384	0.044288634409320515
0.846153846153846	4.897028328658689	0.045168217081617
0.8528428093645484	4.838194151173602	0.045955984975441844
0.8595317725752507	4.776290210909877	0.046649664303290976
0.866220735785953	4.711486268955841	0.04724765643912754
0.8729096989966554	4.643962498888422	0.04774903962468579
0.8795986622073577	4.573907941789782	0.04815356124765424
0.8862876254180603	4.501518916374861	0.04846162114850161
0.8929765886287626	4.426997408037531	0.04867424660100372
0.899665551839465	4.350549460010006	0.0487930597726165
0.9063545150501673	4.272383588712309	0.04882023860067619
0.9130434782608696	4.192709243806414	0.04875847211645734
0.919732441471572	4.111735331534857	0.048610911310474236
0.9264214046822743	4.029668817695054	0.04838111665954203
0.9331103678929766	3.946713424161355	0.04807300343078235
0.939799331103679	3.8630684302997444	0.04769078584292429
0.9464882943143813	3.778927588005133	0.047238921104637115
0.9531772575250836	3.694478156502342	0.046722054267609885
0.959866220735786	3.609900060555091	0.04614496473342244
0.9665551839464883	3.525365173378791	0.04551251514269583
0.9732441471571907	3.4410367233983137	0.044829603257311224
0.979933110367893	3.3570688220655294	0.044101117326013954
0.9866220735785953	3.2736061082768715	0.04333189530443215
0.9933110367892977	3.1907835035213976	0.04252668818578198
1.0	3.149548480277833	0.042115675711071
