## Supplementary material for "A multiscale modeling - experimental framework reveals the interplay between drivers of *Drosophila* wing morphogenesis": Code and data files for quantification metrics: Basal 2 hr NO SYM_curvature_values.csv

position_l_over_L	avg_curvature	sem_curvature
-1.0	3.3656627888733985	0.4828554609420922
-0.9933110367892977	3.4057578825248385	0.5196447687477002
-0.9866220735785953	3.4893139274745315	0.5996191443555865
-0.979933110367893	3.579687558594328	0.6882677605669297
-0.9732441471571907	3.677040420334515	0.784525957879266
-0.9665551839464883	3.78150961645486	0.8877324149601857
-0.959866220735786	3.893198337165743	0.9974684507105867
-0.9531772575250836	4.012165110648251	1.1134483518043716
-0.9464882943143813	4.138411682166873	1.2354444671271447
-0.939799331103679	4.271869598934551	1.3632339823768966
-0.9331103678929766	4.4123856781974675	1.4965588565777979
-0.9264214046822743	4.559706661429508	1.6350938309493104
-0.919732441471572	4.713463508721362	1.7784196745584304
-0.9130434782608696	4.873155960899478	1.9260002810506727
-0.9063545150501673	5.038138184753562	2.0771631848703334
-0.8996655518394648	5.207606505694521	2.231083716552401
-0.8929765886287625	5.38059040275814	2.3867734695086913
-0.8862876254180602	5.555948067515106	2.543074052437262
-0.8795986622073578	5.732367880563224	2.6986572640497615
-0.8729096989966555	5.908377104011033	2.8520328424625396
-0.8662207357859532	6.082358895077339	3.001564794652151
-0.8595317725752508	6.252578392340621	3.1454969885967117
-0.8528428093645485	6.417218105481964	3.2819881908831383
-0.8461538461538461	6.57442216719208	3.4091560747538496
-0.8394648829431438	6.7223482252031195	3.5251289529545273
-0.8327759197324415	6.859224934344415	3.6281031789466094
-0.8260869565217391	6.983412247742122	3.7164034046454653
-0.8193979933110368	7.0934611096585565	3.7885422903522463
-0.8127090301003345	7.18816882236255	3.8432759357761683
-0.8060200668896321	7.266626374122862	3.879651318606307
-0.7993311036789298	7.328254410962074	3.8970424252798015
-0.7926421404682275	7.372825292972863	3.895172519394096
-0.7859531772575251	7.400469722284854	3.8741210423265584
-0.7792642140468228	7.4116676430173465	3.834314857104091
-0.7725752508361204	7.4072243457228355	3.7765047826140767
-0.7658862876254181	7.388233810675078	3.701729471930817
-0.7591973244147157	7.356032171033625	3.611269541410049
-0.7525083612040133	7.312144687633264	3.5065953760570814
-0.745819397993311	7.25822977485888	3.3893121952679834
-0.7391304347826086	7.196023426996946	3.2611057877721006
-0.7324414715719063	7.127286933131045	3.123691883712738
-0.725752508361204	7.053760127184378	2.978771518957022
-0.7190635451505016	6.977121695761929	2.8279940634138123
-0.7123745819397993	6.898957348675661	2.6729289258433475
-0.705685618729097	6.82073601454406	2.515046390361798
-0.6989966555183946	6.743793701295142	2.3557076429433654
-0.6923076923076923	6.6693242791903415	2.1961638513041
-0.68561872909699	6.598376202137358	2.0375642012205892
-0.6789297658862876	6.531854066882207	1.8809731012630981
-0.6722408026755853	6.470523895833999	1.7273973945787349
-0.6655518394648829	6.415021091147328	1.5778254288484128
-0.6588628762541806	6.365860119370119	1.4332813014937515
-0.6521739130434783	6.32344512489052	1.2948994774400764
-0.6454849498327759	6.288080818637025	1.1640267629760341
-0.6387959866220736	6.259983132962046	1.0423582896477217
-0.6321070234113713	6.239289265863224	0.9321056168793672
-0.6254180602006689	6.226066852948166	0.8361635239721458
-0.6187290969899666	6.220322102017698	0.7581630283929659
-0.6120401337792643	6.222006803078863	0.7021699866044459
-0.6053511705685619	6.2310241875689725	0.6717515301352198
-0.5986622073578596	6.247233656871374	0.6685352850324869
-0.5919732441471572	6.270454434418915	0.6911961797885627
-0.5852842809364549	6.300468220388997	0.7358459379227714
-0.5785953177257526	6.337020945570747	0.7974993059582247
-0.5719063545150502	6.379823733497067	0.8714323023175974
-0.5652173913043479	6.428553189089411	0.9538193173049675
-0.5585284280936456	6.482851139195021	1.0417998662381405
-0.5518394648829432	6.542323956472863	1.1333050428228897
-0.5451505016722409	6.6065416037266225	1.2268450317599287
-0.5384615384615385	6.675036541286258	1.3213313535936788
-0.5317725752508362	6.747302645397428	1.4159461146158305
-0.5250836120401338	6.822794290505695	1.5100507009459267
-0.5183946488294314	6.900925752281601	1.6031232677906575
-0.5117056856187291	6.981071090461779	1.6947161952112126
-0.5050167224080268	7.047533790173884	1.778147055447935
-0.4983277591973244	7.0660688944204795	1.839710466148732
-0.4916387959866221	7.032126091850395	1.8779368031120838
-0.48494983277591974	6.978080771784487	1.9050763973663758
-0.4782608695652174	6.922129122575549	1.9276753277760932
-0.47157190635451507	6.864563119386683	1.9459634991074248
-0.46488294314381273	6.805689051977595	1.960178096034752
-0.4581939799331104	6.7458238215608946	1.9705617328789635
-0.45150501672240806	6.68529146385773	1.9773605280360167
-0.4448160535117057	6.624419947190361	1.980822151048274
-0.4381270903010034	6.5635382841390735	1.9811938890581462
-0.43143812709030105	6.502973985032495	1.9787207757851015
-0.4247491638795987	6.443050871662845	1.9736438208156435
-0.4180602006688964	6.3840872604135335	1.9661983705006945
-0.41137123745819404	6.326394515697486	1.9566126246735036
-0.4046822742474917	6.270275967411685	1.9451063262178514
-0.39799331103678925	6.2160261801343095	1.9318896336287004
-0.3913043478260869	6.163930557080898	1.917162180422135
-0.3846153846153846	6.114265258394057	1.901112319786709
-0.37792642140468224	6.067297411118466	1.8839165483620453
-0.3712374581939799	6.023285587122625	1.8657390995529177
-0.36454849498327757	5.9824805251576505	1.846731694354769
-0.35785953177257523	5.945126074061803	1.8270334362588059
-0.3511705685618729	5.91146033569095	1.806770836378299
-0.34448160535117056	5.881716988345314	1.786057955442187
-0.3377926421404682	5.85612677414418	1.7649966506939598
-0.3311036789297659	5.834919136858761	1.7436769179894127
-0.32441471571906355	5.818324000050111	1.7221773225153925
-0.3177257525083612	5.806573678892337	1.7005655156076624
-0.3110367892976589	5.799904922727208	1.6788988402434903
-0.30434782608695654	5.79856108914711	1.6572250341125818
-0.2976588628762542	5.80279445420679	1.635583047011323
-0.29096989966555187	5.812868667200327	1.6140039990592023
-0.28428093645484953	5.829061362298187	1.592512318446087
-0.2775919732441472	5.851666943215254	1.5711271128045594
-0.27090301003344486	5.880999560971179	1.5498638477953763
-0.2642140468227425	5.917396308701693	1.528736431276665
-0.2575250836120402	5.961220661365199	1.507759832950286
-0.25083612040133785	6.012866192024684	1.486953409353105
-0.2441471571906355	6.072760600101616	1.4663451543683932
-0.23745819397993317	6.1413700904811535	1.4459771578755545
-0.23076923076923084	6.219204145415969	1.4259126309042636
-0.2240802675585284	6.306820733557193	1.4062449441434417
-0.21739130434782605	6.404832001735648	1.3871092235172997
-0.21070234113712372	6.513910494750725	1.3686971400397712
-0.20401337792642138	6.634795945586082	1.351275596289935
-0.19732441471571904	6.76830267202822	1.3352100015040393
-0.1906354515050167	6.915327604051368	1.320992660712649
-0.18394648829431437	7.076858947410808	1.3092763552509887
-0.17725752508361203	7.253985459756801	1.300912292408416
-0.1705685618729097	7.447906272347805	1.296990070382891
-0.16387959866220736	7.6599411279226635	1.298875056522597
-0.15719063545150502	7.891540816667361	1.3082358415026185
-0.1505016722408027	8.14429746862218	1.3270520579181266
-0.14381270903010035	8.41995419098698	1.3575924891711737
-0.137123745819398	8.720413308392358	1.4023570880630405
-0.13043478260869568	9.04774215598765	1.4639852666412192
-0.12374581939799334	9.404174968814885	1.545144517392563
-0.117056856187291	9.792108883867842	1.6484223237825595
-0.11036789297658867	10.214091400892356	1.7762440227260312
-0.10367892976588633	10.672795816034375	1.9308281071483684
-0.09698996655518399	11.17098014258842	2.1141737801691374
-0.09030100334448166	11.711423884078338	2.3280619032457723
-0.08361204013377932	12.296835790782998	2.574045043190453
-0.07692307692307698	12.929724550627943	2.8534045176609824
-0.07023411371237465	13.61222349296076	3.167058274216802
-0.06354515050167231	14.345860235633916	3.5154096960837737
-0.05685618729096986	15.131263407811502	3.898132840458426
-0.050167224080267525	15.96780199191908	4.313894961278941
-0.04347826086956519	16.853159501498524	4.760024134937915
-0.03678929765886285	17.782856231826912	5.232140103931728
-0.030100334448160515	18.749748937656033	5.723781173138376
-0.02341137123745818	19.743558296249628	6.2260789844846585
-0.01672240802675584	20.75049836193214	6.727554087839674
-0.010033444816053505	21.753104138041	7.2141234391976905
-0.0033444816053511683	22.71738680215273	7.6641961514309545
0.0033444816053511683	23.474622273019396	7.983468458351909
0.010033444816053505	23.838428221490563	8.09580402698869
0.01672240802675584	23.872735814207093	8.067101180599831
0.02341137123745818	23.70822052734951	7.946296060610159
0.030100334448160515	23.375638234443745	7.726799441463261
0.03678929765886285	22.889803953562296	7.422745629202268
0.04347826086956519	22.27028033163907	7.0511301137747635
0.050167224080267525	21.539569050716537	6.630083496405393
0.05685618729096986	20.721332624388534	6.177304311683428
0.0635451505016722	19.83885679263078	5.708838668497583
0.07023411371237454	18.913874594803584	5.238293786732307
0.07692307692307687	17.96578637387689	4.776479384756056
0.08361204013377921	17.011244399493748	4.331405157527633
0.09030100334448155	16.064033093606696	3.9085303516097993
0.09698996655518388	15.135163089903267	3.5111582380690742
0.10367892976588622	14.23310195384438	3.1408843898148024
0.11036789297658856	13.364078170164674	2.7980327666366707
0.11705685618729089	12.532411584131902	2.482039582714885
0.12374581939799323	11.740838929957889	2.1917668304246036
0.13043478260869557	10.99081558291922	1.9257431152483948
0.1371237458193979	10.28278384015829	1.682339143517078
0.14381270903010024	9.616404232516528	1.4598899821136289
0.15050167224080258	8.99075024136113	1.2567777091356316
0.1571906354515049	8.404468997085223	1.0714879735964329
0.16387959866220725	7.855911618890398	0.9026539643163798
0.17056856187290959	7.3432372300653626	0.7491035147671811
0.17725752508361192	6.864494636122757	0.6099337439078026
0.18394648829431426	6.417685374599898	0.48466372861885365
0.1906354515050166	6.0008114554011245	0.3735915178434904
0.19732441471571893	5.611910682671788	0.27869722658286017
0.2040133779264215	5.249082026218205	0.20586381604705795
0.21070234113712383	4.910503115934755	0.1677466530484576
0.21739130434782616	4.594441578051678	0.17446700704890272
0.2240802675585285	4.299261621433272	0.21360607359832676
0.23076923076923084	4.023427015453389	0.26600496782072197
0.23745819397993317	3.7655013755163353	0.32165679944886816
0.2441471571906355	3.524146484174914	0.3766228924803405
0.25083612040133785	3.2981192206029135	0.4294109060222918
0.2575250836120402	3.086267544428754	0.479493905607685
0.2642140468227425	2.887525877366315	0.526751432636684
0.27090301003344486	2.7009101437894665	0.5712435691066527
0.2775919732441472	2.525512665924492	0.6131115783795963
0.28428093645484953	2.360497057667988	0.6525309795940027
0.29096989966555187	2.2050932206038256	0.6896881957894218
0.2976588628762542	2.0585925144238963	0.7247685668609196
0.30434782608695654	1.920343149849181	0.7579501621465271
0.3110367892976589	1.7897458338136072	0.7894006872710067
0.3177257525083612	1.6662496828989433	0.8192760962607085
0.32441471571906355	1.5750650474022392	0.8244339496445308
0.3311036789297659	1.5414322228976773	0.7825121754730691
0.3377926421404682	1.5380266162687801	0.7196191213536784
0.34448160535117056	1.5364922067172344	0.6615334826432493
0.3511705685618729	1.5355462015262613	0.609478592916444
0.35785953177257523	1.5351546810939236	0.5636456098038523
0.36454849498327757	1.5352855446712763	0.5242779002121383
0.3712374581939799	1.5359080499596771	0.49163438258017345
0.37792642140468224	1.5369924289532226	0.465932656846401
0.3846153846153846	1.5385095670804692	0.44727678563836387
0.3913043478260869	1.540430735118093	0.435585978612659
0.39799331103678925	1.5427273653533522	0.4305489617912363
0.4046822742474916	1.5453708651315392	0.43162504993302503
0.41137123745819393	1.548332462297208	0.4380947073122311
0.41806020066889626	1.5515830781720343	0.44914093924886567
0.4247491638795986	1.5550932246477096	0.4639333902090547
0.43143812709030094	1.5588329227420126	0.48169346456034007
0.4381270903010033	1.5627716405970826	0.5017325128294419
0.4448160535117056	1.5668782494126408	0.5234661358530711
0.45150501672240795	1.5711209962212809	0.5464122879378076
0.4581939799331103	1.5754674927420502	0.5701807004202959
0.4648829431438126	1.5798847198038508	0.5944590239860771
0.47157190635451496	1.584339047020725	0.6189988588770232
0.4782608695652173	1.5887962675340865	0.6436032066026338
0.48494983277591963	1.593221647718264	0.6681158843726961
0.49163879598662197	1.597579991779944	0.6924129236104026
0.4983277591973243	1.6018357211732204	0.7163957437415053
0.5050167224080266	1.584604692439546	0.7230346986002062
0.511705685618729	1.5233662784654538	0.6956965606182552
0.5183946488294313	1.439765457001033	0.6590033213103581
0.5250836120401337	1.3590561881673928	0.6382636177990285
0.531772575250836	1.2834171938454355	0.6362449960181528
0.5384615384615383	1.2128436297237	0.6513059863888284
0.5451505016722409	1.152006865483189	0.6771332159421439
0.5518394648829432	1.1045323552636304	0.709492671058645
0.5585284280936456	1.0647757185057445	0.7519787046732962
0.5652173913043479	1.0276716679492994	0.8062754767706873
0.5719063545150502	1.0125124505776157	0.8607013396209096
0.5785953177257526	1.058257157482373	0.8903449837901282
0.5852842809364549	1.1649141258643985	0.8934863525391865
0.5919732441471572	1.2938286162907902	0.892213426019731
0.5986622073578596	1.4261278351245716	0.8963745589033834
0.6053511705685619	1.5624592106616915	0.9060288421675479
0.6120401337792643	1.7034901582494388	0.9212618961148437
0.6187290969899666	1.8499118195837105	0.9421888271860026
0.6254180602006689	2.002442451996135	0.9689582526010052
0.6321070234113713	2.161830317673729	1.0017569883617299
0.6387959866220736	2.3288558684580933	1.0408149127122905
0.6454849498327759	2.504332951449148	1.0864094748096447
0.6521739130434783	2.689108670826465	1.1388692975200136
0.6588628762541806	2.8840614285960786	1.1985762983539843
0.6655518394648829	3.0900965280229706	1.2659656997749649
0.6722408026755853	3.308138555836156	1.3415232026649104
0.6789297658862876	3.539119562473895	1.4257784471491732
0.68561872909699	3.7839618372126167	1.519293685702786
0.6923076923076923	4.043553837361726	1.6226463572816356
0.6989966555183946	4.3187175990953675	1.7364040031031402
0.705685618729097	4.610165769644734	1.8610897456371023
0.7123745819397993	4.918446317446683	1.9971364253472867
0.7190635451505016	5.243873090059592	2.1448275469219955
0.725752508361204	5.586440827716383	2.3042235559012254
0.7324414715719063	5.945724170043069	2.4750728128903354
0.7391304347826086	6.3207618101781735	2.656708149483258
0.745819397993311	6.709929449058961	2.8479322708194843
0.7525083612040133	7.110808717308092	3.046898648177754
0.7591973244147157	7.520063737906942	3.250998897383815
0.765886287625418	7.933342178234557	3.456772647395191
0.7725752508361203	8.345222715102539	3.6598608051718444
0.7792642140468227	8.749234484128932	3.855026601590329
0.785953177257525	9.13797445674811	4.0362690254494815
0.7926421404682273	9.503343717453328	4.1970481718613275
0.7993311036789297	9.836911670995788	4.330630043959602
0.806020066889632	10.130398056487154	4.430539247606009
0.8127090301003344	10.3762383951905	4.491083959723754
0.8193979933110367	10.568174039038741	4.507893466697073
0.826086956521739	10.701790288799295	4.478391484470973
0.8327759197324414	10.774922127362169	4.402125457109114
0.8394648829431437	10.78786113705082	4.280887315437763
0.846153846153846	10.743328021865535	4.1185936956898646
0.8528428093645484	10.646215875444407	3.9209364475159845
0.8595317725752507	10.503149167826827	3.694856661226516
0.866220735785953	10.32193175117717	3.4479267816495063
0.8729096989966554	10.110967471089586	3.187739073929711
0.8795986622073577	9.878728800223227	2.9213943440237493
0.8862876254180603	9.633327322684494	2.6551676460319076
0.8929765886287626	9.3822127039658	2.394406338966239
0.899665551839465	9.13200143945876	2.1436994885554324
0.9063545150501673	8.888418105262724	1.9073531044441288
0.9130434782608696	8.656321767743004	1.6902106717038583
0.919732441471572	8.439787783287299	1.4988365016977854
0.9264214046822743	8.242218164665244	1.3428902016752273
0.9331103678929766	8.066459443021952	1.2358451314511705
0.939799331103679	7.914913393962576	1.1930207693391737
0.9464882943143813	7.78963173696052	1.225462677156539
0.9531772575250836	7.692390286450627	1.3337386602118941
0.959866220735786	7.624740890019552	1.5087779400623502
0.9665551839464883	7.588041014585681	1.7382959842053145
0.9732441471571907	7.583461362713564	2.0117317158749892
0.979933110367893	7.6119717789410615	2.3215908683434154
0.9866220735785953	7.674305277289612	2.6629406688845756
0.9933110367892977	7.77089958349663	3.032532459726779
1.0	7.827796014432834	3.2255089233098464
