## Supplementary material for "A multiscale modeling - experimental framework reveals the interplay between drivers of *Drosophila* wing morphogenesis": Code and data files for quantification metrics: Basal 2 hr Simulated NO SYM_curvature_values.csv

position_l_over_L	avg_curvature	sem_curvature
-1.0	2.9181409110704144	0.25856436091011537
-0.9933110367892977	2.936617728840612	0.24073519405740804
-0.9866220735785953	2.9735800643488393	0.20453659492750376
-0.979933110367893	3.0105497848204177	0.16728264877304078
-0.9732441471571907	3.0475054469795664	0.1290261826104848
-0.9665551839464883	3.0844227029485873	0.08982493819358495
-0.959866220735786	3.1212741567226114	0.04974155002716807
-0.9531772575250836	3.158029247360339	0.008843494106263616
-0.9464882943143813	3.194654162860421	0.032796995186488154
-0.939799331103679	3.2311117885606464	0.0751030425169714
-0.9331103678929766	3.2673616936824614	0.11799328571618473
-0.9264214046822743	3.303360159341289	0.16138206870247873
-0.919732441471572	3.33906025094994	0.20517967503054987
-0.9130434782608696	3.3744119374564807	0.24929260349814683
-0.9063545150501673	3.4093622592798574	0.2936238867640779
-0.8996655518394648	3.4438555461398463	0.3380734533680407
-0.8929765886287625	3.477833685228888	0.38253853289878625
-0.8862876254180602	3.5112364393518303	0.4269141033402221
-0.8795986622073578	3.5440018137785674	0.47109337884688113
-0.8729096989966555	3.57606646963039	0.5149683353758054
-0.8662207357859532	3.607366180673147	0.5584302707496938
-0.8595317725752508	3.6378363294413103	0.6013703948675383
-0.8528428093645485	3.6674124376913992	0.6436804449377105
-0.8461538461538461	3.6960307253070335	0.6852533198100934
-0.8394648829431438	3.7236286909780847	0.7259837267548054
-0.8327759197324415	3.750145707279547	0.7657688334016551
-0.8260869565217391	3.7755236222071216	0.8045089170417489
-0.8193979933110368	3.799707358808945	0.8421080031235065
-0.8127090301003345	3.822645504305698	0.8784744845690939
-0.8060200668896321	3.8442908800292805	0.913521713508832
-0.7993311036789298	3.86460108364264	0.9471685571902277
-0.7926421404682275	3.883538995433713	0.9793399101684852
-0.7859531772575251	3.901073241001304	1.0099671554238356
-0.7792642140468228	3.9171786033606972	1.0389885677686008
-0.7725752508361204	3.9318363783753183	1.0663496537875934
-0.7658862876254181	3.945034668446036	1.0920034235777845
-0.7591973244147157	3.956768610534157	1.1159105906901505
-0.7525083612040133	3.9670405358265763	1.1380396978973288
-0.745819397993311	3.9758600596374496	1.1583671676812255
-0.7391304347826086	3.983244101444402	1.1768772776196545
-0.7324414715719063	3.9892168362426372	1.193562062114776
-0.725752508361204	3.993809579632813	1.2084211431143985
-0.7190635451505016	3.9970606102061677	1.221461493598335
-0.7123745819397993	3.9990149338250096	1.2326971386081857
-0.705685618729097	3.999723995294889	1.2421487994669695
-0.6989966555183946	3.999245343668653	1.2498434875472328
-0.6923076923076923	3.9976422580000976	1.2558140544907725
-0.68561872909699	3.9949833407700064	1.2600987061540134
-0.6789297658862876	3.9913420864398366	1.2627404877502388
-0.6722408026755853	3.9867964326535206	1.2637867476887723
-0.6655518394648829	3.981428301515847	1.263288587481889
-0.6588628762541806	3.975323138141036	1.2613003048170395
-0.6521739130434783	3.968569453304932	1.257878836492379
-0.6454849498327759	3.9612583765684746	1.2530832074073426
-0.6387959866220736	3.953483225690027	1.246973991208154
-0.6321070234113713	3.945339097531566	1.2396127875324734
-0.6254180602006689	3.936922485009889	1.2310617200989107
-0.6187290969899666	3.928330923969542	1.2213829591662972
-0.6120401337792643	3.919662673177747	1.210638271162919
-0.6053511705685619	3.9110164299802186	1.1988885975740113
-0.5986622073578596	3.902491083524765	1.186193664490933
-0.5919732441471572	3.894185506869108	1.1726116235792814
-0.5852842809364549	3.8861983887497775	1.1581987246249388
-0.5785953177257526	3.878628105307328	1.143009019273295
-0.5719063545150502	3.87157263164396	1.1270940950918922
-0.5652173913043479	3.8651294927354467	1.1105028386625795
-0.5585284280936456	3.8593957529305642	1.093281226046037
-0.5518394648829432	3.854468043046783	1.0754721386577517
-0.5451505016722409	3.8504426239084837	1.0571152023472845
-0.5384615384615385	3.84741548506972	1.0382466472779965
-0.5317725752508362	3.845482477413211	1.0188991860575445
-0.5250836120401338	3.8447394783159816	0.9991019074651012
-0.5183946488294314	3.845282588114522	0.9788801830538357
-0.5117056856187291	3.847208356683137	0.958255583870922
-0.5050167224080268	3.8506140390529024	0.9372458045266814
-0.4983277591973244	3.855597879140047	0.9158645918538952
-0.4916387959866221	3.862259420816505	0.8941216754228414
-0.48494983277591974	3.870699845737062	0.8720226972124548
-0.4782608695652174	3.88102233753229	0.8495691377791417
-0.47157190635451507	3.8933324721800515	0.8267582363084082
-0.46488294314381273	3.90773863457665	0.8035829019777649
-0.4581939799331104	3.9243524615376355	0.7800316140997533
-0.45150501672240806	3.9432893116640955	0.756088308549886
-0.4448160535117057	3.964668762708766	0.731732248014625
-0.4381270903010034	3.9886151372634755	0.7069378736191385
-0.43143812709030105	4.01525805776056	0.6816746355139852
-0.4247491638795987	4.044733031930813	0.6559068000156643
-0.4180602006688964	4.077182069983305	0.6295932309106678
-0.41137123745819404	4.112754334860757	0.6026871425500859
-0.4046822742474917	4.1516068269695765	0.5751358223871423
-0.39799331103678925	4.193905104775769	0.54688032065012
-0.3913043478260869	4.2398240425837965	0.5178551049068789
-0.3846153846153846	4.2895486266597365	0.4879876773758453
-0.37792642140468224	4.343274790603516	0.45719815298610683
-0.3712374581939799	4.401210290494307	0.4253987964039134
-0.36454849498327757	4.463575619799982	0.39249351654629455
-0.35785953177257523	4.530604963321235	0.358377317521958
-0.3511705685618729	4.602547188491526	0.32293570550832795
-0.34448160535117056	4.679666871124991	0.2860440518324658
-0.3377926421404682	4.762245351134659	0.24756691352218096
-0.3311036789297659	4.850581811759849	0.2073573138923397
-0.32441471571906355	4.94499437335735	0.16525598740265177
-0.3177257525083612	5.045821189722655	0.12109059515431664
-0.3110367892976589	5.153421531093349	0.07467492008760779
-0.30434782608695654	5.268176833304508	0.025808054323599446
-0.2976588628762542	5.390491686850323	0.02572640469527387
-0.29096989966555187	5.520794732667774	0.08016112740201108
-0.28428093645484953	5.659539423082139	0.13774576637729652
-0.2775919732441472	5.807204596301104	0.19874757563220236
-0.27090301003344486	5.96429480085283	0.2634518893895508
-0.2642140468227425	6.1313402921563895	0.3321624035050448
-0.2575250836120402	6.308896606708244	0.40520118915623105
-0.25083612040133785	6.4975435998962645	0.48290835248890573
-0.2441471571906355	6.697883810983068	0.5656412353172744
-0.23745819397993317	6.910539993182344	0.6537730305620152
-0.23076923076923084	7.136151617969724	0.7476906618319558
-0.2240802675585284	7.375370131021048	0.8477917495504723
-0.21739130434782605	7.62885270297012	0.9544804567210482
-0.21070234113712372	7.8972541824929525	1.0681619766522432
-0.20401337792642138	8.181216923649686	1.1892353941273857
-0.19732441471571904	8.481358126380574	1.3180846227864755
-0.1906354515050167	8.79825430207791	1.4550670980714824
-0.18394648829431437	9.132422460125579	1.6004998914243478
-0.17725752508361203	9.484297612745728	1.754642913509307
-0.1705685618729097	9.854206222850983	1.9176788998199832
-0.16387959866220736	10.242335283355533	2.089689930801949
-0.15719063545150502	10.64869682904025	2.2706303421082272
-0.1505016722408027	11.073087857712395	2.4602960418265996
-0.14381270903010035	11.515045890899952	2.658290484098892
-0.137123745819398	11.973800749647717	2.8639878651519215
-0.13043478260869568	12.44822356869215	3.076494517590677
-0.12374581939799334	12.936774625893483	3.294609984103497
-0.117056856187291	13.437452215020098	3.5167898431580604
-0.11036789297658867	13.947745513148895	3.7411130104982604
-0.10367892976588633	14.464595140207354	3.965256902398661
-0.09698996655518399	14.984365800682797	4.186484443737831
-0.09030100334448166	15.502835929455049	4.401647331359654
-0.08361204013377932	16.01520950156729	4.607210091151764
-0.07692307692307698	16.516154960310065	4.7992991522312485
-0.07023411371237465	16.99987542489236	4.9737802670727245
-0.06354515050167231	17.460212849110984	5.12636603335163
-0.05685618729096986	17.890786579423164	5.252752997551015
-0.050167224080267525	18.285163878912456	5.3487849300851735
-0.04347826086956519	18.63705665558247	5.410635584170855
-0.03678929765886285	18.940535215912387	5.435000956520807
-0.030100334448160515	19.1902468301042	5.419288240935434
-0.02341137123745818	19.381624765677156	5.361786834306361
-0.01672240802675584	19.511072693567293	5.261806390288325
-0.010033444816053505	19.575071975145605	5.118729988259251
-0.0033444816053511683	19.5099928209951	4.882614106539002
0.0033444816053511683	19.226779315237216	4.546279541353795
0.010033444816053505	18.767558901465435	4.20997983405641
0.01672240802675584	18.240640851294426	3.900158097086329
0.02341137123745818	17.688867021582805	3.5877850060118877
0.030100334448160515	17.12004011898055	3.2776301990872603
0.03678929765886285	16.54123557870777	2.9737474505523176
0.04347826086956519	15.958724558553222	2.6794531491943947
0.050167224080267525	15.377944705903161	2.397343969061189
0.05685618729096986	14.803509135768845	2.1293437137211777
0.0635451505016722	14.239243949335819	1.8767696981406743
0.07023411371237454	13.688245372053242	1.6404101796148052
0.07692307692307687	13.152948841992144	1.4206058975339406
0.08361204013377921	12.635203842791837	1.2173304427813871
0.09030100334448155	12.136349741222705	1.0302657508441155
0.09698996655518388	11.65728922449893	0.8588703794989366
0.10367892976588622	11.198557067698154	0.7024393390018558
0.11036789297658856	10.760382874162659	0.5601550834615416
0.11705685618729089	10.342747129045952	0.4311298689795943
0.12374581939799323	9.945430412797627	0.31444007463964935
0.13043478260869557	9.568055969354582	0.2091533089079496
0.1371237458193979	9.210126046220905	0.11434922738687979
0.14381270903010024	8.871052550950944	0.029135004077209814
0.15050167224080258	8.55018262687635	0.047343643148626484
0.1571906354515049	8.246819761380863	0.11589504836850749
0.16387959866220725	7.960241019041767	0.17727708427030284
0.17056856187290959	7.689710951797683	0.23219490916938576
0.17725752508361192	7.434492687819965	0.28130044195188825
0.18394648829431426	7.193856646108797	0.32519312380513465
0.1906354515050166	6.967087269096131	0.3644216075266708
0.19732441471571893	6.753488113288925	0.39948608669967184
0.2040133779264215	6.552385589714728	0.4308410380308198
0.21070234113712383	6.363131602371363	0.4588982012396445
0.21739130434782616	6.185105294262948	0.48402966298695954
0.2240802675585285	6.017714076833102	0.5065709455127143
0.23076923076923084	5.860394089396262	0.5268240280301355
0.23745819397993317	5.712610210128068	0.5450602505571851
0.2441471571906355	5.573855718869574	0.5615230667315528
0.25083612040133785	5.443651693984517	0.5764306251144372
0.2575250836120402	5.321546210358868	0.5899781682871521
0.2642140468227425	5.2071133929528575	0.6023402463159058
0.27090301003344486	5.099952369750959	0.6136727464324533
0.2775919732441472	4.999686159187973	0.6241147444870102
0.28428093645484953	4.905960519881925	0.633790186229608
0.29096989966555187	4.81844278453607	0.6428094080527815
0.2976588628762542	4.736820694976205	0.6512705077103885
0.30434782608695654	4.660801251289177	0.6592605758950274
0.3110367892976589	4.590109584773923	0.6668567995514582
0.3177257525083612	4.5244878617812105	0.6741274475355662
0.32441471571906355	4.463694223395855	0.6811327487823253
0.3311036789297659	4.40750176421639	0.6879256725862617
0.3377926421404682	4.355697552137448	0.6945526199724202
0.34448160535117056	4.3080816899773176	0.7010540344807538
0.3511705685618729	4.26446641896573	0.7074649400282644
0.35785953177257523	4.224675263472287	0.7138154128698116
0.36454849498327757	4.188542215878605	0.7201309940631636
0.3712374581939799	4.155910960148498	0.7264330482652109
0.37792642140468224	4.126634132406139	0.7327390741496305
0.3846153846153846	4.10057261667302	0.739062971244612
0.3913043478260869	4.077594873824557	0.7454152675438688
0.39799331103678925	4.0575763017936035	0.7518033118449676
0.4046822742474916	4.040398625060467	0.7582314344152703
0.41137123745819393	4.025949311519113	0.7647010792760759
0.41806020066889626	4.014121014890138	0.7712109111281061
0.4247491638795986	4.004811040957887	0.7777568997144197
0.43143812709030094	3.997920836037264	0.7843323842279738
0.4381270903010033	3.993355496222304	0.7909281202183583
0.4448160535117056	3.9910232961307335	0.7975323113335309
0.45150501672240795	3.990835236034493	0.8041306281453828
0.4581939799331103	3.992704606453855	0.8107062162507138
0.4648829431438126	3.996546569490865	0.8172396958090808
0.47157190635451496	4.002277756385069	0.8237091546740023
0.4782608695652173	4.009815880989439	0.8300901372912802
0.48494983277591963	4.019079369085839	0.8363556315753014
0.49163879598662197	4.0299870036854095	0.8424760560279067
0.4983277591973243	4.042457586688368	0.8484192494316265
0.5050167224080266	4.0564096175072795	0.8541504655258599
0.511705685618729	4.071760989485684	0.8596323751570923
0.5183946488294313	4.088428705166497	0.8648250784775584
0.5250836120401337	4.106328611678587	0.8696861298459746
0.531772575250836	4.125375157710995	0.8741705781533246
0.5384615384615383	4.145481173727752	0.8782310253499314
0.5451505016722409	4.166557677237024	0.8818177059806096
0.5518394648829432	4.18851370506056	0.8848785905352495
0.5585284280936456	4.211256174647204	0.8873595153854007
0.5652173913043479	4.234689776531137	0.8892043419954144
0.5719063545150502	4.258716900045155	0.8903551479618416
0.5785953177257526	4.283237594355419	0.8907524522394138
0.5852842809364549	4.308149566780668	0.8903354766490041
0.5919732441471572	4.333348220190665	0.8890424454260634
0.5986622073578596	4.358726731041299	0.8868109241520176
0.6053511705685619	4.384176169294214	0.8835781989122412
0.6120401337792643	4.409585661085771	0.8792816959407372
0.6187290969899666	4.434842594554301	0.87385944134409
0.6254180602006689	4.459832868708858	0.8672505597488871
0.6321070234113713	4.484441184633004	0.8593958098939541
0.6387959866220736	4.508551377671804	0.8502381543011821
0.6454849498327759	4.532046788561222	0.8397233592196198
0.6521739130434783	4.5548106707406415	0.8278006200638692
0.6588628762541806	4.576726630359321	0.8144232065800581
0.6655518394648829	4.597679094765952	0.7995491209946666
0.6722408026755853	4.6175538045797335	0.7831417614599374
0.6789297658862876	4.636238323804973	0.7651705822335226
0.68561872909699	4.6536225618938	0.745611741250019
0.6923076923076923	4.66959930120708	0.7244487250890789
0.6989966555183946	4.684064722994746	0.7016729408493115
0.705685618729097	4.696918924833597	0.6772842641277661
0.7123745819397993	4.708066422439518	0.6512915322068559
0.7190635451505016	4.717416628923309	0.6237129716850571
0.725752508361204	4.724884304890632	0.5945765501699424
0.7324414715719063	4.730389973295603	0.5639202422907665
0.7391304347826086	4.733860293636125	0.5317922011838324
0.745819397993311	4.735228390911291	0.4982508277502919
0.7525083612040133	4.73443413572425	0.46336473136745804
0.7591973244147157	4.731424372978333	0.4272125773274688
0.765886287625418	4.72615309774491	0.3898828180499842
0.7725752508361203	4.718581578039141	0.35147330703034724
0.7792642140468227	4.708678425382832	0.3120907964974866
0.785953177257525	4.696419615119512	0.27185032181872426
0.7926421404682273	4.681788459435037	0.2308744777510827
0.7993311036789297	4.664775536889927	0.18929259364914364
0.806020066889632	4.645378582955603	0.14723981664778796
0.8127090301003344	4.623602346540967	0.10485611359622558
0.8193979933110367	4.599458417782399	0.06228520408428828
0.826086956521739	4.572965032442398	0.019673438234875995
0.8327759197324414	4.5441468581232725	0.022831365993674524
0.8394648829431437	4.51303476716534	0.06508111046880316
0.846153846153846	4.479665600586234	0.10692861350266057
0.8528428093645484	4.444081926759299	0.1482287992552842
0.8595317725752507	4.406331797761078	0.1888398638930848
0.866220735785953	4.366468505481624	0.22862440292338482
0.8729096989966554	4.324550338729971	0.26745048486638673
0.8795986622073577	4.280640341724041	0.30519265743725965
0.8862876254180603	4.2348060735707245	0.3417328736667642
0.8929765886287626	4.187119367654874	0.37696132685835154
0.899665551839465	4.1376560892967795	0.4107771849280612
0.9063545150501673	4.086495889629966	0.4430892164630249
0.9130434782608696	4.033721953410425	0.4738163027249833
0.919732441471572	3.979420738401326	0.5028878317756299
0.9264214046822743	3.9236817040817216	0.530243972869186
0.9331103678929766	3.866597027693162	0.5558358312032857
0.939799331103679	3.8082613060466337	0.5796254850023348
0.9464882943143813	3.7487712420394894	0.6015859086906578
0.9531772575250836	3.688225315449218	0.6217007875618332
0.959866220735786	3.6267234382459206	0.6399642308354059
0.9665551839464883	3.56436659536495	0.6563803912872592
0.9732441471571907	3.5012564725723827	0.67096300072509
0.979933110367893	3.437495073707893	0.6837348314412632
0.9866220735785953	3.3731843301744915	0.6947270944034214
0.9933110367892977	3.3084257060394275	0.7039787853363696
1.0	3.2759470652402487	0.7081748276475389
