## Supplementary material for "A multiscale modeling - experimental framework reveals the interplay between drivers of *Drosophila* wing morphogenesis": Code and data files for quantification metrics: Basal 4 hr Alt Simulated NO SYM_curvature_values.csv

position_l_over_L	avg_curvature	sem_curvature
-1.0	2.5262392645545626
-0.9933110367892977	2.5336363350982256
-0.9866220735785953	2.5482302531222705
-0.979933110367893	2.562424813121761
-0.9732441471571907	2.5762226696191783
-0.9665551839464883	2.58962743323449
-0.959866220735786	2.6026436683972642
-0.9531772575250836	2.615276888691896
-0.9464882943143813	2.62753354994548
-0.939799331103679	2.6394210411821097
-0.9331103678929766	2.6509476735804887
-0.9264214046822743	2.6621226675836347
-0.919732441471572	2.6729561383200675
-0.9130434782608696	2.683459079505161
-0.9063545150501673	2.693643345999254
-0.8996655518394648	2.7035216352056675
-0.8929765886287625	2.7131074674969824
-0.8862876254180602	2.722415165861749
-0.8795986622073578	2.7314598349663344
-0.8729096989966555	2.7402573398279033
-0.8662207357859532	2.7488242842945803
-0.8595317725752508	2.757177989527802
-0.8528428093645485	2.7653364726797878
-0.8461538461538461	2.7733184259560124
-0.8394648829431438	2.7811431962486868
-0.8327759197324415	2.788830765522636
-0.8260869565217391	2.7964017321296986
-0.8193979933110368	2.803877293221981
-0.8127090301003345	2.8112792284280985
-0.8060200668896321	2.8186298849500324
-0.7993311036789298	2.8259521642314924
-0.7926421404682275	2.8332695103418852
-0.7859531772575251	2.8406059002131556
-0.7792642140468228	2.847985835860059
-0.7725752508361204	2.8554343387078656
-0.7658862876254181	2.862976946145241
-0.7591973244147157	2.8706397104140686
-0.7525083612040133	2.878449199942465
-0.745819397993311	2.886432503222145
-0.7391304347826086	2.894617235326706
-0.7324414715719063	2.9030315471633923
-0.725752508361204	2.9117041375474457
-0.7190635451505016	2.9206642681853348
-0.7123745819397993	2.929941781650931
-0.705685618729097	2.939567122437145
-0.6989966555183946	2.9495713611645904
-0.6923076923076923	2.959986222028543
-0.68561872909699	2.9708441135657395
-0.6789297658862876	2.98217816282345
-0.6722408026755853	2.994022253014677
-0.6655518394648829	3.0064110647452402
-0.6588628762541806	3.0193801209008684
-0.6521739130434783	3.0329658352851547
-0.6454849498327759	3.0472055651022356
-0.6387959866220736	3.062137667381302
-0.6321070234113713	3.0778015594433237
-0.6254180602006689	3.09423778351366
-0.6187290969899666	3.1114880755873164
-0.6120401337792643	3.1295954386563203
-0.6053511705685619	3.1486042204108764
-0.5986622073578596	3.1685601955273994
-0.5919732441471572	3.1895106526568786
-0.5852842809364549	3.2115044862261044
-0.5785953177257526	3.234592293161702
-0.5719063545150502	3.2588264746422615
-0.5652173913043479	3.2842613429767074
-0.5585284280936456	3.3109532336969076
-0.5518394648829432	3.3389606229387523
-0.5451505016722409	3.368344250167874
-0.5384615384615385	3.3991672462830964
-0.5317725752508362	3.431495267101619
-0.5250836120401338	3.4653966321939
-0.5183946488294314	3.500942468992
-0.5117056856187291	3.538206862041486
-0.5050167224080268	3.5772670072022557
-0.4983277591973244	3.6182033705262313
-0.4916387959866221	3.6610998514476667
-0.48494983277591974	3.7060439498126554
-0.4782608695652174	3.753126936145761
-0.47157190635451507	3.8024440244006406
-0.46488294314381273	3.8540945462648644
-0.4581939799331104	3.908182125883208
-0.45150501672240806	3.9648148536244925
-0.4448160535117057	4.024105457239991
-0.4381270903010034	4.086171468441534
-0.43143812709030105	4.151135382559143
-0.4247491638795987	4.219124808515246
-0.4180602006688964	4.290272605868672
-0.41137123745819404	4.364717005129488
-0.4046822742474917	4.44260170691768
-0.39799331103678925	4.524075954826641
-0.3913043478260869	4.609294576047891
-0.3846153846153846	4.698417982907995
-0.37792642140468224	4.7916121274535115
-0.3712374581939799	4.889048400087061
-0.36454849498327757	4.990903461999662
-0.35785953177257523	5.097358999755509
-0.3511705685618729	5.208601388861152
-0.34448160535117056	5.324821251490742
-0.3377926421404682	5.446212891745567
-0.3311036789297659	5.572973589908113
-0.32441471571906355	5.7053027351240795
-0.3177257525083612	5.843400773835306
-0.3110367892976589	5.987467949129153
-0.30434782608695654	6.137702804017072
-0.2976588628762542	6.2943004195763965
-0.29096989966555187	6.457450356975848
-0.28428093645484953	6.627334270774073
-0.2775919732441472	6.8041231596789835
-0.27090301003344486	6.987974220365659
-0.2642140468227425	7.179027270193356
-0.2575250836120402	7.3774007060014455
-0.25083612040133785	7.583186968909028
-0.2441471571906355	7.796447489548719
-0.23745819397993317	8.0172070948305
-0.23076923076923084	8.24544786659321
-0.2240802675585284	8.481102454821443
-0.21739130434782605	8.72404686395388
-0.21070234113712372	8.974092750634256
-0.20401337792642138	9.23097929544834
-0.19732441471571904	9.494364740031003
-0.1906354515050167	9.763817714525324
-0.18394648829431437	10.038808518591694
-0.17725752508361203	10.318700561524196
-0.1705685618729097	10.60274221262764
-0.16387959866220736	10.890059360408923
-0.15719063545150502	11.179649026292784
-0.1505016722408027	11.47037442275732
-0.14381270903010035	11.760961883566825
-0.137123745819398	12.050000121057575
-0.13043478260869568	12.335942277552686
-0.12374581939799334	12.617111229960525
-0.117056856187291	12.891708573468076
-0.11036789297658867	13.157827647463503
-0.10367892976588633	13.41347087093622
-0.09698996655518399	13.656571523822059
-0.09030100334448166	13.885019945660893
-0.08361204013377932	14.096693927063505
-0.07692307692307698	14.289492849813515
-0.07023411371237465	14.461374898522697
-0.06354515050167231	14.610396434557217
-0.05685618729096986	14.734752408108932
-0.050167224080267525	14.832816504994497
-0.04347826086956519	14.903179599163373
-0.03678929765886285	14.944685026151491
-0.030100334448160515	14.956459219016919
-0.02341137123745818	14.937936363005367
-0.01672240802675584	14.888875927492544
-0.010033444816053505	14.795496773569631
-0.0033444816053511683	14.596150758485352
0.0033444816053511683	14.262520036981082
0.010033444816053505	13.868717104623396
0.01672240802675584	13.470796541993364
0.02341137123745818	13.071658211441381
0.030100334448160515	12.673885396381301
0.03678929765886285	12.279744394478344
0.04347826086956519	11.891192034257767
0.050167224080267525	11.509889352236232
0.05685618729096986	11.137219789273141
0.0635451505016722	10.774310442168641
0.07023411371237454	10.422055113917432
0.07692307692307687	10.081138122944722
0.08361204013377921	9.752058042880629
0.09030100334448155	9.435150739626494
0.09698996655518388	9.13061124543243
0.10367892976588622	8.83851415753243
0.11036789297658856	8.558832371106545
0.11705685618729089	8.291454054174725
0.12374581939799323	8.036197847735975
0.13043478260869557	7.79282633086151
0.1371237458193979	7.561057830529853
0.14381270903010024	7.340576682688866
0.15050167224080258	7.131042067056172
0.1571906354515049	6.932095545927713
0.16387959866220725	6.74336743881244
0.17056856187290959	6.564482161762289
0.17725752508361192	6.395062654210067
0.18394648829431426	6.234734008063336
0.1906354515050166	6.083126404578897
0.19732441471571893	5.939877454798816
0.2040133779264215	5.804634029530922
0.21070234113712383	5.677053655332399
0.21739130434782616	5.556805543923722
0.2240802675585285	5.4435713140577064
0.23076923076923084	5.337045457168207
0.23745819397993317	5.236935591152681
0.2441471571906355	5.142962540397484
0.25083612040133785	5.054860274607276
0.2575250836120402	4.97237573410891
0.2642140468227425	4.895268565016023
0.27090301003344486	4.82331078390944
0.2775919732441472	4.756286388455775
0.28428093645484953	4.693990927598919
0.29096989966555187	4.636231042565329
0.2976588628762542	4.582823987877136
0.30434782608695654	4.533597139823323
0.3110367892976589	4.488387498359352
0.3177257525083612	4.447041187154559
0.32441471571906355	4.40941295545276
0.3311036789297659	4.3753656845276385
0.3377926421404682	4.344769900776211
0.34448160535117056	4.317503296880174
0.3511705685618729	4.293450261957995
0.35785953177257523	4.272501421214704
0.36454849498327757	4.254553185258047
0.3712374581939799	4.239507308977709
0.37792642140468224	4.227270459669132
0.3846153846153846	4.217753793916955
0.3913043478260869	4.21087254262869
0.39799331103678925	4.206545603521365
0.4046822742474916	4.204695140308155
0.41137123745819393	4.2052461878047795
0.41806020066889626	4.208126262174014
0.4247491638795986	4.213264975548911
0.43143812709030094	4.2205936543195985
0.4381270903010033	4.230044960433954
0.4448160535117056	4.241552515148251
0.45150501672240795	4.255050524769793
0.4581939799331103	4.270473408059594
0.4648829431438126	4.287755425109335
0.47157190635451496	4.306830307673534
0.4782608695652173	4.327630891125332
0.48494983277591963	4.350088748412768
0.49163879598662197	4.374133826622087
0.4983277591973243	4.399694087005344
0.5050167224080266	4.426695149601025
0.511705685618729	4.455059943867749
0.5183946488294313	4.484708367061025
0.5250836120401337	4.515556952409645
0.531772575250836	4.547518549488716
0.5384615384615383	4.580502019537285
0.5451505016722409	4.614411948825115
0.5518394648829432	4.6491483835301395
0.5585284280936456	4.684606589938387
0.5652173913043479	4.720676844113956
0.5719063545150502	4.757244255498405
0.5785953177257526	4.794188629176389
0.5852842809364549	4.831384371775534
0.5919732441471572	4.868700446140686
0.5986622073578596	4.906000380021889
0.6053511705685619	4.943142334027359
0.6120401337792643	4.979979234002403
0.6187290969899666	5.016358972788236
0.6254180602006689	5.05212468597656
0.6321070234113713	5.0871151057943145
0.6387959866220736	5.121164996616741
0.6454849498327759	5.154105674808347
0.6521739130434783	5.185765614625341
0.6588628762541806	5.2159711407798515
0.6655518394648829	5.244547206970365
0.6722408026755853	5.271318258235128
0.6789297658862876	5.29610917340306
0.68561872909699	5.318746282223918
0.6923076923076923	5.3390584499873235
0.6989966555183946	5.356878220626625
0.705685618729097	5.372043007493146
0.7123745819397993	5.3843963192291415
0.7190635451505016	5.393789006518359
0.725752508361204	5.400080514008801
0.7324414715719063	5.403140120441451
0.7391304347826086	5.402848149037972
0.745819397993311	5.399097129552709
0.7525083612040133	5.391792893126077
0.7591973244147157	5.380855581224905
0.765886287625418	5.366220550546322
0.7725752508361203	5.347839156807721
0.7792642140468227	5.325679401843336
0.785953177257525	5.299726430359218
0.7926421404682273	5.269982865027587
0.7993311036789297	5.236468971277806
0.806020066889632	5.199222646099063
0.8127090301003344	5.158299228331529
0.8193979933110367	5.113771131201217
0.826086956521739	5.065727301155601
0.8327759197324414	5.014272510286877
0.8394648829431437	4.959526492693632
0.846153846153846	4.901622937941468
0.8528428093645484	4.840708357259806
0.8595317725752507	4.776940840189148
0.866220735785953	4.710488721019182
0.8729096989966554	4.641529175498272
0.8795986622073577	4.57024676893238
0.8862876254180603	4.496831976926787
0.8929765886287626	4.421479699674885
0.899665551839465	4.344387789897806
0.9063545150501673	4.265755613332882
0.9130434782608696	4.185782659114738
0.919732441471572	4.104667215554494
0.9264214046822743	4.022605124769026
0.9331103678929766	3.9397886274138303
0.939799331103679	3.8564053064991253
0.9464882943143813	3.7726371369843843
0.9531772575250836	3.688659645611659
0.959866220735786	3.6046411833044956
0.9665551839464883	3.52074231047104
0.9732441471571907	3.4371152937415834
0.979933110367893	3.353903711067715
0.9866220735785953	3.2712421607289133
0.9933110367892977	3.1892560686408284
1.0	3.1484469875926897
