## Supplementary material for "A multiscale modeling - experimental framework reveals the interplay between drivers of *Drosophila* wing morphogenesis": Code and data files for quantification metrics: Basal 4 hr NO SYM_curvature_values.csv

position_l_over_L	avg_curvature	sem_curvature
-1.0	4.578458892211678	0.489595729464477
-0.9933110367892977	4.517743070861555	0.48631569444358896
-0.9866220735785953	4.398084542294989	0.4819271935750083
-0.979933110367893	4.28194819529825	0.47978726877824884
-0.9732441471571907	4.1692822360902895	0.47938635768622406
-0.9665551839464883	4.060028256352109	0.480264059330071
-0.959866220735786	3.954122688156344	0.4820189553477398
-0.9531772575250836	3.85149803711426	0.48431172172832193
-0.9464882943143813	3.752083919837691	0.48686337199493757
-0.939799331103679	3.65580793056334	0.4894504507445023
-0.9331103678929766	3.5625963600952684	0.4918986593656585
-0.9264214046822743	3.47237478825824	0.49407597055500885
-0.919732441471572	3.3850685689559676	0.49588590328068627
-0.9130434782608696	3.300603224799527	0.49726133415940715
-0.9063545150501673	3.218904766191207	0.4981590178167103
-0.8996655518394648	3.139899947773652	0.49855486101662644
-0.8929765886287625	3.0635164733207016	0.4984399221880417
-0.8862876254180602	2.989683158476924	0.49781707101598144
-0.8795986622073578	2.918330059257793	0.4966982281551147
-0.8729096989966555	2.8493885729031194	0.4951021033637057
-0.8662207357859532	2.782791516527565	0.49305235535419695
-0.8595317725752508	2.71847318802411	0.49057610471034807
-0.8528428093645485	2.656369412836648	0.48770274020427096
-0.8461538461538461	2.596417579512282	0.4844629676195341
-0.8394648829431438	2.538556666357453	0.4808880581990619
-0.8327759197324415	2.482727261040133	0.4770092608776871
-0.8260869565217391	2.428871574588656	0.4728573485012873
-0.8193979933110368	2.3769334509232682	0.4684622733417175
-0.8127090301003345	2.326858372806963	0.4638529114926656
-0.8060200668896321	2.2785934649068937	0.45905687929014743
-0.7993311036789298	2.2320874945070517	0.4541004078525096
-0.7926421404682275	2.1872908702986993	0.44900826427762774
-0.7859531772575251	2.1441556395901054	0.4438037100554512
-0.7792642140468228	2.1026354842155097	0.43850848892510946
-0.7725752508361204	2.0626857153798484	0.43314283778838963
-0.7658862876254181	2.024263267646529	0.42772551543599685
-0.7591973244147157	1.9873266922570199	0.42227384479118396
-0.7525083612040133	1.9518361499605514	0.416803765161258
-0.745819397993311	1.917753403527686	0.41132989163914435
-0.7391304347826086	1.8850418101211581	0.40586557933763895
-0.7324414715719063	1.8536663137000817	0.4004229905871097
-0.725752508361204	1.8235934376382978	0.3950131635987819
-0.7190635451505016	1.794791277743748	0.3896460814032182
-0.7123745819397993	1.7672294958727492	0.38433074012781276
-0.705685618729097	1.7408793143407284	0.3790752158868408
-0.6989966555183946	1.7157135113391504	0.3738867297301964
-0.6923076923076923	1.6917064175770185	0.3687717102384852
-0.68561872909699	1.668833914374545	0.3637358534677083
-0.6789297658862876	1.6470734334463877	0.3587841800406319
-0.6722408026755853	1.6264039586225447	0.3539210892576437
-0.6655518394648829	1.6068060297666449	0.3491504101604239
-0.6588628762541806	1.5882617491643476	0.34447544952961306
-0.6521739130434783	1.5707547906690327	0.3398990368349279
-0.6454849498327759	1.5542704119082957	0.3354235661846196
-0.6387959866220736	1.5387954698732516	0.33105103534224367
-0.6321070234113713	1.5243184402336312	0.3267830818936445
-0.6254180602006689	1.5108294407455458	0.3226210166568733
-0.6187290969899666	1.4983202591459734	0.318565854433295
-0.6120401337792643	1.4867843859589749	0.3146183422000752
-0.6053511705685619	1.4762170526738352	0.31077898484316835
-0.5986622073578596	1.4666152757953494	0.30704806852626815
-0.5919732441471572	1.4579779073119135	0.3034256817853106
-0.5852842809364549	1.450305692178666	0.29991173443029545
-0.5785953177257526	1.443601333471418	0.29650597432660847
-0.5719063545150502	1.437869565933411	0.2932080021168018
-0.5652173913043479	1.433117238712058	0.2900172839309895
-0.5585284280936456	1.429353408167941	0.2869331621196243
-0.5518394648829432	1.4265894417347103	0.2839548640263861
-0.5451505016722409	1.42483913391776	0.2810815088011
-0.5384615384615385	1.424118835643332	0.2783121122328413
-0.5317725752508362	1.4244475983100238	0.2756455895614039
-0.5250836120401338	1.4258473340539262	0.2730807562008161
-0.5183946488294314	1.4283429939194086	0.27061632628117005
-0.5117056856187291	1.4319627658330278	0.26825090888419023
-0.5050167224080268	1.436738294511791	0.2659830018131697
-0.4983277591973244	1.4427049257031628	0.26381098269838893
-0.4916387959866221	1.4499019774577266	0.26173309719412774
-0.48494983277591974	1.4583730414818608	0.25974744397186983
-0.4782608695652174	1.4681663180138722	0.25785195615514767
-0.47157190635451507	1.4793349881204134	0.25604437877328784
-0.46488294314381273	1.4919376278298049	0.25432224173249973
-0.4581939799331104	1.5060386691156813	0.25268282771138034
-0.45150501672240806	1.5217089134307011	0.2511231342817636
-0.4448160535117057	1.539026104280614	0.24963982943227264
-0.4381270903010034	1.5580755662411037	0.2482291995278627
-0.43143812709030105	1.5789509188740736	0.24688708857047334
-0.4247491638795987	1.6017548752206647	0.2456088274294308
-0.4180602006688964	1.626600135964181	0.24438915148062493
-0.41137123745819404	1.6536103920014253	0.24322210482516227
-0.4046822742474917	1.6829214500766847	0.24210092894491542
-0.39799331103678925	1.7146824983673419	0.24101793328712356
-0.3913043478260869	1.749057531522272	0.23996434484548865
-0.3846153846153846	1.7862269577136163	0.23893013331325078
-0.37792642140468224	1.8263894138532344	0.23790380781723033
-0.3712374581939799	1.8697638193482315	0.2368721805950337
-0.36454849498327757	1.916591703747379	0.23582009224845712
-0.35785953177257523	1.9671398495095687	0.23473009239969952
-0.3511705685618729	2.0217032980853626	0.23358206871159926
-0.34448160535117056	2.080608775760399	0.23235281635047975
-0.3377926421404682	2.144218605529059	0.23101553915269124
-0.3311036789297659	2.2129351829708166	0.22953927315625292
-0.32441471571906355	2.287206108084027	0.22788822305090253
-0.3177257525083612	2.367530081775217	0.22602100296703695
-0.3110367892976589	2.454463695798575	0.2238897757173221
-0.30434782608695654	2.5486292691186723	0.2214392906256755
-0.2976588628762542	2.6507239128267703	0.21860583210111587
-0.29096989966555187	2.7615300409843186	0.2153161139699134
-0.28428093645484953	2.881927587464228	0.21148619716189374
-0.2775919732441472	3.012908240702591	0.20702058740768686
-0.27090301003344486	3.155592071354285	0.201811817563113
-0.2642140468227425	3.3112470047567526	0.19574110073896925
-0.2575250836120402	3.481311684053658	0.18868118918297486
-0.25083612040133785	3.6674223847765717	0.18050367581047963
-0.2441471571906355	3.8714447825128953	0.17109526439603748
-0.23745819397993317	4.095511548000227	0.16039245522730103
-0.23076923076923084	4.342066955902333	0.1484549424741677
-0.2240802675585284	4.6139199534956035	0.13562173744896341
-0.21739130434782605	4.914307454096541	0.12283970084531383
-0.21070234113712372	5.246970009651874	0.11229230405555711
-0.20401337792642138	5.6162424915004605	0.10819111771039164
-0.19732441471571904	6.027162982962127	0.1163261814307086
-0.1906354515050167	6.485603776802759	0.1408633048706958
-0.18394648829431437	6.9984291861621095	0.18242789853776029
-0.17725752508361203	7.573685821755941	0.24043168817057298
-0.1705685618729097	8.220832044685855	0.31520115088147443
-0.16387959866220736	8.951014419891363	0.408367520051002
-0.15719063545150502	9.777400049598732	0.5227398478964173
-0.1505016722408027	10.715574418911118	0.6622400488192411
-0.14381270903010035	11.78401439005467	0.8319673515007612
-0.137123745819398	13.004644440805523	1.0383660618386914
-0.13043478260869568	14.403479778174221	1.2894753554477818
-0.12374581939799334	16.011350248083712	1.595249663175418
-0.117056856187291	17.864680189154665	1.967939813071167
-0.11036789297658867	20.006265450149204	2.4225169491281426
-0.10367892976588633	22.485930333614316	2.977100595473042
-0.09698996655518399	25.36085059391189	3.6533130635579125
-0.09030100334448166	28.695175645540132	4.476414956733639
-0.08361204013377932	32.558353642204004	5.474967599419658
-0.07692307692307698	37.02124437934513	6.679604069742347
-0.07023411371237465	42.148716519049515	8.120266943219375
-0.06354515050167231	47.987070901971116	9.821018703010667
-0.05685618729096986	54.54458661711876	11.791368156863008
-0.050167224080267525	61.764305605598	14.013270357656117
-0.04347826086956519	69.49070413775071	16.42407226867512
-0.03678929765886285	77.43693974232242	18.89833949329716
-0.030100334448160515	85.16654428871396	21.235867603213425
-0.02341137123745818	92.10942259409563	23.16762269447444
-0.01672240802675584	97.62968283403757	24.39137540519814
-0.010033444816053505	101.1450251981231	24.63890007173083
-0.0033444816053511683	102.24994466364065	23.754437341927954
0.0033444816053511683	100.53084083082103	21.613011642591616
0.010033444816053505	95.8999826368591	18.316757074092823
0.01672240802675584	89.1901527888953	14.494695806218566
0.02341137123745818	81.49860312983004	10.787735624097081
0.030100334448160515	73.57185650836901	7.461564949646532
0.03678929765886285	65.8737667096464	4.644390200602508
0.04347826086956519	58.657361687616095	2.441341421833357
0.050167224080267525	52.05296129176029	1.1151077128293372
0.05685618729096986	46.106427147913	1.3547627414957846
0.0635451505016722	40.81107269919969	2.070839138926637
0.07023411371237454	36.13056650151062	2.6086364419077195
0.07692307692307687	32.013909454902254	2.940342784154301
0.08361204013377921	28.40461901453401	3.10665677657723
0.09030100334448155	25.246075378127642	3.151006325635178
0.09698996655518388	22.484461991127507	3.1098774111227976
0.10367892976588622	20.070244093514827	3.011723666814131
0.11036789297658856	17.95877517870338	2.8778505194042188
0.11705685618729089	16.110392384994967	2.7237403595787573
0.12374581939799323	14.490221320177398	2.5603468261956848
0.13043478260869557	13.067825803358135	2.3952067053027055
0.1371237458193979	11.816786102384505	2.233337080408433
0.14381270903010024	10.714256884314116	2.077932202563779
0.15050167224080258	9.740535485268984	1.9308908671485248
0.1571906354515049	8.878657803452628	1.7932078439889112
0.16387959866220725	8.114030528624648	1.665259923883352
0.17056856187290959	7.434102951406566	1.5470121788576117
0.17725752508361192	6.828078219572828	1.4381648543745669
0.18394648829431426	6.286661936112409	1.3382566749646256
0.1906354515050166	5.80184495110075	1.2467364976759117
0.19732441471571893	5.366716758085896	1.163012196710461
0.2040133779264215	4.975305839841635	1.0864833130286535
0.21070234113712383	4.622443464616728	1.0165622296914827
0.21739130434782616	4.303647710435563	0.952687315179852
0.2240802675585285	4.015024825590545	0.894330506946276
0.23076923076923084	3.753185377025447	0.8410010997598214
0.23745819397993317	3.5151729704287527	0.7922469904379805
0.2441471571906355	3.2984036332079896	0.7476542607356998
0.25083612040133785	3.100614227899026	0.7068457147857159
0.2575250836120402	2.919818507203288	0.6694787978889004
0.2642140468227425	2.7542696335829717	0.6352431885937949
0.27090301003344486	2.602428168454133	0.6038582605350655
0.2775919732441472	2.462934691451201	0.5750705432867907
0.28428093645484953	2.334586342155639	0.5486512644803179
0.29096989966555187	2.2163166881832663	0.5243940228380172
0.2976588628762542	2.1071784174919266	0.5021126194140999
0.30434782608695654	2.006328431800558	0.48163905922050065
0.3110367892976589	1.9130149843902633	0.4628217254081028
0.3177257525083612	1.8265665612721342	0.4455237217411962
0.32441471571906355	1.7463822514570222	0.42962137515531557
0.3311036789297659	1.6719233912961304	0.41500288795021734
0.3377926421404682	1.6027063008009879	0.401567128091474
0.34448160535117056	1.5382959575256931	0.389222545788684
0.3511705685618729	1.478300476865568	0.3778862047138639
0.35785953177257523	1.422366287215749	0.36748291673110517
0.36454849498327757	1.370173904942999	0.357944469697586
0.3712374581939799	1.3214342280563949	0.34920893867772
0.37792642140468224	1.275885279236282	0.34122007172721824
0.3846153846153846	1.2332893388450403	0.33392674221335117
0.3913043478260869	1.1934304169886853	0.32728246041733133
0.39799331103678925	1.1561120208678426	0.3212449379000233
0.4046822742474916	1.1211551797526573	0.3157756987953846
0.41137123745819393	1.0883966951079036	0.3108397328239633
0.41806020066889626	1.0576875878233223	0.30640518539114375
0.4247491638795986	1.0288917182884096	0.3024430806533063
0.43143812709030094	1.0018845582896636	0.2989270739023538
0.4381270903010033	0.9765520964848645	0.29583323003855383
0.4448160535117056	0.9527898615932493	0.29313982527698834
0.45150501672240795	0.9305020494911916	0.2908271695678167
0.4581939799331103	0.9096007421698404	0.28887744750869593
0.4648829431438126	0.8900052080358103	0.2872745757925594
0.47157190635451496	0.8716412743538641	0.2860040754688447
0.4782608695652173	0.8544407637714051	0.28505295750425336
0.48494983277591963	0.8383409878538854	0.2844096203130938
0.49163879598662197	0.8232842914194135	0.2840637580898182
0.4983277591973243	0.8092176422081957	0.2840062789199349
0.5050167224080266	0.7960922610735454	0.28422923177224524
0.511705685618729	0.7838632884493112	0.2847257415873403
0.5183946488294313	0.7724894833450282	0.2854899517762757
0.5250836120401337	0.7619329515546078	0.28651697353097805
0.531772575250836	0.7521589001452309	0.2878028414256953
0.5384615384615383	0.7431354156274255	0.2893444748579769
0.5451505016722409	0.7348332635012168	0.2911396449394766
0.5518394648829432	0.7272257071319782	0.2931869465023271
0.5585284280936456	0.7202883441377462	0.2954857749369084
0.5652173913043479	0.7139989586711519	0.29803630762233424
0.5719063545150502	0.7083373881571923	0.30083948975268154
0.5785953177257526	0.703285403205672	0.30389702440053507
0.5852842809364549	0.6988265995568518	0.30721136669541393
0.5919732441471572	0.694946301042791	0.31078572202864196
0.5986622073578596	0.6916314726569626	0.31462404822868495
0.6053511705685619	0.6888706429225717	0.3187310616823735
0.6120401337792643	0.6866538348370228	0.3231122474081686
0.6187290969899666	0.6849725047473657	0.32777387311810147
0.6254180602006689	0.683819488580338	0.3327230073356104
0.6321070234113713	0.6831889549116941	0.33796754166756426
0.6387959866220736	0.6847125427061848	0.34189126761559413
0.6454849498327759	0.6901617070051618	0.34274844275653776
0.6521739130434783	0.6980539659240371	0.342029310159637
0.6588628762541806	0.7066519997594819	0.3414723657398492
0.6655518394648829	0.7158465401820839	0.34120086312433157
0.6722408026755853	0.7256550958443263	0.34121462634927385
0.6789297658862876	0.7360968643115843	0.3415141892058759
0.68561872909699	0.7471928111276575	0.34210079165011853
0.6923076923076923	0.7589657582028777	0.3429763789610333
0.6989966555183946	0.7714404821455	0.3441436035426882
0.705685618729097	0.7846438232415328	0.3456058292714872
0.7123745819397993	0.7986048058802407	0.34736713829374105
0.7190635451505016	0.8133547713234502	0.3494323401785223
0.725752508361204	0.8289275238278551	0.35180698332722743
0.7324414715719063	0.8453594912522266	0.3544973685335728
0.7391304347826086	0.8626899014175263	0.35751056457539626
0.745819397993311	0.8809609756393253	0.3608544257019362
0.7525083612040133	0.9002181410208984	0.3645376108563814
0.7591973244147157	0.9205102632844588	0.36856960444246006
0.765886287625418	0.9418899021302042	0.3729607384044813
0.7725752508361203	0.9644135913516051	0.3777222153411942
0.7792642140468227	0.9881421462047134	0.38286613231349476
0.785953177257525	1.0131410008338866	0.3884055049325366
0.7926421404682273	1.0394805789017527	0.39435429122607846
0.7993311036789297	1.0672367009639434	0.4007274146745299
0.806020066889632	1.0964910325768589	0.40754078568147273
0.8127090301003344	1.1273315776385429	0.4148113205934845
0.8193979933110367	1.1598532220496458	0.42255695720774483
0.826086956521739	1.1941583334564143	0.4307966654999143
0.8327759197324414	1.2303574236164536	0.4395504520659614
0.8394648829431437	1.2685698808296615	0.44883935649720724
0.846153846153846	1.3089247809243048	0.45868543759590585
0.8528428093645484	1.3515617865099496	0.46911174698885744
0.8595317725752507	1.3966321456393718	0.48014228731120534
0.866220735785953	1.4442998027033227	0.4918019517184464
0.8729096989966554	1.4947426363678258	0.5041164410554251
0.8795986622073577	1.5481538417192162	0.5171121545908999
0.8862876254180603	1.604743476589422	0.5308160498554557
0.8929765886287626	1.6647401953962253	0.545255466863577
0.899665551839465	1.728393197880577	0.5604579119581186
0.9063545150501673	1.7959744250205931	0.5764507968414226
0.9130434782608696	1.8677810403601738	0.5932611292857392
0.919732441471572	1.9441382422785605	0.6109151538981183
0.9264214046822743	2.0254024616921886	0.62943794467798
0.9331103678929766	2.1119650107693424	0.6488529567344704
0.939799331103679	2.204256262032002	0.6691815535951252
0.9464882943143813	2.3027504544741415	0.6904425407779655
0.9531772575250836	2.4079712450307955	0.7126517583066119
0.959866220735786	2.520498151186507	0.7358218184793425
0.9665551839464883	2.6409740654278555	0.7599621262028882
0.9732441471571907	2.7701140668886928	0.7850793961254978
0.979933110367893	2.908715812918141	0.8111789963781741
0.9866220735785953	3.057671867431536	0.8382676218323617
0.9933110367892977	3.21798441914761	0.8663580582243507
1.0	3.3011124456982603	0.8807915503627944
