## Supplementary material for "A multiscale modeling - experimental framework reveals the interplay between drivers of *Drosophila* wing morphogenesis": Code and data files for quantification metrics: Basal 4 hr Simulated NO SYM_curvature_values.csv

position_l_over_L	avg_curvature	sem_curvature
-1.0	0.578861541579672	0.09935298283753077
-0.9933110367892977	0.5614944615847144	0.09420550732164651
-0.9866220735785953	0.5282502942691125	0.08451934849460539
-0.979933110367893	0.4978259559098139	0.07596968230749074
-0.9732441471571907	0.46992173834629697	0.0684064969370724
-0.9665551839464883	0.4442760782174174	0.061702094123733446
-0.959866220735786	0.4206599428732383	0.05574740140207295
-0.9531772575250836	0.3988721499432487	0.050448954133009094
-0.9464882943143813	0.3787354482129396	0.04572641500445861
-0.939799331103679	0.36009322229228613	0.04151052686491757
-0.9331103678929766	0.34280671076870173	0.03774141651931462
-0.9264214046822743	0.32675264891367306	0.0343671840102967
-0.919732441471572	0.31182126389888476	0.031342725090800404
-0.9130434782608696	0.29791456388727383	0.028628744933072377
-0.9063545150501673	0.2849448730664794	0.02619092926817168
-0.8996655518394648	0.2728335732743509	0.023999245602576783
-0.8929765886287625	0.26151001978014904	0.022027352290928434
-0.8862876254180602	0.2509106043797369	0.02025209734391532
-0.8795986622073578	0.24097794350937238	0.01865309213914626
-0.8729096989966555	0.23166017279220524	0.017212347851578866
-0.8662207357859532	0.22291033247015204	0.015913964561486554
-0.8595317725752508	0.21468583067222505	0.014743864735636242
-0.8528428093645485	0.20694797353211564	0.013689564192476964
-0.8461538461538461	0.19966155287517068	0.012739974818562384
-0.8394648829431438	0.1927944836135464	0.011885234251591768
-0.8327759197324415	0.18631748417093646	0.011116558525371967
-0.8260869565217391	0.18020379424722813	0.010426114315525118
-0.8193979933110368	0.17442892506297394	0.009806907957356031
-0.8127090301003345	0.16897043792142297	0.009252688849355274
-0.8060200668896321	0.16380774751461247	0.008757865223782399
-0.7993311036789298	0.158921946898109	0.008317430572908192
-0.7926421404682275	0.1542956514814935	0.007926899276538876
-0.7859531772575251	0.14991285974101584	0.007582250192127826
-0.7792642140468228	0.1457588286672159	0.007279877150219327
-0.7725752508361204	0.14181996222216653	0.007016545450976033
-0.7658862876254181	0.13808371130535063	0.006789353586887981
-0.7591973244147157	0.1345384839198514	0.006595699526366113
-0.7525083612040133	0.131173564396376	0.0064332509860169146
-0.745819397993311	0.1279790406756991	0.006299919198649819
-0.7391304347826086	0.12494573877381052	0.0061938357516988785
-0.7324414715719063	0.1220651636612326	0.006113332128583226
-0.725752508361204	0.11932944588105232	0.006056921635119949
-0.7190635451505016	0.11673129331121679	0.006023283435719055
-0.7123745819397993	0.11426394754729613	0.006011248460802143
-0.705685618729097	0.11192114444368151	0.0060197869785959465
-0.6989966555183946	0.10969707840530471	0.006047997651915499
-0.6923076923076923	0.10758637006949624	0.00609509792440753
-0.68561872909699	0.10558403705945335	0.006160415601515554
-0.6789297658862876	0.10368546752774013	0.006243381509611074
-0.6722408026755853	0.10188639624096259	0.006343523132703685
-0.6655518394648829	0.10018288298582763	0.006460459140231051
-0.6588628762541806	0.09857129310270717	0.006593894731924496
-0.6521739130434783	0.0970482799760217	0.006743617736897112
-0.6454849498327759	0.09561076933161189	0.006909495414124839
-0.6387959866220736	0.09425594521011596	0.0070914719105752205
-0.6321070234113713	0.09298123750250942	0.007289566341551735
-0.6254180602006689	0.09178431094965477	0.007503871465512554
-0.6187290969899666	0.09066305552218903	0.007734552932826911
-0.6120401337792643	0.08961557811055991	0.007981849094773633
-0.6053511705685619	0.08864019546770494	0.008246071365681054
-0.5986622073578596	0.08773542835893675	0.008527605137566325
-0.5919732441471572	0.08689999688522455	0.008826911253062104
-0.5852842809364549	0.08613281695741888	0.009144528048927167
-0.5785953177257526	0.08543299791021777	0.009481073989134073
-0.5719063545150502	0.0847998412559868	0.009837250913523637
-0.5652173913043479	0.08423284059009453	0.010213847935434693
-0.5585284280936456	0.08373168267139078	0.010611746029687806
-0.5518394648829432	0.08329624971402969	0.011031923360965859
-0.5451505016722409	0.0829266229402329	0.011475461412155162
-0.5384615384615385	0.08262308745803593	0.011943551982764858
-0.5317725752508362	0.08238613854381738	0.012437505139339824
-0.5250836120401338	0.08221648942677723	0.01295875821305748
-0.5183946488294314	0.08211508069183976	0.013508885954728015
-0.5117056856187291	0.08208309143910097	0.014089611974521951
-0.5050167224080268	0.0821219523623721	0.014702821613302613
-0.4983277591973244	0.08223336093712004	0.015350576414889808
-0.4916387959866221	0.08241929893979433	0.016035130394445103
-0.48494983277591974	0.08268205255689652	0.016758948328073685
-0.4782608695652174	0.0830242353840655	0.017524726323419643
-0.47157190635451507	0.08344881466395944	0.01833541497137796
-0.46488294314381273	0.08395914116805933	0.01919424542611538
-0.4581939799331104	0.08455898319319098	0.02010475881565925
-0.45150501672240806	0.08525256522035804	0.021070839449914388
-0.4448160535117057	0.08604461187356724	0.022096752368961352
-0.4381270903010034	0.0869403979223355	0.023187185864129944
-0.43143812709030105	0.08794580519668899	0.02434729971037328
-0.4247491638795987	0.0890673874315869	0.025582779974238544
-0.4180602006688964	0.09031244423359046	0.026899901411344667
-0.41137123745819404	0.09168910557208725	0.028305598645772034
-0.4046822742474917	0.09320642844767174	0.029807547537361374
-0.39799331103678925	0.0948745076902579	0.03141425839929795
-0.3913043478260869	0.09670460320018959	0.03313518303706718
-0.3846153846153846	0.09870928638074043	0.03498083795281266
-0.37792642140468224	0.10090260903711283	0.03696294651119435
-0.3712374581939799	0.10330029865687201	0.039094603412737565
-0.36454849498327757	0.1059199847668035	0.0413904654919763
-0.35785953177257523	0.10878146201576114	0.04386697368031169
-0.3511705685618729	0.1119069968057761	0.04654261198546178
-0.34448160535117056	0.11532168574017983	0.04943821058928275
-0.3377926421404682	0.11905387594915831	0.05257730171603767
-0.3311036789297659	0.12313565958203333	0.05598653885447978
-0.32441471571906355	0.127603457540939	0.059696192333992704
-0.3177257525083612	0.13249871102780292	0.0637407372939288
-0.3110367892976589	0.1378687038892189	0.06815955392521783
-0.30434782608695654	0.1437675443401673	0.07299776474050126
-0.2976588628762542	0.15025734178324657	0.07830723985712891
-0.29096989966555187	0.15740962358966695	0.08414780927546298
-0.28428093645484953	0.16530704850913974	0.090588731466904
-0.2775919732441472	0.17404548869012731	0.09771048101574514
-0.27090301003344486	0.183736572294456	0.10560693562886653
-0.2642140468227425	0.1945108049940405	0.11438806597119071
-0.2575250836120402	0.20652142347513858	0.12418326249079424
-0.25083612040133785	0.21994918056409268	0.13514547444589567
-0.2441471571906355	0.23500832411841635	0.1474563916600186
-0.23745819397993317	0.25195411664159184	0.16133297470099145
-0.23076923076923084	0.2710923586461522	0.17703574224779542
-0.2240802675585284	0.2927915391240914	0.19487936707611692
-0.21739130434782605	0.31749846019471717	0.21524633156929707
-0.21070234113712372	0.3457584984760991	0.23860467556971485
-0.20401337792642138	0.3782421156828097	0.26553127236740115
-0.19732441471571904	0.41577988054233983	0.2967426517511992
-0.1906354515050167	0.4594092141756666	0.3331362439635005
-0.18394648829431437	0.5104374801007665	0.3758461895112897
-0.17725752508361203	0.5705281613473954	0.4263197785267357
-0.1705685618729097	0.6418201131944314	0.48642352744696654
-0.16387959866220736	0.7270949352275325	0.5585924988771296
-0.15719063545150502	0.8300155312466614	0.646043791629029
-0.1505016722408027	0.9554719336366547	0.7530870326581055
-0.14381270903010035	1.1100920436816935	0.8855845127119113
-0.137123745819398	1.3030116385081738	1.0516474218051564
-0.13043478260869568	1.5470621936199125	1.2627140085778903
-0.12374581939799334	1.8606509321442006	1.5352630451042737
-0.117056856187291	2.270824066077806	1.8936178287122525
-0.11036789297658867	2.8184252971898	2.3746901486415277
-0.10367892976588633	3.5671183436232043	3.0363192505383663
-0.09698996655518399	4.619878306232881	3.9725956809548246
-0.09030100334448166	6.150738166111623	5.343530997136603
-0.08361204013377932	8.469810125035483	7.436205147819063
-0.07692307692307698	12.16691444859947	10.800749461219969
-0.07023411371237465	18.46026503008648	16.582875605866512
-0.06354515050167231	30.152474549894695	27.44272672593789
-0.05685618729096986	54.71616783078877	50.545302264313314
-0.050167224080267525	116.83056728712302	109.8154063371868
-0.04347826086956519	329.87258274833533	316.40679867113215
-0.03678929765886285	1482.1214111035447	1449.8019500830515
-0.030100334448160515	4108.496546532804	3982.7908717528785
-0.02341137123745818	6723.699711705624	3132.5679270479454
-0.01672240802675584	6479.8836158672775	1487.7951451245672
-0.010033444816053505	3305.9060409752396	2305.52990700495
-0.0033444816053511683	753.3094765166761	449.5677548420687
0.0033444816053511683	109.75167965232356	21.108499706840654
0.010033444816053505	47.14198189122962	21.52369016819273
0.01672240802675584	25.930239216501576	14.843381775117745
0.02341137123745818	16.131145085774715	10.226373251572179
0.030100334448160515	10.8485417053305	7.283300517724804
0.03678929765886285	7.713561624697595	5.369256770748085
0.04347826086956519	5.722548450180867	4.081864135508723
0.050167224080267525	4.391502587981282	3.1868843869271184
0.05685618729096986	3.464857318934546	2.5459983859707593
0.0635451505016722	2.7981055306469353	2.0749923277823314
0.07023411371237454	2.304995553476568	1.7208978614281496
0.07692307692307687	1.9317234303645945	1.4493602734983284
0.08361204013377921	1.6434659361109527	1.2374662059553292
0.09030100334448155	1.4169671407594322	1.069544663861983
0.09698996655518388	1.2362706216249897	0.9346338876782901
0.10367892976588622	1.0901670861222705	0.824909716751961
0.11036789297658856	0.9706167566348882	0.7346850300581689
0.11705685618729089	0.8717457318545411	0.6597575863591453
0.12374581939799323	0.7891910306250572	0.5969757336881635
0.13043478260869557	0.7196633759542831	0.5439434902955641
0.1371237458193979	0.6606493334491998	0.498816657631073
0.14381270903010024	0.6102046271370686	0.46015953909137935
0.15050167224080258	0.56680831261203	0.4268427229462847
0.1571906354515049	0.5292583125328709	0.39796914277042456
0.16387959866220725	0.4965955332151777	0.37281990345806193
0.17056856187290959	0.4680480322554426	0.3508141155685359
0.17725752508361192	0.4429894506105952	0.33147878597550584
0.18394648829431426	0.4209077241822454	0.3144260144574661
0.1906354515050166	0.4013812922323925	0.2993355574986422
0.19732441471571893	0.3840608342865538	0.2859413762640596
0.2040133779264215	0.36865512640417825	0.2740211710410924
0.21070234113712383	0.3549199966936812	0.26338817483225
0.21739130434782616	0.3426496337982022	0.25388467065451026
0.2240802675585285	0.3316696970367571	0.24537683468899182
0.23076923076923084	0.32183181714679643	0.2377506070685247
0.23745819397993317	0.3130091784855492	0.23090836493052247
0.2441471571906355	0.30509294828622036	0.22476622607997457
0.25083612040133785	0.297989373859081	0.2192518515542234
0.2575250836120402	0.29161740987616763	0.21430264532325044
0.2642140468227425	0.2859067688917246	0.2098642719710992
0.27090301003344486	0.28079631174251307	0.20588943040241567
0.2775919732441472	0.27623271239289926	0.2023368347879268
0.28428093645484953	0.27216934555256395	0.19917036411297628
0.29096989966555187	0.2685653560322109	0.1963583495646343
0.2976588628762542	0.26538487707481995	0.19387297513305718
0.30434782608695654	0.26259637137028075	0.19168977161947068
0.3110367892976589	0.2601720735503913	0.18978718804204786
0.3177257525083612	0.2580875169853949	0.18814622744261303
0.32441471571906355	0.2563211309015909	0.18675013649651936
0.3311036789297659	0.254853896394047	0.18558414024879785
0.3377926421404682	0.25366905195831124	0.1846352148443138
0.34448160535117056	0.2527518408174311	0.1838918923673358
0.3511705685618729	0.252089293658439	0.1833440929180277
0.35785953177257523	0.2516700414802358	0.18298297987778808
0.36454849498327757	0.25148415414287073	0.1828008349895933
0.3712374581939799	0.2515230009361532	0.1827909504330646
0.37792642140468224	0.25177913008452746	0.18294753553021637
0.3846153846153846	0.25224616459993787	0.18326563609527874
0.3913043478260869	0.2529187123046749	0.18374106475540009
0.39799331103678925	0.25379228818764255	0.18437034083024637
0.4046822742474916	0.25486324754274137	0.18515063857703937
0.41137123745819393	0.2561287285772751	0.18607974279107617
0.41806020066889626	0.25758660337968037	0.18715601090647144
0.4247491638795986	0.25923543630611234	0.18837834087280692
0.43143812709030094	0.26107444898993387	0.189746144194687
0.4381270903010033	0.2631034913013956	0.19125932361626624
0.4448160535117056	0.2653230176904066	0.1929182550144029
0.45150501672240795	0.2677340684362959	0.19472377313451603
0.4581939799331103	0.27033825540734635	0.19667716086436787
0.4648829431438126	0.27313775200171664	0.1987801417944579
0.47157190635451496	0.27613528700189083	0.20103487586082636
0.4782608695652173	0.27933414212847163	0.20344395790794087
0.48494983277591963	0.2827381531271887	0.2060104190469354
0.49163879598662197	0.2863517142664892	0.20873773071859447
0.4983277591973243	0.2901797861629174	0.21162981140182818
0.5050167224080266	0.2942279068884542	0.2146910359375775
0.511705685618729	0.29850220634877767	0.21792624746565933
0.5183946488294313	0.30300942395462654	0.221340771998489
0.5250836120401337	0.3077569296406622	0.22494043568133695
0.531772575250836	0.31275274831794725	0.22873158481420036
0.5384615384615383	0.3180055878778526	0.23272110873585747
0.5451505016722409	0.32352487089735354	0.23691646569661337
0.5518394648829432	0.32932077022869966	0.24132571187296956
0.5585284280936456	0.33540424869081004	0.2459575337053385
0.5652173913043479	0.34178710311588545	0.25082128376931556
0.5719063545150502	0.34848201304312804	0.25592702042231147
0.5785953177257526	0.35550259439258874	0.2612855515009208
0.5852842809364549	0.3628634584965541	0.26690848238067777
0.5919732441471572	0.37058027691409295	0.2728082687492922
0.5986622073578596	0.378669852507022	0.27899827448755177
0.6053511705685619	0.38715019731328726	0.2854928350993659
0.6120401337792643	0.39604061781733524	0.2923073271845204
0.6187290969899666	0.40536180828728763	0.2994582445052623
0.6254180602006689	0.41513595292655237	0.3069632812615952
0.6321070234113713	0.42538683767394186	0.31484142326096476
0.6387959866220736	0.43613997258256987	0.3231130477467843
0.6454849498327759	0.44742272581507675	0.3318000327380342
0.6521739130434783	0.4592644704125644	0.3409258768301652
0.6588628762541806	0.47169674512866355	0.350515830517048
0.6655518394648829	0.484753430770304	0.36059704021627004
0.6722408026755853	0.498470943655146	0.37119870631735796
0.6789297658862876	0.5128884479846885	0.3823522567264331
0.68561872909699	0.5280480891445476	0.39409153755354087
0.6923076923076923	0.5439952501824254	0.4064530227828765
0.6989966555183946	0.5607788339834094	0.41947604498412255
0.705685618729097	0.5784515739655033	0.43320304936821913
0.7123745819397993	0.5970703764602381	0.44767987376661056
0.7190635451505016	0.6166966983290731	0.46295605742329354
0.725752508361204	0.6373969638019301	0.47908518183824533
0.7324414715719063	0.6592430250162867	0.49612524729399443
0.7391304347826086	0.6823126712913372	0.5141390891397202
0.745819397993311	0.7066901928002933	0.5331948384054911
0.7525083612040133	0.7324670050145659	0.5533664318798353
0.7591973244147157	0.7597423410970631	0.5747341774142622
0.765886287625418	0.7886240203302507	0.5973853809267405
0.7725752508361203	0.8192293016912822	0.6214150423712247
0.7792642140468227	0.8516858328463283	0.6469266288314566
0.785953177257525	0.8861327061454345	0.674032933894098
0.7926421404682273	0.9227216346755683	0.7028570335686561
0.7993311036789297	0.9616182630919596	0.733533350259177
0.806020066889632	1.003003629816426	0.7662088376640114
0.8127090301003344	1.0470757992867135	0.8010443009920483
0.8193979933110367	1.0940516852833897	0.8382158685405915
0.826086956521739	1.1441690889696412	0.8779166324806842
0.8327759197324414	1.1976889781705493	0.9203584786320071
0.8394648829431437	1.2548980376027685	0.9657741270626411
0.846153846153846	1.316111523244736	1.014419407484599
0.8528428093645484	1.381676457799541	1.0665757955777613
0.8595317725752507	1.4519752082145616	1.1225532384754013
0.866220735785953	1.527429490421026	1.182693299553758
0.8729096989966554	1.6085048507366804	1.2473726541968009
0.8795986622073577	1.6957156775689222	1.3170069690851727
0.8862876254180603	1.789630800912582	1.3920551974048463
0.8929765886287626	1.890879740287936	1.473024320656653
0.899665551839465	2.0001596636829446	1.5604745637420658
0.9063545150501673	2.1182431200058662	1.655025102703843
0.9130434782608696	2.245986604487123	1.7573602725545097
0.919732441471572	2.384340008973555	1.868236264198603
0.9264214046822743	2.534356995206258	1.9884882720896278
0.9331103678929766	2.6972063063738974	2.1190380146891394
0.939799331103679	2.874183997041856	2.2609014936908975
0.9464882943143813	3.0667265094479106	2.4151967796730562
0.9531772575250836	3.2764244492612606	2.5831515039937405
0.959866220735786	3.505036808743122	2.766109589920046
0.9665551839464883	3.7545052404757007	2.9655365582568196
0.9732441471571907	4.026967789068236	3.1830224793303885
0.979933110367893	4.324771228167765	3.420281296185261
0.9866220735785953	4.65048081090351	3.6791447923398266
0.9933110367892977	5.006885808617749	3.9615488981562548
1.0	5.193124913965968	4.108884035766642
