## Supplementary material for "A multiscale modeling - experimental framework reveals the interplay between drivers of *Drosophila* wing morphogenesis": Code and data files for quantification metrics: Basal wL3 Alt Simulated NO SYM_curvature_values.csv

position_l_over_L	avg_curvature	sem_curvature
-1.0	2.121118209968496
-0.9933110367892977	2.1580429087535906
-0.9866220735785953	2.2332099563468395
-0.979933110367893	2.3110447960063816
-0.9732441471571907	2.3916109807148183
-0.9665551839464883	2.4749688524810836
-0.959866220735786	2.5611748090080644
-0.9531772575250836	2.650280497642382
-0.9464882943143813	2.742331933933256
-0.939799331103679	2.8373685428137767
-0.9331103678929766	2.935422121294551
-0.9264214046822743	3.036515722649738
-0.919732441471572	3.1406624634015072
-0.9130434782608696	3.247864255991698
-0.9063545150501673	3.35811047188659
-0.8996655518394648	3.4713765420051343
-0.8929765886287625	3.587622503799051
-0.8862876254180602	3.706791507042344
-0.8795986622073578	3.828808293394265
-0.8729096989966555	3.953577668056104
-0.8662207357859532	4.080982985304363
-0.8595317725752508	4.210884673288108
-0.8528428093645485	4.3431188271422805
-0.8461538461538461	4.477495903084475
-0.8394648829431438	4.613799549598831
-0.8327759197324415	4.751785614912203
-0.8260869565217391	4.891181372557279
-0.8193979933110368	5.031685008698085
-0.8127090301003345	5.1729654158552565
-0.8060200668896321	5.314662337495077
-0.7993311036789298	5.456386906425179
-0.7926421404682275	5.597722616874683
-0.7859531772575251	5.7382267653618015
-0.7792642140468228	5.8774323888483675
-0.7725752508361204	6.014850720192001
-0.7658862876254181	6.149974170555662
-0.7591973244147157	6.282279836337018
-0.7525083612040133	6.411233514557055
-0.745819397993311	6.536294195829038
-0.7391304347826086	6.6569189884561215
-0.7324414715719063	6.772568411420595
-0.725752508361204	6.882711978657135
-0.7190635451505016	6.986833982733255
-0.7123745819397993	7.08443937360499
-0.705685618729097	7.175059618173529
-0.6989966555183946	7.258258419579401
-0.6923076923076923	7.333637172071795
-0.68561872909699	7.400840028272437
-0.6789297658862876	7.459558460924104
-0.6722408026755853	7.509535210773291
-0.6655518394648829	7.550567525862652
-0.6588628762541806	7.582509614760781
-0.6521739130434783	7.605274256492613
-0.6454849498327759	7.618833532343599
-0.6387959866220736	7.62321866836352
-0.6321070234113713	7.618519001294529
-0.6254180602006689	7.604880103789894
-0.6187290969899666	7.582501126227194
-0.6120401337792643	7.551631431314579
-0.6053511705685619	7.512566613359159
-0.5986622073578596	7.465644006020275
-0.5919732441471572	7.411237790322463
-0.5852842809364549	7.349753818580105
-0.5785953177257526	7.281624269815071
-0.5719063545150502	7.207302248533863
-0.5652173913043479	7.1272564318198945
-0.5585284280936456	7.041965860142907
-0.5518394648829432	6.951914955708183
-0.5451505016722409	6.857588839204057
-0.5384615384615385	6.759469002084746
-0.5317725752508362	6.658029377629942
-0.5250836120401338	6.5537328404683315
-0.5183946488294314	6.447028151469725
-0.5117056856187291	6.338347353237584
-0.5050167224080268	6.228103611112495
-0.4983277591973244	6.116689485778666
-0.4916387959866221	6.004475616316883
-0.48494983277591974	5.891809786864286
-0.4782608695652174	5.77901634585956
-0.47157190635451507	5.666395944062605
-0.46488294314381273	5.5542255559985865
-0.4581939799331104	5.442758749025938
-0.45150501672240806	5.332226164695312
-0.4448160535117057	5.222836178280501
-0.4381270903010034	5.114775704158214
-0.43143812709030105	5.008211116938707
-0.4247491638795987	4.9032892607662255
-0.4180602006688964	4.800138521897374
-0.41137123745819404	4.698869942425187
-0.4046822742474917	4.59957835576343
-0.39799331103678925	4.502343527173346
-0.3913043478260869	4.407231285153209
-0.3846153846153846	4.314294631883281
-0.37792642140468224	4.2235748231010195
-0.3712374581939799	4.135102409759803
-0.36454849498327757	4.0488982355936205
-0.35785953177257523	3.9649743862715168
-0.3511705685618729	3.8833350871854826
-0.34448160535117056	3.8039775480844398
-0.3377926421404682	3.7268927537577494
-0.3311036789297659	3.652066200798973
-0.32441471571906355	3.579478581159896
-0.3177257525083612	3.50910641375172
-0.3110367892976589	3.440922625780304
-0.30434782608695654	3.3748970858302068
-0.2976588628762542	3.310997090951952
-0.29096989966555187	3.2491878101713834
-0.28428093645484953	3.189432686940896
-0.2775919732441472	3.1316938031004353
-0.27090301003344486	3.0759322069208643
-0.2642140468227425	3.0221082077719545
-0.2575250836120402	2.970181639899133
-0.25083612040133785	2.9201120977135737
-0.2441471571906355	2.8718591449045054
-0.23745819397993317	2.825382499575432
-0.23076923076923084	2.780642197490995
-0.2240802675585284	2.737598735401758
-0.21739130434782605	2.6962131962927245
-0.21070234113712372	2.6564473582801034
-0.20401337792642138	2.6182637887613085
-0.19732441471571904	2.5816259253067466
-0.1906354515050167	2.546498144669592
-0.18394648829431437	2.512845821182136
-0.17725752508361203	2.48063537570502
-0.1705685618729097	2.4498343161989435
-0.16387959866220736	2.420411270897508
-0.15719063545150502	2.3923360149747266
-0.1505016722408027	2.365579491521413
-0.14381270903010035	2.3401138275709874
-0.137123745819398	2.315912345847033
-0.13043478260869568	2.292949572842041
-0.12374581939799334	2.2712012437789095
-0.117056856187291	2.2506443049536498
-0.11036789297658867	2.231256913909128
-0.10367892976588633	2.213018437845279
-0.09698996655518399	2.1959094506307584
-0.09030100334448166	2.1799117287441696
-0.08361204013377932	2.165008246439574
-0.07692307692307698	2.1511831704006816
-0.07023411371237465	2.1384218541206526
-0.06354515050167231	2.126710832219624
-0.05685618729096986	2.1160378148896624
-0.050167224080267525	2.106391682636554
-0.04347826086956519	2.0977624814696005
-0.03678929765886285	2.0901414186740546
-0.030100334448160515	2.0835208592859287
-0.02341137123745818	2.0778943233754052
-0.01672240802675584	2.0732564842328287
-0.010033444816053505	2.0696031675400945
-0.0033444816053511683	2.0669313516000622
0.0033444816053511683	2.0652391686871834
0.010033444816053505	2.064525907573799
0.01672240802675584	2.0647920172783483
0.02341137123745818	2.066039112073891
0.030100334448160515	2.0682699777878204
0.03678929765886285	2.0714885794162017
0.04347826086956519	2.075700070068798
0.050167224080267525	2.080910801253318
0.05685618729096986	2.087128334499638
0.0635451505016722	2.094361454316613
0.07023411371237454	2.1026201824653663
0.07692307692307687	2.111915793523579
0.08361204013377921	2.1222608317050624
0.09030100334448155	2.1336691288876284
0.09698996655518388	2.146155823789835
0.10367892976588622	2.159737382223289
0.11036789297658856	2.174431618331747
0.11705685618729089	2.1902577167108994
0.12374581939799323	2.2072362552833273
0.13043478260869557	2.2253892287813035
0.1371237458193979	2.244740072665684
0.14381270903010024	2.2653136872816866
0.15050167224080258	2.2871364620215937
0.1571906354515049	2.310236299229946
0.16387959866220725	2.3346426375482365
0.17056856187290959	2.36038647435297
0.17725752508361192	2.3875003868928513
0.18394648829431426	2.4160185516772286
0.1906354515050166	2.445976761608237
0.19732441471571893	2.4774124402828184
0.2040133779264215	2.5103646528173478
0.21070234113712383	2.544874112466332
0.21739130434782616	2.580983182216973
0.2240802675585285	2.618735870442629
0.23076923076923084	2.658177819589781
0.23745819397993317	2.6993562867543046
0.2441471571906355	2.7423201148731815
0.25083612040133785	2.7871196931166002
0.2575250836120402	2.8338069049123598
0.2642140468227425	2.882435061869158
0.27090301003344486	2.933058821687599
0.2775919732441472	2.9857340879576277
0.28428093645484953	3.040517889538851
0.29096989966555187	3.097468237006466
0.2976588628762542	3.1566439534214688
0.30434782608695654	3.2181044764508475
0.3110367892976589	3.2819096286240086
0.3177257525083612	3.348119352268583
0.32441471571906355	3.416793405426021
0.3311036789297659	3.48799101480994
0.3377926421404682	3.5617704816443405
0.34448160535117056	3.6381887360122303
0.3511705685618729	3.717300835167342
0.35785953177257523	3.799159401123746
0.36454849498327757	3.88381399275368
0.3712374581939799	3.9713104076085886
0.37792642140468224	4.061689908750516
0.3846153846153846	4.154988372061554
0.3913043478260869	4.251235349811856
0.39799331103678925	4.3504530467384885
0.4046822742474916	4.452655205547284
0.41137123745819393	4.55784589962999
0.41806020066889626	4.666018231923082
0.4247491638795986	4.777152940258
0.43143812709030094	4.891216911300795
0.4381270903010033	5.008161607286768
0.4448160535117056	5.127921412254516
0.45150501672240795	5.250411907400123
0.4581939799331103	5.375528088525186
0.4648829431438126	5.5031425423489475
0.47157190635451496	5.633103602687557
0.4782608695652173	5.765233512145196
0.48494983277591963	5.89932661996086
0.49163879598662197	6.035147651930679
0.4983277591973243	6.172430093763886
0.5050167224080266	6.310874734678176
0.511705685618729	6.450148423301953
0.5183946488294313	6.589883092788166
0.5250836120401337	6.729675116174254
0.531772575250836	6.869085056121552
0.5384615384615383	7.007637874877995
0.5451505016722409	7.144823670249213
0.5518394648829432	7.280099001147542
0.5585284280936456	7.412888861542044
0.5652173913043479	7.542589354021759
0.5719063545150502	7.668571103445917
0.5785953177257526	7.790183437130041
0.5852842809364549	7.906759340686757
0.5919732441471572	8.017621178158079
0.5986622073578596	8.122087141797374
0.6053511705685619	8.219478371360566
0.6120401337792643	8.309126655852715
0.6187290969899666	8.390382603373023
0.6254180602006689	8.46262413822474
0.6321070234113713	8.525265160165024
0.6387959866220736	8.577764179995071
0.6454849498327759	8.61963273004891
0.6521739130434783	8.650443338832028
0.6588628762541806	8.669836857169265
0.6655518394648829	8.677528929503076
0.6722408026755853	8.673315418786853
0.6789297658862876	8.657076616616916
0.68561872909699	8.628780101211065
0.6923076923076923	8.588482143444953
0.6989966555183946	8.536327603827903
0.705685618729097	8.472548309109392
0.7123745819397993	8.39745994399479
0.7190635451505016	8.311457538964762
0.725752508361204	8.215009677255221
0.7324414715719063	8.108651580698996
0.7391304347826086	7.992977263740649
0.745819397993311	7.8686309663453216
0.7525083612040133	7.736298089075502
0.7591973244147157	7.596695857179705
0.765886287625418	7.450563935503896
0.7725752508361203	7.298655203225022
0.7792642140468227	7.141726877996653
0.785953177257525	6.980532154517851
0.7926421404682273	6.81581249434894
0.7993311036789297	6.64829067358402
0.806020066889632	6.478664664253449
0.8127090301003344	6.30760239541515
0.8193979933110367	6.1357374119291554
0.826086956521739	5.963665423771907
0.8327759197324414	5.791941717048471
0.8394648829431437	5.621079379959226
0.846153846153846	5.45154828299697
0.8528428093645484	5.283774742515231
0.8595317725752507	5.1181417902840955
0.866220735785953	4.954989968382995
0.8729096989966554	4.7946185683406775
0.8795986622073577	4.6372872353503976
0.8862876254180603	4.4832178621834995
0.8929765886287626	4.33259670263338
0.899665551839465	4.185576640515155
0.9063545150501673	4.0422795570423755
0.9130434782608696	3.9027987464732385
0.919732441471572	3.76720133699456
0.9264214046822743	3.635530680677709
0.9331103678929766	3.507808682835233
0.939799331103679	3.384038047115583
0.9464882943143813	3.2642044181230907
0.9531772575250836	3.1482784082026067
0.959866220735786	3.036217499272407
0.9665551839464883	2.927967814236409
0.9732441471571907	2.823465755584899
0.979933110367893	2.7226395113407387
0.9866220735785953	2.6254104305715797
0.9933110367892977	2.5316942723179725
1.0	2.485703581410202
