## Supplementary material for "A multiscale modeling - experimental framework reveals the interplay between drivers of *Drosophila* wing morphogenesis": Code and data files for quantification metrics: Basal wL3 NO SYM_curvature_values.csv

position_l_over_L	avg_curvature	sem_curvature
-1.0	2.130105657551234	0.31207236910811414
-0.9933110367892977	2.1720385342811137	0.31778901947306193
-0.9866220735785953	2.25801378883	0.3305272231554057
-0.979933110367893	2.3483299790022025	0.34534351538878594
-0.9732441471571907	2.4432372083491933	0.3624516622971555
-0.9665551839464883	2.542998036901835	0.3820577362737979
-0.959866220735786	2.6478873590996335	0.4043573555188576
-0.9531772575250836	2.758192084689489	0.42953397181290254
-0.9464882943143813	2.8742105790369004	0.4577581209274821
-0.939799331103679	2.996251813033061	0.4891873918511235
-0.9331103678929766	3.12463416620549	0.523966781319349
-0.9264214046822743	3.259683819930569	0.5622290822243384
-0.919732441471572	3.4017326710712594	0.6040949917146836
-0.9130434782608696	3.551115690295251	0.6496726923332938
-0.9063545150501673	3.7081676442681473	0.6990567347272482
-0.8996655518394648	3.873219097511482	0.7523261183877289
-0.8929765886287625	4.046591608782541	0.8095415211512342
-0.8862876254180602	4.228592039367185	0.8707416689118161
-0.8795986622073578	4.419505897853019	0.9359388679402005
-0.8729096989966555	4.619589659104345	1.0051137485038497
-0.8662207357859532	4.829062015745064	1.0782092951044164
-0.8595317725752508	5.048094049958646	1.1551242696594988
-0.8528428093645485	5.276798353231867	1.235706172212346
-0.8461538461538461	5.515217172925381	1.319743930810489
-0.8394648829431438	5.763309727862911	1.4069605682310293
-0.8327759197324415	6.0209389103019335	1.4970061569224313
-0.8260869565217391	6.2878576773554515	1.5894514418569399
-0.8193979933110368	6.563695528371672	1.683782578991496
-0.8127090301003345	6.847945561362526	1.7793974976469122
-0.8060200668896321	7.139952694753301	1.8756044390969175
-0.7993311036789298	7.438903722004242	1.9716232398247953
-0.7926421404682275	7.743819925892962	2.0665899037409607
-0.7859531772575251	8.05355300536506	2.159564930455323
-0.7792642140468228	8.366785049965001	2.249545725305877
-0.7725752508361204	8.682033225768746	2.3354832039714526
-0.7658862876254181	8.997659706788104	2.416302419490276
-0.7591973244147157	9.311887196678683	2.490926691250088
-0.7525083612040133	9.62282014375416	2.558304324954998
-0.745819397993311	9.928471471808676	2.617436614205588
-0.7391304347826086	10.226794351137352	2.6674054558880695
-0.7324414715719063	10.515718244598636	2.7073986511890924
-0.725752508361204	10.793188210527719	2.7367308643754913
-0.7190635451505016	11.057206253146381	2.7548583306290446
-0.7123745819397993	11.30587340000755	2.7613857842422647
-0.705685618729097	11.537431162221324	2.756064732643278
-0.6989966555183946	11.750301091211952	2.7387831032719876
-0.6923076923076923	11.943121268071579	2.709547366066595
-0.68561872909699	12.11477872242164	2.668459367100132
-0.6789297658862876	12.264436948842993	2.6156911529623974
-0.6722408026755853	12.391557846456186	2.5514618766704404
-0.6655518394648829	12.495917537297403	2.4760213559256616
-0.6588628762541806	12.577615621252255	2.3896450044866007
-0.6521739130434783	12.637077511886298	2.2926448338271044
-0.6454849498327759	12.675049589697556	2.185401392596134
-0.6387959866220736	12.692587030167742	2.0684225175970123
-0.6321070234113713	12.691034330829446	1.94243762696838
-0.6254180602006689	12.671998779709929	1.808542550415254
-0.6187290969899666	12.637317367140108	1.668421849978505
-0.6120401337792643	12.58901791998854	1.5246959086116725
-0.6053511705685619	12.52927549830678	1.3814681606984789
-0.5986622073578596	12.460365303163044	1.245162229739987
-0.5919732441471572	12.384613470423533	1.1256352131468144
-0.5852842809364549	12.304347149477037	1.037019656254678
-0.5785953177257526	12.221845184901332	0.9964469519206454
-0.5719063545150502	12.139290545274156	1.0183036261809542
-0.5652173913043479	12.058725402599464	1.1065837799603866
-0.5585284280936456	11.98200949289859	1.2537539158797089
-0.5518394648829432	11.910782121630367	1.4471058696120593
-0.5451505016722409	11.84642795328295	1.6747054474671481
-0.5384615384615385	11.790046573376964	1.9274023975647208
-0.5317725752508362	11.742425755139244	2.1985706262213647
-0.5250836120401338	11.70401841374378	2.483329785433086
-0.5183946488294314	11.674923388547557	2.7778823354595428
-0.5117056856187291	11.654870446837734	3.0790575737627197
-0.5050167224080268	11.641471048580904	3.3823419302386215
-0.4983277591973244	11.612432045376037	3.664366087131199
-0.4916387959866221	11.544725079078452	3.900983210354384
-0.48494983277591974	11.450377443928298	4.102540814865792
-0.4782608695652174	11.343731013549077	4.282299057589188
-0.47157190635451507	11.22375512948802	4.438803682183947
-0.46488294314381273	11.089701088075218	4.571043432678159
-0.4581939799331104	10.941139278166467	4.678458657323338
-0.45150501672240806	10.777979950169195	4.760938313695244
-0.4448160535117057	10.600476968722107	4.818803664608513
-0.4381270903010034	10.409215126817463	4.852778541910171
-0.43143812709030105	10.205082731049348	4.863947397038934
-0.4247491638795987	9.989232087966267	4.853703401946138
-0.4180602006688964	9.763031145592167	4.823689564309143
-0.41137123745819404	9.528009831772836	4.7757361577079305
-0.4046822742474917	9.285804588151889	4.7117977585090465
-0.39799331103678925	9.03810427134624	4.633892879327226
-0.3913043478260869	8.786600055078955	4.5440486715904775
-0.3846153846153846	8.532941305269851	4.4442525255282
-0.37792642140468224	8.278698699586316	4.336411711063045
-0.3712374581939799	8.025335196375169	4.222321550775871
-0.36454849498327757	7.774184878627703	4.103642049954139
-0.35785953177257523	7.526439238583482	3.9818824607324443
-0.3511705685618729	7.283140139629246	3.8583929394026715
-0.34448160535117056	7.0451784900028995	3.7343622638385443
-0.3377926421404682	6.813297571962617	3.6108204961632135
-0.3311036789297659	6.588099968764202	3.48864548256101
-0.32441471571906355	6.370057096206598	3.368572153742374
-0.3177257525083612	6.159520452945002	3.251203703360022
-0.3110367892976589	5.956733834582969	3.1370238580569874
-0.30434782608695654	5.761845895103502	3.026409596234844
-0.2976588628762542	5.574922574045737	2.919643811692348
-0.29096989966555187	5.3959590313993315	2.816927545488871
-0.28428093645484953	5.224890840134763	2.7183915204593285
-0.2775919732441472	5.061604276791348	2.6241068059850643
-0.27090301003344486	4.9059456235890995	2.5340945159475017
-0.2642140468227425	4.757729452285042	2.4483345014784494
-0.2575250836120402	4.616745902312334	2.366773044072102
-0.25083612040133785	4.4827669957826535	2.2893295860407137
-0.2441471571906355	4.355552051902682	2.2159025564192136
-0.23745819397993317	4.234852275332034	2.146374363363255
-0.23076923076923084	4.120414598847481	2.080615630723206
-0.2240802675585284	4.011984861964472	2.018488758425447
-0.21739130434782605	3.9093104052155763	1.9598508848866234
-0.21070234113712372	3.81214215565007	1.9045563259981662
-0.20401337792642138	3.7202362736217314	1.8524585600850045
-0.19732441471571904	3.6333554246954307	1.8034118222998647
-0.1906354515050167	3.5512697339852504	1.7572723656321771
-0.18394648829431437	3.473757473762067	1.7138994394223879
-0.17725752508361203	3.400605528956394	1.6731560302064292
-0.1705685618729097	3.331609679372552	1.6349094040176984
-0.16387959866220736	3.2665747321020615	1.5990314840303645
-0.15719063545150502	3.2053145328134165	1.5653990926787957
-0.1505016722408027	3.147651880306731	1.5338940831423797
-0.14381270903010035	3.0934183649393936	1.504403381330482
-0.137123745819398	3.0424541482232086	1.4768189562123222
-0.13043478260869568	2.9946076980276857	1.45103773347645
-0.12374581939799334	2.949735491357059	1.4269614650354698
-0.117056856187291	2.9077016945587215	1.4044965647735577
-0.11036789297658867	2.8683778290269717	1.3835539191277189
-0.10367892976588633	2.8316424289498605	1.364048679561137
-0.09698996655518399	2.7973806963725276	1.3459000426935286
-0.09030100334448166	2.765484157785339	1.32903102276748
-0.08361204013377932	2.735850325560231	1.3133682202227124
-0.07692307692307698	2.7083823668279443	1.2988415893968328
-0.07023411371237465	2.682988781789781	1.2853842077491076
-0.06354515050167231	2.659583092970107	1.272932048493632
-0.05685618729096986	2.6380835465230885	1.2614237581131946
-0.050167224080267525	2.618412826394111	1.250800439890527
-0.04347826086956519	2.6004977818904376	1.24100544432706
-0.03678929765886285	2.5842691690259456	1.2319841671101104
-0.030100334448160515	2.5696614058620537	1.2236838551285458
-0.02341137123745818	2.5566123419632913	1.2160534209166922
-0.01672240802675584	2.5450630420146862	1.209043265820109
-0.010033444816053505	2.5349575836035894	1.202605112119346
-0.0033444816053511683	2.5262428691458054	1.1966918443143248
0.0033444816053511683	2.5138068484368694	1.1837823377071592
0.010033444816053505	2.4896952832281936	1.1530175892880454
0.01672240802675584	2.4562020928123527	1.1086145999067187
0.02341137123745818	2.4214545511581025	1.061605892149024
0.030100334448160515	2.3884340514717466	1.0154542271795197
0.03678929765886285	2.357169735955148	0.9701738388290425
0.04347826086956519	2.327685074817104	0.9257722281078464
0.050167224080267525	2.2999986654383062	0.8822510343934155
0.05685618729096986	2.2741249857102415	0.8396068875613033
0.0635451505016722	2.250075099860347	0.7978322485316991
0.07023411371237454	2.227857316290574	0.7569162502170055
0.07692307692307687	2.207477797934648	0.7168455564762151
0.08361204013377921	2.1889411264075456	0.6776052640619494
0.09030100334448155	2.1722508218057692	0.6391798826623318
0.09698996655518388	2.157409820444507	0.6015544424799486
0.10367892976588622	2.1444209131116945	0.5647157996538437
0.11036789297658856	2.133287146601187	0.5286542408210229
0.11705685618729089	2.1240121913772048	0.49336553493702806
0.12374581939799323	2.116600678237015	0.45885365222566976
0.13043478260869557	2.111058506793148	0.4251344813017418
0.1371237458193979	2.1073931285027903	0.3922410489297323
0.14381270903010024	2.1056138068405272	0.3602310171831707
0.15050167224080258	2.1057318570497867	0.3291976477801645
0.1571906354515049	2.1077608677245667	0.2992860325300192
0.16387959866220725	2.1117169062713548	0.27071718198597555
0.17056856187290959	2.1176187100850057	0.24382325066269148
0.17725752508361192	2.1254878650440423	0.21909651954818335
0.18394648829431426	2.1353489726914034	0.19724896123427801
0.1906354515050166	2.1472298072162572	0.17925967692381828
0.19732441471571893	2.161161463090227	0.16634486191472883
0.2040133779264215	2.1771784939356364	0.15974328596355683
0.21070234113712383	2.1953190429116973	0.16028616567417714
0.21739130434782616	2.2156249645938293	0.16799602066642552
0.2240802675585285	2.2381419379876575	0.18209181644270966
0.23076923076923084	2.2629195699582207	0.20139193040810288
0.23745819397993317	2.2900114879613955	0.22473593336741807
0.2441471571906355	2.31947542053287	0.2511922754225784
0.25083612040133785	2.3513732635137483	0.28008738163831487
0.2575250836120402	2.3857711294643824	0.31096051277981596
0.2642140468227425	2.4227393771318555	0.343506999920555
0.27090301003344486	2.462352617184111	0.3775315033681282
0.2775919732441472	2.5046896896970776	0.41291434955804196
0.28428093645484953	2.5498336080723125	0.44958848194663636
0.29096989966555187	2.597871463164035	0.48752392043275505
0.2976588628762542	2.6488942803987467	0.5267172638146377
0.30434782608695654	2.7029968215721674	0.5671845174515815
0.3110367892976589	2.7602773218026946	0.6089561049922501
0.3177257525083612	2.820837150806733	0.6520733169917141
0.32441471571906355	2.884780386241591	0.6965857062113651
0.3311036789297659	2.9522132853438467	0.7425491042490384
0.3377926421404682	3.023243639490326	0.790024039574473
0.34448160535117056	3.097979994649133	0.8390744046819266
0.3511705685618729	3.176530719006015	0.889766263710808
0.35785953177257523	3.25900289739795	0.9421667202165636
0.36454849498327757	3.3455010306316724	0.9963427832810965
0.3712374581939799	3.4361255164029814	1.0523601823310813
0.37792642140468224	3.530970887484093	1.110282089155927
0.3846153846153846	3.6301237822642136	1.1701677112047337
0.3913043478260869	3.7336606228033937	1.2320707243539866
0.39799331103678925	3.841644976523766	1.296037516758968
0.4046822742474916	3.954124579792294	1.362105218754445
0.41137123745819393	4.071128005268338	1.430299497587433
0.41806020066889626	4.192660960364969	1.500632100535004
0.4247491638795986	4.318702211910027	1.573098136150712
0.43143812709030094	4.449199142521245	1.6476730914497169
0.4381270903010033	4.584062957761691	1.7243095932228503
0.4448160535117056	4.723163580220391	1.8029339347644828
0.45150501672240795	4.866324287595251	1.883442405437771
0.4581939799331103	5.013316176832296	1.9656974798926141
0.4648829431438126	5.163852565374348	2.049523946419351
0.47157190635451496	5.317583473267212	2.1347050796217926
0.4782608695652173	5.4740903655287445	2.220978990726722
0.48494983277591963	5.632881371559509	2.3080353183616973
0.49163879598662197	5.793387235606109	2.395512451937707
0.4983277591973243	5.954958286839491	2.4829955066735354
0.5050167224080266	6.1266475412987385	2.5608423569219085
0.511705685618729	6.3184201381733684	2.6184722471448563
0.5183946488294313	6.520947239614568	2.6632821587459166
0.5250836120401337	6.723223169538602	2.704050354249084
0.531772575250836	6.923667247541895	2.7406016715891344
0.5384615384615383	7.121314047777882	2.772090532345621
0.5451505016722409	7.315157311039164	2.7976359836448075
0.5518394648829432	7.504165640604007	2.8163333493070826
0.5585284280936456	7.6873009223681406	2.827268014811423
0.5652173913043479	7.863539129692019	2.8295310846428823
0.5719063545150502	8.03189298947868	2.822236512749487
0.5785953177257526	8.191435804368483	2.8045391777247732
0.5852842809364549	8.341325561938103	2.7756532684418667
0.5919732441471572	8.480828331742684	2.734870278357776
0.5986622073578596	8.609339870391851	2.6815758917730097
0.6053511705685619	8.726404336110958	2.615265094543264
0.6120401337792643	8.831729065003513	2.535554962895395
0.6187290969899666	8.92519448266861	2.4421947811894906
0.6254180602006689	9.006858410974916	2.3350734154732606
0.6321070234113713	9.076954267875326	2.2142242327214223
0.6387959866220736	9.135882929978566	2.0798283349326345
0.6454849498327759	9.184198311899282	1.9322175582304622
0.6521739130434783	9.222586991701407	1.7718797969245728
0.6588628762541806	9.251842459294474	1.5994713457334915
0.6655518394648829	9.272834770974061	1.4158457315816397
0.6722408026755853	9.28647655186419	1.2221207310677946
0.6789297658862876	9.293686399669621	1.0198409325835855
0.68561872909699	9.2953508153753	0.811414467540733
0.6923076923076923	9.292285831612917	0.6015041487797665
0.6989966555183946	9.285199541683433	0.4026965337527531
0.705685618729097	9.274656764863499	0.263556759309045
0.7123745819397993	9.26104712536346	0.3023539269476628
0.7190635451505016	9.244557874419723	0.4827452807674848
0.725752508361204	9.22515283900798	0.7044359146297614
0.7324414715719063	9.202558917122262	0.9377500754313423
0.7391304347826086	9.176261528481943	1.173484883743271
0.745819397993311	9.145510332767097	1.4070799459179864
0.7525083612040133	9.109336303599182	1.6353232346116795
0.7591973244147157	9.066580858094703	1.8554826563722078
0.765886287625418	9.01593716509459	2.0650401435063652
0.7725752508361203	8.956002990303995	2.261618250075398
0.7792642140468227	8.885343517190137	2.442982255025676
0.785953177257525	8.802561581203587	2.6070765562814753
0.7926421404682273	8.706371782085942	2.7520771114528233
0.7993311036789297	8.5956741324723	2.8764494216547645
0.806020066889632	8.46962240592837	2.979004446067452
0.8127090301003344	8.327682289452609	3.058946231268679
0.8193979933110367	8.169674900717013	3.1159061596349718
0.826086956521739	7.995802202149946	3.1499600116360735
0.8327759197324414	7.806652251087491	3.1616256018695625
0.8394648829431437	7.603183908241959	3.151840511497202
0.846153846153846	7.386692372912741	3.1219212264287646
0.8528428093645484	7.158758494820901	3.073506592303049
0.8595317725752507	6.92118602875128	3.008489723266207
0.866220735785953	6.6759317126173725	2.9289432200808174
0.8729096989966554	6.425033210353781	2.837042715151776
0.8795986622073577	6.170539603357362	2.734993404275367
0.8862876254180603	5.914448344280271	2.624963454361777
0.8929765886287626	5.65865155431099	2.5090271429842956
0.899665551839465	5.4048934107176345	2.389119450667254
0.9063545150501673	5.15473928007383	2.267002735161146
0.9130434782608696	4.909556313537698	2.1442451779108542
0.919732441471572	4.670504499346424	2.022209972040741
0.9264214046822743	4.438536687361236	1.9020537414733574
0.9331103678929766	4.21440584956438	1.7847324307413721
0.939799331103679	3.9986777840773406	1.6710128498052519
0.9464882943143813	3.7917475618698098	1.561488151035337
0.9531772575250836	3.5938582059052955	1.4565957074531952
0.959866220735786	3.405120337541288	1.3566361078295615
0.9665551839464883	3.2255317884017374	1.2617922490992883
0.9732441471571907	3.054996431190126	1.1721477632678132
0.979933110367893	2.893341712849694	1.087704247359505
0.9866220735785953	2.7403345688504843	1.0083969617219186
0.9933110367892977	2.595695555008042	0.9341088209530424
1.0	2.5254306644061115	0.8982115137674076
