## Supplementary material for "A multiscale modeling - experimental framework reveals the interplay between drivers of *Drosophila* wing morphogenesis": Code and data files for quantification metrics: Basal wL3 Simulated NO SYM_curvature_values.csv

position_l_over_L	avg_curvature	sem_curvature
-1.0	2.500563654668048	0.19547599764649082
-0.9933110367892977	2.517101109107505	0.19821301146809142
-0.9866220735785953	2.550181643753815	0.20394374757036982
-0.979933110367893	2.5832617352028326	0.21001834144703221
-0.9732441471571907	2.6163175443118325	0.21642598526824325
-0.9665551839464883	2.6493243400367787	0.22315378182550702
-0.959866220735786	2.6822565167443706	0.2301869317238778
-0.9531772575250836	2.715087616470654	0.23750891561354856
-0.9464882943143813	2.7477903564091535	0.24510166689080642
-0.939799331103679	2.7803366618919596	0.25294573214153565
-0.9331103678929766	2.8126977051022606	0.2610204181644031
-0.9264214046822743	2.844843949726318	0.2693039256433586
-0.919732441471572	2.876745201716572	0.27777347043651357
-0.9130434782608696	2.9083706662954456	0.28640539403968296
-0.9063545150501673	2.9396890112814513	0.2951752651144971
-0.8996655518394648	2.970668436765543	0.30405797409606
-0.8929765886287625	3.0012767511066536	0.31302782286546355
-0.8862876254180602	3.0314814531512426	0.3220586113339937
-0.8795986622073578	3.061249820513219	0.33112372257671874
-0.8729096989966555	3.0905490036782965	0.3401962079032105
-0.8662207357859532	3.1193461256216497	0.34924887298474017
-0.8595317725752508	3.147608386550599	0.35825436588633774
-0.8528428093645485	3.1753031733060606	0.36718526758941017
-0.8461538461538461	3.2023981728789135	0.3760141853431016
-0.8394648829431438	3.228861489421528	0.3847138489544742
-0.8327759197324415	3.254661764061943	0.39325720992106794
-0.8260869565217391	3.279768296759954	0.4016175431255355
-0.8193979933110368	3.3041511693821306	0.40976855065104184
-0.8127090301003345	3.3277813691180422	0.4176844671378133
-0.8060200668896321	3.3506309113140205	0.42534016598520186
-0.7993311036789298	3.372672960764973	0.4327112656094129
-0.7926421404682275	3.3938819504802	0.4397742348941019
-0.7859531772575251	3.4142336969269085	0.44650649691884264
-0.7792642140468228	3.4337055107558334	0.4528865300184182
-0.7725752508361204	3.452276302027738	0.45889396521340714
-0.7658862876254181	3.4699266789877297	0.46450967905886903
-0.7591973244147157	3.4866390394764495	0.4697158809823108
-0.7525083612040133	3.502397654122838	0.4744961942234956
-0.745819397993311	3.5171887405318834	0.4788357295459501
-0.7391304347826086	3.5310005277616408	0.48272115096185325
-0.7324414715719063	3.5438233104756605	0.4861407327968589
-0.725752508361204	3.5556494922585293	0.48908440751761617
-0.7190635451505016	3.566473617691751	0.49154380385040075
-0.7123745819397993	3.5762923929030177	0.4935122748324473
-0.705685618729097	3.585104694422005	0.49498491555606106
-0.6989966555183946	3.5929115662982043	0.49595857048732744
-0.6923076923076923	3.599716205558894	0.49643183036398214
-0.68561872909699	3.6055239362060427	0.49640501879862375
-0.6789297658862876	3.6103421720677957	0.4958801688318551
-0.6722408026755853	3.6141803689312284	0.4948609897931659
-0.6655518394648829	3.61704996648662	0.4933528249336206
-0.6588628762541806	3.618964320707871	0.49136260039207774
-0.6521739130434783	3.6199386273777523	0.48889876614438227
-0.6454849498327759	3.6199898375390664	0.4859712296615893
-0.6387959866220736	3.6191365657129886	0.4825912830679903
-0.6321070234113713	3.617398991772989	0.4787715246419086
-0.6254180602006689	3.614798757396816	0.47452577554163056
-0.6187290969899666	3.611358858039832	0.4698689926654475
-0.6120401337792643	3.6071035313809117	0.46481717856879073
-0.6053511705685619	3.602058143187609	0.4593872893633601
-0.5986622073578596	3.5962490715310174	0.45359714151364
-0.5919732441471572	3.5897035902536945	0.4474653184261327
-0.5852842809364549	3.5824497525571197	0.44101107769698694
-0.5785953177257526	3.574516275529606	0.4342542598456004
-0.5719063545150502	3.565932426382704	0.4272151993163655
-0.5652173913043479	3.556727911105098	0.4199146384791729
-0.5585284280936456	3.546932766179155	0.41237364530276066
-0.5518394648829432	3.536577253937993	0.4046135353145692
-0.5451505016722409	3.5256917620714012	0.39665579839740756
-0.5384615384615385	3.5143067077182835	0.38852203090772053
-0.5317725752508362	3.5024524465128395	0.38023387353321064
-0.5250836120401338	3.4901591868821775	0.3718129552392947
-0.5183946488294314	3.4774569098256243	0.3632808435843705
-0.5117056856187291	3.464375294341251	0.3546590016127499
-0.5050167224080268	3.4509436486038805	0.34596875146054074
-0.4983277591973244	3.437190846941484	0.3372312447322854
-0.4916387959866221	3.4231452726039726	0.32846743962285874
-0.48494983277591974	3.408834766270104	0.3196980846671342
-0.4782608695652174	3.3942865801948994	0.3109437088957553
-0.47157190635451507	3.3795273378615036	0.30222461805447154
-0.46488294314381273	3.3645829989680807	0.2935608964014594
-0.4581939799331104	3.3494788295517672	0.2849724134254638
-0.45150501672240806	3.334239377027979	0.2764788346201726
-0.4448160535117057	3.318888449904176	0.26809963519920765
-0.4381270903010034	3.303449101912282	0.2598541153336911
-0.43143812709030105	3.2879436202931225	0.25176141513385736
-0.4247491638795987	3.2723935179590833	0.24384052717356172
-0.4180602006688964	3.2568195292574202	0.23611030387278695
-0.41137123745819404	3.2412416090559595	0.2285894565177824
-0.4046822742474917	3.2256789348748947	0.22129654213346134
-0.39799331103678925	3.210149911792753	0.21424993386863544
-0.3913043478260869	3.194672179861	0.20746777007624378
-0.3846153846153846	3.1792626237698776	0.20096787696239982
-0.37792642140468224	3.1639373845176215	0.19476765966722728
-0.3712374581939799	3.1487118728459067	0.1888839570853755
-0.36454849498327757	3.133600784215958	0.18333285681282335
-0.35785953177257523	3.1186181151120054	0.17812946849243433
-0.3511705685618729	3.1037771804714755	0.17328765665152138
-0.34448160535117056	3.0890906320542286	0.16881973790583965
-0.3377926421404682	3.0745704775761804	0.1647361520033518
-0.3311036789297659	3.0602281004456304	0.1610451212290548
-0.32441471571906355	3.04607427995337	0.15775231756894179
-0.3177257525083612	3.032119211780142	0.1548605609027111
-0.3110367892976589	3.0183725286971215	0.15236957343413754
-0.30434782608695654	3.0048433213467214	0.1502758147580126
-0.2976588628762542	2.9915401590022026	0.14857241794085346
-0.29096989966555187	2.978471110215098	0.14724923986389776
-0.28428093645484953	2.96564376326953	0.14629302960468224
-0.2775919732441472	2.953065246371865	0.14568770814792334
-0.27090301003344486	2.9407422475129597	0.14541474283949388
-0.2642140468227425	2.928681033948456	0.14545359226072654
-0.2575250836120402	2.9168874712501403	0.14578219268226394
-0.25083612040133785	2.905367041888384	0.14637745635797653
-0.2441471571906355	2.8941248633120984	0.1472157543423771
-0.23745819397993317	2.8831657054984734	0.14827336142745298
-0.23076923076923084	2.872494007950108	0.14952684710045577
-0.2240802675585284	2.862113896121922	0.1509534030374878
-0.21739130434782605	2.8520291972645935	0.15253110369844108
-0.21070234113712372	2.842243455675105	0.15423910152104178
-0.20401337792642138	2.832759947348458	0.1560577617858847
-0.19732441471571904	2.823581694027611	0.1579687444554612
-0.1906354515050167	2.814711476651428	0.15995504135891941
-0.18394648829431437	2.8061518482027057	0.16200097726122792
-0.17725752508361203	2.797905145960384	0.16409218289442304
-0.1705685618729097	2.789973503161772	0.16621554718492568
-0.16387959866220736	2.782358860082075	0.16835915488052045
-0.15719063545150502	2.775062974539722	0.1705122147059239
-0.1505016722408027	2.7680874318370225	0.17266498215046708
-0.14381270903010035	2.7614336541464404	0.17480868006948036
-0.137123745819398	2.7551029093534516	0.17693541948755714
-0.13043478260869568	2.749096319367377	0.1790381223322853
-0.12374581939799334	2.7434148679119468	0.181110447294419
-0.117056856187291	2.7380594078075244	0.1831467195913035
-0.11036789297658867	2.7330306677570437	0.1851418650884265
-0.10367892976588633	2.7283292586476926	0.18709134899267374
-0.09698996655518399	2.7239556793802886	0.1889911191547666
-0.09030100334448166	2.7199103222381478	0.19083755389378657
-0.08361204013377932	2.716193477807027	0.19262741417207024
-0.07692307692307698	2.7128053394574416	0.1943577998945174
-0.07023411371237465	2.7097460074003545	0.19602611007479462
-0.06354515050167231	2.707015492326891	0.19763000659596427
-0.05685618729096986	2.704613718642339	0.19916738128995812
-0.050167224080267525	2.702540527304324	0.20063632606546758
-0.04347826086956519	2.7007956782746088	0.20203510582446374
-0.03678929765886285	2.69937885259357	0.20336213392168906
-0.030100334448160515	2.698289654085952	0.20461594993757304
-0.02341137123745818	2.6975276107060946	0.20579519955206269
-0.01672240802675584	2.6970921755303823	0.20689861632406262
-0.010033444816053505	2.696982727404252	0.2079250051980479
-0.0033444816053511683	2.697198571250692	0.20887322757560522
0.0033444816053511683	2.697738938046753	0.20974218780496473
0.010033444816053505	2.698602984474214	0.21053082095590664
0.01672240802675584	2.699789792250179	0.21123808176069556
0.02341137123745818	2.701298367143032	0.21186293461393146
0.030100334448160515	2.7031276376788487	0.21240434453542523
0.03678929765886285	2.7052764535430582	0.21286126901046926
0.04347826086956519	2.7077435836818693	0.21323265063121885
0.050167224080267525	2.7105277141077213	0.21351741047142928
0.05685618729096986	2.713627445412795	0.2137144421345514
0.0635451505016722	2.7170412899944107	0.21382260642224296
0.07023411371237454	2.7207676689959883	0.21384072657679246
0.07692307692307687	2.7248049089670925	0.21376758405682103
0.08361204013377921	2.7291512382459886	0.21360191481099272
0.09030100334448155	2.7338047830680665	0.21334240601938043
0.09698996655518388	2.738763563403443	0.21298769327665532
0.10367892976588622	2.744025488527072	0.2125363581954433
0.11036789297658856	2.7495883523247024	0.21198692641205932
0.11705685618729089	2.7554498283381306	0.2113378659804293
0.12374581939799323	2.7616074645532778	0.21058758614340292
0.13043478260869557	2.768058677934814	0.209734436473836
0.1371237458193979	2.7748007487112	0.20877670638087187
0.14381270903010024	2.781830814414318	0.20771262497975454
0.15050167224080258	2.789145863678098	0.20654036132634124
0.1571906354515049	2.796742729800902	0.2052580250202583
0.16387959866220725	2.804618084076804	0.20386366718339313
0.17056856187290959	2.8127684289013337	0.20235528182320475
0.17725752508361192	2.821190090657709	0.20073080759317988
0.18394648829431426	2.8298792123901357	0.19898812996573412
0.1906354515050166	2.8388317462713295	0.19712508383601446
0.19732441471571893	2.848043445872032	0.19513945657847623
0.2040133779264215	2.8575098582410035	0.19302899158189685
0.21070234113712383	2.8672263158047264	0.190791392292756
0.21739130434782616	2.8771879280968453	0.18842432680183469
0.2240802675585285	2.8873895733282673	0.18592543301467962
0.23076923076923084	2.8978258898097535	0.18329232445351468
0.23745819397993317	2.90849126723986	0.18052259674663934
0.2441471571906355	2.9193798378721483	0.17761383487185187
0.25083612040133785	2.9304854675767156	0.1745636212336497
0.2575250836120402	2.941801746812333	0.17136954467083373
0.2642140468227425	2.95332198152675	0.1680292105129976
0.27090301003344486	2.96503918400411	0.1645402518330123
0.2775919732441472	2.97694606367987	0.16090034208060983
0.28428093645484953	2.989035017945153	0.1571072093331576
0.29096989966555187	3.0012981229640885	0.15315865246896662
0.2976588628762542	3.0137271245294386	0.14905255966364694
0.30434782608695654	3.02631342898359	0.14478692974242133
0.3110367892976589	3.0390480942339324	0.14035989710786673
0.3177257525083612	3.051921820893664	0.1357697612289976
0.32441471571906355	3.064924943581177	0.13101502206364266
0.3311036789297659	3.0780474224134315	0.12609442335413423
0.3377926421404682	3.091278834731051	0.12100700658636054
0.34448160535117056	3.104608367095382	0.11575217969761807
0.3511705685618729	3.1180248076003028	0.1103298066324983
0.35785953177257523	3.1315165385442914	0.10474032704604563
0.36454849498327757	3.1450715295110956	0.09898492066242398
0.3712374581939799	3.1586773309102756	0.0930657395059514
0.37792642140468224	3.172321068031964	0.08698624621823271
0.3846153846153846	3.185989435673358	0.08075172336557604
0.3913043478260869	3.1996686933977436	0.07437006791936746
0.39799331103678925	3.21334466149021	0.06785307987455932
0.4046822742474916	3.22700271767771	0.061218644741552676
0.41137123745819393	3.240627794684611	0.05449461315199426
0.41806020066889626	3.2542043786984878	0.047726080079521144
0.4247491638795986	3.267716508824494	0.04098987162181178
0.43143812709030094	3.2811477776102422	0.034425120499567814
0.4381270903010033	3.2944813327266727	0.028300385487343246
0.4448160535117056	3.307699879893855	0.023153801454113082
0.45150501672240795	3.320785687143973	0.019978838926651563
0.4581939799331103	3.3337205905168936	0.01996455180971847
0.4648829431438126	3.346486001286553	0.023298987566459307
0.47157190635451496	3.359062914818969	0.02898770582156368
0.4782608695652173	3.371431921164742	0.03604319530633363
0.48494983277591963	3.383573217490555	0.04390094835782312
0.49163879598662197	3.3954666224551318	0.052273533594203496
0.4983277591973243	3.40709159263541	0.061009320406457686
0.5050167224080266	3.418427241108063	0.07002179129638099
0.511705685618729	3.4294523582900105	0.07925704285351172
0.5183946488294313	3.4401454351388723	0.08867839844600027
0.5250836120401337	3.4504846888105	0.09825870848357691
0.531772575250836	3.4604480908654183	0.10797627092105481
0.5384615384615383	3.4700133981093173	0.11781255417901593
0.5451505016722409	3.479158186144298	0.12775086715659548
0.5518394648829432	3.4878598856974334	0.1377755521735163
0.5585284280936456	3.496095821781122	0.1478714799381918
0.5652173913043479	3.5038432557256676	0.15802372629901637
0.5719063545150502	3.5110794301083152	0.168217362697879
0.5785953177257526	3.517781616584717	0.1784373204044722
0.5852842809364549	3.5239271666082232	0.18866830437910473
0.5919732441471572	3.5294935649996844	0.19889474173515898
0.5986622073578596	3.534458486305572	0.2091007552052982
0.6053511705685619	3.5387998538551755	0.21927015533357402
0.6120401337792643	3.542495901398659	0.22938644718631476
0.6187290969899666	3.5455252371769497	0.2394328486902534
0.6254180602006689	3.547866910242011	0.24939231855367425
0.6321070234113713	3.5495004788123428	0.25924759227682476
0.6387959866220736	3.550406080413849	0.26898122511638956
0.6454849498327759	3.550564503520942	0.27857564110103383
0.6521739130434783	3.5499572603773317	0.28801318734286113
0.6588628762541806	3.5485666606409345	0.29727619298040797
0.6655518394648829	3.546375885463189	0.3063470321408437
0.6722408026755853	3.5433690615805156	0.31520819033474085
0.6789297658862876	3.539531334965153	0.32384233370487825
0.68561872909699	3.5348489435549695	0.3322323805472465
0.6923076923076923	3.529309288557604	0.3403615745123288
0.6989966555183946	3.522901003804133	0.34821355888127054
0.705685618729097	3.5156140226120827	0.3557724512974412
0.7123745819397993	3.5074396416074527	0.363022918321167
0.7190635451505016	3.498370580951209	0.36995024916579683
0.725752508361204	3.488401040417788	0.3765404279680934
0.7324414715719063	3.477526750781946	0.38278020394623147
0.7391304347826086	3.46574501998615	0.3886571588053347
0.745819397993311	3.4530547735836854	0.39415977076401476
0.7525083612040133	3.4394565889829174	0.39927747459622803
0.7591973244147157	3.4249527230555774	0.40400071711114377
0.765886287625418	3.4095471327162215	0.4083210075295608
0.7725752508361203	3.3932454881309604	0.41223096225863215
0.7792642140468227	3.3760551782704837	0.4157243436167999
0.785953177257525	3.357985308584744	0.41879609211744645
0.7926421404682273	3.3390466906437015	0.4214423519821184
0.7993311036789297	3.31925182365921	0.4236604896214524
0.806020066889632	3.298614867876679	0.4254491048931946
0.8127090301003344	3.2771516099002977	0.42680803502087394
0.8193979933110367	3.25487942009141	0.42773835113271946
0.826086956521739	3.2318172022548133	0.428242347457028
0.8327759197324414	3.2079853359011885	0.42832352328627527
0.8394648829431437	3.1834056114444906	0.42798655789661705
0.846153846153846	3.1581011587596985	0.4272372786808476
0.8528428093645484	3.1320963695879342	0.42608262282033293
0.8595317725752507	3.1054168143316736	0.42453059288386774
0.866220735785953	3.0780891538316477	0.42259020679789666
0.8729096989966554	3.0501410467585877	0.42027144268238337
0.8795986622073577	3.0216010532864566	0.41758517908905274
0.8862876254180603	2.992498535738972	0.41454313121338954
0.8929765886287626	2.9628635569178297	0.4111577836782644
0.899665551839465	2.9327267768289027	0.40744232050520784
0.9063545150501673	2.902119348522112	0.4034105528991848
0.9130434782608696	2.87107281375163	0.39907684547435535
0.919732441471572	2.839618999146252	0.3944560415420592
0.9264214046822743	2.807789913555419	0.3895633880685226
0.9331103678929766	2.775617647205266	0.384414460889134
0.939799331103679	2.743134273261925	0.3790250907391838
0.9464882943143813	2.7103717523567634	0.3734112906284367
0.9531772575250836	2.677361840581405	0.36758918504960575
0.959866220735786	2.6441360014098234	0.36157494146950003
0.9665551839464883	2.610725321951664	0.3553847045072202
0.9732441471571907	2.5771604338859544	0.3490345331570647
0.979933110367893	2.5434714393684836	0.3425403413656525
0.9866220735785953	2.509687842150061	0.33591784222393506
0.9933110367892977	2.475838484087482	0.32918249598600813
1.0	2.4589009268103137	0.3257890816411904
