## Supplementary material for "A multiscale modeling - experimental framework reveals the interplay between drivers of *Drosophila* wing morphogenesis": Code and data files for quantification metrics: Basal wL3 NO SYM_curvature_values.csv

position_l_over_L	avg_curvature	sem_curvature
-1.0	1.303898821216402	0.20944569972953583
-0.9933110367892977	1.3325482980029904	0.21513404439713518
-0.9866220735785953	1.391398836180719	0.22685716786962562
-0.979933110367893	1.4534478147360155	0.23928869039097642
-0.9732441471571907	1.518891814584719	0.2524731374721308
-0.9665551839464883	1.5879398193256853	0.26645755014958616
-0.959866220735786	1.6608138676647657	0.2812915358549462
-0.9531772575250836	1.7377497043565444	0.29702729665562255
-0.9464882943143813	1.818997420136211	0.3137196282114581
-0.939799331103679	1.9048220687851625	0.33142588142891627
-0.9331103678929766	1.9955042467376884	0.35020587719935303
-0.9264214046822743	2.0913406174419733	0.37012176275109454
-0.919732441471572	2.1926443589858504	0.39123779599642333
-0.9130434782608696	2.2997455092376278	0.4136200417849734
-0.9063545150501673	2.412991177891796	0.4373359611585799
-0.8996655518394648	2.532745589316329	0.46245387151985223
-0.8929765886287625	2.6593899139575483	0.48904225206916224
-0.8862876254180602	2.793321839281558	0.5171688649407975
-0.8795986622073578	2.934954823866851	0.5468996582122094
-0.8729096989966555	3.084716970411892	0.5782974124396778
-0.8662207357859532	3.24304944525484	0.6114200877073135
-0.8595317725752508	3.4104043637816748	0.646318823548006
-0.8528428093645485	3.587242053201308	0.6830355397749668
-0.8461538461538461	3.774027597112364	0.7216000826320377
-0.8394648829431438	3.9712265607702775	0.7620268582503326
-0.8327759197324415	4.179299792881024	0.8043108948788813
-0.8260869565217391	4.398697200222641	0.8484232776321251
-0.8193979933110368	4.629850396794452	0.8943059056970099
-0.8127090301003345	4.873164141125795	0.9418655334589454
-0.8060200668896321	5.129006495664815	0.9909670755096143
-0.7993311036789298	5.397697672784691	1.0414261829387075
-0.7926421404682275	5.6794975748858105	1.0930011368851607
-0.7859531772575251	5.9745920931670495	1.1453841574216024
-0.7792642140468228	6.283078302270823	1.1981922939524454
-0.7725752508361204	6.6049487767384525	1.2509581498678148
-0.7658862876254181	6.940075359317291	1.3031208014768287
-0.7591973244147157	7.28819282807074	1.3540174012195636
-0.7525083612040133	7.64888303396133	1.402876109543135
-0.745819397993311	8.02156020513686	1.4488111804349548
-0.7391304347826086	8.405458227221011	1.490821235342355
-0.7324414715719063	8.799620795733007	1.5277920052754865
-0.725752508361204	9.2028953795805	1.5585051151353602
-0.7190635451505016	9.613931913773179	1.5816548573674583
-0.7123745819397993	10.031187035615558	1.595875414263369
-0.705685618729097	10.45293447522902	1.5997817578653468
-0.6989966555183946	10.87728189866228	1.5920287093558199
-0.6923076923076923	11.302194081348917	1.5713948010144065
-0.68561872909699	11.725521777480694	1.5369014441638669
-0.6789297658862876	12.145035081140497	1.4879849127898879
-0.6722408026755853	12.558459500824329	1.4247513335844795
-0.6655518394648829	12.963512460190488	1.3483670766211222
-0.6588628762541806	13.35793757563457	1.2616718006871281
-0.6521739130434783	13.739533928590161	1.1701376633151637
-0.6454849498327759	14.106177719767041	1.0832523852345972
-0.6387959866220736	14.45583421186654	1.0159609244716943
-0.6321070234113713	14.786558746765337	0.9883775523928401
-0.6254180602006689	15.096486824383254	1.020464155751988
-0.6187290969899666	15.383814661164044	1.1223727830338717
-0.6120401337792643	15.646773161437322	1.2900412892439008
-0.6053511705685619	15.883599646665727	1.5107331311532797
-0.5986622073578596	16.09251278153795	1.7703194251139223
-0.5919732441471572	16.271696697148485	2.056478846351375
-0.5852842809364549	16.419300156310015	2.358974648947249
-0.5785953177257526	16.53345561753261	2.6691074820933323
-0.5719063545150502	16.6123212179098	2.9792138101095618
-0.5652173913043479	16.654146127015	3.2823762380827075
-0.5585284280936456	16.657356681957967	3.5723104163943815
-0.5518394648829432	16.620657584219604	3.8433661840920594
-0.5451505016722409	16.5431396908077	4.090591844389348
-0.5384615384615385	16.42438404173649	4.309824111891558
-0.5317725752508362	16.2645511212438	4.497776575182343
-0.5250836120401338	16.064445159784157	4.65210724781912
-0.5183946488294314	15.82554551167569	4.7714522456020045
-0.5117056856187291	15.550000495958118	4.855418549000957
-0.5050167224080268	15.24058306254112	4.904534324198284
-0.4983277591973244	14.90061162963985	4.9201601596799165
-0.4916387959866221	14.533842836912234	4.904368469007538
-0.48494983277591974	14.144345313627289	4.8598009039112275
-0.4782608695652174	13.736364631747184	4.789514769361355
-0.47157190635451507	13.314189399694406	4.696829196317535
-0.46488294314381273	12.882027161272477	4.585180458001742
-0.4581939799331104	12.443896738569372	4.457993682919279
-0.45150501672240806	12.003541288627948	4.318575732063534
-0.4448160535117057	11.564363991675942	4.170031541170272
-0.4381270903010034	11.12938622982053	4.01520406473126
-0.43143812709030105	10.701226517149431	3.85663626835274
-0.4247491638795987	10.28209736757515	3.6965524638884597
-0.4180602006688964	9.873816713379483	3.5368556454511433
-0.41137123745819404	9.477830337429005	3.379137285131888
-0.4046822742474917	9.09524195053339	3.224696178659567
-0.39799331103678925	8.726847923612606	3.0745632828121723
-0.3913043478260869	8.37317417513294	2.9295299593111515
-0.3846153846153846	8.034513240472272	2.7901775553328876
-0.37792642140468224	7.710960056498926	2.6569067521688328
-0.3712374581939799	7.402445447317405	2.5299655652629136
-0.36454849498327757	7.108766678376573	2.4094752622634514
-0.35785953177257523	6.829614750994459	2.295453774968956
-0.3511705685618729	6.564598341213546	2.187836418764136
-0.34448160535117056	6.313264454002869	2.0864939069914437
-0.3377926421404682	6.075115976638117	1.9912477677049214
-0.3311036789297659	5.84962638450807	1.9018833469611434
-0.32441471571906355	5.636251888804892	1.8181606261639325
-0.3177257525083612	5.434441327452216	1.7398230997220716
-0.3110367892976589	5.24364409557954	1.6666049606637092
-0.30434782608695654	5.063316395715545	1.5982368316641342
-0.2976588628762542	4.8929260651162005	1.5344502616236295
-0.29096989966555187	4.731956211553844	1.4749811867612344
-0.28428093645484953	4.579907861794893	1.419572532503386
-0.2775919732441472	4.436301800452204	1.3679761098329295
-0.27090301003344486	4.300679751904023	1.3199539382448842
-0.2642140468227425	4.172605035091768	1.2752791076327237
-0.2575250836120402	4.051662800510115	1.2337362736056041
-0.25083612040133785	3.9374599406447603	1.195121865010097
-0.2441471571906355	3.829624749422137	1.1592440687611751
-0.23745819397993317	3.7278063927554563	1.1259226453547124
-0.23076923076923084	3.6316742408025995	1.0949886184691047
-0.2240802675585284	3.54091710287552	1.0662838736774667
-0.21739130434782605	3.455242397838107	1.039660694290874
-0.21070234113712372	3.3743752860898906	1.0149812565510048
-0.20401337792642138	3.298057783662403	0.992117101614202
-0.19732441471571904	3.2260478743779344	0.9709485978621265
-0.1906354515050167	3.1581186322817882	0.9513644038981548
-0.18394648829431437	3.09405736352319	0.933260940022803
-0.17725752508361203	3.0336647744096905	0.9165418739215904
-0.1705685618729097	2.9767541703952336	0.9011176246563052
-0.16387959866220736	2.9231506891979495	0.8869048877506598
-0.15719063545150502	2.8726905700087406	0.8738261831410155
-0.1505016722408027	2.825220459785804	0.8618094269698775
-0.14381270903010035	2.7805967568834125	0.8507875275908505
-0.137123745819398	2.7386849916940594	0.8406980056929525
-0.13043478260869568	2.69935924355714	0.8314826381102757
-0.12374581939799334	2.6625015928764815	0.8230871246360096
-0.117056856187291	2.6280016071700696	0.8154607769883006
-0.11036789297658867	2.5957558596292527	0.8085562289634914
-0.10367892976588633	2.5656674786762097	0.802329166747254
-0.09698996655518399	2.537645726964863	0.7967380783256797
-0.09030100334448166	2.5116056082617226	0.7917440209383907
-0.08361204013377932	2.4874675006610327	0.7873104055375788
-0.07692307692307698	2.4651568146266256	0.7834027972554471
-0.07023411371237465	2.444603674405751	0.7799887309337276
-0.06354515050167231	2.4257426214236997	0.7770375408296206
-0.05685618729096986	2.408512338338999	0.7745202036802211
-0.050167224080267525	2.3928553925146883	0.7724091943803956
-0.04347826086956519	2.3787179977397437	0.7706783536058048
-0.03678929765886285	2.36604979311447	0.7693027667923371
-0.030100334448160515	2.354803638093459	0.7682586539649451
-0.02341137123745818	2.3449354227586308	0.7675232699923679
-0.01672240802675584	2.3364038924721906	0.7670748149292179
-0.010033444816053505	2.3291704861345965	0.76689235419338
-0.0033444816053511683	2.323199187345422	0.7669557484146496
0.0033444816053511683	2.3148523625875095	0.7613041882761826
0.010033444816053505	2.300317625505231	0.7433193493519585
0.01672240802675584	2.2831729230386184	0.7184639761187049
0.02341137123745818	2.2675321909710395	0.6937312304002884
0.030100334448160515	2.2537267385611868	0.6699809008779234
0.03678929765886285	2.241732596293094	0.6471902235688028
0.04347826086956519	2.231528060862097	0.6253387349930083
0.050167224080267525	2.2230938019862045	0.6044085391128998
0.05685618729096986	2.2164129536122363	0.5843845693901184
0.0635451505016722	2.211471192011715	0.5652548469994485
0.07023411371237454	2.2082568029751566	0.5470107347865445
0.07692307692307687	2.2067607400471214	0.5296471847556529
0.08361204013377921	2.206976675497503	0.5131629746665434
0.09030100334448155	2.2089010454957836	0.4975609266680455
0.09698996655518388	2.212533090742921	0.48284809779952415
0.10367892976588622	2.2178748936182866	0.46903592872083677
0.11036789297658856	2.2249314127148487	0.45614033336226806
0.11705685618729089	2.2337105154623242	0.44418170864576684
0.12374581939799323	2.244223009373399	0.4331848405366509
0.13043478260869557	2.2564826722899074	0.42317868117540397
0.1371237458193979	2.2705062818519797	0.41419597264397284
0.14381270903010024	2.2863136442612104	0.4062726970781689
0.15050167224080258	2.303927622256658	0.39944734129965054
0.1571906354515049	2.3233741620674793	0.3937599774699564
0.16387959866220725	2.344682318945948	0.3892511792526809
0.17056856187290959	2.367884280717023	0.38596081424952045
0.17725752508361192	2.3930153886030685	0.3839267753501844
0.18394648829431426	2.420114154392298	0.38318373222789576
0.1906354515050166	2.449222272814494	0.3837619951280818
0.19732441471571893	2.4803846277650012	0.38568658253864657
0.2040133779264215	2.5136492907754726	0.38897657036630257
0.21070234113712383	2.549067509864802	0.3936447737775307
0.21739130434782616	2.586693686613905	0.39969777780279425
0.2240802675585285	2.626585338991306	0.40713629523350003
0.23076923076923084	2.6688030471110658	0.41595579691638135
0.23745819397993317	2.71341037872903	0.42614733569402874
0.2441471571906355	2.760473790876903	0.4376984738380911
0.25083612040133785	2.8100625035963227	0.45059422482234346
0.2575250836120402	2.8622483412679833	0.4648179312222808
0.2642140468227425	2.9171055365364644	0.4803520176154956
0.27090301003344486	2.974710491314092	0.49717857664547876
0.2775919732441472	3.0351414888133785	0.5152797646725658
0.28428093645484953	3.0984783500166877	0.5346379985851542
0.29096989966555187	3.1648020274564566	0.5552359564573471
0.2976588628762542	3.234194128666287	0.5770563918085961
0.30434782608695654	3.306736361194041	0.6000817748205021
0.3110367892976589	3.382509890669953	0.6242937748380604
0.3177257525083612	3.461594603129159	0.6496725977082128
0.32441471571906355	3.544068262639785	0.6761961897714216
0.3311036789297659	3.630005555333407	0.703839318249946
0.3377926421404682	3.7194770112313633	0.7325725358352896
0.34448160535117056	3.812547795873584	0.7623610357918482
0.3511705685618729	3.909276364760324	0.7931634030812182
0.35785953177257523	4.009712975092669	0.824930267012874
0.36454849498327757	4.113898051331894	0.8576028618335765
0.3712374581939799	4.22186040378032	0.8911115035407408
0.37792642140468224	4.333615302805147	0.9253739940848187
0.3846153846153846	4.449162415562226	0.9602939680370989
0.3913043478260869	4.568483617193326	0.9957592017483563
0.39799331103678925	4.691540694507345	1.0316399109909191
0.4046822742474916	4.81827296711367	1.0677870700057392
0.41137123745819393	4.9485948588037445	1.1040307926596937
0.41806020066889626	5.082393460555308	1.1401788248820046
0.4247491638795986	5.219526135659952	1.1760152064335028
0.43143812709030094	5.359818226845323	1.2112991690089465
0.4381270903010033	5.503060934463579	1.2457643462075407
0.4448160535117056	5.649009443312032	1.2791183784355067
0.45150501672240795	5.797381382786327	1.3110430016125534
0.4581939799331103	5.947855710080092	1.341194711820558
0.4648829431438126	6.100072108198422	1.3692060978603882
0.47157190635451496	6.253630988773302	1.3946879291465168
0.4782608695652173	6.408094183217345	1.4172320765853854
0.48494983277591963	6.562986393905509	1.436415328300762
0.49163879598662197	6.717797459329162	1.4518041397756625
0.4983277591973243	6.871985463348769	1.4629603290223747
0.5050167224080266	7.024980689045438	1.4694476920947004
0.511705685618729	7.176190383035887	1.4708394735294574
0.5183946488294313	7.325004257862298	1.4667265817186064
0.5250836120401337	7.470800620195189	1.4567263930328294
0.531772575250836	7.612952973637662	1.4404919436698236
0.5384615384615383	7.750836909849173	1.4177212681886644
0.5451505016722409	7.883837073668432	1.3881666124528067
0.5518394648829432	8.011353969970813	1.3516432304614359
0.5585284280936456	8.132810374787274	1.3080374737339786
0.5652173913043479	8.247657122616701	1.25731390332732
0.5719063545150502	8.355378066687413	1.1995212040985719
0.5785953177257526	8.45549404867605	1.1347967674016757
0.5852842809364549	8.547565767186702	1.0633699486854498
0.5919732441471572	8.63119549690581	0.9855642360621095
0.5986622073578596	8.706027678436248	0.9017989671431154
0.6053511705685619	8.771748467286452	0.812592006329504
0.6120401337792643	8.828084393986499	0.7185664740701733
0.6187290969899666	8.874800340719743	0.6204687240976232
0.6254180602006689	8.911697078862137	0.5192161679666694
0.6321070234113713	8.938608633272787	0.416030291480223
0.6387959866220736	8.955399741424209	0.31285275928057116
0.6454849498327759	8.961963658450529	0.21394323395420978
0.6521739130434783	8.958220524429786	0.1337740582147663
0.6588628762541806	8.944116460551154	0.12113751240633562
0.6655518394648829	8.919623500120741	0.18927288640665516
0.6722408026755853	8.88474039313846	0.2835001339177855
0.6789297658862876	8.83949425417755	0.3830179842925578
0.68561872909699	8.7839429571313	0.4823127216495712
0.6923076923076923	8.718178121235356	0.5791924155433662
0.6989966555183946	8.642328484141963	0.6724252905797218
0.705685618729097	8.556563422415014	0.7611608306983394
0.7123745819397993	8.461096359436837	0.8447491532517125
0.7190635451505016	8.356187796251328	0.9226743324563742
0.725752508361204	8.242147712278646	0.9945266765677899
0.7324414715719063	8.119337109209908	1.0599899490166427
0.7391304347826086	7.988168510991346	1.1188346322154556
0.745819397993311	7.84910528316896	1.1709135371594908
0.7525083612040133	7.70265969291049	1.2161580843989919
0.7591973244147157	7.5493896932305375	1.2545744545333746
0.765886287625418	7.389894477558832	1.2862392229987267
0.7725752508361203	7.224808910059093	1.3112943152210648
0.7792642140468227	7.05479698954301	1.3299412492578415
0.785953177257525	6.880544547471147	1.3424347181649334
0.7926421404682273	6.702751411176365	1.3490756225393064
0.7993311036789297	6.522123280776839	1.3502037031459166
0.806020066889632	6.339363571937022	1.3461899477751145
0.8127090301003344	6.155165467321289	1.337428957294767
0.8193979933110367	5.97020439875891	1.3243314546643463
0.826086956521739	5.785131151966425	1.3073171090476368
0.8327759197324414	5.600565748763127	1.2868078270231444
0.8394648829431437	5.417092220865733	1.2632216364709212
0.846153846153846	5.235254347304151	1.2369672583797533
0.8528428093645484	5.055552386745254	1.208439429895278
0.8595317725752507	4.878440798610534	1.17801501052564
0.866220735785953	4.704326914377752	1.1460498742924983
0.8729096989966554	4.533570493869021	1.112876565083002
0.8795986622073577	4.36648408112078	1.0788026713821717
0.8862876254180603	4.20333406060841	1.0441098603612797
0.8929765886287626	4.044342306781166	1.0090534999946235
0.899665551839465	3.8896883173927996	0.9738627911915354
0.9063545150501673	3.7395117231519177	0.9387413293546047
0.9130434782608696	3.5939150718406414	0.9038680156611852
0.919732441471572	3.4529667933307646	0.869398242002015
0.9264214046822743	3.3167042619874487	0.8354652791858567
0.9331103678929766	3.1851368840111003	0.8021818050659888
0.939799331103679	3.0582491486689567	0.7696415170741178
0.9464882943143813	2.9360035935797577	0.7379207817655493
0.9531772575250836	2.8183436448378756	0.7070802819930281
0.959866220735786	2.7051963025172547	0.6771666299407069
0.9665551839464883	2.5964746508051877	0.6482139212592458
0.9732441471571907	2.4920801795938647	0.6202452118210741
0.979933110367893	2.39190491078599	0.5932739040984657
0.9866220735785953	2.2958333278842606	0.5673050348438832
0.9933110367892977	2.203744111705129	0.5423364596471458
1.0	2.158679618979047	0.5301022692588481
