## Supplementary material for "A multiscale modeling - experimental framework reveals the interplay between drivers of *Drosophila* wing morphogenesis": Code and data files for quantification metrics: height_sim_2hr_values.csv

position_l_over_L	mean_height	std_height
-1.0	15.486956324258344	0.33155711578727926
-0.9661016949152542	16.26102696216967	0.17015670622893578
-0.9322033898305084	16.901929540557326	0.047527112452972975
-0.8983050847457628	17.41786370211873	0.04077930525199346
-0.864406779661017	17.78017784371142	0.012196680419529076
-0.8305084745762712	18.05452402716278	0.08683318967481372
-0.7966101694915254	18.29566468698018	0.20812950089383844
-0.7627118644067796	18.530502296130454	0.32578724834453343
-0.728813559322034	18.680168247954228	0.44267815201833205
-0.6949152542372881	18.627072729887978	0.2555052732787385
-0.6610169491525424	18.453142644350738	0.02259347081419015
-0.6271186440677966	18.261359974470608	0.23243964306419615
-0.5932203389830508	18.148302215698095	0.38033516666264505
-0.5593220338983051	18.186612328244127	0.5010274426552157
-0.5254237288135593	18.378472482703593	0.625192318275102
-0.4915254237288136	18.615325450131294	0.6874947880031189
-0.4576271186440678	18.700908520526333	0.4982962549663311
-0.423728813559322	18.685592434620006	0.18633187617566307
-0.38983050847457623	18.66456030678429	0.056663390569443625
-0.35593220338983056	18.668135623609217	0.09848158928765761
-0.3220338983050848	18.683569438818886	0.02948709363506268
-0.288135593220339	18.696679989283354	0.11146770676904022
-0.2542372881355932	18.66315102447791	0.0013875466780176667
-0.22033898305084743	18.561049551783345	0.23221397411762187
-0.18644067796610164	18.341314400464473	0.49945742992112924
-0.15254237288135597	17.69076677348044	1.0767571221343282
-0.11864406779661019	16.921319575270637	1.2306957571633013
-0.0847457627118644	16.068795634023143	1.5763343898486517
-0.05084745762711862	14.616339853695937	3.047817412957716
-0.016949152542372836	15.147932055519124	2.002515266803118
0.016949152542372836	15.784688636477725	0.6659394967240422
0.05084745762711873	16.22481728032554	0.11989075345565335
0.0847457627118644	16.87681893165338	0.653819502974709
0.11864406779661008	17.35429617736478	1.051146601199829
0.15254237288135597	17.702628763119716	0.9641646012934826
0.18644067796610164	18.01606492635061	0.5647409612116563
0.22033898305084754	18.31918423546154	0.16308092778156133
0.2542372881355932	18.58157838559469	0.10282530960169
0.2881355932203389	18.75501650537295	0.20488103847219394
0.3220338983050848	18.794691253284622	0.12804902369386764
0.35593220338983045	18.67234748184329	0.1319143115901772
0.38983050847457634	18.372634913652153	0.5812636095378847
0.423728813559322	18.089036026290522	0.9262286386141423
0.4576271186440677	17.909208812628044	1.029709007590323
0.4915254237288136	17.930952355381223	0.8657208790327697
0.5254237288135593	18.180796688882282	0.6143198536819657
0.5593220338983051	18.519499364805608	0.6078632173338326
0.5932203389830508	18.495341488872644	0.855968267813525
0.6271186440677967	18.347476849774367	1.2154120348663464
0.6610169491525424	18.271084685952818	1.305449158093073
0.6949152542372881	18.338385266976005	0.9694252817719239
0.728813559322034	18.493578216241787	0.4446275255399905
0.7627118644067796	18.695862816682713	0.0484799680306815
0.7966101694915255	18.483529930250317	0.2921293771489324
0.8305084745762712	18.02131033082867	0.4387804332227483
0.8644067796610169	17.49148815172918	0.28389949129691117
0.8983050847457628	17.09641291303611	0.28114750079132916
0.9322033898305084	16.778902395413056	0.36712258434711614
0.9661016949152543	16.528280678558424	0.39598604502512086
1.0	16.301899513676567	0.28348411240039817
