## Supplementary material for "A multiscale modeling - experimental framework reveals the interplay between drivers of *Drosophila* wing morphogenesis": Code and data files for quantification metrics: height_sim_wL3_values.csv

position_l_over_L	mean_height	std_height
-1.0	21.84108652115584	2.568137698426125
-0.9661016949152542	22.264344156566455	2.4577872614789835
-0.9322033898305084	22.580293209728996	2.444310661376491
-0.8983050847457628	22.766918743642748	2.495230292180081
-0.864406779661017	22.812521457066296	2.5965653612373325
-0.8305084745762712	22.802810810635105	2.7173168609009237
-0.7966101694915254	22.79407665451512	2.8242475260592177
-0.7627118644067796	22.7110829243593	3.0132083936970466
-0.728813559322034	22.626660781546903	3.2020087676114386
-0.6949152542372881	22.5732958646191	3.2514211294169035
-0.6610169491525424	22.50180139991423	3.1775458022630962
-0.6271186440677966	22.781559878777596	2.8791102691614423
-0.5932203389830508	23.215506441311764	2.4944691221603685
-0.5593220338983051	23.600838459858327	2.1646011759805024
-0.5254237288135593	23.81640647019546	2.0098121927096932
-0.4915254237288136	23.8910194347375	2.0061798968214637
-0.4576271186440678	23.849432726280778	2.0386672931405507
-0.423728813559322	23.726097322337864	2.0554480638347536
-0.38983050847457623	23.62134499985469	2.124747081302831
-0.35593220338983056	23.57777445189217	2.2595119395614165
-0.3220338983050848	23.626975041705478	2.428818650191244
-0.288135593220339	23.727820736059527	2.597921447563879
-0.2542372881355932	23.792596974977943	2.7138193747113513
-0.22033898305084743	23.751378230970506	2.7390629381906866
-0.18644067796610164	23.633608987782946	2.7172420827732036
-0.15254237288135597	23.459113404777735	2.707839326810445
-0.11864406779661019	23.265384690558758	2.711631024276583
-0.0847457627118644	23.10240756093343	2.7232419132604195
-0.05084745762711862	23.05498481284113	2.6638629960212645
-0.016949152542372836	23.32546596198775	2.212561245232178
0.016949152542372836	23.375716077703075	2.2325522951539396
0.05084745762711873	22.885424144008642	2.9591797765561165
0.0847457627118644	22.58357025468762	3.1162064412891746
0.11864406779661008	22.687725344758164	2.7295575315955505
0.15254237288135597	22.837490886481017	2.4991935058728085
0.18644067796610164	22.974390598611166	2.531275664233888
0.22033898305084754	23.13420127987577	2.7225660031484495
0.2542372881355932	23.204866617769344	2.855025997294739
0.2881355932203389	23.142685619288557	2.84378866295817
0.3220338983050848	23.119277521509066	2.8064198503454127
0.35593220338983045	23.144011922255384	2.7580772805611344
0.38983050847457634	23.164034463444192	2.7730716522883823
0.423728813559322	23.21935845188955	2.8095359935094613
0.4576271186440677	23.353617204552986	2.816680108918617
0.4915254237288136	23.537666475674843	2.7721081249303974
0.5254237288135593	23.643230917402803	2.613989301570107
0.5593220338983051	23.795879903592994	2.515654934985266
0.5932203389830508	23.783038678510454	2.83076462027679
0.6271186440677967	23.478313302591392	2.9575805707413645
0.6610169491525424	23.15260422743337	3.0614101470616246
0.6949152542372881	22.909439222956024	3.2453289057636265
0.728813559322034	22.70304223098472	3.4789225948003173
0.7627118644067796	22.58980752309854	3.7086174671713117
0.7966101694915255	22.560043975664737	3.6126941377349007
0.8305084745762712	22.560842710193622	3.227126556413526
0.8644067796610169	22.287100708328165	3.1131297324064615
0.8983050847457628	21.96989191314866	3.1773699643867546
0.9322033898305084	21.791245554796603	3.2505639165371982
0.9661016949152543	21.50265164482221	3.164233132339629
1.0	21.239120524113407	3.3198195046232755
