## Supplementary material for "A multiscale modeling - experimental framework reveals the interplay between drivers of *Drosophila* wing morphogenesis": Code and data files for quantification metrics: height_alt_sim_2h_values.csv

position_l_over_L	mean_height	std_height
-1.0	12.903154895218439
-0.9661016949152542	13.020731673399212
-0.9322033898305084	13.5772054562113
-0.8983050847457628	14.440316126786929
-0.864406779661017	15.312950920614131
-0.8305084745762712	16.066590234893138
-0.7966101694915254	16.606492674763356
-0.7627118644067796	16.84737827845176
-0.728813559322034	16.854515786663764
-0.6949152542372881	16.80381159671773
-0.6610169491525424	16.903785648905494
-0.6271186440677966	17.165818711659245
-0.5932203389830508	17.555198716956106
-0.5593220338983051	17.9486626851275
-0.5254237288135593	18.050088036359544
-0.4915254237288136	17.632158424746386
-0.4576271186440678	17.282309941850365
-0.423728813559322	17.302756612726345
-0.38983050847457623	17.647378850428147
-0.35593220338983056	17.94991870827339
-0.3220338983050848	17.886676286842636
-0.288135593220339	17.710570497769965
-0.2542372881355932	17.777893418107404
-0.22033898305084743	17.70649297840872
-0.18644067796610164	16.68548028502001
-0.15254237288135597	15.129487861813844
-0.11864406779661019	13.401188465839986
-0.0847457627118644	11.578897508729396
-0.05084745762711862	11.080523317752586
-0.016949152542372836	13.174111725384753
0.016949152542372836	14.985336779640264
0.05084745762711873	16.50031195840233
0.0847457627118644	17.398143804543242
0.11864406779661008	17.729324768066114
0.15254237288135597	17.625641008567207
0.18644067796610164	17.504031089510228
0.22033898305084754	17.522889632737552
0.2542372881355932	17.653432630847114
0.2881355932203389	17.795703148303744
0.3220338983050848	17.896376564395826
0.35593220338983045	17.747781239277476
0.38983050847457634	17.124185052171853
0.423728813559322	16.907741271600997
0.4576271186440677	16.97718608416304
0.4915254237288136	16.956540876093385
0.5254237288135593	16.354319897213948
0.5593220338983051	16.49417774355464
0.5932203389830508	16.985416060648785
0.6271186440677967	17.470765371308076
0.6610169491525424	18.054537608726008
0.6949152542372881	17.380680764155695
0.728813559322034	16.91490510904645
0.7627118644067796	16.72642856084509
0.7966101694915255	16.628614236837084
0.8305084745762712	15.986944021078251
0.8644067796610169	15.060987001127884
0.8983050847457628	14.14666887229747
0.9322033898305084	13.32249748861484
0.9661016949152543	12.671459502750345
1.0	12.283538272826767
