## Supplementary material for "A multiscale modeling - experimental framework reveals the interplay between drivers of *Drosophila* wing morphogenesis": Code and data files for quantification metrics: height_alt_sim_4h_values.csv

position_l_over_L	mean_height	std_height
-1.0	14.08604140630006
-0.9661016949152542	13.338274698322387
-0.9322033898305084	13.197269910675601
-0.8983050847457628	13.60735398957278
-0.864406779661017	14.44261815016733
-0.8305084745762712	15.52963192372376
-0.7966101694915254	16.32584338121767
-0.7627118644067796	16.344512791014594
-0.728813559322034	16.235655926085283
-0.6949152542372881	16.2043354168458
-0.6610169491525424	16.284087478532257
-0.6271186440677966	16.410812508531222
-0.5932203389830508	16.558835394726326
-0.5593220338983051	16.803482137956724
-0.5254237288135593	17.17003062947372
-0.4915254237288136	17.59847671632637
-0.4576271186440678	18.01804008141721
-0.423728813559322	18.333747105917457
-0.38983050847457623	18.440675990479402
-0.35593220338983056	18.2387888324257
-0.3220338983050848	17.82865063350065
-0.288135593220339	17.432903978733886
-0.2542372881355932	17.208761962919713
-0.22033898305084743	17.06641573061979
-0.18644067796610164	16.842839060107313
-0.15254237288135597	16.50009904602862
-0.11864406779661019	16.27370243152857
-0.0847457627118644	16.176551110610117
-0.05084745762711862	14.540412932046626
-0.016949152542372836	12.899850596901537
0.016949152542372836	11.520096596259263
0.05084745762711873	13.818714593390393
0.0847457627118644	15.56818014497795
0.11864406779661008	16.53195265696793
0.15254237288135597	16.818286415582147
0.18644067796610164	16.943455478374887
0.22033898305084754	16.90878789863617
0.2542372881355932	16.861560168512618
0.2881355932203389	16.95226010715658
0.3220338983050848	17.204215595025254
0.35593220338983045	17.493839193277473
0.38983050847457634	17.70754379668362
0.423728813559322	17.786390810074302
0.4576271186440677	17.69885144646787
0.4915254237288136	17.490364624268928
0.5254237288135593	17.274364048343653
0.5593220338983051	17.141529338915852
0.5932203389830508	17.07475714515028
0.6271186440677967	17.034088471073126
0.6610169491525424	17.0055183195235
0.6949152542372881	16.99984079306064
0.728813559322034	17.021731192257285
0.7627118644067796	17.06249979404556
0.7966101694915255	17.069640572512185
0.8305084745762712	16.600627275759454
0.8644067796610169	15.739557127453645
0.8983050847457628	15.024868930703757
0.9322033898305084	14.457320609559558
0.9661016949152543	14.03518534324817
1.0	13.755027489976175
