## Supplementary material for "A multiscale modeling - experimental framework reveals the interplay between drivers of *Drosophila* wing morphogenesis": Code and data files for quantification metrics: height_alt_sim_wL3_values.csv

position_l_over_L	mean_height	std_height
-1.0	18.95059365824724
-0.9661016949152542	18.569121461397437
-0.9322033898305084	18.59347081786565
-0.8983050847457628	18.962330779571026
-0.864406779661017	19.57908280232118
-0.8305084745762712	20.27211783914651
-0.7966101694915254	20.423430019506405
-0.7627118644067796	20.243478474515122
-0.728813559322034	19.898124738303
-0.6949152542372881	19.716115254344572
-0.6610169491525424	20.077459796044508
-0.6271186440677966	20.53080202991416
-0.5932203389830508	21.193804604961567
-0.5593220338983051	21.881698434503196
-0.5254237288135593	22.10279622110982
-0.4915254237288136	22.097334566993737
-0.4576271186440678	22.023010412612166
-0.423728813559322	21.979016731989148
-0.38983050847457623	22.029710855814518
-0.35593220338983056	22.201953181791637
-0.3220338983050848	22.42745360803983
-0.288135593220339	22.59404270378171
-0.2542372881355932	22.52287235509035
-0.22033898305084743	22.33340708271807
-0.18644067796610164	22.157877756597802
-0.15254237288135597	22.044663769912933
-0.11864406779661019	21.99921632215635
-0.0847457627118644	21.995446930097497
-0.05084745762711862	21.9415666205802
-0.016949152542372836	21.7616808435447
0.016949152542372836	21.578676565218167
0.05084745762711873	21.45460011605819
0.0847457627118644	21.430632313086075
0.11864406779661008	21.526677644257344
0.15254237288135597	21.72965833634873
0.18644067796610164	21.973300174156453
0.22033898305084754	22.08602549703545
0.2542372881355932	22.044519846363336
0.2881355932203389	21.962578883358688
0.3220338983050848	21.897411086988914
0.35593220338983045	21.88900707902294
0.38983050847457634	21.94430529550339
0.423728813559322	22.03677477666981
0.4576271186440677	22.105643884600894
0.4915254237288136	22.061492618281505
0.5254237288135593	21.854878274767064
0.5593220338983051	21.454355454655236
0.5932203389830508	20.82951210044137
0.6271186440677967	20.04427770061563
0.6610169491525424	19.326412725168687
0.6949152542372881	19.18368920942744
0.728813559322034	19.644393631194582
0.7627118644067796	20.308677483378247
0.7966101694915255	20.77085688770604
0.8305084745762712	20.017578921735666
0.8644067796610169	19.406228051354812
0.8983050847457628	18.99247357539432
0.9322033898305084	18.832846856131084
0.9661016949152543	18.974291090304824
1.0	19.441683633368793
