## Supplementary material for "A multiscale modeling - experimental framework reveals the interplay between drivers of *Drosophila* wing morphogenesis": Code and data files for quantification metrics: height_exp_2hr_values.csv

position_l_over_L	mean_height	std_height
-1.0	36.692189951218786	1.9890986967765816
-0.9661016949152542	35.35159065082221	2.6961353844319937
-0.9322033898305084	33.915984303001146	3.2980390376240245
-0.8983050847457628	32.51090013384307	3.6034692546658382
-0.864406779661017	31.61106051449384	3.6165281653002115
-0.8305084745762712	31.438829193237456	3.349614373154028
-0.7966101694915254	31.620672995387746	2.9613519726793447
-0.7627118644067796	31.816802341482653	2.844162280783198
-0.728813559322034	31.78561115181739	3.349890093224797
-0.6949152542372881	31.716306880550487	3.6289034606861605
-0.6610169491525424	31.827973373958898	3.7200334837052917
-0.6271186440677966	32.27772003744624	3.656042199900724
-0.5932203389830508	32.61275896130183	4.059204978467694
-0.5593220338983051	33.05387709652018	4.401761578378591
-0.5254237288135593	33.62340596030349	4.547052140346565
-0.4915254237288136	33.84145490740755	4.13330014114973
-0.4576271186440678	34.0889700546387	3.5712760582934546
-0.423728813559322	34.48591778511596	3.023406073322608
-0.38983050847457623	35.06255971874726	2.564721163750605
-0.35593220338983056	35.36972673670672	2.073826726000095
-0.3220338983050848	35.43150118323758	2.168948880307687
-0.288135593220339	35.11673489876383	2.7773127299376075
-0.2542372881355932	34.44725450593849	3.515195870738174
-0.22033898305084743	33.73931791263066	4.216315041282058
-0.18644067796610164	32.714255612730476	4.7748841237613115
-0.15254237288135597	32.957661093045374	3.264706665063719
-0.11864406779661019	33.56573748279711	1.8788426392208182
-0.0847457627118644	34.28611645093971	0.9931725065459476
-0.05084745762711862	35.028048938296344	1.7744967383175312
-0.016949152542372836	35.77509162924488	2.206049282290626
0.016949152542372836	36.71994055402555	1.925277900070412
0.05084745762711873	37.43497334930552	1.6358881385661475
0.0847457627118644	38.082485636138244	1.1839962704785416
0.11864406779661008	38.786020148094615	0.7306650567499959
0.15254237288135597	39.56626002426142	1.270620410347221
0.18644067796610164	40.283722941243134	2.23921135163299
0.22033898305084754	40.17799815743478	2.049514880052387
0.2542372881355932	39.886769736598616	1.9684500079534464
0.2881355932203389	39.37223471567587	1.9337276988823062
0.3220338983050848	38.829174263991824	1.9147875699646455
0.35593220338983045	38.300523696423404	1.874041605600204
0.38983050847457634	37.86387166791254	1.8488533298106837
0.423728813559322	37.543818647891506	1.9212924628900578
0.4576271186440677	37.30546287449295	2.0693031996005615
0.4915254237288136	37.12435281505512	2.194156348885469
0.5254237288135593	36.95573609190336	2.2568966985289736
0.5593220338983051	36.77034610198917	2.325078640010731
0.5932203389830508	36.56240540066183	2.4625876351600398
0.6271186440677967	36.35972244342566	2.691068486250286
0.6610169491525424	36.20050902101377	3.0348832617497
0.6949152542372881	35.457571810811615	3.404435837634029
0.728813559322034	34.44725226462998	3.193928678522551
0.7627118644067796	33.63264582694941	2.869925489394422
0.7966101694915255	33.08476881044766	2.3970348920345605
0.8305084745762712	32.81430968358717	1.8485694369363932
0.8644067796610169	32.784771901065675	1.3947511234189476
0.8983050847457628	32.93885787985172	1.3716836388174376
0.9322033898305084	33.21405182707815	1.9414893468520245
0.9661016949152543	33.52025031921736	2.867348180106528
1.0	33.757614872809825	4.156357368486652
