## Supplementary material for "A multiscale modeling - experimental framework reveals the interplay between drivers of *Drosophila* wing morphogenesis": Code and data files for quantification metrics: height_exp_4hr_values.csv

position_l_over_L	mean_height	std_height
-1.0	30.72615312391515	0.27004870549094
-0.9661016949152542	30.670508028513115	0.5017785331375495
-0.9322033898305084	30.742304324888597	1.011571999526389
-0.8983050847457628	30.782789514063154	1.1351349908594415
-0.864406779661017	30.7260635151389	0.8509358444455276
-0.8305084745762712	30.68164370617012	0.4632268345465469
-0.7966101694915254	30.64074100690406	0.26739498675779694
-0.7627118644067796	30.555281882313775	0.6199778723009602
-0.728813559322034	30.389109127992885	1.1239934055339635
-0.6949152542372881	30.278815403248462	1.6300096422409993
-0.6610169491525424	30.284258434306036	2.0633484971295504
-0.6271186440677966	30.401245590342246	2.39549757616989
-0.5932203389830508	30.53156819164141	2.5828797611613905
-0.5593220338983051	30.563428220322532	2.5607357992446174
-0.5254237288135593	30.547122553292922	2.4608211337155024
-0.4915254237288136	30.44586824267513	2.287244312043027
-0.4576271186440678	30.27579059336573	2.111968718269006
-0.423728813559322	30.11056630234361	2.080943433321443
-0.38983050847457623	30.07248606122347	2.3465864259166183
-0.35593220338983056	30.256123217738892	2.9364116608462325
-0.3220338983050848	30.643479662290446	3.692037996129472
-0.288135593220339	31.20857926198973	4.474257999683894
-0.2542372881355932	31.959973273507316	5.2002433584720205
-0.22033898305084743	32.87530896934533	5.9001830858173125
-0.18644067796610164	33.49063254964784	5.975790664915192
-0.15254237288135597	33.22258888447943	5.206690993612634
-0.11864406779661019	32.73531273973987	4.6068229566859955
-0.0847457627118644	32.214069931244616	4.12185665505637
-0.05084745762711862	31.381039030535078	3.7056340351167383
-0.016949152542372836	30.154712677658015	3.0607338006748885
0.016949152542372836	28.632650547395077	2.920581808446771
0.05084745762711873	27.626418271751476	3.3749949785987248
0.0847457627118644	29.49530366721912	3.10586174011787
0.11864406779661008	31.717680750912027	3.107519065970546
0.15254237288135597	33.39939106581986	3.006246530206186
0.18644067796610164	33.951212932158874	2.5954695034293485
0.22033898305084754	34.23288359813353	2.778943682576216
0.2542372881355932	34.534138561165115	3.057034627222564
0.2881355932203389	34.42332774232373	2.6405312770017213
0.3220338983050848	34.2365623775843	2.37353220302633
0.35593220338983045	34.06774126541905	2.2163895193993604
0.38983050847457634	33.983440789158685	2.1254319887941278
0.423728813559322	33.996010704950145	2.135398789622357
0.4576271186440677	34.09790103462135	2.249632755419691
0.4915254237288136	34.241689585464634	2.4245631317469876
0.5254237288135593	34.37700955696121	2.617377218854785
0.5593220338983051	34.488778457941685	2.7994977300115975
0.5932203389830508	34.56380643686001	2.943627949197913
0.6271186440677967	34.58063609317751	2.977788998907258
0.6610169491525424	34.46173069879999	2.765686212831631
0.6949152542372881	34.31674029505789	2.367161343437063
0.728813559322034	34.24203830934153	1.9065179576063163
0.7627118644067796	34.25154403371746	1.481533094333167
0.7966101694915255	34.33034697370045	1.1993763326561502
0.8305084745762712	34.42454322739689	1.1715626283909648
0.8644067796610169	34.47531981305759	1.3951455541293174
0.8983050847457628	34.459567251465295	1.744307358265597
0.9322033898305084	34.35673977336344	2.119890232095116
0.9661016949152543	34.140046198096	2.4607638766624653
1.0	33.84336866904794	2.646280917898829
