## Supplementary material for "A multiscale modeling - experimental framework reveals the interplay between drivers of *Drosophila* wing morphogenesis": Code and data files for quantification metrics: height_exp_wL3_values.csv

position_l_over_L	mean_height	std_height
-1.0	19.153188155946925	3.9587656149788253
-0.9661016949152542	18.93426049266159	3.943053224142405
-0.9322033898305084	18.789885566907078	3.9532145999634394
-0.8983050847457628	18.751411685664703	4.0610178366727965
-0.864406779661017	18.8729968505968	4.277695842739952
-0.8305084745762712	19.2050058727795	4.5818080299359405
-0.7966101694915254	19.262081404796092	4.043994141777803
-0.7627118644067796	19.49779626544872	3.279923184219302
-0.728813559322034	20.064924293169554	2.427743580193711
-0.6949152542372881	20.99430126477365	1.6278621191161597
-0.6610169491525424	21.952992256687953	0.9964614390635527
-0.6271186440677966	23.00507294720768	0.5625430498938837
-0.5932203389830508	24.301493400490426	0.46671125367300625
-0.5593220338983051	25.08566316008032	0.8941253443754569
-0.5254237288135593	25.373214099768656	1.5050937107359144
-0.4915254237288136	24.76133551320088	0.8050638215685234
-0.4576271186440678	24.51731721913548	0.42056680104465344
-0.423728813559322	24.60338000120538	0.17561630543809745
-0.38983050847457623	24.866034321128513	0.20382095699006364
-0.35593220338983056	25.191458791757654	0.3099277814046852
-0.3220338983050848	25.50144208477818	0.29847365604033776
-0.288135593220339	25.778594355780328	0.3194374769775203
-0.2542372881355932	26.133277714865525	0.18792082071843963
-0.22033898305084743	26.544511688695536	0.4404150366891902
-0.18644067796610164	26.967141863178984	1.0366047521787634
-0.15254237288135597	27.38902217097686	1.5703569317171302
-0.11864406779661019	27.885519048304456	1.9137845907623796
-0.0847457627118644	28.094173547411007	1.6381177456753129
-0.05084745762711862	28.294951039296407	1.3406193455236608
-0.016949152542372836	28.283401774565476	1.341259044179696
0.016949152542372836	27.76954544878717	1.3185318714512475
0.05084745762711873	27.23021254040476	1.273506085360594
0.0847457627118644	26.727516606603064	1.230724387953018
0.11864406779661008	26.31851213767638	1.2158309685335664
0.15254237288135597	26.047460699493453	1.260806157138987
0.18644067796610164	25.9437688299533	1.391870813970897
0.22033898305084754	26.025367441955414	1.6263694017366894
0.2542372881355932	26.24461820184591	1.981349427873744
0.2881355932203389	26.32937844331248	2.240236765191227
0.3220338983050848	25.936013858535734	2.140247588542823
0.35593220338983045	25.270395427850918	2.1405611226549497
0.38983050847457634	24.58145418124103	2.0881061838605777
0.423728813559322	23.995197665677182	1.9589233162558624
0.4576271186440677	23.57314536365564	1.7614156002303942
0.4915254237288136	23.379507708630474	1.5088241188179208
0.5254237288135593	23.478259420060578	1.2654964101897477
0.5593220338983051	23.70069580720848	1.3902115612624417
0.5932203389830508	23.50589647540787	1.4108582431856185
0.6271186440677967	22.695620955352023	1.597550052618535
0.6610169491525424	22.12198090420271	1.9901244752385836
0.6949152542372881	21.787441374273822	2.454310784616185
0.728813559322034	21.68621245576951	2.939600823744497
0.7627118644067796	21.823828443844747	3.5245406806682875
0.7966101694915255	21.88025019149322	4.118456685244234
0.8305084745762712	21.256663392978744	3.321883283859282
0.8644067796610169	20.810455964812288	2.6862163346138592
0.8983050847457628	20.363450188468402	2.0406772912558093
0.9322033898305084	19.909459911555444	1.4951350147889864
0.9661016949152543	19.355178840012822	1.0476736601339385
1.0	18.639312750085733	0.8808647472293308
