## Supplementary material for "A multiscale modeling - experimental framework reveals the interplay between drivers of *Drosophila* wing morphogenesis": Code and data files for quantification metrics: Apical Surface Lengths.csv

Experimental
Stage	Length N = 1	Length N = 2	Length N = 3
wL3	182.167	213.827	183.648
2 h APF	256.836	271.478	259.603
4 h APF	253.007	278.42	258.482
Simulated (No Cell Rearrangement)
Stage	Length N = 1	Length N = 2	Length N = 3
wL3	121.125	121.125	121.125
2 h APF	143.704	148.405	142.616
4 h APF	141.042	150.004	138.455
Simulated (Cell Rearrangement)
Stage	Length N = 1	Length N = 2	Length N = 3
wL3	121.125	121.125	121.125
2 h APF	160.399	156.672	158.777
4 h APF	170.433	164.458	160.515
