## Supplementary material for "A multiscale modeling - experimental framework reveals the interplay between drivers of *Drosophila* wing morphogenesis": Code and data files for quantification metrics: Basal Surface Lengths.csv

Experimental
Stage	Length N = 1	Length N = 2	Length N = 3
wL3	120.32	124.043	118.916
2 h APF	133.658	142.205	139.383
4 h APF	149.376	160.121	148.699
Simulated (No Cell Rearrangement)
Stage	Length N = 1	Length N = 2	Length N = 3
wL3	90.397	90.397	90.397
2 h APF	98.059	101.096	99.358
4 h APF	104.371	105.86	101.502
Simulated (Cell Rearrangement)
Stage	Length N = 1	Length N = 2	Length N = 3
wL3	90.397	90.397	90.397
2 h APF	104.012	102.056	106.386
4 h APF	124.203	120.825	117.992
